# Cardiomyocytes in Persistent Cancer Therapy-related Cardiac Dysfunction Show Contractile and Natriuretic Peptide Signaling Signatures

**DOI:** 10.64898/2026.11.13.766492

**Authors:** Angel Chan, Jens Hansen, Ravi Iyengar

**Author notes:** Address for correspondence: Ravi Iyengar, PhD, Department of Pharmacological Sciences, Icahn School of Medicine at Mount Sinai, One Gustave L. Levy Place, Box 1215, New York, NY 10029, USA., E-mail: Ravi Iyengar, PhD, Angel Chan, MD, PhD, Jens Hansen, MD. Drs Chan and Hansen contributed equally to this work and are joint first authors.

## Abstract

**BACKGROUND:** Anthracycline and trastuzumab therapy of HER2-positive breast cancer causes cancer therapy-related cardiac dysfunction (CTRCD) in a subset of treated patients. Some recover cardiac function, others do not. Whether persistence is a cardiomyocyte-intrinsic property is unknown.

**OBJECTIVES:** We sought to determine whether induced pluripotent stem cell-derived cardiomyocytes (iPSC-CMs) from patients with persistent CTRCD respond to these drugs differently from those of patients with reversible or no CTRCD, and to identify the functional pathways involved.

**METHODS:** iPSCs were derived from 23 women with normal baseline cardiac function treated with doxorubicin-based chemotherapy followed by trastuzumab: 5, 11 and 7 with no, reversible, and persistent CTRCD, respectively. iPSC-CMs were exposed to 7 drug regimens, generating 161 transcriptomic profiles that we resolved by singular value decomposition and subjected to pathway enrichment analysis. Reliability was tested by 100 clinical label permutations and leave-one-patient-out downsampling.

**RESULTS:** Persistent CTRCD responses clustered more tightly and separated from reversible and no-CTRCD responses to a higher degree than expected by chance (P = 0.04). Reversible and no-CTRCD responses did not resolve from one another. Genes encoding guideline-recommended biomarkers, including natriuretic peptides and cardiac troponins, were more strongly induced or less repressed in persistent CTRCD cell lines, while natriuretic peptide receptor signaling was lower. Contraction, calcium handling, cytoskeletal and glycolytic pathways differed between CTRCD groups. Comparison with signatures induced by cardiotoxic kinase inhibitors in healthy donor cardiomyocytes documented high functional similarities.

**CONCLUSIONS:** Cardiomyocytes display a cell-intrinsic signature of persistent CTRCD that centers on contractile homeostasis and natriuretic peptide receptor signaling, supporting patient group-selective cardioprotective intervention strategies.
