## Supplementary Tables for "Cardiomyocytes in Persistent Cancer Therapy-related Cardiac Dysfunction Show Contractile and Natriuretic Peptide Signaling Signatures": Supplementary Table 02 - set_annotations.tsv

Set_annotation	Treatment	Cell_line	Clinical_cardiotoxic_response_abbreviation	Set
Set ann. 5: T&CTG	D	Cell_line.NT1	NCT	D_NCT
Set ann. 5: T&CTG	D	Cell_line.NT2	NCT	D_NCT
Set ann. 5: T&CTG	D	Cell_line.NT3	NCT	D_NCT
Set ann. 5: T&CTG	D	Cell_line.NT4	NCT	D_NCT
Set ann. 5: T&CTG	D	Cell_line.NT5	NCT	D_NCT
Set ann. 4: PCTG	D	Cell_line.NT1	NCT	RNCT
Set ann. 4: PCTG	D	Cell_line.NT2	NCT	RNCT
Set ann. 4: PCTG	D	Cell_line.NT3	NCT	RNCT
Set ann. 4: PCTG	D	Cell_line.NT4	NCT	RNCT
Set ann. 4: PCTG	D	Cell_line.NT5	NCT	RNCT
Set ann. 3: NCTG	D	Cell_line.NT1	NCT	NCT
Set ann. 3: NCTG	D	Cell_line.NT2	NCT	NCT
Set ann. 3: NCTG	D	Cell_line.NT3	NCT	NCT
Set ann. 3: NCTG	D	Cell_line.NT4	NCT	NCT
Set ann. 3: NCTG	D	Cell_line.NT5	NCT	NCT
Set ann. 2: CTG	D	Cell_line.NT1	NCT	NCT
Set ann. 2: CTG	D	Cell_line.NT2	NCT	NCT
Set ann. 2: CTG	D	Cell_line.NT3	NCT	NCT
Set ann. 2: CTG	D	Cell_line.NT4	NCT	NCT
Set ann. 2: CTG	D	Cell_line.NT5	NCT	NCT
Set ann. 1: T	D	Cell_line.NT1	NCT	D
Set ann. 1: T	D	Cell_line.NT2	NCT	D
Set ann. 1: T	D	Cell_line.NT3	NCT	D
Set ann. 1: T	D	Cell_line.NT4	NCT	D
Set ann. 1: T	D	Cell_line.NT5	NCT	D
Set ann. 5: T&CTG	D	Cell_line.Tx1	RCT	D_RCT
Set ann. 5: T&CTG	D	Cell_line.Tx10	RCT	D_RCT
Set ann. 5: T&CTG	D	Cell_line.Tx12	RCT	D_RCT
Set ann. 5: T&CTG	D	Cell_line.Tx14	RCT	D_RCT
Set ann. 5: T&CTG	D	Cell_line.Tx15	RCT	D_RCT
Set ann. 5: T&CTG	D	Cell_line.Tx18	RCT	D_RCT
Set ann. 5: T&CTG	D	Cell_line.Tx19	RCT	D_RCT
Set ann. 5: T&CTG	D	Cell_line.Tx3	RCT	D_RCT
Set ann. 5: T&CTG	D	Cell_line.Tx4	RCT	D_RCT
Set ann. 5: T&CTG	D	Cell_line.Tx7	RCT	D_RCT
Set ann. 5: T&CTG	D	Cell_line.Tx8	RCT	D_RCT
Set ann. 4: PCTG	D	Cell_line.Tx1	RCT	RNCT
Set ann. 4: PCTG	D	Cell_line.Tx10	RCT	RNCT
Set ann. 4: PCTG	D	Cell_line.Tx12	RCT	RNCT
Set ann. 4: PCTG	D	Cell_line.Tx14	RCT	RNCT
Set ann. 4: PCTG	D	Cell_line.Tx15	RCT	RNCT
Set ann. 4: PCTG	D	Cell_line.Tx18	RCT	RNCT
Set ann. 4: PCTG	D	Cell_line.Tx19	RCT	RNCT
Set ann. 4: PCTG	D	Cell_line.Tx3	RCT	RNCT
Set ann. 4: PCTG	D	Cell_line.Tx4	RCT	RNCT
Set ann. 4: PCTG	D	Cell_line.Tx7	RCT	RNCT
Set ann. 4: PCTG	D	Cell_line.Tx8	RCT	RNCT
Set ann. 3: NCTG	D	Cell_line.Tx1	RCT	PRCT
Set ann. 3: NCTG	D	Cell_line.Tx10	RCT	PRCT
Set ann. 3: NCTG	D	Cell_line.Tx12	RCT	PRCT
Set ann. 3: NCTG	D	Cell_line.Tx14	RCT	PRCT
Set ann. 3: NCTG	D	Cell_line.Tx15	RCT	PRCT
Set ann. 3: NCTG	D	Cell_line.Tx18	RCT	PRCT
Set ann. 3: NCTG	D	Cell_line.Tx19	RCT	PRCT
Set ann. 3: NCTG	D	Cell_line.Tx3	RCT	PRCT
Set ann. 3: NCTG	D	Cell_line.Tx4	RCT	PRCT
Set ann. 3: NCTG	D	Cell_line.Tx7	RCT	PRCT
Set ann. 3: NCTG	D	Cell_line.Tx8	RCT	PRCT
Set ann. 2: CTG	D	Cell_line.Tx1	RCT	RCT
Set ann. 2: CTG	D	Cell_line.Tx10	RCT	RCT
Set ann. 2: CTG	D	Cell_line.Tx12	RCT	RCT
Set ann. 2: CTG	D	Cell_line.Tx14	RCT	RCT
Set ann. 2: CTG	D	Cell_line.Tx15	RCT	RCT
Set ann. 2: CTG	D	Cell_line.Tx18	RCT	RCT
Set ann. 2: CTG	D	Cell_line.Tx19	RCT	RCT
Set ann. 2: CTG	D	Cell_line.Tx3	RCT	RCT
Set ann. 2: CTG	D	Cell_line.Tx4	RCT	RCT
Set ann. 2: CTG	D	Cell_line.Tx7	RCT	RCT
Set ann. 2: CTG	D	Cell_line.Tx8	RCT	RCT
Set ann. 1: T	D	Cell_line.Tx1	RCT	D
Set ann. 1: T	D	Cell_line.Tx10	RCT	D
Set ann. 1: T	D	Cell_line.Tx12	RCT	D
Set ann. 1: T	D	Cell_line.Tx14	RCT	D
Set ann. 1: T	D	Cell_line.Tx15	RCT	D
Set ann. 1: T	D	Cell_line.Tx18	RCT	D
Set ann. 1: T	D	Cell_line.Tx19	RCT	D
Set ann. 1: T	D	Cell_line.Tx3	RCT	D
Set ann. 1: T	D	Cell_line.Tx4	RCT	D
Set ann. 1: T	D	Cell_line.Tx7	RCT	D
Set ann. 1: T	D	Cell_line.Tx8	RCT	D
Set ann. 6: T&PCTG	D	Cell_line.Tx13	PCT	D_PCT
Set ann. 6: T&PCTG	D	Cell_line.Tx16	PCT	D_PCT
Set ann. 6: T&PCTG	D	Cell_line.Tx17	PCT	D_PCT
Set ann. 6: T&PCTG	D	Cell_line.Tx2	PCT	D_PCT
Set ann. 6: T&PCTG	D	Cell_line.Tx20	PCT	D_PCT
Set ann. 6: T&PCTG	D	Cell_line.Tx6	PCT	D_PCT
Set ann. 6: T&PCTG	D	Cell_line.Tx9	PCT	D_PCT
Set ann. 5: T&CTG	D	Cell_line.Tx13	PCT	D_PCT
Set ann. 5: T&CTG	D	Cell_line.Tx16	PCT	D_PCT
Set ann. 5: T&CTG	D	Cell_line.Tx17	PCT	D_PCT
Set ann. 5: T&CTG	D	Cell_line.Tx2	PCT	D_PCT
Set ann. 5: T&CTG	D	Cell_line.Tx20	PCT	D_PCT
Set ann. 5: T&CTG	D	Cell_line.Tx6	PCT	D_PCT
Set ann. 5: T&CTG	D	Cell_line.Tx9	PCT	D_PCT
Set ann. 4: PCTG	D	Cell_line.Tx13	PCT	PCT
Set ann. 4: PCTG	D	Cell_line.Tx16	PCT	PCT
Set ann. 4: PCTG	D	Cell_line.Tx17	PCT	PCT
Set ann. 4: PCTG	D	Cell_line.Tx2	PCT	PCT
Set ann. 4: PCTG	D	Cell_line.Tx20	PCT	PCT
Set ann. 4: PCTG	D	Cell_line.Tx6	PCT	PCT
Set ann. 4: PCTG	D	Cell_line.Tx9	PCT	PCT
Set ann. 3: NCTG	D	Cell_line.Tx13	PCT	PRCT
Set ann. 3: NCTG	D	Cell_line.Tx16	PCT	PRCT
Set ann. 3: NCTG	D	Cell_line.Tx17	PCT	PRCT
Set ann. 3: NCTG	D	Cell_line.Tx2	PCT	PRCT
Set ann. 3: NCTG	D	Cell_line.Tx20	PCT	PRCT
Set ann. 3: NCTG	D	Cell_line.Tx6	PCT	PRCT
Set ann. 3: NCTG	D	Cell_line.Tx9	PCT	PRCT
Set ann. 2: CTG	D	Cell_line.Tx13	PCT	PCT
Set ann. 2: CTG	D	Cell_line.Tx16	PCT	PCT
Set ann. 2: CTG	D	Cell_line.Tx17	PCT	PCT
Set ann. 2: CTG	D	Cell_line.Tx2	PCT	PCT
Set ann. 2: CTG	D	Cell_line.Tx20	PCT	PCT
Set ann. 2: CTG	D	Cell_line.Tx6	PCT	PCT
Set ann. 2: CTG	D	Cell_line.Tx9	PCT	PCT
Set ann. 1: T	D	Cell_line.Tx13	PCT	D
Set ann. 1: T	D	Cell_line.Tx16	PCT	D
Set ann. 1: T	D	Cell_line.Tx17	PCT	D
Set ann. 1: T	D	Cell_line.Tx2	PCT	D
Set ann. 1: T	D	Cell_line.Tx20	PCT	D
Set ann. 1: T	D	Cell_line.Tx6	PCT	D
Set ann. 1: T	D	Cell_line.Tx9	PCT	D
Set ann. 6: T&PCTG	D	Cell_line.NT1	RNCT	D_RNCT
Set ann. 6: T&PCTG	D	Cell_line.NT2	RNCT	D_RNCT
Set ann. 6: T&PCTG	D	Cell_line.NT3	RNCT	D_RNCT
Set ann. 6: T&PCTG	D	Cell_line.NT4	RNCT	D_RNCT
Set ann. 6: T&PCTG	D	Cell_line.NT5	RNCT	D_RNCT
Set ann. 6: T&PCTG	D	Cell_line.Tx1	RNCT	D_RNCT
Set ann. 6: T&PCTG	D	Cell_line.Tx10	RNCT	D_RNCT
Set ann. 6: T&PCTG	D	Cell_line.Tx12	RNCT	D_RNCT
Set ann. 6: T&PCTG	D	Cell_line.Tx14	RNCT	D_RNCT
Set ann. 6: T&PCTG	D	Cell_line.Tx15	RNCT	D_RNCT
Set ann. 6: T&PCTG	D	Cell_line.Tx18	RNCT	D_RNCT
Set ann. 6: T&PCTG	D	Cell_line.Tx19	RNCT	D_RNCT
Set ann. 6: T&PCTG	D	Cell_line.Tx3	RNCT	D_RNCT
Set ann. 6: T&PCTG	D	Cell_line.Tx4	RNCT	D_RNCT
Set ann. 6: T&PCTG	D	Cell_line.Tx7	RNCT	D_RNCT
Set ann. 6: T&PCTG	D	Cell_line.Tx8	RNCT	D_RNCT
Set ann. 5: T&CTG	D_and_T200	Cell_line.NT1	NCT	D_and_T200_NCT
Set ann. 5: T&CTG	D_and_T200	Cell_line.NT2	NCT	D_and_T200_NCT
Set ann. 5: T&CTG	D_and_T200	Cell_line.NT3	NCT	D_and_T200_NCT
Set ann. 5: T&CTG	D_and_T200	Cell_line.NT4	NCT	D_and_T200_NCT
Set ann. 5: T&CTG	D_and_T200	Cell_line.NT5	NCT	D_and_T200_NCT
Set ann. 4: PCTG	D_and_T200	Cell_line.NT1	NCT	RNCT
Set ann. 4: PCTG	D_and_T200	Cell_line.NT2	NCT	RNCT
Set ann. 4: PCTG	D_and_T200	Cell_line.NT3	NCT	RNCT
Set ann. 4: PCTG	D_and_T200	Cell_line.NT4	NCT	RNCT
Set ann. 4: PCTG	D_and_T200	Cell_line.NT5	NCT	RNCT
Set ann. 3: NCTG	D_and_T200	Cell_line.NT1	NCT	NCT
Set ann. 3: NCTG	D_and_T200	Cell_line.NT2	NCT	NCT
Set ann. 3: NCTG	D_and_T200	Cell_line.NT3	NCT	NCT
Set ann. 3: NCTG	D_and_T200	Cell_line.NT4	NCT	NCT
Set ann. 3: NCTG	D_and_T200	Cell_line.NT5	NCT	NCT
Set ann. 2: CTG	D_and_T200	Cell_line.NT1	NCT	NCT
Set ann. 2: CTG	D_and_T200	Cell_line.NT2	NCT	NCT
Set ann. 2: CTG	D_and_T200	Cell_line.NT3	NCT	NCT
Set ann. 2: CTG	D_and_T200	Cell_line.NT4	NCT	NCT
Set ann. 2: CTG	D_and_T200	Cell_line.NT5	NCT	NCT
Set ann. 1: T	D_and_T200	Cell_line.NT1	NCT	D_and_T200
Set ann. 1: T	D_and_T200	Cell_line.NT2	NCT	D_and_T200
Set ann. 1: T	D_and_T200	Cell_line.NT3	NCT	D_and_T200
Set ann. 1: T	D_and_T200	Cell_line.NT4	NCT	D_and_T200
Set ann. 1: T	D_and_T200	Cell_line.NT5	NCT	D_and_T200
Set ann. 5: T&CTG	D_and_T200	Cell_line.Tx1	RCT	D_and_T200_RCT
Set ann. 5: T&CTG	D_and_T200	Cell_line.Tx10	RCT	D_and_T200_RCT
Set ann. 5: T&CTG	D_and_T200	Cell_line.Tx12	RCT	D_and_T200_RCT
Set ann. 5: T&CTG	D_and_T200	Cell_line.Tx14	RCT	D_and_T200_RCT
Set ann. 5: T&CTG	D_and_T200	Cell_line.Tx15	RCT	D_and_T200_RCT
Set ann. 5: T&CTG	D_and_T200	Cell_line.Tx18	RCT	D_and_T200_RCT
Set ann. 5: T&CTG	D_and_T200	Cell_line.Tx19	RCT	D_and_T200_RCT
Set ann. 5: T&CTG	D_and_T200	Cell_line.Tx3	RCT	D_and_T200_RCT
Set ann. 5: T&CTG	D_and_T200	Cell_line.Tx4	RCT	D_and_T200_RCT
Set ann. 5: T&CTG	D_and_T200	Cell_line.Tx7	RCT	D_and_T200_RCT
Set ann. 5: T&CTG	D_and_T200	Cell_line.Tx8	RCT	D_and_T200_RCT
Set ann. 4: PCTG	D_and_T200	Cell_line.Tx1	RCT	RNCT
Set ann. 4: PCTG	D_and_T200	Cell_line.Tx10	RCT	RNCT
Set ann. 4: PCTG	D_and_T200	Cell_line.Tx12	RCT	RNCT
Set ann. 4: PCTG	D_and_T200	Cell_line.Tx14	RCT	RNCT
Set ann. 4: PCTG	D_and_T200	Cell_line.Tx15	RCT	RNCT
Set ann. 4: PCTG	D_and_T200	Cell_line.Tx18	RCT	RNCT
Set ann. 4: PCTG	D_and_T200	Cell_line.Tx19	RCT	RNCT
Set ann. 4: PCTG	D_and_T200	Cell_line.Tx3	RCT	RNCT
Set ann. 4: PCTG	D_and_T200	Cell_line.Tx4	RCT	RNCT
Set ann. 4: PCTG	D_and_T200	Cell_line.Tx7	RCT	RNCT
Set ann. 4: PCTG	D_and_T200	Cell_line.Tx8	RCT	RNCT
Set ann. 3: NCTG	D_and_T200	Cell_line.Tx1	RCT	PRCT
Set ann. 3: NCTG	D_and_T200	Cell_line.Tx10	RCT	PRCT
Set ann. 3: NCTG	D_and_T200	Cell_line.Tx12	RCT	PRCT
Set ann. 3: NCTG	D_and_T200	Cell_line.Tx14	RCT	PRCT
Set ann. 3: NCTG	D_and_T200	Cell_line.Tx15	RCT	PRCT
Set ann. 3: NCTG	D_and_T200	Cell_line.Tx18	RCT	PRCT
Set ann. 3: NCTG	D_and_T200	Cell_line.Tx19	RCT	PRCT
Set ann. 3: NCTG	D_and_T200	Cell_line.Tx3	RCT	PRCT
Set ann. 3: NCTG	D_and_T200	Cell_line.Tx4	RCT	PRCT
Set ann. 3: NCTG	D_and_T200	Cell_line.Tx7	RCT	PRCT
Set ann. 3: NCTG	D_and_T200	Cell_line.Tx8	RCT	PRCT
Set ann. 2: CTG	D_and_T200	Cell_line.Tx1	RCT	RCT
Set ann. 2: CTG	D_and_T200	Cell_line.Tx10	RCT	RCT
Set ann. 2: CTG	D_and_T200	Cell_line.Tx12	RCT	RCT
Set ann. 2: CTG	D_and_T200	Cell_line.Tx14	RCT	RCT
Set ann. 2: CTG	D_and_T200	Cell_line.Tx15	RCT	RCT
Set ann. 2: CTG	D_and_T200	Cell_line.Tx18	RCT	RCT
Set ann. 2: CTG	D_and_T200	Cell_line.Tx19	RCT	RCT
Set ann. 2: CTG	D_and_T200	Cell_line.Tx3	RCT	RCT
Set ann. 2: CTG	D_and_T200	Cell_line.Tx4	RCT	RCT
Set ann. 2: CTG	D_and_T200	Cell_line.Tx7	RCT	RCT
Set ann. 2: CTG	D_and_T200	Cell_line.Tx8	RCT	RCT
Set ann. 1: T	D_and_T200	Cell_line.Tx1	RCT	D_and_T200
Set ann. 1: T	D_and_T200	Cell_line.Tx10	RCT	D_and_T200
Set ann. 1: T	D_and_T200	Cell_line.Tx12	RCT	D_and_T200
Set ann. 1: T	D_and_T200	Cell_line.Tx14	RCT	D_and_T200
Set ann. 1: T	D_and_T200	Cell_line.Tx15	RCT	D_and_T200
Set ann. 1: T	D_and_T200	Cell_line.Tx18	RCT	D_and_T200
Set ann. 1: T	D_and_T200	Cell_line.Tx19	RCT	D_and_T200
Set ann. 1: T	D_and_T200	Cell_line.Tx3	RCT	D_and_T200
Set ann. 1: T	D_and_T200	Cell_line.Tx4	RCT	D_and_T200
Set ann. 1: T	D_and_T200	Cell_line.Tx7	RCT	D_and_T200
Set ann. 1: T	D_and_T200	Cell_line.Tx8	RCT	D_and_T200
Set ann. 6: T&PCTG	D_and_T200	Cell_line.Tx13	PCT	D_and_T200_PCT
Set ann. 6: T&PCTG	D_and_T200	Cell_line.Tx16	PCT	D_and_T200_PCT
Set ann. 6: T&PCTG	D_and_T200	Cell_line.Tx17	PCT	D_and_T200_PCT
Set ann. 6: T&PCTG	D_and_T200	Cell_line.Tx2	PCT	D_and_T200_PCT
Set ann. 6: T&PCTG	D_and_T200	Cell_line.Tx20	PCT	D_and_T200_PCT
Set ann. 6: T&PCTG	D_and_T200	Cell_line.Tx6	PCT	D_and_T200_PCT
Set ann. 6: T&PCTG	D_and_T200	Cell_line.Tx9	PCT	D_and_T200_PCT
Set ann. 5: T&CTG	D_and_T200	Cell_line.Tx13	PCT	D_and_T200_PCT
Set ann. 5: T&CTG	D_and_T200	Cell_line.Tx16	PCT	D_and_T200_PCT
Set ann. 5: T&CTG	D_and_T200	Cell_line.Tx17	PCT	D_and_T200_PCT
Set ann. 5: T&CTG	D_and_T200	Cell_line.Tx2	PCT	D_and_T200_PCT
Set ann. 5: T&CTG	D_and_T200	Cell_line.Tx20	PCT	D_and_T200_PCT
Set ann. 5: T&CTG	D_and_T200	Cell_line.Tx6	PCT	D_and_T200_PCT
Set ann. 5: T&CTG	D_and_T200	Cell_line.Tx9	PCT	D_and_T200_PCT
Set ann. 4: PCTG	D_and_T200	Cell_line.Tx13	PCT	PCT
Set ann. 4: PCTG	D_and_T200	Cell_line.Tx16	PCT	PCT
Set ann. 4: PCTG	D_and_T200	Cell_line.Tx17	PCT	PCT
Set ann. 4: PCTG	D_and_T200	Cell_line.Tx2	PCT	PCT
Set ann. 4: PCTG	D_and_T200	Cell_line.Tx20	PCT	PCT
Set ann. 4: PCTG	D_and_T200	Cell_line.Tx6	PCT	PCT
Set ann. 4: PCTG	D_and_T200	Cell_line.Tx9	PCT	PCT
Set ann. 3: NCTG	D_and_T200	Cell_line.Tx13	PCT	PRCT
Set ann. 3: NCTG	D_and_T200	Cell_line.Tx16	PCT	PRCT
Set ann. 3: NCTG	D_and_T200	Cell_line.Tx17	PCT	PRCT
Set ann. 3: NCTG	D_and_T200	Cell_line.Tx2	PCT	PRCT
Set ann. 3: NCTG	D_and_T200	Cell_line.Tx20	PCT	PRCT
Set ann. 3: NCTG	D_and_T200	Cell_line.Tx6	PCT	PRCT
Set ann. 3: NCTG	D_and_T200	Cell_line.Tx9	PCT	PRCT
Set ann. 2: CTG	D_and_T200	Cell_line.Tx13	PCT	PCT
Set ann. 2: CTG	D_and_T200	Cell_line.Tx16	PCT	PCT
Set ann. 2: CTG	D_and_T200	Cell_line.Tx17	PCT	PCT
Set ann. 2: CTG	D_and_T200	Cell_line.Tx2	PCT	PCT
Set ann. 2: CTG	D_and_T200	Cell_line.Tx20	PCT	PCT
Set ann. 2: CTG	D_and_T200	Cell_line.Tx6	PCT	PCT
Set ann. 2: CTG	D_and_T200	Cell_line.Tx9	PCT	PCT
Set ann. 1: T	D_and_T200	Cell_line.Tx13	PCT	D_and_T200
Set ann. 1: T	D_and_T200	Cell_line.Tx16	PCT	D_and_T200
Set ann. 1: T	D_and_T200	Cell_line.Tx17	PCT	D_and_T200
Set ann. 1: T	D_and_T200	Cell_line.Tx2	PCT	D_and_T200
Set ann. 1: T	D_and_T200	Cell_line.Tx20	PCT	D_and_T200
Set ann. 1: T	D_and_T200	Cell_line.Tx6	PCT	D_and_T200
Set ann. 1: T	D_and_T200	Cell_line.Tx9	PCT	D_and_T200
Set ann. 6: T&PCTG	D_and_T200	Cell_line.NT1	RNCT	D_and_T200_RNCT
Set ann. 6: T&PCTG	D_and_T200	Cell_line.NT2	RNCT	D_and_T200_RNCT
Set ann. 6: T&PCTG	D_and_T200	Cell_line.NT3	RNCT	D_and_T200_RNCT
Set ann. 6: T&PCTG	D_and_T200	Cell_line.NT4	RNCT	D_and_T200_RNCT
Set ann. 6: T&PCTG	D_and_T200	Cell_line.NT5	RNCT	D_and_T200_RNCT
Set ann. 6: T&PCTG	D_and_T200	Cell_line.Tx1	RNCT	D_and_T200_RNCT
Set ann. 6: T&PCTG	D_and_T200	Cell_line.Tx10	RNCT	D_and_T200_RNCT
Set ann. 6: T&PCTG	D_and_T200	Cell_line.Tx12	RNCT	D_and_T200_RNCT
Set ann. 6: T&PCTG	D_and_T200	Cell_line.Tx14	RNCT	D_and_T200_RNCT
Set ann. 6: T&PCTG	D_and_T200	Cell_line.Tx15	RNCT	D_and_T200_RNCT
Set ann. 6: T&PCTG	D_and_T200	Cell_line.Tx18	RNCT	D_and_T200_RNCT
Set ann. 6: T&PCTG	D_and_T200	Cell_line.Tx19	RNCT	D_and_T200_RNCT
Set ann. 6: T&PCTG	D_and_T200	Cell_line.Tx3	RNCT	D_and_T200_RNCT
Set ann. 6: T&PCTG	D_and_T200	Cell_line.Tx4	RNCT	D_and_T200_RNCT
Set ann. 6: T&PCTG	D_and_T200	Cell_line.Tx7	RNCT	D_and_T200_RNCT
Set ann. 6: T&PCTG	D_and_T200	Cell_line.Tx8	RNCT	D_and_T200_RNCT
Set ann. 5: T&CTG	D_and_T400	Cell_line.NT1	NCT	D_and_T400_NCT
Set ann. 5: T&CTG	D_and_T400	Cell_line.NT2	NCT	D_and_T400_NCT
Set ann. 5: T&CTG	D_and_T400	Cell_line.NT3	NCT	D_and_T400_NCT
Set ann. 5: T&CTG	D_and_T400	Cell_line.NT4	NCT	D_and_T400_NCT
Set ann. 5: T&CTG	D_and_T400	Cell_line.NT5	NCT	D_and_T400_NCT
Set ann. 4: PCTG	D_and_T400	Cell_line.NT1	NCT	RNCT
Set ann. 4: PCTG	D_and_T400	Cell_line.NT2	NCT	RNCT
Set ann. 4: PCTG	D_and_T400	Cell_line.NT3	NCT	RNCT
Set ann. 4: PCTG	D_and_T400	Cell_line.NT4	NCT	RNCT
Set ann. 4: PCTG	D_and_T400	Cell_line.NT5	NCT	RNCT
Set ann. 3: NCTG	D_and_T400	Cell_line.NT1	NCT	NCT
Set ann. 3: NCTG	D_and_T400	Cell_line.NT2	NCT	NCT
Set ann. 3: NCTG	D_and_T400	Cell_line.NT3	NCT	NCT
Set ann. 3: NCTG	D_and_T400	Cell_line.NT4	NCT	NCT
Set ann. 3: NCTG	D_and_T400	Cell_line.NT5	NCT	NCT
Set ann. 2: CTG	D_and_T400	Cell_line.NT1	NCT	NCT
Set ann. 2: CTG	D_and_T400	Cell_line.NT2	NCT	NCT
Set ann. 2: CTG	D_and_T400	Cell_line.NT3	NCT	NCT
Set ann. 2: CTG	D_and_T400	Cell_line.NT4	NCT	NCT
Set ann. 2: CTG	D_and_T400	Cell_line.NT5	NCT	NCT
Set ann. 1: T	D_and_T400	Cell_line.NT1	NCT	D_and_T400
Set ann. 1: T	D_and_T400	Cell_line.NT2	NCT	D_and_T400
Set ann. 1: T	D_and_T400	Cell_line.NT3	NCT	D_and_T400
Set ann. 1: T	D_and_T400	Cell_line.NT4	NCT	D_and_T400
Set ann. 1: T	D_and_T400	Cell_line.NT5	NCT	D_and_T400
Set ann. 5: T&CTG	D_and_T400	Cell_line.Tx1	RCT	D_and_T400_RCT
Set ann. 5: T&CTG	D_and_T400	Cell_line.Tx10	RCT	D_and_T400_RCT
Set ann. 5: T&CTG	D_and_T400	Cell_line.Tx12	RCT	D_and_T400_RCT
Set ann. 5: T&CTG	D_and_T400	Cell_line.Tx14	RCT	D_and_T400_RCT
Set ann. 5: T&CTG	D_and_T400	Cell_line.Tx15	RCT	D_and_T400_RCT
Set ann. 5: T&CTG	D_and_T400	Cell_line.Tx18	RCT	D_and_T400_RCT
Set ann. 5: T&CTG	D_and_T400	Cell_line.Tx19	RCT	D_and_T400_RCT
Set ann. 5: T&CTG	D_and_T400	Cell_line.Tx3	RCT	D_and_T400_RCT
Set ann. 5: T&CTG	D_and_T400	Cell_line.Tx4	RCT	D_and_T400_RCT
Set ann. 5: T&CTG	D_and_T400	Cell_line.Tx7	RCT	D_and_T400_RCT
Set ann. 5: T&CTG	D_and_T400	Cell_line.Tx8	RCT	D_and_T400_RCT
Set ann. 4: PCTG	D_and_T400	Cell_line.Tx1	RCT	RNCT
Set ann. 4: PCTG	D_and_T400	Cell_line.Tx10	RCT	RNCT
Set ann. 4: PCTG	D_and_T400	Cell_line.Tx12	RCT	RNCT
Set ann. 4: PCTG	D_and_T400	Cell_line.Tx14	RCT	RNCT
Set ann. 4: PCTG	D_and_T400	Cell_line.Tx15	RCT	RNCT
Set ann. 4: PCTG	D_and_T400	Cell_line.Tx18	RCT	RNCT
Set ann. 4: PCTG	D_and_T400	Cell_line.Tx19	RCT	RNCT
Set ann. 4: PCTG	D_and_T400	Cell_line.Tx3	RCT	RNCT
Set ann. 4: PCTG	D_and_T400	Cell_line.Tx4	RCT	RNCT
Set ann. 4: PCTG	D_and_T400	Cell_line.Tx7	RCT	RNCT
Set ann. 4: PCTG	D_and_T400	Cell_line.Tx8	RCT	RNCT
Set ann. 3: NCTG	D_and_T400	Cell_line.Tx1	RCT	PRCT
Set ann. 3: NCTG	D_and_T400	Cell_line.Tx10	RCT	PRCT
Set ann. 3: NCTG	D_and_T400	Cell_line.Tx12	RCT	PRCT
Set ann. 3: NCTG	D_and_T400	Cell_line.Tx14	RCT	PRCT
Set ann. 3: NCTG	D_and_T400	Cell_line.Tx15	RCT	PRCT
Set ann. 3: NCTG	D_and_T400	Cell_line.Tx18	RCT	PRCT
Set ann. 3: NCTG	D_and_T400	Cell_line.Tx19	RCT	PRCT
Set ann. 3: NCTG	D_and_T400	Cell_line.Tx3	RCT	PRCT
Set ann. 3: NCTG	D_and_T400	Cell_line.Tx4	RCT	PRCT
Set ann. 3: NCTG	D_and_T400	Cell_line.Tx7	RCT	PRCT
Set ann. 3: NCTG	D_and_T400	Cell_line.Tx8	RCT	PRCT
Set ann. 2: CTG	D_and_T400	Cell_line.Tx1	RCT	RCT
Set ann. 2: CTG	D_and_T400	Cell_line.Tx10	RCT	RCT
Set ann. 2: CTG	D_and_T400	Cell_line.Tx12	RCT	RCT
Set ann. 2: CTG	D_and_T400	Cell_line.Tx14	RCT	RCT
Set ann. 2: CTG	D_and_T400	Cell_line.Tx15	RCT	RCT
Set ann. 2: CTG	D_and_T400	Cell_line.Tx18	RCT	RCT
Set ann. 2: CTG	D_and_T400	Cell_line.Tx19	RCT	RCT
Set ann. 2: CTG	D_and_T400	Cell_line.Tx3	RCT	RCT
Set ann. 2: CTG	D_and_T400	Cell_line.Tx4	RCT	RCT
Set ann. 2: CTG	D_and_T400	Cell_line.Tx7	RCT	RCT
Set ann. 2: CTG	D_and_T400	Cell_line.Tx8	RCT	RCT
Set ann. 1: T	D_and_T400	Cell_line.Tx1	RCT	D_and_T400
Set ann. 1: T	D_and_T400	Cell_line.Tx10	RCT	D_and_T400
Set ann. 1: T	D_and_T400	Cell_line.Tx12	RCT	D_and_T400
Set ann. 1: T	D_and_T400	Cell_line.Tx14	RCT	D_and_T400
Set ann. 1: T	D_and_T400	Cell_line.Tx15	RCT	D_and_T400
Set ann. 1: T	D_and_T400	Cell_line.Tx18	RCT	D_and_T400
Set ann. 1: T	D_and_T400	Cell_line.Tx19	RCT	D_and_T400
Set ann. 1: T	D_and_T400	Cell_line.Tx3	RCT	D_and_T400
Set ann. 1: T	D_and_T400	Cell_line.Tx4	RCT	D_and_T400
Set ann. 1: T	D_and_T400	Cell_line.Tx7	RCT	D_and_T400
Set ann. 1: T	D_and_T400	Cell_line.Tx8	RCT	D_and_T400
Set ann. 6: T&PCTG	D_and_T400	Cell_line.Tx13	PCT	D_and_T400_PCT
Set ann. 6: T&PCTG	D_and_T400	Cell_line.Tx16	PCT	D_and_T400_PCT
Set ann. 6: T&PCTG	D_and_T400	Cell_line.Tx17	PCT	D_and_T400_PCT
Set ann. 6: T&PCTG	D_and_T400	Cell_line.Tx2	PCT	D_and_T400_PCT
Set ann. 6: T&PCTG	D_and_T400	Cell_line.Tx20	PCT	D_and_T400_PCT
Set ann. 6: T&PCTG	D_and_T400	Cell_line.Tx6	PCT	D_and_T400_PCT
Set ann. 6: T&PCTG	D_and_T400	Cell_line.Tx9	PCT	D_and_T400_PCT
Set ann. 5: T&CTG	D_and_T400	Cell_line.Tx13	PCT	D_and_T400_PCT
Set ann. 5: T&CTG	D_and_T400	Cell_line.Tx16	PCT	D_and_T400_PCT
Set ann. 5: T&CTG	D_and_T400	Cell_line.Tx17	PCT	D_and_T400_PCT
Set ann. 5: T&CTG	D_and_T400	Cell_line.Tx2	PCT	D_and_T400_PCT
Set ann. 5: T&CTG	D_and_T400	Cell_line.Tx20	PCT	D_and_T400_PCT
Set ann. 5: T&CTG	D_and_T400	Cell_line.Tx6	PCT	D_and_T400_PCT
Set ann. 5: T&CTG	D_and_T400	Cell_line.Tx9	PCT	D_and_T400_PCT
Set ann. 4: PCTG	D_and_T400	Cell_line.Tx13	PCT	PCT
Set ann. 4: PCTG	D_and_T400	Cell_line.Tx16	PCT	PCT
Set ann. 4: PCTG	D_and_T400	Cell_line.Tx17	PCT	PCT
Set ann. 4: PCTG	D_and_T400	Cell_line.Tx2	PCT	PCT
Set ann. 4: PCTG	D_and_T400	Cell_line.Tx20	PCT	PCT
Set ann. 4: PCTG	D_and_T400	Cell_line.Tx6	PCT	PCT
Set ann. 4: PCTG	D_and_T400	Cell_line.Tx9	PCT	PCT
Set ann. 3: NCTG	D_and_T400	Cell_line.Tx13	PCT	PRCT
Set ann. 3: NCTG	D_and_T400	Cell_line.Tx16	PCT	PRCT
Set ann. 3: NCTG	D_and_T400	Cell_line.Tx17	PCT	PRCT
Set ann. 3: NCTG	D_and_T400	Cell_line.Tx2	PCT	PRCT
Set ann. 3: NCTG	D_and_T400	Cell_line.Tx20	PCT	PRCT
Set ann. 3: NCTG	D_and_T400	Cell_line.Tx6	PCT	PRCT
Set ann. 3: NCTG	D_and_T400	Cell_line.Tx9	PCT	PRCT
Set ann. 2: CTG	D_and_T400	Cell_line.Tx13	PCT	PCT
Set ann. 2: CTG	D_and_T400	Cell_line.Tx16	PCT	PCT
Set ann. 2: CTG	D_and_T400	Cell_line.Tx17	PCT	PCT
Set ann. 2: CTG	D_and_T400	Cell_line.Tx2	PCT	PCT
Set ann. 2: CTG	D_and_T400	Cell_line.Tx20	PCT	PCT
Set ann. 2: CTG	D_and_T400	Cell_line.Tx6	PCT	PCT
Set ann. 2: CTG	D_and_T400	Cell_line.Tx9	PCT	PCT
Set ann. 1: T	D_and_T400	Cell_line.Tx13	PCT	D_and_T400
Set ann. 1: T	D_and_T400	Cell_line.Tx16	PCT	D_and_T400
Set ann. 1: T	D_and_T400	Cell_line.Tx17	PCT	D_and_T400
Set ann. 1: T	D_and_T400	Cell_line.Tx2	PCT	D_and_T400
Set ann. 1: T	D_and_T400	Cell_line.Tx20	PCT	D_and_T400
Set ann. 1: T	D_and_T400	Cell_line.Tx6	PCT	D_and_T400
Set ann. 1: T	D_and_T400	Cell_line.Tx9	PCT	D_and_T400
Set ann. 6: T&PCTG	D_and_T400	Cell_line.NT1	RNCT	D_and_T400_RNCT
Set ann. 6: T&PCTG	D_and_T400	Cell_line.NT2	RNCT	D_and_T400_RNCT
Set ann. 6: T&PCTG	D_and_T400	Cell_line.NT3	RNCT	D_and_T400_RNCT
Set ann. 6: T&PCTG	D_and_T400	Cell_line.NT4	RNCT	D_and_T400_RNCT
Set ann. 6: T&PCTG	D_and_T400	Cell_line.NT5	RNCT	D_and_T400_RNCT
Set ann. 6: T&PCTG	D_and_T400	Cell_line.Tx1	RNCT	D_and_T400_RNCT
Set ann. 6: T&PCTG	D_and_T400	Cell_line.Tx10	RNCT	D_and_T400_RNCT
Set ann. 6: T&PCTG	D_and_T400	Cell_line.Tx12	RNCT	D_and_T400_RNCT
Set ann. 6: T&PCTG	D_and_T400	Cell_line.Tx14	RNCT	D_and_T400_RNCT
Set ann. 6: T&PCTG	D_and_T400	Cell_line.Tx15	RNCT	D_and_T400_RNCT
Set ann. 6: T&PCTG	D_and_T400	Cell_line.Tx18	RNCT	D_and_T400_RNCT
Set ann. 6: T&PCTG	D_and_T400	Cell_line.Tx19	RNCT	D_and_T400_RNCT
Set ann. 6: T&PCTG	D_and_T400	Cell_line.Tx3	RNCT	D_and_T400_RNCT
Set ann. 6: T&PCTG	D_and_T400	Cell_line.Tx4	RNCT	D_and_T400_RNCT
Set ann. 6: T&PCTG	D_and_T400	Cell_line.Tx7	RNCT	D_and_T400_RNCT
Set ann. 6: T&PCTG	D_and_T400	Cell_line.Tx8	RNCT	D_and_T400_RNCT
Set ann. 5: T&CTG	D_then_T200	Cell_line.NT1	NCT	D_then_T200_NCT
Set ann. 5: T&CTG	D_then_T200	Cell_line.NT2	NCT	D_then_T200_NCT
Set ann. 5: T&CTG	D_then_T200	Cell_line.NT3	NCT	D_then_T200_NCT
Set ann. 5: T&CTG	D_then_T200	Cell_line.NT4	NCT	D_then_T200_NCT
Set ann. 5: T&CTG	D_then_T200	Cell_line.NT5	NCT	D_then_T200_NCT
Set ann. 4: PCTG	D_then_T200	Cell_line.NT1	NCT	RNCT
Set ann. 4: PCTG	D_then_T200	Cell_line.NT2	NCT	RNCT
Set ann. 4: PCTG	D_then_T200	Cell_line.NT3	NCT	RNCT
Set ann. 4: PCTG	D_then_T200	Cell_line.NT4	NCT	RNCT
Set ann. 4: PCTG	D_then_T200	Cell_line.NT5	NCT	RNCT
Set ann. 3: NCTG	D_then_T200	Cell_line.NT1	NCT	NCT
Set ann. 3: NCTG	D_then_T200	Cell_line.NT2	NCT	NCT
Set ann. 3: NCTG	D_then_T200	Cell_line.NT3	NCT	NCT
Set ann. 3: NCTG	D_then_T200	Cell_line.NT4	NCT	NCT
Set ann. 3: NCTG	D_then_T200	Cell_line.NT5	NCT	NCT
Set ann. 2: CTG	D_then_T200	Cell_line.NT1	NCT	NCT
Set ann. 2: CTG	D_then_T200	Cell_line.NT2	NCT	NCT
Set ann. 2: CTG	D_then_T200	Cell_line.NT3	NCT	NCT
Set ann. 2: CTG	D_then_T200	Cell_line.NT4	NCT	NCT
Set ann. 2: CTG	D_then_T200	Cell_line.NT5	NCT	NCT
Set ann. 1: T	D_then_T200	Cell_line.NT1	NCT	D_then_T200
Set ann. 1: T	D_then_T200	Cell_line.NT2	NCT	D_then_T200
Set ann. 1: T	D_then_T200	Cell_line.NT3	NCT	D_then_T200
Set ann. 1: T	D_then_T200	Cell_line.NT4	NCT	D_then_T200
Set ann. 1: T	D_then_T200	Cell_line.NT5	NCT	D_then_T200
Set ann. 5: T&CTG	D_then_T200	Cell_line.Tx1	RCT	D_then_T200_RCT
Set ann. 5: T&CTG	D_then_T200	Cell_line.Tx10	RCT	D_then_T200_RCT
Set ann. 5: T&CTG	D_then_T200	Cell_line.Tx12	RCT	D_then_T200_RCT
Set ann. 5: T&CTG	D_then_T200	Cell_line.Tx14	RCT	D_then_T200_RCT
Set ann. 5: T&CTG	D_then_T200	Cell_line.Tx15	RCT	D_then_T200_RCT
Set ann. 5: T&CTG	D_then_T200	Cell_line.Tx18	RCT	D_then_T200_RCT
Set ann. 5: T&CTG	D_then_T200	Cell_line.Tx19	RCT	D_then_T200_RCT
Set ann. 5: T&CTG	D_then_T200	Cell_line.Tx3	RCT	D_then_T200_RCT
Set ann. 5: T&CTG	D_then_T200	Cell_line.Tx4	RCT	D_then_T200_RCT
Set ann. 5: T&CTG	D_then_T200	Cell_line.Tx7	RCT	D_then_T200_RCT
Set ann. 5: T&CTG	D_then_T200	Cell_line.Tx8	RCT	D_then_T200_RCT
Set ann. 4: PCTG	D_then_T200	Cell_line.Tx1	RCT	RNCT
Set ann. 4: PCTG	D_then_T200	Cell_line.Tx10	RCT	RNCT
Set ann. 4: PCTG	D_then_T200	Cell_line.Tx12	RCT	RNCT
Set ann. 4: PCTG	D_then_T200	Cell_line.Tx14	RCT	RNCT
Set ann. 4: PCTG	D_then_T200	Cell_line.Tx15	RCT	RNCT
Set ann. 4: PCTG	D_then_T200	Cell_line.Tx18	RCT	RNCT
Set ann. 4: PCTG	D_then_T200	Cell_line.Tx19	RCT	RNCT
Set ann. 4: PCTG	D_then_T200	Cell_line.Tx3	RCT	RNCT
Set ann. 4: PCTG	D_then_T200	Cell_line.Tx4	RCT	RNCT
Set ann. 4: PCTG	D_then_T200	Cell_line.Tx7	RCT	RNCT
Set ann. 4: PCTG	D_then_T200	Cell_line.Tx8	RCT	RNCT
Set ann. 3: NCTG	D_then_T200	Cell_line.Tx1	RCT	PRCT
Set ann. 3: NCTG	D_then_T200	Cell_line.Tx10	RCT	PRCT
Set ann. 3: NCTG	D_then_T200	Cell_line.Tx12	RCT	PRCT
Set ann. 3: NCTG	D_then_T200	Cell_line.Tx14	RCT	PRCT
Set ann. 3: NCTG	D_then_T200	Cell_line.Tx15	RCT	PRCT
Set ann. 3: NCTG	D_then_T200	Cell_line.Tx18	RCT	PRCT
Set ann. 3: NCTG	D_then_T200	Cell_line.Tx19	RCT	PRCT
Set ann. 3: NCTG	D_then_T200	Cell_line.Tx3	RCT	PRCT
Set ann. 3: NCTG	D_then_T200	Cell_line.Tx4	RCT	PRCT
Set ann. 3: NCTG	D_then_T200	Cell_line.Tx7	RCT	PRCT
Set ann. 3: NCTG	D_then_T200	Cell_line.Tx8	RCT	PRCT
Set ann. 2: CTG	D_then_T200	Cell_line.Tx1	RCT	RCT
Set ann. 2: CTG	D_then_T200	Cell_line.Tx10	RCT	RCT
Set ann. 2: CTG	D_then_T200	Cell_line.Tx12	RCT	RCT
Set ann. 2: CTG	D_then_T200	Cell_line.Tx14	RCT	RCT
Set ann. 2: CTG	D_then_T200	Cell_line.Tx15	RCT	RCT
Set ann. 2: CTG	D_then_T200	Cell_line.Tx18	RCT	RCT
Set ann. 2: CTG	D_then_T200	Cell_line.Tx19	RCT	RCT
Set ann. 2: CTG	D_then_T200	Cell_line.Tx3	RCT	RCT
Set ann. 2: CTG	D_then_T200	Cell_line.Tx4	RCT	RCT
Set ann. 2: CTG	D_then_T200	Cell_line.Tx7	RCT	RCT
Set ann. 2: CTG	D_then_T200	Cell_line.Tx8	RCT	RCT
Set ann. 1: T	D_then_T200	Cell_line.Tx1	RCT	D_then_T200
Set ann. 1: T	D_then_T200	Cell_line.Tx10	RCT	D_then_T200
Set ann. 1: T	D_then_T200	Cell_line.Tx12	RCT	D_then_T200
Set ann. 1: T	D_then_T200	Cell_line.Tx14	RCT	D_then_T200
Set ann. 1: T	D_then_T200	Cell_line.Tx15	RCT	D_then_T200
Set ann. 1: T	D_then_T200	Cell_line.Tx18	RCT	D_then_T200
Set ann. 1: T	D_then_T200	Cell_line.Tx19	RCT	D_then_T200
Set ann. 1: T	D_then_T200	Cell_line.Tx3	RCT	D_then_T200
Set ann. 1: T	D_then_T200	Cell_line.Tx4	RCT	D_then_T200
Set ann. 1: T	D_then_T200	Cell_line.Tx7	RCT	D_then_T200
Set ann. 1: T	D_then_T200	Cell_line.Tx8	RCT	D_then_T200
Set ann. 6: T&PCTG	D_then_T200	Cell_line.Tx13	PCT	D_then_T200_PCT
Set ann. 6: T&PCTG	D_then_T200	Cell_line.Tx16	PCT	D_then_T200_PCT
Set ann. 6: T&PCTG	D_then_T200	Cell_line.Tx17	PCT	D_then_T200_PCT
Set ann. 6: T&PCTG	D_then_T200	Cell_line.Tx2	PCT	D_then_T200_PCT
Set ann. 6: T&PCTG	D_then_T200	Cell_line.Tx20	PCT	D_then_T200_PCT
Set ann. 6: T&PCTG	D_then_T200	Cell_line.Tx6	PCT	D_then_T200_PCT
Set ann. 6: T&PCTG	D_then_T200	Cell_line.Tx9	PCT	D_then_T200_PCT
Set ann. 5: T&CTG	D_then_T200	Cell_line.Tx13	PCT	D_then_T200_PCT
Set ann. 5: T&CTG	D_then_T200	Cell_line.Tx16	PCT	D_then_T200_PCT
Set ann. 5: T&CTG	D_then_T200	Cell_line.Tx17	PCT	D_then_T200_PCT
Set ann. 5: T&CTG	D_then_T200	Cell_line.Tx2	PCT	D_then_T200_PCT
Set ann. 5: T&CTG	D_then_T200	Cell_line.Tx20	PCT	D_then_T200_PCT
Set ann. 5: T&CTG	D_then_T200	Cell_line.Tx6	PCT	D_then_T200_PCT
Set ann. 5: T&CTG	D_then_T200	Cell_line.Tx9	PCT	D_then_T200_PCT
Set ann. 4: PCTG	D_then_T200	Cell_line.Tx13	PCT	PCT
Set ann. 4: PCTG	D_then_T200	Cell_line.Tx16	PCT	PCT
Set ann. 4: PCTG	D_then_T200	Cell_line.Tx17	PCT	PCT
Set ann. 4: PCTG	D_then_T200	Cell_line.Tx2	PCT	PCT
Set ann. 4: PCTG	D_then_T200	Cell_line.Tx20	PCT	PCT
Set ann. 4: PCTG	D_then_T200	Cell_line.Tx6	PCT	PCT
Set ann. 4: PCTG	D_then_T200	Cell_line.Tx9	PCT	PCT
Set ann. 3: NCTG	D_then_T200	Cell_line.Tx13	PCT	PRCT
Set ann. 3: NCTG	D_then_T200	Cell_line.Tx16	PCT	PRCT
Set ann. 3: NCTG	D_then_T200	Cell_line.Tx17	PCT	PRCT
Set ann. 3: NCTG	D_then_T200	Cell_line.Tx2	PCT	PRCT
Set ann. 3: NCTG	D_then_T200	Cell_line.Tx20	PCT	PRCT
Set ann. 3: NCTG	D_then_T200	Cell_line.Tx6	PCT	PRCT
Set ann. 3: NCTG	D_then_T200	Cell_line.Tx9	PCT	PRCT
Set ann. 2: CTG	D_then_T200	Cell_line.Tx13	PCT	PCT
Set ann. 2: CTG	D_then_T200	Cell_line.Tx16	PCT	PCT
Set ann. 2: CTG	D_then_T200	Cell_line.Tx17	PCT	PCT
Set ann. 2: CTG	D_then_T200	Cell_line.Tx2	PCT	PCT
Set ann. 2: CTG	D_then_T200	Cell_line.Tx20	PCT	PCT
Set ann. 2: CTG	D_then_T200	Cell_line.Tx6	PCT	PCT
Set ann. 2: CTG	D_then_T200	Cell_line.Tx9	PCT	PCT
Set ann. 1: T	D_then_T200	Cell_line.Tx13	PCT	D_then_T200
Set ann. 1: T	D_then_T200	Cell_line.Tx16	PCT	D_then_T200
Set ann. 1: T	D_then_T200	Cell_line.Tx17	PCT	D_then_T200
Set ann. 1: T	D_then_T200	Cell_line.Tx2	PCT	D_then_T200
Set ann. 1: T	D_then_T200	Cell_line.Tx20	PCT	D_then_T200
Set ann. 1: T	D_then_T200	Cell_line.Tx6	PCT	D_then_T200
Set ann. 1: T	D_then_T200	Cell_line.Tx9	PCT	D_then_T200
Set ann. 6: T&PCTG	D_then_T200	Cell_line.NT1	RNCT	D_then_T200_RNCT
Set ann. 6: T&PCTG	D_then_T200	Cell_line.NT2	RNCT	D_then_T200_RNCT
Set ann. 6: T&PCTG	D_then_T200	Cell_line.NT3	RNCT	D_then_T200_RNCT
Set ann. 6: T&PCTG	D_then_T200	Cell_line.NT4	RNCT	D_then_T200_RNCT
Set ann. 6: T&PCTG	D_then_T200	Cell_line.NT5	RNCT	D_then_T200_RNCT
Set ann. 6: T&PCTG	D_then_T200	Cell_line.Tx1	RNCT	D_then_T200_RNCT
Set ann. 6: T&PCTG	D_then_T200	Cell_line.Tx10	RNCT	D_then_T200_RNCT
Set ann. 6: T&PCTG	D_then_T200	Cell_line.Tx12	RNCT	D_then_T200_RNCT
Set ann. 6: T&PCTG	D_then_T200	Cell_line.Tx14	RNCT	D_then_T200_RNCT
Set ann. 6: T&PCTG	D_then_T200	Cell_line.Tx15	RNCT	D_then_T200_RNCT
Set ann. 6: T&PCTG	D_then_T200	Cell_line.Tx18	RNCT	D_then_T200_RNCT
Set ann. 6: T&PCTG	D_then_T200	Cell_line.Tx19	RNCT	D_then_T200_RNCT
Set ann. 6: T&PCTG	D_then_T200	Cell_line.Tx3	RNCT	D_then_T200_RNCT
Set ann. 6: T&PCTG	D_then_T200	Cell_line.Tx4	RNCT	D_then_T200_RNCT
Set ann. 6: T&PCTG	D_then_T200	Cell_line.Tx7	RNCT	D_then_T200_RNCT
Set ann. 6: T&PCTG	D_then_T200	Cell_line.Tx8	RNCT	D_then_T200_RNCT
Set ann. 5: T&CTG	D_then_T400	Cell_line.NT1	NCT	D_then_T400_NCT
Set ann. 5: T&CTG	D_then_T400	Cell_line.NT2	NCT	D_then_T400_NCT
Set ann. 5: T&CTG	D_then_T400	Cell_line.NT3	NCT	D_then_T400_NCT
Set ann. 5: T&CTG	D_then_T400	Cell_line.NT4	NCT	D_then_T400_NCT
Set ann. 5: T&CTG	D_then_T400	Cell_line.NT5	NCT	D_then_T400_NCT
Set ann. 4: PCTG	D_then_T400	Cell_line.NT1	NCT	RNCT
Set ann. 4: PCTG	D_then_T400	Cell_line.NT2	NCT	RNCT
Set ann. 4: PCTG	D_then_T400	Cell_line.NT3	NCT	RNCT
Set ann. 4: PCTG	D_then_T400	Cell_line.NT4	NCT	RNCT
Set ann. 4: PCTG	D_then_T400	Cell_line.NT5	NCT	RNCT
Set ann. 3: NCTG	D_then_T400	Cell_line.NT1	NCT	NCT
Set ann. 3: NCTG	D_then_T400	Cell_line.NT2	NCT	NCT
Set ann. 3: NCTG	D_then_T400	Cell_line.NT3	NCT	NCT
Set ann. 3: NCTG	D_then_T400	Cell_line.NT4	NCT	NCT
Set ann. 3: NCTG	D_then_T400	Cell_line.NT5	NCT	NCT
Set ann. 2: CTG	D_then_T400	Cell_line.NT1	NCT	NCT
Set ann. 2: CTG	D_then_T400	Cell_line.NT2	NCT	NCT
Set ann. 2: CTG	D_then_T400	Cell_line.NT3	NCT	NCT
Set ann. 2: CTG	D_then_T400	Cell_line.NT4	NCT	NCT
Set ann. 2: CTG	D_then_T400	Cell_line.NT5	NCT	NCT
Set ann. 1: T	D_then_T400	Cell_line.NT1	NCT	D_then_T400
Set ann. 1: T	D_then_T400	Cell_line.NT2	NCT	D_then_T400
Set ann. 1: T	D_then_T400	Cell_line.NT3	NCT	D_then_T400
Set ann. 1: T	D_then_T400	Cell_line.NT4	NCT	D_then_T400
Set ann. 1: T	D_then_T400	Cell_line.NT5	NCT	D_then_T400
Set ann. 5: T&CTG	D_then_T400	Cell_line.Tx1	RCT	D_then_T400_RCT
Set ann. 5: T&CTG	D_then_T400	Cell_line.Tx10	RCT	D_then_T400_RCT
Set ann. 5: T&CTG	D_then_T400	Cell_line.Tx12	RCT	D_then_T400_RCT
Set ann. 5: T&CTG	D_then_T400	Cell_line.Tx14	RCT	D_then_T400_RCT
Set ann. 5: T&CTG	D_then_T400	Cell_line.Tx15	RCT	D_then_T400_RCT
Set ann. 5: T&CTG	D_then_T400	Cell_line.Tx18	RCT	D_then_T400_RCT
Set ann. 5: T&CTG	D_then_T400	Cell_line.Tx19	RCT	D_then_T400_RCT
Set ann. 5: T&CTG	D_then_T400	Cell_line.Tx3	RCT	D_then_T400_RCT
Set ann. 5: T&CTG	D_then_T400	Cell_line.Tx4	RCT	D_then_T400_RCT
Set ann. 5: T&CTG	D_then_T400	Cell_line.Tx7	RCT	D_then_T400_RCT
Set ann. 5: T&CTG	D_then_T400	Cell_line.Tx8	RCT	D_then_T400_RCT
Set ann. 4: PCTG	D_then_T400	Cell_line.Tx1	RCT	RNCT
Set ann. 4: PCTG	D_then_T400	Cell_line.Tx10	RCT	RNCT
Set ann. 4: PCTG	D_then_T400	Cell_line.Tx12	RCT	RNCT
Set ann. 4: PCTG	D_then_T400	Cell_line.Tx14	RCT	RNCT
Set ann. 4: PCTG	D_then_T400	Cell_line.Tx15	RCT	RNCT
Set ann. 4: PCTG	D_then_T400	Cell_line.Tx18	RCT	RNCT
Set ann. 4: PCTG	D_then_T400	Cell_line.Tx19	RCT	RNCT
Set ann. 4: PCTG	D_then_T400	Cell_line.Tx3	RCT	RNCT
Set ann. 4: PCTG	D_then_T400	Cell_line.Tx4	RCT	RNCT
Set ann. 4: PCTG	D_then_T400	Cell_line.Tx7	RCT	RNCT
Set ann. 4: PCTG	D_then_T400	Cell_line.Tx8	RCT	RNCT
Set ann. 3: NCTG	D_then_T400	Cell_line.Tx1	RCT	PRCT
Set ann. 3: NCTG	D_then_T400	Cell_line.Tx10	RCT	PRCT
Set ann. 3: NCTG	D_then_T400	Cell_line.Tx12	RCT	PRCT
Set ann. 3: NCTG	D_then_T400	Cell_line.Tx14	RCT	PRCT
Set ann. 3: NCTG	D_then_T400	Cell_line.Tx15	RCT	PRCT
Set ann. 3: NCTG	D_then_T400	Cell_line.Tx18	RCT	PRCT
Set ann. 3: NCTG	D_then_T400	Cell_line.Tx19	RCT	PRCT
Set ann. 3: NCTG	D_then_T400	Cell_line.Tx3	RCT	PRCT
Set ann. 3: NCTG	D_then_T400	Cell_line.Tx4	RCT	PRCT
Set ann. 3: NCTG	D_then_T400	Cell_line.Tx7	RCT	PRCT
Set ann. 3: NCTG	D_then_T400	Cell_line.Tx8	RCT	PRCT
Set ann. 2: CTG	D_then_T400	Cell_line.Tx1	RCT	RCT
Set ann. 2: CTG	D_then_T400	Cell_line.Tx10	RCT	RCT
Set ann. 2: CTG	D_then_T400	Cell_line.Tx12	RCT	RCT
Set ann. 2: CTG	D_then_T400	Cell_line.Tx14	RCT	RCT
Set ann. 2: CTG	D_then_T400	Cell_line.Tx15	RCT	RCT
Set ann. 2: CTG	D_then_T400	Cell_line.Tx18	RCT	RCT
Set ann. 2: CTG	D_then_T400	Cell_line.Tx19	RCT	RCT
Set ann. 2: CTG	D_then_T400	Cell_line.Tx3	RCT	RCT
Set ann. 2: CTG	D_then_T400	Cell_line.Tx4	RCT	RCT
Set ann. 2: CTG	D_then_T400	Cell_line.Tx7	RCT	RCT
Set ann. 2: CTG	D_then_T400	Cell_line.Tx8	RCT	RCT
Set ann. 1: T	D_then_T400	Cell_line.Tx1	RCT	D_then_T400
Set ann. 1: T	D_then_T400	Cell_line.Tx10	RCT	D_then_T400
Set ann. 1: T	D_then_T400	Cell_line.Tx12	RCT	D_then_T400
Set ann. 1: T	D_then_T400	Cell_line.Tx14	RCT	D_then_T400
Set ann. 1: T	D_then_T400	Cell_line.Tx15	RCT	D_then_T400
Set ann. 1: T	D_then_T400	Cell_line.Tx18	RCT	D_then_T400
Set ann. 1: T	D_then_T400	Cell_line.Tx19	RCT	D_then_T400
Set ann. 1: T	D_then_T400	Cell_line.Tx3	RCT	D_then_T400
Set ann. 1: T	D_then_T400	Cell_line.Tx4	RCT	D_then_T400
Set ann. 1: T	D_then_T400	Cell_line.Tx7	RCT	D_then_T400
Set ann. 1: T	D_then_T400	Cell_line.Tx8	RCT	D_then_T400
Set ann. 6: T&PCTG	D_then_T400	Cell_line.Tx13	PCT	D_then_T400_PCT
Set ann. 6: T&PCTG	D_then_T400	Cell_line.Tx16	PCT	D_then_T400_PCT
Set ann. 6: T&PCTG	D_then_T400	Cell_line.Tx17	PCT	D_then_T400_PCT
Set ann. 6: T&PCTG	D_then_T400	Cell_line.Tx2	PCT	D_then_T400_PCT
Set ann. 6: T&PCTG	D_then_T400	Cell_line.Tx20	PCT	D_then_T400_PCT
Set ann. 6: T&PCTG	D_then_T400	Cell_line.Tx6	PCT	D_then_T400_PCT
Set ann. 6: T&PCTG	D_then_T400	Cell_line.Tx9	PCT	D_then_T400_PCT
Set ann. 5: T&CTG	D_then_T400	Cell_line.Tx13	PCT	D_then_T400_PCT
Set ann. 5: T&CTG	D_then_T400	Cell_line.Tx16	PCT	D_then_T400_PCT
Set ann. 5: T&CTG	D_then_T400	Cell_line.Tx17	PCT	D_then_T400_PCT
Set ann. 5: T&CTG	D_then_T400	Cell_line.Tx2	PCT	D_then_T400_PCT
Set ann. 5: T&CTG	D_then_T400	Cell_line.Tx20	PCT	D_then_T400_PCT
Set ann. 5: T&CTG	D_then_T400	Cell_line.Tx6	PCT	D_then_T400_PCT
Set ann. 5: T&CTG	D_then_T400	Cell_line.Tx9	PCT	D_then_T400_PCT
Set ann. 4: PCTG	D_then_T400	Cell_line.Tx13	PCT	PCT
Set ann. 4: PCTG	D_then_T400	Cell_line.Tx16	PCT	PCT
Set ann. 4: PCTG	D_then_T400	Cell_line.Tx17	PCT	PCT
Set ann. 4: PCTG	D_then_T400	Cell_line.Tx2	PCT	PCT
Set ann. 4: PCTG	D_then_T400	Cell_line.Tx20	PCT	PCT
Set ann. 4: PCTG	D_then_T400	Cell_line.Tx6	PCT	PCT
Set ann. 4: PCTG	D_then_T400	Cell_line.Tx9	PCT	PCT
Set ann. 3: NCTG	D_then_T400	Cell_line.Tx13	PCT	PRCT
Set ann. 3: NCTG	D_then_T400	Cell_line.Tx16	PCT	PRCT
Set ann. 3: NCTG	D_then_T400	Cell_line.Tx17	PCT	PRCT
Set ann. 3: NCTG	D_then_T400	Cell_line.Tx2	PCT	PRCT
Set ann. 3: NCTG	D_then_T400	Cell_line.Tx20	PCT	PRCT
Set ann. 3: NCTG	D_then_T400	Cell_line.Tx6	PCT	PRCT
Set ann. 3: NCTG	D_then_T400	Cell_line.Tx9	PCT	PRCT
Set ann. 2: CTG	D_then_T400	Cell_line.Tx13	PCT	PCT
Set ann. 2: CTG	D_then_T400	Cell_line.Tx16	PCT	PCT
Set ann. 2: CTG	D_then_T400	Cell_line.Tx17	PCT	PCT
Set ann. 2: CTG	D_then_T400	Cell_line.Tx2	PCT	PCT
Set ann. 2: CTG	D_then_T400	Cell_line.Tx20	PCT	PCT
Set ann. 2: CTG	D_then_T400	Cell_line.Tx6	PCT	PCT
Set ann. 2: CTG	D_then_T400	Cell_line.Tx9	PCT	PCT
Set ann. 1: T	D_then_T400	Cell_line.Tx13	PCT	D_then_T400
Set ann. 1: T	D_then_T400	Cell_line.Tx16	PCT	D_then_T400
Set ann. 1: T	D_then_T400	Cell_line.Tx17	PCT	D_then_T400
Set ann. 1: T	D_then_T400	Cell_line.Tx2	PCT	D_then_T400
Set ann. 1: T	D_then_T400	Cell_line.Tx20	PCT	D_then_T400
Set ann. 1: T	D_then_T400	Cell_line.Tx6	PCT	D_then_T400
Set ann. 1: T	D_then_T400	Cell_line.Tx9	PCT	D_then_T400
Set ann. 6: T&PCTG	D_then_T400	Cell_line.NT1	RNCT	D_then_T400_RNCT
Set ann. 6: T&PCTG	D_then_T400	Cell_line.NT2	RNCT	D_then_T400_RNCT
Set ann. 6: T&PCTG	D_then_T400	Cell_line.NT3	RNCT	D_then_T400_RNCT
Set ann. 6: T&PCTG	D_then_T400	Cell_line.NT4	RNCT	D_then_T400_RNCT
Set ann. 6: T&PCTG	D_then_T400	Cell_line.NT5	RNCT	D_then_T400_RNCT
Set ann. 6: T&PCTG	D_then_T400	Cell_line.Tx1	RNCT	D_then_T400_RNCT
Set ann. 6: T&PCTG	D_then_T400	Cell_line.Tx10	RNCT	D_then_T400_RNCT
Set ann. 6: T&PCTG	D_then_T400	Cell_line.Tx12	RNCT	D_then_T400_RNCT
Set ann. 6: T&PCTG	D_then_T400	Cell_line.Tx14	RNCT	D_then_T400_RNCT
Set ann. 6: T&PCTG	D_then_T400	Cell_line.Tx15	RNCT	D_then_T400_RNCT
Set ann. 6: T&PCTG	D_then_T400	Cell_line.Tx18	RNCT	D_then_T400_RNCT
Set ann. 6: T&PCTG	D_then_T400	Cell_line.Tx19	RNCT	D_then_T400_RNCT
Set ann. 6: T&PCTG	D_then_T400	Cell_line.Tx3	RNCT	D_then_T400_RNCT
Set ann. 6: T&PCTG	D_then_T400	Cell_line.Tx4	RNCT	D_then_T400_RNCT
Set ann. 6: T&PCTG	D_then_T400	Cell_line.Tx7	RNCT	D_then_T400_RNCT
Set ann. 6: T&PCTG	D_then_T400	Cell_line.Tx8	RNCT	D_then_T400_RNCT
Set ann. 5: T&CTG	T200	Cell_line.NT1	NCT	T200_NCT
Set ann. 5: T&CTG	T200	Cell_line.NT2	NCT	T200_NCT
Set ann. 5: T&CTG	T200	Cell_line.NT3	NCT	T200_NCT
Set ann. 5: T&CTG	T200	Cell_line.NT4	NCT	T200_NCT
Set ann. 5: T&CTG	T200	Cell_line.NT5	NCT	T200_NCT
Set ann. 4: PCTG	T200	Cell_line.NT1	NCT	RNCT
Set ann. 4: PCTG	T200	Cell_line.NT2	NCT	RNCT
Set ann. 4: PCTG	T200	Cell_line.NT3	NCT	RNCT
Set ann. 4: PCTG	T200	Cell_line.NT4	NCT	RNCT
Set ann. 4: PCTG	T200	Cell_line.NT5	NCT	RNCT
Set ann. 3: NCTG	T200	Cell_line.NT1	NCT	NCT
Set ann. 3: NCTG	T200	Cell_line.NT2	NCT	NCT
Set ann. 3: NCTG	T200	Cell_line.NT3	NCT	NCT
Set ann. 3: NCTG	T200	Cell_line.NT4	NCT	NCT
Set ann. 3: NCTG	T200	Cell_line.NT5	NCT	NCT
Set ann. 2: CTG	T200	Cell_line.NT1	NCT	NCT
Set ann. 2: CTG	T200	Cell_line.NT2	NCT	NCT
Set ann. 2: CTG	T200	Cell_line.NT3	NCT	NCT
Set ann. 2: CTG	T200	Cell_line.NT4	NCT	NCT
Set ann. 2: CTG	T200	Cell_line.NT5	NCT	NCT
Set ann. 1: T	T200	Cell_line.NT1	NCT	T200
Set ann. 1: T	T200	Cell_line.NT2	NCT	T200
Set ann. 1: T	T200	Cell_line.NT3	NCT	T200
Set ann. 1: T	T200	Cell_line.NT4	NCT	T200
Set ann. 1: T	T200	Cell_line.NT5	NCT	T200
Set ann. 5: T&CTG	T200	Cell_line.Tx1	RCT	T200_RCT
Set ann. 5: T&CTG	T200	Cell_line.Tx10	RCT	T200_RCT
Set ann. 5: T&CTG	T200	Cell_line.Tx12	RCT	T200_RCT
Set ann. 5: T&CTG	T200	Cell_line.Tx14	RCT	T200_RCT
Set ann. 5: T&CTG	T200	Cell_line.Tx15	RCT	T200_RCT
Set ann. 5: T&CTG	T200	Cell_line.Tx18	RCT	T200_RCT
Set ann. 5: T&CTG	T200	Cell_line.Tx19	RCT	T200_RCT
Set ann. 5: T&CTG	T200	Cell_line.Tx3	RCT	T200_RCT
Set ann. 5: T&CTG	T200	Cell_line.Tx4	RCT	T200_RCT
Set ann. 5: T&CTG	T200	Cell_line.Tx7	RCT	T200_RCT
Set ann. 5: T&CTG	T200	Cell_line.Tx8	RCT	T200_RCT
Set ann. 4: PCTG	T200	Cell_line.Tx1	RCT	RNCT
Set ann. 4: PCTG	T200	Cell_line.Tx10	RCT	RNCT
Set ann. 4: PCTG	T200	Cell_line.Tx12	RCT	RNCT
Set ann. 4: PCTG	T200	Cell_line.Tx14	RCT	RNCT
Set ann. 4: PCTG	T200	Cell_line.Tx15	RCT	RNCT
Set ann. 4: PCTG	T200	Cell_line.Tx18	RCT	RNCT
Set ann. 4: PCTG	T200	Cell_line.Tx19	RCT	RNCT
Set ann. 4: PCTG	T200	Cell_line.Tx3	RCT	RNCT
Set ann. 4: PCTG	T200	Cell_line.Tx4	RCT	RNCT
Set ann. 4: PCTG	T200	Cell_line.Tx7	RCT	RNCT
Set ann. 4: PCTG	T200	Cell_line.Tx8	RCT	RNCT
Set ann. 3: NCTG	T200	Cell_line.Tx1	RCT	PRCT
Set ann. 3: NCTG	T200	Cell_line.Tx10	RCT	PRCT
Set ann. 3: NCTG	T200	Cell_line.Tx12	RCT	PRCT
Set ann. 3: NCTG	T200	Cell_line.Tx14	RCT	PRCT
Set ann. 3: NCTG	T200	Cell_line.Tx15	RCT	PRCT
Set ann. 3: NCTG	T200	Cell_line.Tx18	RCT	PRCT
Set ann. 3: NCTG	T200	Cell_line.Tx19	RCT	PRCT
Set ann. 3: NCTG	T200	Cell_line.Tx3	RCT	PRCT
Set ann. 3: NCTG	T200	Cell_line.Tx4	RCT	PRCT
Set ann. 3: NCTG	T200	Cell_line.Tx7	RCT	PRCT
Set ann. 3: NCTG	T200	Cell_line.Tx8	RCT	PRCT
Set ann. 2: CTG	T200	Cell_line.Tx1	RCT	RCT
Set ann. 2: CTG	T200	Cell_line.Tx10	RCT	RCT
Set ann. 2: CTG	T200	Cell_line.Tx12	RCT	RCT
Set ann. 2: CTG	T200	Cell_line.Tx14	RCT	RCT
Set ann. 2: CTG	T200	Cell_line.Tx15	RCT	RCT
Set ann. 2: CTG	T200	Cell_line.Tx18	RCT	RCT
Set ann. 2: CTG	T200	Cell_line.Tx19	RCT	RCT
Set ann. 2: CTG	T200	Cell_line.Tx3	RCT	RCT
Set ann. 2: CTG	T200	Cell_line.Tx4	RCT	RCT
Set ann. 2: CTG	T200	Cell_line.Tx7	RCT	RCT
Set ann. 2: CTG	T200	Cell_line.Tx8	RCT	RCT
Set ann. 1: T	T200	Cell_line.Tx1	RCT	T200
Set ann. 1: T	T200	Cell_line.Tx10	RCT	T200
Set ann. 1: T	T200	Cell_line.Tx12	RCT	T200
Set ann. 1: T	T200	Cell_line.Tx14	RCT	T200
Set ann. 1: T	T200	Cell_line.Tx15	RCT	T200
Set ann. 1: T	T200	Cell_line.Tx18	RCT	T200
Set ann. 1: T	T200	Cell_line.Tx19	RCT	T200
Set ann. 1: T	T200	Cell_line.Tx3	RCT	T200
Set ann. 1: T	T200	Cell_line.Tx4	RCT	T200
Set ann. 1: T	T200	Cell_line.Tx7	RCT	T200
Set ann. 1: T	T200	Cell_line.Tx8	RCT	T200
Set ann. 6: T&PCTG	T200	Cell_line.Tx13	PCT	T200_PCT
Set ann. 6: T&PCTG	T200	Cell_line.Tx16	PCT	T200_PCT
Set ann. 6: T&PCTG	T200	Cell_line.Tx17	PCT	T200_PCT
Set ann. 6: T&PCTG	T200	Cell_line.Tx2	PCT	T200_PCT
Set ann. 6: T&PCTG	T200	Cell_line.Tx20	PCT	T200_PCT
Set ann. 6: T&PCTG	T200	Cell_line.Tx6	PCT	T200_PCT
Set ann. 6: T&PCTG	T200	Cell_line.Tx9	PCT	T200_PCT
Set ann. 5: T&CTG	T200	Cell_line.Tx13	PCT	T200_PCT
Set ann. 5: T&CTG	T200	Cell_line.Tx16	PCT	T200_PCT
Set ann. 5: T&CTG	T200	Cell_line.Tx17	PCT	T200_PCT
Set ann. 5: T&CTG	T200	Cell_line.Tx2	PCT	T200_PCT
Set ann. 5: T&CTG	T200	Cell_line.Tx20	PCT	T200_PCT
Set ann. 5: T&CTG	T200	Cell_line.Tx6	PCT	T200_PCT
Set ann. 5: T&CTG	T200	Cell_line.Tx9	PCT	T200_PCT
Set ann. 4: PCTG	T200	Cell_line.Tx13	PCT	PCT
Set ann. 4: PCTG	T200	Cell_line.Tx16	PCT	PCT
Set ann. 4: PCTG	T200	Cell_line.Tx17	PCT	PCT
Set ann. 4: PCTG	T200	Cell_line.Tx2	PCT	PCT
Set ann. 4: PCTG	T200	Cell_line.Tx20	PCT	PCT
Set ann. 4: PCTG	T200	Cell_line.Tx6	PCT	PCT
Set ann. 4: PCTG	T200	Cell_line.Tx9	PCT	PCT
Set ann. 3: NCTG	T200	Cell_line.Tx13	PCT	PRCT
Set ann. 3: NCTG	T200	Cell_line.Tx16	PCT	PRCT
Set ann. 3: NCTG	T200	Cell_line.Tx17	PCT	PRCT
Set ann. 3: NCTG	T200	Cell_line.Tx2	PCT	PRCT
Set ann. 3: NCTG	T200	Cell_line.Tx20	PCT	PRCT
Set ann. 3: NCTG	T200	Cell_line.Tx6	PCT	PRCT
Set ann. 3: NCTG	T200	Cell_line.Tx9	PCT	PRCT
Set ann. 2: CTG	T200	Cell_line.Tx13	PCT	PCT
Set ann. 2: CTG	T200	Cell_line.Tx16	PCT	PCT
Set ann. 2: CTG	T200	Cell_line.Tx17	PCT	PCT
Set ann. 2: CTG	T200	Cell_line.Tx2	PCT	PCT
Set ann. 2: CTG	T200	Cell_line.Tx20	PCT	PCT
Set ann. 2: CTG	T200	Cell_line.Tx6	PCT	PCT
Set ann. 2: CTG	T200	Cell_line.Tx9	PCT	PCT
Set ann. 1: T	T200	Cell_line.Tx13	PCT	T200
Set ann. 1: T	T200	Cell_line.Tx16	PCT	T200
Set ann. 1: T	T200	Cell_line.Tx17	PCT	T200
Set ann. 1: T	T200	Cell_line.Tx2	PCT	T200
Set ann. 1: T	T200	Cell_line.Tx20	PCT	T200
Set ann. 1: T	T200	Cell_line.Tx6	PCT	T200
Set ann. 1: T	T200	Cell_line.Tx9	PCT	T200
Set ann. 6: T&PCTG	T200	Cell_line.NT1	RNCT	T200_RNCT
Set ann. 6: T&PCTG	T200	Cell_line.NT2	RNCT	T200_RNCT
Set ann. 6: T&PCTG	T200	Cell_line.NT3	RNCT	T200_RNCT
Set ann. 6: T&PCTG	T200	Cell_line.NT4	RNCT	T200_RNCT
Set ann. 6: T&PCTG	T200	Cell_line.NT5	RNCT	T200_RNCT
Set ann. 6: T&PCTG	T200	Cell_line.Tx1	RNCT	T200_RNCT
Set ann. 6: T&PCTG	T200	Cell_line.Tx10	RNCT	T200_RNCT
Set ann. 6: T&PCTG	T200	Cell_line.Tx12	RNCT	T200_RNCT
Set ann. 6: T&PCTG	T200	Cell_line.Tx14	RNCT	T200_RNCT
Set ann. 6: T&PCTG	T200	Cell_line.Tx15	RNCT	T200_RNCT
Set ann. 6: T&PCTG	T200	Cell_line.Tx18	RNCT	T200_RNCT
Set ann. 6: T&PCTG	T200	Cell_line.Tx19	RNCT	T200_RNCT
Set ann. 6: T&PCTG	T200	Cell_line.Tx3	RNCT	T200_RNCT
Set ann. 6: T&PCTG	T200	Cell_line.Tx4	RNCT	T200_RNCT
Set ann. 6: T&PCTG	T200	Cell_line.Tx7	RNCT	T200_RNCT
Set ann. 6: T&PCTG	T200	Cell_line.Tx8	RNCT	T200_RNCT
Set ann. 5: T&CTG	T400	Cell_line.NT1	NCT	T400_NCT
Set ann. 5: T&CTG	T400	Cell_line.NT2	NCT	T400_NCT
Set ann. 5: T&CTG	T400	Cell_line.NT3	NCT	T400_NCT
Set ann. 5: T&CTG	T400	Cell_line.NT4	NCT	T400_NCT
Set ann. 5: T&CTG	T400	Cell_line.NT5	NCT	T400_NCT
Set ann. 4: PCTG	T400	Cell_line.NT1	NCT	RNCT
Set ann. 4: PCTG	T400	Cell_line.NT2	NCT	RNCT
Set ann. 4: PCTG	T400	Cell_line.NT3	NCT	RNCT
Set ann. 4: PCTG	T400	Cell_line.NT4	NCT	RNCT
Set ann. 4: PCTG	T400	Cell_line.NT5	NCT	RNCT
Set ann. 3: NCTG	T400	Cell_line.NT1	NCT	NCT
Set ann. 3: NCTG	T400	Cell_line.NT2	NCT	NCT
Set ann. 3: NCTG	T400	Cell_line.NT3	NCT	NCT
Set ann. 3: NCTG	T400	Cell_line.NT4	NCT	NCT
Set ann. 3: NCTG	T400	Cell_line.NT5	NCT	NCT
Set ann. 2: CTG	T400	Cell_line.NT1	NCT	NCT
Set ann. 2: CTG	T400	Cell_line.NT2	NCT	NCT
Set ann. 2: CTG	T400	Cell_line.NT3	NCT	NCT
Set ann. 2: CTG	T400	Cell_line.NT4	NCT	NCT
Set ann. 2: CTG	T400	Cell_line.NT5	NCT	NCT
Set ann. 1: T	T400	Cell_line.NT1	NCT	T400
Set ann. 1: T	T400	Cell_line.NT2	NCT	T400
Set ann. 1: T	T400	Cell_line.NT3	NCT	T400
Set ann. 1: T	T400	Cell_line.NT4	NCT	T400
Set ann. 1: T	T400	Cell_line.NT5	NCT	T400
Set ann. 5: T&CTG	T400	Cell_line.Tx1	RCT	T400_RCT
Set ann. 5: T&CTG	T400	Cell_line.Tx10	RCT	T400_RCT
Set ann. 5: T&CTG	T400	Cell_line.Tx12	RCT	T400_RCT
Set ann. 5: T&CTG	T400	Cell_line.Tx14	RCT	T400_RCT
Set ann. 5: T&CTG	T400	Cell_line.Tx15	RCT	T400_RCT
Set ann. 5: T&CTG	T400	Cell_line.Tx18	RCT	T400_RCT
Set ann. 5: T&CTG	T400	Cell_line.Tx19	RCT	T400_RCT
Set ann. 5: T&CTG	T400	Cell_line.Tx3	RCT	T400_RCT
Set ann. 5: T&CTG	T400	Cell_line.Tx4	RCT	T400_RCT
Set ann. 5: T&CTG	T400	Cell_line.Tx7	RCT	T400_RCT
Set ann. 5: T&CTG	T400	Cell_line.Tx8	RCT	T400_RCT
Set ann. 4: PCTG	T400	Cell_line.Tx1	RCT	RNCT
Set ann. 4: PCTG	T400	Cell_line.Tx10	RCT	RNCT
Set ann. 4: PCTG	T400	Cell_line.Tx12	RCT	RNCT
Set ann. 4: PCTG	T400	Cell_line.Tx14	RCT	RNCT
Set ann. 4: PCTG	T400	Cell_line.Tx15	RCT	RNCT
Set ann. 4: PCTG	T400	Cell_line.Tx18	RCT	RNCT
Set ann. 4: PCTG	T400	Cell_line.Tx19	RCT	RNCT
Set ann. 4: PCTG	T400	Cell_line.Tx3	RCT	RNCT
Set ann. 4: PCTG	T400	Cell_line.Tx4	RCT	RNCT
Set ann. 4: PCTG	T400	Cell_line.Tx7	RCT	RNCT
Set ann. 4: PCTG	T400	Cell_line.Tx8	RCT	RNCT
Set ann. 3: NCTG	T400	Cell_line.Tx1	RCT	PRCT
Set ann. 3: NCTG	T400	Cell_line.Tx10	RCT	PRCT
Set ann. 3: NCTG	T400	Cell_line.Tx12	RCT	PRCT
Set ann. 3: NCTG	T400	Cell_line.Tx14	RCT	PRCT
Set ann. 3: NCTG	T400	Cell_line.Tx15	RCT	PRCT
Set ann. 3: NCTG	T400	Cell_line.Tx18	RCT	PRCT
Set ann. 3: NCTG	T400	Cell_line.Tx19	RCT	PRCT
Set ann. 3: NCTG	T400	Cell_line.Tx3	RCT	PRCT
Set ann. 3: NCTG	T400	Cell_line.Tx4	RCT	PRCT
Set ann. 3: NCTG	T400	Cell_line.Tx7	RCT	PRCT
Set ann. 3: NCTG	T400	Cell_line.Tx8	RCT	PRCT
Set ann. 2: CTG	T400	Cell_line.Tx1	RCT	RCT
Set ann. 2: CTG	T400	Cell_line.Tx10	RCT	RCT
Set ann. 2: CTG	T400	Cell_line.Tx12	RCT	RCT
Set ann. 2: CTG	T400	Cell_line.Tx14	RCT	RCT
Set ann. 2: CTG	T400	Cell_line.Tx15	RCT	RCT
Set ann. 2: CTG	T400	Cell_line.Tx18	RCT	RCT
Set ann. 2: CTG	T400	Cell_line.Tx19	RCT	RCT
Set ann. 2: CTG	T400	Cell_line.Tx3	RCT	RCT
Set ann. 2: CTG	T400	Cell_line.Tx4	RCT	RCT
Set ann. 2: CTG	T400	Cell_line.Tx7	RCT	RCT
Set ann. 2: CTG	T400	Cell_line.Tx8	RCT	RCT
Set ann. 1: T	T400	Cell_line.Tx1	RCT	T400
Set ann. 1: T	T400	Cell_line.Tx10	RCT	T400
Set ann. 1: T	T400	Cell_line.Tx12	RCT	T400
Set ann. 1: T	T400	Cell_line.Tx14	RCT	T400
Set ann. 1: T	T400	Cell_line.Tx15	RCT	T400
Set ann. 1: T	T400	Cell_line.Tx18	RCT	T400
Set ann. 1: T	T400	Cell_line.Tx19	RCT	T400
Set ann. 1: T	T400	Cell_line.Tx3	RCT	T400
Set ann. 1: T	T400	Cell_line.Tx4	RCT	T400
Set ann. 1: T	T400	Cell_line.Tx7	RCT	T400
Set ann. 1: T	T400	Cell_line.Tx8	RCT	T400
Set ann. 6: T&PCTG	T400	Cell_line.Tx13	PCT	T400_PCT
Set ann. 6: T&PCTG	T400	Cell_line.Tx16	PCT	T400_PCT
Set ann. 6: T&PCTG	T400	Cell_line.Tx17	PCT	T400_PCT
Set ann. 6: T&PCTG	T400	Cell_line.Tx2	PCT	T400_PCT
Set ann. 6: T&PCTG	T400	Cell_line.Tx20	PCT	T400_PCT
Set ann. 6: T&PCTG	T400	Cell_line.Tx6	PCT	T400_PCT
Set ann. 6: T&PCTG	T400	Cell_line.Tx9	PCT	T400_PCT
Set ann. 5: T&CTG	T400	Cell_line.Tx13	PCT	T400_PCT
Set ann. 5: T&CTG	T400	Cell_line.Tx16	PCT	T400_PCT
Set ann. 5: T&CTG	T400	Cell_line.Tx17	PCT	T400_PCT
Set ann. 5: T&CTG	T400	Cell_line.Tx2	PCT	T400_PCT
Set ann. 5: T&CTG	T400	Cell_line.Tx20	PCT	T400_PCT
Set ann. 5: T&CTG	T400	Cell_line.Tx6	PCT	T400_PCT
Set ann. 5: T&CTG	T400	Cell_line.Tx9	PCT	T400_PCT
Set ann. 4: PCTG	T400	Cell_line.Tx13	PCT	PCT
Set ann. 4: PCTG	T400	Cell_line.Tx16	PCT	PCT
Set ann. 4: PCTG	T400	Cell_line.Tx17	PCT	PCT
Set ann. 4: PCTG	T400	Cell_line.Tx2	PCT	PCT
Set ann. 4: PCTG	T400	Cell_line.Tx20	PCT	PCT
Set ann. 4: PCTG	T400	Cell_line.Tx6	PCT	PCT
Set ann. 4: PCTG	T400	Cell_line.Tx9	PCT	PCT
Set ann. 3: NCTG	T400	Cell_line.Tx13	PCT	PRCT
Set ann. 3: NCTG	T400	Cell_line.Tx16	PCT	PRCT
Set ann. 3: NCTG	T400	Cell_line.Tx17	PCT	PRCT
Set ann. 3: NCTG	T400	Cell_line.Tx2	PCT	PRCT
Set ann. 3: NCTG	T400	Cell_line.Tx20	PCT	PRCT
Set ann. 3: NCTG	T400	Cell_line.Tx6	PCT	PRCT
Set ann. 3: NCTG	T400	Cell_line.Tx9	PCT	PRCT
Set ann. 2: CTG	T400	Cell_line.Tx13	PCT	PCT
Set ann. 2: CTG	T400	Cell_line.Tx16	PCT	PCT
Set ann. 2: CTG	T400	Cell_line.Tx17	PCT	PCT
Set ann. 2: CTG	T400	Cell_line.Tx2	PCT	PCT
Set ann. 2: CTG	T400	Cell_line.Tx20	PCT	PCT
Set ann. 2: CTG	T400	Cell_line.Tx6	PCT	PCT
Set ann. 2: CTG	T400	Cell_line.Tx9	PCT	PCT
Set ann. 1: T	T400	Cell_line.Tx13	PCT	T400
Set ann. 1: T	T400	Cell_line.Tx16	PCT	T400
Set ann. 1: T	T400	Cell_line.Tx17	PCT	T400
Set ann. 1: T	T400	Cell_line.Tx2	PCT	T400
Set ann. 1: T	T400	Cell_line.Tx20	PCT	T400
Set ann. 1: T	T400	Cell_line.Tx6	PCT	T400
Set ann. 1: T	T400	Cell_line.Tx9	PCT	T400
Set ann. 6: T&PCTG	T400	Cell_line.NT1	RNCT	T400_RNCT
Set ann. 6: T&PCTG	T400	Cell_line.NT2	RNCT	T400_RNCT
Set ann. 6: T&PCTG	T400	Cell_line.NT3	RNCT	T400_RNCT
Set ann. 6: T&PCTG	T400	Cell_line.NT4	RNCT	T400_RNCT
Set ann. 6: T&PCTG	T400	Cell_line.NT5	RNCT	T400_RNCT
Set ann. 6: T&PCTG	T400	Cell_line.Tx1	RNCT	T400_RNCT
Set ann. 6: T&PCTG	T400	Cell_line.Tx10	RNCT	T400_RNCT
Set ann. 6: T&PCTG	T400	Cell_line.Tx12	RNCT	T400_RNCT
Set ann. 6: T&PCTG	T400	Cell_line.Tx14	RNCT	T400_RNCT
Set ann. 6: T&PCTG	T400	Cell_line.Tx15	RNCT	T400_RNCT
Set ann. 6: T&PCTG	T400	Cell_line.Tx18	RNCT	T400_RNCT
Set ann. 6: T&PCTG	T400	Cell_line.Tx19	RNCT	T400_RNCT
Set ann. 6: T&PCTG	T400	Cell_line.Tx3	RNCT	T400_RNCT
Set ann. 6: T&PCTG	T400	Cell_line.Tx4	RNCT	T400_RNCT
Set ann. 6: T&PCTG	T400	Cell_line.Tx7	RNCT	T400_RNCT
Set ann. 6: T&PCTG	T400	Cell_line.Tx8	RNCT	T400_RNCT
