## Supplementary Tables for "Cardiomyocytes in Persistent Cancer Therapy-related Cardiac Dysfunction Show Contractile and Natriuretic Peptide Signaling Signatures": Supplementary Table 05A - serum markers PvsNP.tsv

SVD_dataset	Group_1	Group_2	Gene	Group_1_mean	Group_2_mean	Wilcox_pvalue	Wilcox_adjpvalue	Max_percentage_of_sameDirection_sigGenes	Risk_marker_direction	Biomarker	Comparison	Sign_minLog10_wilcox_adjp	CT_group
SVD_pCMs_only2CTa	PCT	RNCT	VEGFA	0.119696425136181	-0.659514076890006	6.84829526762867e-08	5.33970751631773e-07	58.75	Up	VEGFA	PCT vs RNCT	6.27248253089805	PCT
SVD_pCMs_only2CTa	PCT	RNCT	VCAM1	0.0694843762417835	0.0474741368635657	0.109603290174907	0.16075149225653	12.280701754386	Up	Vascular cell adhesion molecule	PCT vs RNCT	0	white
SVD_pCMs_only2CTa	PCT	RNCT	TNNT2	-0.0677869558682314	-0.154509469923748	0.175791194120946	0.234388258827928	21.875	Up	Cardiac troponin T	PCT vs RNCT	0	white
SVD_pCMs_only2CTa	PCT	RNCT	TNNI3	-0.069646544721383	-0.520913693717489	0.00538635982940909	0.0139411666172941	66.6666666666667	Up	Cardiac troponin I	PCT vs RNCT	1.85570088231736	PCT
SVD_pCMs_only2CTa	PCT	RNCT	TNNC1	-0.0232968460176035	-0.396918157694946	0.0825792741523268	0.129767430810799	50	Up	Cardiac troponin C	PCT vs RNCT	0	white
SVD_pCMs_only2CTa	PCT	RNCT	TNFRSF11B	-0.0950110823232315	-0.166738945597215	0.966299621689881	0.966299621689881	42.8571428571429	Up	Osteoprotegerin	PCT vs RNCT	0	white
SVD_pCMs_only2CTa	PCT	RNCT	TNC	0.117362395438084	0.00339199086188722	0.0170239027224702	0.0356691295137471	28.8135593220339	Up	Tenascin-C	PCT vs RNCT	1.4477074892596	PCT
SVD_pCMs_only2CTa	PCT	RNCT	TIMP4	0.0177024146274017	0.0449419569513211	0.695598256137546	0.728721982620287	2.85714285714286	Up	TIMP4	PCT vs RNCT	0	white
SVD_pCMs_only2CTa	PCT	RNCT	TIMP1	0.04899165445486	-0.400452328383198	0.00047280994727879	0.00160027982155898	36.6197183098592	Up	TIMP1	PCT vs RNCT	2.7958040708856	PCT
SVD_pCMs_only2CTa	PCT	RNCT	TGFB3	-0.0114196899860662	-0.00565533526202841	0.247911034525454	0.311659586260571	2.17391304347826	Up	TGF beta	PCT vs RNCT	0	white
SVD_pCMs_only2CTa	PCT	RNCT	TGFB2	-0.102449126486973	0.0416230819820616	0.0394736522033265	0.066801565267168	12.5	Up	TGF beta	PCT vs RNCT	0	white
SVD_pCMs_only2CTa	PCT	RNCT	TGFB1	0.0126053170091416	-0.244563381890742	0.0010019882889839	0.00314910605109225	16	Up	TGF beta	PCT vs RNCT	2.5018127135684	PCT
SVD_pCMs_only2CTa	PCT	RNCT	SPP1	-0.00984683468763303	-0.194406819446442	0.336691942308457	0.389853827936108	16.9230769230769	Up	Osteopontin	PCT vs RNCT	0	white
SVD_pCMs_only2CTa	PCT	RNCT	SCX	-0.0826257747146261	0.0290195243354344	0.0858799608626984	0.130300630274439	32.4324324324324	Up	Scleraxis	PCT vs RNCT	0	white
SVD_pCMs_only2CTa	PCT	RNCT	PTX3	-0.0101803870826344	-0.695174332406124	7.28141934043327e-08	5.33970751631773e-07	56.5217391304348	Up	Pentraxin-3	PCT vs RNCT	6.27248253089805	PCT
SVD_pCMs_only2CTa	PCT	RNCT	PTGDS	0.10224759938257	-0.169238491024833	9.1551726493241e-06	5.03534495712825e-05	50	Up	Beta-trace protein	PCT vs RNCT	4.29797077181433	PCT
SVD_pCMs_only2CTa	PCT	RNCT	NPPB	0.302537335543763	-1.57692261551082	2.09798407995019e-10	3.07704331726028e-09	91.6666666666667	Up	Brain natriuretic peptide	PCT vs RNCT	8.51186638990311	PCT
SVD_pCMs_only2CTa	PCT	RNCT	NPPA	-0.0222769457792145	-1.44723417054497	5.71292013615262e-09	6.28421214976788e-08	76.6666666666667	Up	Atrial natriuretic peptide	PCT vs RNCT	7.20174916196461	PCT
SVD_pCMs_only2CTa	PCT	RNCT	MMP9	-0.0288664887237155	-0.0139269347611719	0.0577535648216582	0.0941169204501096	2.17391304347826	Up	MMP9	PCT vs RNCT	0	white
SVD_pCMs_only2CTa	PCT	RNCT	MMP2	0.0944863869111409	-0.156118981032063	1.08509367570476e-05	5.3049024145566e-05	16.6666666666667	Up	MMP2	PCT vs RNCT	4.27532260068053	PCT
SVD_pCMs_only2CTa	PCT	RNCT	MMP15	0.0820970223275192	-0.164313647205632	0.00829820281018359	0.0182560461824039	12.2448979591837	Up	MMP15	PCT vs RNCT	1.73859327428773	PCT
SVD_pCMs_only2CTa	PCT	RNCT	MMP1	0.0828505472593622	-0.247504592283591	5.11164058491582e-05	0.000224912185736296	19.047619047619	Up	MMP1	PCT vs RNCT	3.64798701386333	PCT
SVD_pCMs_only2CTa	PCT	RNCT	MB	-0.034632801964497	0.059635128795684	0.00351263212788729	0.00965973835169004	33.3333333333333	Up	Myoglobin	PCT vs RNCT	-2.015034636934	RNCT
SVD_pCMs_only2CTa	PCT	RNCT	LGALS3	0.00814667693713713	0.115298870834531	0.027630247181836	0.0506554531666994	30	Up	Galectin-3	PCT vs RNCT	0	white
SVD_pCMs_only2CTa	PCT	RNCT	LDHC	-0.0173952112887504	0.00422078608304169	0.00712117418321121	0.0164911402137523	0	Up	LDH	PCT vs RNCT	0	white
SVD_pCMs_only2CTa	PCT	RNCT	LDHB	0.0291910247933778	-0.0437939596094987	0.027630247181836	0.0506554531666994	0	Up	LDH	PCT vs RNCT	0	white
SVD_pCMs_only2CTa	PCT	RNCT	LDHA	0.12064918586175	-0.696669600480518	7.52199902148811e-13	1.65483978472738e-11	43.1818181818182	Up	LDH	PCT vs RNCT	10.7812440465873	PCT
SVD_pCMs_only2CTa	PCT	RNCT	ITLN1	-0.12732181550467	0.00336494906143845	0.038775376432127	0.066801565267168	69.6969696969697	Down	Omentin-1	PCT vs RNCT	0	white
SVD_pCMs_only2CTa	PCT	RNCT	ICAM1	-0.0127838918461097	-0.137194829018821	0.289182334255068	0.343892505600621	6.25	Up	Intercellular adhesion molecule	PCT vs RNCT	0	white
SVD_pCMs_only2CTa	PCT	RNCT	HP	0.000860346377834431	-0.000470762201315095	1.05676760751761e-06	6.64253924725352e-06	0	Down	Haptoglobin	PCT vs RNCT	0	white
SVD_pCMs_only2CTa	PCT	RNCT	GOT1	-0.013891836858897	-0.192766261150959	0.006028407254786	0.0147361066228102	15	Up	AST	PCT vs RNCT	1.83161724480666	PCT
SVD_pCMs_only2CTa	PCT	RNCT	GDF15	-0.128783334748307	-0.283930792822932	0.189043004525172	0.244643888209046	27.2727272727273	Up	GDF15	PCT vs RNCT	0	white
SVD_pCMs_only2CTa	PCT	RNCT	FN1	0.152393196604635	-0.0932100991825096	0.00180257040821532	0.00528753986409827	51.3513513513513	Down	Fibronectin	PCT vs RNCT	2.27674634534879	PCT
SVD_pCMs_only2CTa	PCT	RNCT	FAS	-0.0164544610004848	-0.0207700056814547	0.500210433803216	0.550231477183537	22.5806451612903	Up	soluble apoptosis stimulating fragment	PCT vs RNCT	0	white
SVD_pCMs_only2CTa	PCT	RNCT	FABP3	0.0178842475585774	-0.533044380959678	7.0880326356898e-05	0.000259894529975293	59.0909090909091	Up	Heart-type fatty acid binding protein	PCT vs RNCT	3.58520286103976	PCT
SVD_pCMs_only2CTa	PCT	RNCT	EDN1	-0.121812614217288	-0.285310096526699	0.271188434890366	0.33145253153267	26.6666666666667	Up	Big endothelin-1	PCT vs RNCT	0	white
SVD_pCMs_only2CTa	PCT	RNCT	CXCR4	0.0706466089237832	-0.189246800799669	6.56066671036024e-05	0.000259894529975293	18.8405797101449	Up	CXCR4	PCT vs RNCT	3.58520286103976	PCT
SVD_pCMs_only2CTa	PCT	RNCT	CXCL12	-0.0228235134535567	-0.100698401022352	0.801302782819105	0.819937731256759	11.6666666666667	Up	SDF1	PCT vs RNCT	0	white
SVD_pCMs_only2CTa	PCT	RNCT	CTSS	-0.00419550116169072	0.0130857446103212	0.167726650373607	0.234388258827928	3.38983050847458	Up	Cathepsin S	PCT vs RNCT	0	white
SVD_pCMs_only2CTa	PCT	RNCT	CTF1	0.0214465217684712	-0.190619330958966	0.0268619334080962	0.0506554531666994	18.1818181818182	Up	Cardiotropin	PCT vs RNCT	0	white
SVD_pCMs_only2CTa	PCT	RNCT	CST3	-0.0635117550917268	-0.11239577490238	0.351682405306751	0.39676989316659	28.0701754385965	Up	Cystatin C	PCT vs RNCT	0	white
SVD_pCMs_only2CTa	PCT	RNCT	COL18A1	-0.0131661916434522	0.0937553154181092	0.682071036426492	0.728721982620287	24	Up	Endostatin	PCT vs RNCT	0	white
SVD_pCMs_only2CTa	PCT	RNCT	CKM	0.0639920087643836	-0.465626078860323	0.175791194120946	0.234388258827928	68.9655172413793	Up	CKM	PCT vs RNCT	0	white
SVD_pCMs_only2CTa	PCT	RNCT	APLN	0.209593039955781	-0.259967071577505	2.80992172662571e-14	1.23636555971531e-12	44.4444444444444	Down	Apelin	PCT vs RNCT	11.9078531011774	PCT
