## Supplementary Tables for "Cardiomyocytes in Persistent Cancer Therapy-related Cardiac Dysfunction Show Contractile and Natriuretic Peptide Signaling Signatures": Supplementary Table 05B - serum markers 3CT groups.tsv

SVD_dataset	Group_1	Group_2	Gene	Group_1_mean	Group_2_mean	Wilcox_pvalue	Wilcox_adjpvalue	Max_percentage_of_sameDirection_sigGenes	Risk_marker_direction	Biomarker	Comparison	Sign_minLog10_wilcox_adjp	CT_group
SVD_pCMs_only3CT	PCT	RCT	VEGFA	0.119696425136181	-1.14241015382355	1.28298381239163e-12	5.64512877452317e-11	76.1904761904762	Up	VEGFA	PCT vs RCT	10.248326146666	PCT
SVD_pCMs_only3CT	PCT	NCT	VEGFA	0.119696425136181	0.535095772581566	0.0127011304737483	0.0349281088028077	46.1538461538462	Up	VEGFA	PCT vs NCT	-1.45682492878377	NCT
SVD_pCMs_only3CT	PCT	RCT	VCAM1	0.0694843762417835	-0.0694796752323204	0.000137126626601792	0.000928241780073667	7.40740740740741	Up	Vascular cell adhesion molecule	PCT vs RCT	0	white
SVD_pCMs_only3CT	PCT	NCT	VCAM1	0.0694843762417835	0.184202093066059	0.758989107819287	0.758989107819287	4	Up	Vascular cell adhesion molecule	PCT vs NCT	0	white
SVD_pCMs_only3CT	PCT	RCT	TNNT2	-0.0677869558682314	-0.0836552178748614	0.432055710022627	0.520834280575222	21.875	Up	Cardiac troponin T	PCT vs RCT	0	white
SVD_pCMs_only3CT	PCT	NCT	TNNT2	-0.0677869558682314	-0.224385970516727	0.0141017587776427	0.0376046900737139	40	Up	Cardiac troponin T	PCT vs NCT	1.42475798629286	PCT
SVD_pCMs_only3CT	PCT	RCT	TNNI3	-0.069646544721383	-0.418935952890978	0.00394545375929316	0.0138879972327119	66.6666666666667	Up	Cardiac troponin I	PCT vs RCT	1.85736037870402	PCT
SVD_pCMs_only3CT	PCT	NCT	TNNI3	-0.069646544721383	-0.4880534950576	0.0814872311411567	0.137901468085034	70	Up	Cardiac troponin I	PCT vs NCT	0	white
SVD_pCMs_only3CT	PCT	RCT	TNNC1	-0.0232968460176035	-0.339361814258493	0.359776437995043	0.458845312225562	42.8571428571429	Up	Cardiac troponin C	PCT vs RCT	0	white
SVD_pCMs_only3CT	PCT	NCT	TNNC1	-0.0232968460176035	-0.332796133484165	0.000849824989676783	0.00439909406420923	42.8571428571429	Up	Cardiac troponin C	PCT vs NCT	2.35663675156479	PCT
SVD_pCMs_only3CT	PCT	RCT	TNFRSF11B	-0.0950110823232315	-0.288753519319244	0.0966260453535671	0.154601672565707	39.2156862745098	Up	Osteoprotegerin	PCT vs RCT	0	white
SVD_pCMs_only3CT	PCT	NCT	TNFRSF11B	-0.0950110823232315	0.173783072817277	0.00277555585095031	0.0116309007087442	41.6666666666667	Up	Osteoprotegerin	PCT vs NCT	-1.93438665176419	NCT
SVD_pCMs_only3CT	PCT	RCT	TNC	0.117362395438084	-0.0388759244111909	0.0807225732242928	0.137901468085034	29.7297297297297	Up	Tenascin-C	PCT vs RCT	0	white
SVD_pCMs_only3CT	PCT	NCT	TNC	0.117362395438084	0.1614102019518	0.142244916020143	0.212161908640214	25.7142857142857	Up	Tenascin-C	PCT vs NCT	0	white
SVD_pCMs_only3CT	PCT	RCT	TIMP4	0.0177024146274017	0.0560554498280515	0.630932303643208	0.677098081958564	6.52173913043478	Up	TIMP4	PCT vs RCT	0	white
SVD_pCMs_only3CT	PCT	NCT	TIMP4	0.0177024146274017	-0.00420767710660024	0.0518384286654628	0.103676857330926	0	Up	TIMP4	PCT vs NCT	0	white
SVD_pCMs_only3CT	PCT	RCT	TIMP1	0.04899165445486	-0.31625636105299	0.0202326117256445	0.0494574953293532	28.8888888888889	Up	TIMP1	PCT vs RCT	1.30576788134682	PCT
SVD_pCMs_only3CT	PCT	NCT	TIMP1	0.04899165445486	-0.201332579579878	0.0211364896975169	0.0502705700913915	28.5714285714286	Up	TIMP1	PCT vs NCT	0	white
SVD_pCMs_only3CT	PCT	RCT	TGFB3	-0.0114196899860662	-0.000445230056245911	0.645230753385205	0.68410007587829	2.77777777777778	Up	TGF beta	PCT vs RCT	0	white
SVD_pCMs_only3CT	PCT	NCT	TGFB3	-0.0114196899860662	0.023517352017282	0.731659691441744	0.74867503310318	0	Up	TGF beta	PCT vs NCT	0	white
SVD_pCMs_only3CT	PCT	RCT	TGFB2	-0.102449126486973	-0.0435596091107974	0.578566463369715	0.644479098437151	10	Up	TGF beta	PCT vs RCT	0	white
SVD_pCMs_only3CT	PCT	NCT	TGFB2	-0.102449126486973	0.119195722564641	1.40927298571712e-05	0.000155020028428884	20	Up	TGF beta	PCT vs NCT	-3.80961218780249	NCT
SVD_pCMs_only3CT	PCT	RCT	TGFB1	0.0126053170091416	-0.252683924392668	0.033851757412434	0.0726574305437608	20	Up	TGF beta	PCT vs RCT	0	white
SVD_pCMs_only3CT	PCT	NCT	TGFB1	0.0126053170091416	-0.033957543866549	0.492531479774655	0.570299608160126	5.26315789473684	Up	TGF beta	PCT vs NCT	0	white
SVD_pCMs_only3CT	PCT	RCT	SPP1	-0.00984683468763303	-0.309069494511779	0.0291180239065263	0.0640596525943578	23.4042553191489	Up	Osteopontin	PCT vs RCT	0	white
SVD_pCMs_only3CT	PCT	NCT	SPP1	-0.00984683468763303	0.0771426937599752	0.0783261995852715	0.137901468085034	33.3333333333333	Up	Osteopontin	PCT vs NCT	0	white
SVD_pCMs_only3CT	PCT	RCT	SCX	-0.0826257747146261	0.0792155339461284	0.00787703229899647	0.0231059614103896	32.4324324324324	Up	Scleraxis	PCT vs RCT	-1.6362759563147	RCT
SVD_pCMs_only3CT	PCT	NCT	SCX	-0.0826257747146261	0.0620679042858161	0.0114237212763501	0.0324286281393163	32.4324324324324	Up	Scleraxis	PCT vs NCT	-1.48907142333217	NCT
SVD_pCMs_only3CT	PCT	RCT	PTX3	-0.0101803870826344	-0.756102134237047	4.22650511003892e-09	9.29831124208563e-08	56.5217391304348	Up	Pentraxin-3	PCT vs RCT	7.03159592078382	PCT
SVD_pCMs_only3CT	PCT	NCT	PTX3	-0.0101803870826344	-0.41177524840675	0.000112249541373628	0.000823163303406603	56.5217391304348	Up	Pentraxin-3	PCT vs NCT	3.08451399864802	PCT
SVD_pCMs_only3CT	PCT	RCT	PTGDS	0.10224759938257	-0.144323484638072	0.00170272836593424	0.00788632085274804	50	Up	Beta-trace protein	PCT vs RCT	2.10312555775438	PCT
SVD_pCMs_only3CT	PCT	NCT	PTGDS	0.10224759938257	0.0198295454950367	0.119025638786122	0.187040289521048	50	Up	Beta-trace protein	PCT vs NCT	0	white
SVD_pCMs_only3CT	PCT	RCT	NPPB	0.302537335543763	-1.91339684848954	5.80563554420294e-08	1.02179185577972e-06	91.6666666666667	Up	Brain natriuretic peptide	PCT vs RCT	5.99063756319616	PCT
SVD_pCMs_only3CT	PCT	NCT	NPPB	0.302537335543763	-0.20258057984679	0.0626613027551293	0.118645572893955	91.6666666666667	Up	Brain natriuretic peptide	PCT vs NCT	0	white
SVD_pCMs_only3CT	PCT	RCT	NPPA	-0.0222769457792145	-1.67914434016381	3.9911470015911e-07	5.85368226900029e-06	69.3548387096774	Up	Atrial natriuretic peptide	PCT vs RCT	5.23257085425699	PCT
SVD_pCMs_only3CT	PCT	NCT	NPPA	-0.0222769457792145	-0.311100573695005	0.0814872311411567	0.137901468085034	73.9130434782609	Up	Atrial natriuretic peptide	PCT vs NCT	0	white
SVD_pCMs_only3CT	PCT	RCT	MMP9	-0.0288664887237155	0.0202037895189271	0.00394545375929316	0.0138879972327119	0	Up	MMP9	PCT vs RCT	0	white
SVD_pCMs_only3CT	PCT	NCT	MMP9	-0.0288664887237155	-0.0279169469183162	0.411046731592737	0.509466371551562	0	Up	MMP9	PCT vs NCT	0	white
SVD_pCMs_only3CT	PCT	RCT	MMP2	0.0944863869111409	-0.183103694064869	2.40378458344922e-05	0.000211533043343531	16.6666666666667	Up	MMP2	PCT vs RCT	3.67462178232743	PCT
SVD_pCMs_only3CT	PCT	NCT	MMP2	0.0944863869111409	0.0369361101801744	0.00639829972591929	0.0194155302027896	16.6666666666667	Up	MMP2	PCT vs NCT	1.7118507451642	PCT
SVD_pCMs_only3CT	PCT	RCT	MMP15	0.0820970223275192	-0.111125900153803	0.22396566081752	0.303215048491412	14.6341463414634	Up	MMP15	PCT vs RCT	0	white
SVD_pCMs_only3CT	PCT	NCT	MMP15	0.0820970223275192	-0.0432670063162251	0.168751222535797	0.243444386609019	5.55555555555556	Up	MMP15	PCT vs NCT	0	white
SVD_pCMs_only3CT	PCT	RCT	MMP1	0.0828505472593622	-0.299179759810565	1.67955388089314e-05	0.000164223046131774	17.6470588235294	Up	MMP1	PCT vs RCT	3.78456589651295	PCT
SVD_pCMs_only3CT	PCT	NCT	MMP1	0.0828505472593622	-0.0312465874395008	0.0196244932286115	0.0493415829747945	37.5	Up	MMP1	PCT vs NCT	1.30678692160367	PCT
SVD_pCMs_only3CT	PCT	RCT	MB	-0.034632801964497	0.138839056120557	0.0002046486408781	0.00128636288551948	33.3333333333333	Up	Myoglobin	PCT vs RCT	-2.89063649879355	RCT
SVD_pCMs_only3CT	PCT	NCT	MB	-0.034632801964497	-0.0784045887134766	0.745284773194717	0.753851264840634	33.3333333333333	Up	Myoglobin	PCT vs NCT	0	white
SVD_pCMs_only3CT	PCT	RCT	LGALS3	0.00814667693713713	0.0691740919591756	0.270917928047197	0.36122390406293	37.7777777777778	Up	Galectin-3	PCT vs RCT	0	white
SVD_pCMs_only3CT	PCT	NCT	LGALS3	0.00814667693713713	-0.0292429596214183	0.731659691441744	0.74867503310318	30	Up	Galectin-3	PCT vs NCT	0	white
SVD_pCMs_only3CT	PCT	RCT	LDHC	-0.0173952112887504	0.0386245865041919	0.0287506072500842	0.0640596525943578	0	Up	LDH	PCT vs RCT	0	white
SVD_pCMs_only3CT	PCT	NCT	LDHC	-0.0173952112887504	-0.0490060568615995	0.294306757015266	0.380867567902109	0	Up	LDH	PCT vs NCT	0	white
SVD_pCMs_only3CT	PCT	RCT	LDHB	0.0291910247933778	-0.0639147627232456	0.0605700240304738	0.118448046992927	0	Up	LDH	PCT vs RCT	0	white
SVD_pCMs_only3CT	PCT	NCT	LDHB	0.0291910247933778	-0.0437107660582987	0.0507376470829996	0.103676857330926	0	Up	LDH	PCT vs NCT	0	white
SVD_pCMs_only3CT	PCT	RCT	LDHA	0.12064918586175	-0.991242419453668	2.0369772709393e-13	1.79253999842658e-11	50.7692307692308	Up	LDH	PCT vs RCT	10.7465311447803	PCT
SVD_pCMs_only3CT	PCT	NCT	LDHA	0.12064918586175	0.0333532239941596	0.168751222535797	0.243444386609019	33.3333333333333	Up	LDH	PCT vs NCT	0	white
SVD_pCMs_only3CT	PCT	RCT	ITLN1	-0.12732181550467	0.212242848713923	0.00433816868575115	0.01436343729559	69.6969696969697	Down	Omentin-1	PCT vs RCT	-1.8427416172056	RCT
SVD_pCMs_only3CT	PCT	NCT	ITLN1	-0.12732181550467	-0.374385351435481	0.464457986107489	0.552328415911609	69.6969696969697	Down	Omentin-1	PCT vs NCT	0	white
SVD_pCMs_only3CT	PCT	RCT	ICAM1	-0.0127838918461097	-0.0386651662144213	0.699990793088801	0.733323687997792	11.4285714285714	Up	Intercellular adhesion molecule	PCT vs RCT	0	white
SVD_pCMs_only3CT	PCT	NCT	ICAM1	-0.0127838918461097	-0.190207740877881	0.395755831552028	0.497521616808264	5	Up	Intercellular adhesion molecule	PCT vs NCT	0	white
SVD_pCMs_only3CT	PCT	RCT	HP	0.000860346377834431	-6.32765354884627e-05	0.188128054110269	0.262782043836567	0	Down	Haptoglobin	PCT vs RCT	0	white
SVD_pCMs_only3CT	PCT	NCT	HP	0.000860346377834431	-0.00245883573963094	0.000255970989826385	0.00150169647364812	0	Down	Haptoglobin	PCT vs NCT	0	white
SVD_pCMs_only3CT	PCT	RCT	GOT1	-0.013891836858897	-0.319711749599257	5.98332962597109e-05	0.000478666370077687	15	Up	AST	PCT vs RCT	3.31996708390878	PCT
SVD_pCMs_only3CT	PCT	NCT	GOT1	-0.013891836858897	0.0890710755077119	0.139778806646563	0.212078189394785	15	Up	AST	PCT vs NCT	0	white
SVD_pCMs_only3CT	PCT	RCT	GDF15	-0.128783334748307	-0.257974982393812	0.291008321457084	0.380867567902109	27.2727272727273	Up	GDF15	PCT vs RCT	0	white
SVD_pCMs_only3CT	PCT	NCT	GDF15	-0.128783334748307	-0.077649262358402	0.0164549133879448	0.0425891875923278	27.2727272727273	Up	GDF15	PCT vs NCT	-1.3707006442074	NCT
SVD_pCMs_only3CT	PCT	RCT	FN1	0.152393196604635	-0.143320559183689	0.00440696371569239	0.01436343729559	51.3513513513513	Down	Fibronectin	PCT vs RCT	1.8427416172056	PCT
SVD_pCMs_only3CT	PCT	NCT	FN1	0.152393196604635	0.176927550397238	0.594316994674002	0.653748694141402	51.3513513513513	Down	Fibronectin	PCT vs NCT	0	white
SVD_pCMs_only3CT	PCT	RCT	FAS	-0.0164544610004848	-0.0314793817128698	0.0888547805831111	0.147532465873845	32	Up	soluble apoptosis stimulating fragment	PCT vs RCT	0	white
SVD_pCMs_only3CT	PCT	NCT	FAS	-0.0164544610004848	-0.0551519348162668	0.426679049748056	0.520834280575222	22.5806451612903	Up	soluble apoptosis stimulating fragment	PCT vs NCT	0	white
SVD_pCMs_only3CT	PCT	RCT	FABP3	0.0178842475585774	-0.706086199260824	9.47473654677223e-06	0.000119110973730851	59.0909090909091	Up	Heart-type fatty acid binding protein	PCT vs RCT	3.92404822498902	PCT
SVD_pCMs_only3CT	PCT	NCT	FABP3	0.0178842475585774	-0.102533239003001	0.180322583413161	0.2559417312961	59.0909090909091	Up	Heart-type fatty acid binding protein	PCT vs NCT	0	white
SVD_pCMs_only3CT	PCT	RCT	EDN1	-0.121812614217288	-0.358546258428251	0.0416741399848761	0.0873172456825975	32.0754716981132	Up	Big endothelin-1	PCT vs RCT	0	white
SVD_pCMs_only3CT	PCT	NCT	EDN1	-0.121812614217288	-0.0237878838336451	0.198756415349152	0.273290071105084	26.3157894736842	Up	Big endothelin-1	PCT vs NCT	0	white
SVD_pCMs_only3CT	PCT	RCT	CXCR4	0.0706466089237832	-0.213471445954836	0.000514674633158443	0.00283071048237144	26.6666666666667	Up	CXCR4	PCT vs RCT	2.54810454686176	PCT
SVD_pCMs_only3CT	PCT	NCT	CXCR4	0.0706466089237832	-0.0922080134252219	0.0062179804070056	0.0194155302027896	28.5714285714286	Up	CXCR4	PCT vs NCT	1.7118507451642	PCT
SVD_pCMs_only3CT	PCT	RCT	CXCL12	-0.0228235134535567	-0.195930911085728	0.0790000891338432	0.137901468085034	12.2448979591837	Up	SDF1	PCT vs RCT	0	white
SVD_pCMs_only3CT	PCT	NCT	CXCL12	-0.0228235134535567	0.0873304158680085	0.00237261257606832	0.0104394953347006	5.88235294117647	Up	SDF1	PCT vs NCT	0	white
SVD_pCMs_only3CT	PCT	RCT	CTSS	-0.00419550116169072	0.025449418580662	0.0907487372170864	0.147886831020437	2.63157894736842	Up	Cathepsin S	PCT vs RCT	0	white
SVD_pCMs_only3CT	PCT	NCT	CTSS	-0.00419550116169072	-0.0126254281004366	0.137345360273646	0.212041959720717	0	Up	Cathepsin S	PCT vs NCT	0	white
SVD_pCMs_only3CT	PCT	RCT	CTF1	0.0214465217684712	-0.164758118394827	0.0633675218865443	0.118645572893955	18.1818181818182	Up	Cardiotropin	PCT vs RCT	0	white
SVD_pCMs_only3CT	PCT	NCT	CTF1	0.0214465217684712	-0.137623688735405	0.619578046009306	0.673121827763197	18.1818181818182	Up	Cardiotropin	PCT vs NCT	0	white
SVD_pCMs_only3CT	PCT	RCT	CST3	-0.0635117550917268	0.00125643220645935	0.0273205866833928	0.063268727056278	34.0909090909091	Up	Cystatin C	PCT vs RCT	0	white
SVD_pCMs_only3CT	PCT	NCT	CST3	-0.0635117550917268	-0.0832628893757641	0.55732552915829	0.628777520076019	18.75	Up	Cystatin C	PCT vs NCT	0	white
SVD_pCMs_only3CT	PCT	RCT	COL18A1	-0.0131661916434522	0.0914043180574097	0.477323521001622	0.560059597975236	24	Up	Endostatin	PCT vs RCT	0	white
SVD_pCMs_only3CT	PCT	NCT	COL18A1	-0.0131661916434522	0.267050425356179	0.00141322347711133	0.00690909255476651	24	Up	Endostatin	PCT vs NCT	-2.16057898943289	NCT
SVD_pCMs_only3CT	PCT	RCT	CKM	0.0639920087643836	-0.797133886944346	0.00330829857220561	0.0132331942888224	59.5744680851064	Up	CKM	PCT vs RCT	1.87833531117426	PCT
SVD_pCMs_only3CT	PCT	NCT	CKM	0.0639920087643836	0.259500375912141	0.509797552837694	0.58262577467165	83.3333333333333	Up	CKM	PCT vs NCT	0	white
SVD_pCMs_only3CT	PCT	RCT	APLN	0.209593039955781	-0.427254645268291	2.93021606830373e-12	8.59530046702426e-11	44.4444444444444	Down	Apelin	PCT vs RCT	10.0657389370235	PCT
SVD_pCMs_only3CT	PCT	NCT	APLN	0.209593039955781	0.12212068519055	0.00354984908654286	0.0135820312876423	44.4444444444444	Down	Apelin	PCT vs NCT	1.86703527342495	PCT
