## Supplementary Tables for "Cardiomyocytes in Persistent Cancer Therapy-related Cardiac Dysfunction Show Contractile and Natriuretic Peptide Signaling Signatures": Supplementary Table 05C - serum markers T-PvsNP.tsv

SVD_dataset	Group_1	Group_2	Gene	Group_1_mean	Group_2_mean	Wilcox_pvalue	Wilcox_adjpvalue	Max_percentage_of_sameDirection_sigGenes	Risk_marker_direction	Biomarker	Comparison	Sign_minLog10_wilcox_adjp	CT_group
SVD_pCMs_dhDplus2CTa	PCT	RNCT	VEGFA	0.231295273082734	-0.0457440771437399	0.00042228980311987	0.00185807513372743	73.6842105263158	Up	VEGFA	PCT vs RNCT	2.73093672871509	PCT
SVD_pCMs_dhDplus2CTa	PCT	RNCT	VCAM1	-0.0357027023513747	-0.0332917367158605	0.848584399804388	0.868318920730072	11.9047619047619	Up	Vascular cell adhesion molecule	PCT vs RNCT	0	white
SVD_pCMs_dhDplus2CTa	PCT	RNCT	TNNT2	0.019381296145441	-0.0359025924873931	0.0372327018288145	0.0780113752603733	10	Up	Cardiac troponin T	PCT vs RNCT	0	white
SVD_pCMs_dhDplus2CTa	PCT	RNCT	TNNI3	0.0184792439637144	-0.0803839016567548	0.590002360104103	0.672265085540168	62.0689655172414	Up	Cardiac troponin I	PCT vs RNCT	0	white
SVD_pCMs_dhDplus2CTa	PCT	RNCT	TNNC1	0.0337366053486423	-0.00262918498858823	0.693154196834138	0.726161539540526	84.6153846153846	Up	Cardiac troponin C	PCT vs RNCT	0	white
SVD_pCMs_dhDplus2CTa	PCT	RNCT	TNFRSF11B	-0.147905519225987	0.0534660355474411	0.000295642733772673	0.0016260350357497	42.8571428571429	Up	Osteoprotegerin	PCT vs RNCT	-2.78887010101204	RNCT
SVD_pCMs_dhDplus2CTa	PCT	RNCT	TNC	0.0926415964699053	-0.00957163264857918	0.0727023966076466	0.142495334629084	50	Up	Tenascin-C	PCT vs RNCT	0	white
SVD_pCMs_dhDplus2CTa	PCT	RNCT	TIMP4	-0.0541235394123878	0.0199899545959245	4.88958575687884e-06	8.36093626842894e-05	4.76190476190476	Up	TIMP4	PCT vs RNCT	0	white
SVD_pCMs_dhDplus2CTa	PCT	RNCT	TIMP1	-0.0327766073157803	0.0119058043684446	0.0154088084206434	0.0398816217946065	22.2222222222222	Up	TIMP1	PCT vs RNCT	-1.39922718932409	RNCT
SVD_pCMs_dhDplus2CTa	PCT	RNCT	TGFB3	0.0399284842717084	-0.015259222405128	0.0842017886444587	0.142495334629084	3.44827586206897	Up	TGF beta	PCT vs RNCT	0	white
SVD_pCMs_dhDplus2CTa	PCT	RNCT	TGFB2	-0.0962955415701384	0.0499772531856535	6.22625337278005e-06	8.36093626842894e-05	9.52380952380952	Up	TGF beta	PCT vs RNCT	0	white
SVD_pCMs_dhDplus2CTa	PCT	RNCT	TGFB1	-0.0454842346751271	0.0570519832200826	0.0036572842669258	0.0118099328597325	18.75	Up	TGF beta	PCT vs RNCT	-1.92775257137298	RNCT
SVD_pCMs_dhDplus2CTa	PCT	RNCT	SPP1	0.0413111442909202	0.0711681903280325	0.637677735878244	0.701445509466069	32.5	Up	Osteopontin	PCT vs RNCT	0	white
SVD_pCMs_dhDplus2CTa	PCT	RNCT	SCX	0.0193528971586396	0.0329288411340468	0.595871325819694	0.672265085540168	4.76190476190476	Up	Scleraxis	PCT vs RNCT	0	white
SVD_pCMs_dhDplus2CTa	PCT	RNCT	PTX3	-0.113445782903955	-0.053843231281569	0.0826884657756654	0.142495334629084	42.1052631578947	Up	Pentraxin-3	PCT vs RNCT	0	white
SVD_pCMs_dhDplus2CTa	PCT	RNCT	PTGDS	-0.0113474841003023	-0.0555820811460058	0.352802005401342	0.443522521075972	33.3333333333333	Up	Beta-trace protein	PCT vs RNCT	0	white
SVD_pCMs_dhDplus2CTa	PCT	RNCT	NPPB	0.331146377339993	0.103905914999969	0.13201952406047	0.200305484781403	78.9473684210526	Up	Brain natriuretic peptide	PCT vs RNCT	0	white
SVD_pCMs_dhDplus2CTa	PCT	RNCT	NPPA	0.0151962266095841	0.0651416038339248	0.572557283350859	0.672265085540168	80	Up	Atrial natriuretic peptide	PCT vs RNCT	0	white
SVD_pCMs_dhDplus2CTa	PCT	RNCT	MMP9	0.0234329034237743	0.0115975109280872	0.125610727805982	0.197388286552258	0	Up	MMP9	PCT vs RNCT	0	white
SVD_pCMs_dhDplus2CTa	PCT	RNCT	MMP2	0.0847134383667209	-0.00630569947335067	6.48058175534197e-06	8.36093626842894e-05	12.5	Up	MMP2	PCT vs RNCT	4.07774508698147	PCT
SVD_pCMs_dhDplus2CTa	PCT	RNCT	MMP15	0.0601668333811892	0.0436110805111284	0.590002360104103	0.672265085540168	15.7894736842105	Up	MMP15	PCT vs RNCT	0	white
SVD_pCMs_dhDplus2CTa	PCT	RNCT	MMP1	0.082104881548747	-0.0405780814599342	0.0037577059099149	0.0118099328597325	44.4444444444444	Up	MMP1	PCT vs RNCT	1.92775257137298	PCT
SVD_pCMs_dhDplus2CTa	PCT	RNCT	MB	0.0238429052935948	-0.0114446386750565	0.271820802849654	0.362427737132873	24.3243243243243	Up	Myoglobin	PCT vs RNCT	0	white
SVD_pCMs_dhDplus2CTa	PCT	RNCT	LGALS3	-0.0208594124770059	0.0368734496706555	0.210708707784796	0.299070423952613	36.3636363636364	Up	Galectin-3	PCT vs RNCT	0	white
SVD_pCMs_dhDplus2CTa	PCT	RNCT	LDHC	-0.0125639117373428	-0.0210773233455631	0.0768542013619646	0.142495334629084	1.96078431372549	Up	LDH	PCT vs RNCT	0	white
SVD_pCMs_dhDplus2CTa	PCT	RNCT	LDHB	0.0120221843313332	-0.0367635759112647	0.0349739485089816	0.0769426867197596	0	Up	LDH	PCT vs RNCT	0	white
SVD_pCMs_dhDplus2CTa	PCT	RNCT	LDHA	0.0866881192181428	-0.0972323783754872	0.0063699277647987	0.0186851214434095	52.2727272727273	Up	LDH	PCT vs RNCT	1.72850407512067	PCT
SVD_pCMs_dhDplus2CTa	PCT	RNCT	ITLN1	-0.142471231194344	-0.067487148348706	0.335492195442149	0.434166370572193	65	Down	Omentin-1	PCT vs RNCT	0	white
SVD_pCMs_dhDplus2CTa	PCT	RNCT	ICAM1	0.027713197410744	-0.00905215927072063	0.138678807218789	0.203395583920891	12.5	Up	Intercellular adhesion molecule	PCT vs RNCT	0	white
SVD_pCMs_dhDplus2CTa	PCT	RNCT	HP	0.00149924048872159	3.90465916340884e-06	0.98307504030831	0.98307504030831	0	Down	Haptoglobin	PCT vs RNCT	0	white
SVD_pCMs_dhDplus2CTa	PCT	RNCT	GOT1	0.00865593528248242	0.0174331311113849	0.674459980934924	0.723810711247236	10.7142857142857	Up	AST	PCT vs RNCT	0	white
SVD_pCMs_dhDplus2CTa	PCT	RNCT	GDF15	-0.0936493847999327	0.0487448703827045	0.000544478562719715	0.00217791425087886	50	Up	GDF15	PCT vs RNCT	-2.66195922334206	RNCT
SVD_pCMs_dhDplus2CTa	PCT	RNCT	FN1	0.0903330550708426	-0.0318176870965144	8.387346408211e-05	0.000527204631373263	25	Down	Fibronectin	PCT vs RNCT	3.27802078321864	PCT
SVD_pCMs_dhDplus2CTa	PCT	RNCT	FAS	0.04384975768806	-0.0124195933247791	0.10237040878554	0.166825851354213	28.9473684210526	Up	soluble apoptosis stimulating fragment	PCT vs RNCT	0	white
SVD_pCMs_dhDplus2CTa	PCT	RNCT	FABP3	0.16335374688458	0.024025090029172	0.0150526059928214	0.0398816217946065	59.0909090909091	Up	Heart-type fatty acid binding protein	PCT vs RNCT	1.39922718932409	PCT
SVD_pCMs_dhDplus2CTa	PCT	RNCT	EDN1	-0.206179840736777	-0.024925620230846	0.00042228980311987	0.00185807513372743	53.8461538461538	Up	Big endothelin-1	PCT vs RNCT	-2.73093672871509	RNCT
SVD_pCMs_dhDplus2CTa	PCT	RNCT	CXCR4	0.201987558461893	-0.0452570410581265	2.08577901135361e-05	0.000183548552999117	56.5217391304348	Up	CXCR4	PCT vs RNCT	3.73624903489726	PCT
SVD_pCMs_dhDplus2CTa	PCT	RNCT	CXCL12	-0.0128395298372312	0.0456110744352194	0.0342475051461043	0.0769426867197596	19.4444444444444	Up	SDF1	PCT vs RNCT	0	white
SVD_pCMs_dhDplus2CTa	PCT	RNCT	CTSS	-0.0192674201519183	0.00625341559346523	0.00228417871721303	0.00837532196311443	0	Up	Cathepsin S	PCT vs RNCT	0	white
SVD_pCMs_dhDplus2CTa	PCT	RNCT	CTF1	0.0697952279900707	0.0153179826800835	0.0314692809807432	0.076924909064039	26.9230769230769	Up	Cardiotropin	PCT vs RNCT	0	white
SVD_pCMs_dhDplus2CTa	PCT	RNCT	CST3	-0.0726221629117226	0.0652824898943873	7.60085115311722e-06	8.36093626842894e-05	18.1818181818182	Up	Cystatin C	PCT vs RNCT	-4.07774508698147	RNCT
SVD_pCMs_dhDplus2CTa	PCT	RNCT	COL18A1	0.0193222012306868	0.0460162360122615	0.220137568951317	0.30268915730806	0	Up	Endostatin	PCT vs RNCT	0	white
SVD_pCMs_dhDplus2CTa	PCT	RNCT	CKM	0.286740086015075	-0.017181189728388	0.0826884657756654	0.142495334629084	76.1904761904762	Up	CKM	PCT vs RNCT	0	white
SVD_pCMs_dhDplus2CTa	PCT	RNCT	APLN	0.185128638298446	-0.113306446445702	7.81430691308992e-05	0.000527204631373263	60	Down	Apelin	PCT vs RNCT	3.27802078321864	PCT
