## Supplementary Tables for "Cardiomyocytes in Persistent Cancer Therapy-related Cardiac Dysfunction Show Contractile and Natriuretic Peptide Signaling Signatures": Supplementary Table 07D - pathways PCT vs RNCT in T-PvsNP.tsv

Dataset	SCP_level	SCP	CTgroup_0	CTgroup_1	Mean_ctGroup_0	Mean_ctGroup_1	Kruskal_Wallis_pvalue	Wilcox_pvalue	Kruskal_Wallis_adjPvalue	Wilcox_adjPvalue	Reference_for_color	Ontology	Comparison	Dataset_abbreviation	Min_log10_wilcox_adjPvalue	Significant	Label
SVD_pCMs_dhDplus2CTa	1	Electric transmission	PCT	RNCT	0.855599019214286	-0.50287814640625	0.480283331841067	6.0867102543125e-05	0.480283331841067	0.000334769063987188	PCT	MBCOL1	PCT_vs_RNCT	ThD&PCTG	3.47525468198229	TRUE	∗∗∗
SVD_pCMs_dhDplus2CTa	1	Extracellular matrix homeostasis	PCT	RNCT	0.998211085	0.6033544215625	0.480283331841067	0.996614764325474	0.480283331841067	0.996614764325474	PCT	MBCOL1	PCT_vs_RNCT	ThD&PCTG	0.00147268327213997	FALSE
SVD_pCMs_dhDplus2CTa	1	Cellular communication	PCT	RNCT	1.27214413321429	-0.246515307715938	0.480283331841067	1.97317523824926e-06	0.480283331841067	2.17049276207419e-05	PCT	MBCOL1	PCT_vs_RNCT	ThD&PCTG	4.66344165806139	TRUE	∗∗∗∗
SVD_pCMs_dhDplus2CTa	1	Transmembrane movement of ions and water	PCT	RNCT	0.258052143214286	-0.246866473346875	0.480283331841067	0.0157724091539316	0.480283331841067	0.0578321668977491	PCT	MBCOL1	PCT_vs_RNCT	ThD&PCTG	1.23783053492959	FALSE
SVD_pCMs_dhDplus2CTa	1	Cellular adhesion	PCT	RNCT	-0.818365544642857	-0.0853077040875	0.480283331841067	0.0556850733346427	0.480283331841067	0.153133951670267	RNCT	MBCOL1	PCT_vs_RNCT	ThD&PCTG	0.81492851022694	FALSE
SVD_pCMs_dhDplus2CTa	1	Cellular contraction	PCT	RNCT	1.79855653310714	1.41641213384375	0.480283331841067	0.822082623570462	0.480283331841067	0.904290885927508	PCT	MBCOL1	PCT_vs_RNCT	ThD&PCTG	0.0436918462585927	FALSE
SVD_pCMs_dhDplus2CTa	1	Energy generation and metabolism of cellular monomers	PCT	RNCT	-0.0225470706	-0.394631977515625	0.480283331841067	0.699428047385899	0.480283331841067	0.904290885927508	PCT	MBCOL1	PCT_vs_RNCT	ThD&PCTG	0.0436918462585927	FALSE
SVD_pCMs_dhDplus2CTa	1	Cellular response to stress	PCT	RNCT	-0.166581516071429	-1.04825921796875	0.480283331841067	0.115471252006394	0.480283331841067	0.254036754414066	PCT	MBCOL1	PCT_vs_RNCT	ThD&PCTG	0.595103444464949	FALSE
SVD_pCMs_dhDplus2CTa	1	Coagulation, fibrinolysis, complement system and blood protein dynamics	PCT	RNCT	-1.09769853107143	-0.81868776328125	0.480283331841067	0.521744098358166	0.480283331841067	0.899732873837065	RNCT	MBCOL1	PCT_vs_RNCT	ThD&PCTG	0.0458864112700461	FALSE
SVD_pCMs_dhDplus2CTa	1	Cell cycle and cell division	PCT	RNCT	-2.62133457214643	-1.09566823290219	0.480283331841067	0.572557283350859	0.480283331841067	0.899732873837065	RNCT	MBCOL1	PCT_vs_RNCT	ThD&PCTG	0.0458864112700461	FALSE
SVD_pCMs_dhDplus2CTa	1	Cytoskeleton dynamics	PCT	RNCT	0.375327013928571	-0.15139225896875	0.480283331841067	0.776206522476878	0.480283331841067	0.904290885927508	PCT	MBCOL1	PCT_vs_RNCT	ThD&PCTG	0.0436918462585927	FALSE
SVD_pCMs_dhDplus2CTa	2	Collagen biosynthesis and extracellular processing	PCT	RNCT	1.22195464892857	-0.12696309671875	0.480283331841067	0.00248551249770616	0.542928983820336	0.00923190356290859	PCT	MBCOL2	PCT_vs_RNCT	ThD&PCTG	2.03470874083429	TRUE	∗∗
SVD_pCMs_dhDplus2CTa	2	Neuronal signaling pathways	PCT	RNCT	1.51136664678571	-0.27359971640625	0.480283331841067	6.94574613823623e-08	0.542928983820336	1.19731989924529e-06	PCT	MBCOL2	PCT_vs_RNCT	ThD&PCTG	5.92178979953874	TRUE	∗∗∗∗
SVD_pCMs_dhDplus2CTa	2	Matricellular protein synthesis	PCT	RNCT	0.185555214285714	-0.0587171296875	0.517249552576149	0.260806305254087	0.560353681957495	0.398880231565074	PCT	MBCOL2	PCT_vs_RNCT	ThD&PCTG	0.399157486715842	FALSE
SVD_pCMs_dhDplus2CTa	2	Transmembrane movement of ions involved in membrane potential generation	PCT	RNCT	0.428539203928571	-0.277573815140625	0.480283331841067	0.00203895648437902	0.542928983820336	0.00883547809897575	PCT	MBCOL2	PCT_vs_RNCT	ThD&PCTG	2.0537699452937	TRUE	∗∗
SVD_pCMs_dhDplus2CTa	2	Control of postsynaptic potential	PCT	RNCT	0.378326194642857	-0.09842069015625	0.480283331841067	0.0328332407649274	0.542928983820336	0.0726569909875962	PCT	MBCOL2	PCT_vs_RNCT	ThD&PCTG	1.13872259194733	FALSE
SVD_pCMs_dhDplus2CTa	2	Signaling pathways that control cell proliferation and differentiation	PCT	RNCT	1.47489152307143	-0.2013875115	0.480283331841067	9.21015307111758e-08	0.542928983820336	1.19731989924529e-06	PCT	MBCOL2	PCT_vs_RNCT	ThD&PCTG	5.92178979953874	TRUE	∗∗∗∗
SVD_pCMs_dhDplus2CTa	2	Cardiomyocyte action potential generation and propagation	PCT	RNCT	0.401552671428571	-0.492731258125	0.480283331841067	0.0212323222070058	0.542928983820336	0.055204037738215	PCT	MBCOL2	PCT_vs_RNCT	ThD&PCTG	1.25802915590676	FALSE
SVD_pCMs_dhDplus2CTa	2	Elastogenesis	PCT	RNCT	0.69769895	0.2450167984375	0.47192373092507	0.152738298113983	0.542928983820336	0.248199734435223	PCT	MBCOL2	PCT_vs_RNCT	ThD&PCTG	0.605198687516495	FALSE
SVD_pCMs_dhDplus2CTa	2	Microtubule dynamics	PCT	RNCT	0.493506953214286	-0.13467284190625	0.480283331841067	0.0189631092947093	0.542928983820336	0.0547823157402713	PCT	MBCOL2	PCT_vs_RNCT	ThD&PCTG	1.26135961333864	FALSE
SVD_pCMs_dhDplus2CTa	2	Neuronal action potential generation and propagation	PCT	RNCT	0.79052292	-0.2902084340625	0.480283331841067	1.21821340188388e-05	0.542928983820336	0.000105578494829936	PCT	MBCOL2	PCT_vs_RNCT	ThD&PCTG	3.97642453377011	TRUE	∗∗∗
SVD_pCMs_dhDplus2CTa	2	Cell-cell adhesion	PCT	RNCT	-0.575898892607143	0.00686691064062498	0.480283331841067	0.0687359974758171	0.542928983820336	0.127652566740803	RNCT	MBCOL2	PCT_vs_RNCT	ThD&PCTG	0.893970448308534	FALSE
SVD_pCMs_dhDplus2CTa	2	Enzymatic extracellular matrix processing and degradation	PCT	RNCT	-0.0542111807142857	0.47053338203125	0.480283331841067	0.033533995840429	0.542928983820336	0.0726569909875962	RNCT	MBCOL2	PCT_vs_RNCT	ThD&PCTG	1.13872259194733	FALSE
SVD_pCMs_dhDplus2CTa	2	Signaling pathways regulating water homeostasis	PCT	RNCT	-0.192327921428571	-0.1047507796875	0.480283331841067	0.815487535201553	0.542928983820336	0.883444829801682	RNCT	MBCOL2	PCT_vs_RNCT	ThD&PCTG	0.0538205665429798	FALSE
SVD_pCMs_dhDplus2CTa	2	Myofibril assembly, organization and regulation	PCT	RNCT	1.83181103771429	1.54536409645313	0.480283331841067	0.861901743488045	0.542928983820336	0.896377813227567	PCT	MBCOL2	PCT_vs_RNCT	ThD&PCTG	0.0475089014811151	FALSE
SVD_pCMs_dhDplus2CTa	2	Metabolism of tryptophan products	PCT	RNCT	0.412066378571429	-0.2371435640625	0.446369979338295	0.00125996851144857	0.542928983820336	0.00655183625953254	PCT	MBCOL2	PCT_vs_RNCT	ThD&PCTG	2.18363696479924	TRUE	∗∗
SVD_pCMs_dhDplus2CTa	2	Cytokinesis	PCT	RNCT	-0.567526175	-0.68387727828125	0.480283331841067	0.655964580816722	0.542928983820336	0.741525178314555	PCT	MBCOL2	PCT_vs_RNCT	ThD&PCTG	0.129874098017355	FALSE
SVD_pCMs_dhDplus2CTa	2	Mitochondrial energy production	PCT	RNCT	0.0739895311785714	0.0949495626875	0.480283331841067	0.561064982424177	0.542928983820336	0.663076797410391	RNCT	MBCOL2	PCT_vs_RNCT	ThD&PCTG	0.178436168789749	FALSE
SVD_pCMs_dhDplus2CTa	2	Carbohydrate metabolism and transport	PCT	RNCT	-0.121409947857143	-0.88931222671875	0.480283331841067	0.0971307863192287	0.542928983820336	0.168360029619996	PCT	MBCOL2	PCT_vs_RNCT	ThD&PCTG	0.773761006517506	FALSE
SVD_pCMs_dhDplus2CTa	2	Coagulation cascade and fibrinolysis	PCT	RNCT	-0.41149375	-0.19865250203125	0.480283331841067	0.403252255976857	0.542928983820336	0.499264697876109	RNCT	MBCOL2	PCT_vs_RNCT	ThD&PCTG	0.301669141054093	FALSE
SVD_pCMs_dhDplus2CTa	2	Mitotic cell cycle checkpoints	PCT	RNCT	-1.57484587492857	-0.77816176609375	0.480283331841067	0.398494794408536	0.542928983820336	0.499264697876109	RNCT	MBCOL2	PCT_vs_RNCT	ThD&PCTG	0.301669141054093	FALSE
SVD_pCMs_dhDplus2CTa	2	Chromosome segregation by mitotic spindle	PCT	RNCT	-2.40490441567857	-0.7863175715	0.480283331841067	0.290762061784513	0.542928983820336	0.419989644799852	RNCT	MBCOL2	PCT_vs_RNCT	ThD&PCTG	0.376761417368109	FALSE
SVD_pCMs_dhDplus2CTa	2	Actin filament dynamics	PCT	RNCT	0.0336174684821429	0.345041026671875	0.480283331841067	0.0546085593217314	0.542928983820336	0.109217118643463	RNCT	MBCOL2	PCT_vs_RNCT	ThD&PCTG	0.96170928516864	FALSE
SVD_pCMs_dhDplus2CTa	2	Extracellular proteoglycan core protein biosynthesis	PCT	RNCT	1.08132958928571	0.0394812359375	0.602462621574601	0.000646719134879756	0.602462621574601	0.00420367437671841	PCT	MBCOL2	PCT_vs_RNCT	ThD&PCTG	2.37637093248	TRUE	∗∗
SVD_pCMs_dhDplus2CTa	2	Cellular response to hypoxia	PCT	RNCT	0.692119721071429	-2.31533594	0.480283331841067	0.00319082983176128	0.542928983820336	0.0103701969532241	PCT	MBCOL2	PCT_vs_RNCT	ThD&PCTG	1.9842129953095	TRUE	∗
SVD_pCMs_dhDplus2CTa	2	Cellular response to energy deprivation	PCT	RNCT	0.00738886428571428	0.055255959375	0.585383064951891	0.962694854842984	0.602462621574601	0.962694854842984	RNCT	MBCOL2	PCT_vs_RNCT	ThD&PCTG	0.0165113492809919	FALSE
SVD_pCMs_dhDplus2CTa	2	Cytoplasmic intermediate filament and septin dynamics	PCT	RNCT	0.165960639285714	-0.4912143890625	0.480283331841067	0.322875080326303	0.542928983820336	0.441829057288626	PCT	MBCOL2	PCT_vs_RNCT	ThD&PCTG	0.354745725754905	FALSE
SVD_pCMs_dhDplus2CTa	3	Biosynthesis of fibril-forming collagen	PCT	RNCT	1.30557235714286	0.1222043390625	0.416318374140487	0.00964081831325593	0.692832014810791	0.0295651761606515	PCT	MBCOL3	PCT_vs_RNCT	ThD&PCTG	1.52921952896418	TRUE	∗
SVD_pCMs_dhDplus2CTa	3	Endoplasmic and sarcoplasmic calcium import, export and storage	PCT	RNCT	0.452010167857143	-0.2084867390625	0.450684446754041	0.00907230035865948	0.692832014810791	0.0287810907929887	PCT	MBCOL3	PCT_vs_RNCT	ThD&PCTG	1.54089275048285	TRUE	∗
SVD_pCMs_dhDplus2CTa	3	Thrombospondin synthesis	PCT	RNCT	0.483890910714286	0.000962785937500009	0.0956197267522767	0.0567850031031157	0.692832014810791	0.118732279215606	PCT	MBCOL3	PCT_vs_RNCT	ThD&PCTG	0.925431195287648	FALSE
SVD_pCMs_dhDplus2CTa	3	Channel-mediated chloride transmembrane movement	PCT	RNCT	0.288943535714286	0.059994821875	0.366033864721952	0.170759439393774	0.692832014810791	0.270769643122371	PCT	MBCOL3	PCT_vs_RNCT	ThD&PCTG	0.567400027444262	FALSE
SVD_pCMs_dhDplus2CTa	3	Neurotrophin receptor signaling	PCT	RNCT	1.12527655	-0.159649771875	0.1881197179087	2.49828439039036e-06	0.692832014810791	5.74605409789783e-05	PCT	MBCOL3	PCT_vs_RNCT	ThD&PCTG	4.24063028953309	TRUE	∗∗∗∗
SVD_pCMs_dhDplus2CTa	3	Hedgehog receptor signaling	PCT	RNCT	1.47608928928571	-0.1759918421875	0.480283331841067	4.98154920814758e-08	0.692832014810791	1.85724625665331e-06	PCT	MBCOL3	PCT_vs_RNCT	ThD&PCTG	5.73113050831455	TRUE	∗∗∗∗
SVD_pCMs_dhDplus2CTa	3	Fructose and mannose metabolism	PCT	RNCT	0.330730389285714	0.1472620078125	0.727787729238911	0.183870416468442	0.752319899887413	0.271011470723861	PCT	MBCOL3	PCT_vs_RNCT	ThD&PCTG	0.567012326960839	FALSE
SVD_pCMs_dhDplus2CTa	3	LINC complex-mediated nuclear-cytoskeletal coupling	PCT	RNCT	0.336736492857143	-0.0412607859375	0.356591000021666	0.175234962246048	0.692832014810791	0.270769643122371	PCT	MBCOL3	PCT_vs_RNCT	ThD&PCTG	0.567400027444262	FALSE
SVD_pCMs_dhDplus2CTa	3	Fibronectin synthesis	PCT	RNCT	0.20650975	-0.04465428125	0.406696326111647	0.0784059180226221	0.692832014810791	0.144266889161625	PCT	MBCOL3	PCT_vs_RNCT	ThD&PCTG	0.840833332831931	FALSE
SVD_pCMs_dhDplus2CTa	3	Upstream regulation of lamellipodium dynamics	PCT	RNCT	0.467066771428571	-0.016511615625	0.0235201154222773	0.00011477093490912	0.692832014810791	0.000959902364694461	PCT	MBCOL3	PCT_vs_RNCT	ThD&PCTG	3.01777293845087	TRUE	∗∗∗
SVD_pCMs_dhDplus2CTa	3	Proteolysis of proteoglycans	PCT	RNCT	0.671760889285714	0.3483170703125	0.541719324059285	0.070634541877201	0.692832014810791	0.135382871931302	PCT	MBCOL3	PCT_vs_RNCT	ThD&PCTG	0.868436277277559	FALSE
SVD_pCMs_dhDplus2CTa	3	Initiation of phagocytosis of apoptotic cells	PCT	RNCT	1.01741866428571	-0.2459962421875	0.210569377362997	1.63350465107057e-10	0.692832014810791	1.50282427898492e-08	PCT	MBCOL3	PCT_vs_RNCT	ThD&PCTG	7.82309179727647	TRUE	∗∗∗∗
SVD_pCMs_dhDplus2CTa	3	Catalytic spliceosome activation	PCT	RNCT	0.517596846428571	0.0938786703125	0.459173205246513	0.044289988201614	0.692832014810791	0.101866972863712	PCT	MBCOL3	PCT_vs_RNCT	ThD&PCTG	0.991966599389106	FALSE
SVD_pCMs_dhDplus2CTa	3	Semaphorin presentation on cell surface	PCT	RNCT	0.585088417857143	0.0935513140625	0.0622080583769377	0.000426023113333551	0.692832014810791	0.00326617720222389	PCT	MBCOL3	PCT_vs_RNCT	ThD&PCTG	2.4859602568742	TRUE	∗∗
SVD_pCMs_dhDplus2CTa	3	Classical complement pathway	PCT	RNCT	0.119525817857143	-0.126024028125	0.583188229867665	0.84144774301724	0.692832014810791	0.869811150085237	PCT	MBCOL3	PCT_vs_RNCT	ThD&PCTG	0.0605750294259671	FALSE
SVD_pCMs_dhDplus2CTa	3	Roundabout ligand synthesis	PCT	RNCT	0.901201535714286	0.185276040625	0.339458826467678	0.0219265423229807	0.692832014810791	0.0592279163227926	PCT	MBCOL3	PCT_vs_RNCT	ThD&PCTG	1.22747354585696	FALSE
SVD_pCMs_dhDplus2CTa	3	Taurine biosynthesis and import	PCT	RNCT	0.450371310714286	-0.220066915625	0.582058185712851	0.00194933485664513	0.692832014810791	0.0105493415771383	PCT	MBCOL3	PCT_vs_RNCT	ThD&PCTG	1.97677464542211	TRUE	∗
SVD_pCMs_dhDplus2CTa	3	Microtubule depolymerization, severing and catastrophe	PCT	RNCT	0.569031057142857	0.0185638203125	0.392255189647188	0.00331455364689242	0.692832014810791	0.0145209016911477	PCT	MBCOL3	PCT_vs_RNCT	ThD&PCTG	1.83800641481146	TRUE	∗
SVD_pCMs_dhDplus2CTa	3	Glycolysis and gluconeogenesis	PCT	RNCT	0.210750325	-1.486156145625	0.480283331841067	0.0118706485638645	0.692832014810791	0.0348680182195358	PCT	MBCOL3	PCT_vs_RNCT	ThD&PCTG	1.45757273575504	TRUE	∗
SVD_pCMs_dhDplus2CTa	3	Cannabinoid receptor signaling	PCT	RNCT	0.50365545	-0.285275953125	0.217030856678816	0.00160227428098764	0.692832014810791	0.00921307711567892	PCT	MBCOL3	PCT_vs_RNCT	ThD&PCTG	2.03559529367243	TRUE	∗∗
SVD_pCMs_dhDplus2CTa	3	Phospholipid translocation from inner to outer membrane leaflets	PCT	RNCT	0.410103967857143	-0.1030113796875	0.473227625811352	0.0293408724193212	0.692832014810791	0.0710357963836197	PCT	MBCOL3	PCT_vs_RNCT	ThD&PCTG	1.14852274629214	FALSE
SVD_pCMs_dhDplus2CTa	3	alpha and beta tubulin biogenesis and heterodimer assembly	PCT	RNCT	1.28903891785714	0.0207360140625	0.272839924569417	0.00118297363816641	0.692832014810791	0.00725557164742067	PCT	MBCOL3	PCT_vs_RNCT	ThD&PCTG	2.13932836495745	TRUE	∗∗
SVD_pCMs_dhDplus2CTa	3	Cardiomyocyte action potential plateau maintenance and repolarization	PCT	RNCT	0.580782417857143	-0.1298789390625	0.473852415808228	5.76141405766573e-05	0.692832014810791	0.000530050093305247	PCT	MBCOL3	PCT_vs_RNCT	ThD&PCTG	3.27568308470486	TRUE	∗∗∗
SVD_pCMs_dhDplus2CTa	3	Catecholamine metabolism	PCT	RNCT	0.662285489285714	0.0653697421875	0.266657196533344	0.00293042482986896	0.692832014810791	0.0134799542173972	PCT	MBCOL3	PCT_vs_RNCT	ThD&PCTG	1.87031158281298	TRUE	∗
SVD_pCMs_dhDplus2CTa	3	Collagen fiber crosslinking	PCT	RNCT	0.213183535714286	0.177091921875	0.269037778499217	0.291141276179381	0.692832014810791	0.388188368239175	PCT	MBCOL3	PCT_vs_RNCT	ThD&PCTG	0.410957482047151	FALSE
SVD_pCMs_dhDplus2CTa	3	Ephrin presentation on cell surface	PCT	RNCT	0.307084642857143	-0.128376653125	0.292290001888353	0.00218160765286827	0.692832014810791	0.0111504391146601	PCT	MBCOL3	PCT_vs_RNCT	ThD&PCTG	1.95270802935854	TRUE	∗
SVD_pCMs_dhDplus2CTa	3	Microtubule crosslinking and bundling	PCT	RNCT	0.248397132142857	-0.2414372125	0.241454769291582	0.0479982694377438	0.692832014810791	0.105691743052193	PCT	MBCOL3	PCT_vs_RNCT	ThD&PCTG	0.975958939721322	FALSE
SVD_pCMs_dhDplus2CTa	3	Phase I biotransformation via cytochrome P450	PCT	RNCT	0.0104095392857143	0.2188157765625	0.653000318479723	0.429846216428681	0.713005304170987	0.520340156729457	RNCT	MBCOL3	PCT_vs_RNCT	ThD&PCTG	0.283712656569761	FALSE
SVD_pCMs_dhDplus2CTa	3	Activation of pro-MMPs	PCT	RNCT	0.299105392857143	0.3624505375	0.306922004180058	0.458410974916569	0.692832014810791	0.547711814186031	RNCT	MBCOL3	PCT_vs_RNCT	ThD&PCTG	0.261447891204747	FALSE
SVD_pCMs_dhDplus2CTa	3	Cellular uptake and efflux of free cholesterol	PCT	RNCT	0.337423210714286	-0.1494924625	0.513186529819763	0.0028369830387962	0.692832014810791	0.0134799542173972	PCT	MBCOL3	PCT_vs_RNCT	ThD&PCTG	1.87031158281298	TRUE	∗
SVD_pCMs_dhDplus2CTa	3	Collagen fibril organization by FACIT collagen	PCT	RNCT	0.468033514285714	0.0867049546875	0.493393456253346	0.172743938821356	0.692832014810791	0.270769643122371	PCT	MBCOL3	PCT_vs_RNCT	ThD&PCTG	0.567400027444262	FALSE
SVD_pCMs_dhDplus2CTa	3	Synthesis of secreted WNT signaling modulators	PCT	RNCT	-0.0639356678571429	-0.3901408734375	0.310718602609119	0.339357787000245	0.692832014810791	0.439731216958064	PCT	MBCOL3	PCT_vs_RNCT	ThD&PCTG	0.356812702287065	FALSE
SVD_pCMs_dhDplus2CTa	3	Proteolysis of matricellular proteins	PCT	RNCT	0.269645739285714	0.3163937265625	0.345616949637902	0.27631682755044	0.692832014810791	0.385168911130917	RNCT	MBCOL3	PCT_vs_RNCT	ThD&PCTG	0.414348774167368	FALSE
SVD_pCMs_dhDplus2CTa	3	Proteolysis of basement membrane	PCT	RNCT	0.246728282142857	0.2981327546875	0.306922004180058	0.289770695181476	0.692832014810791	0.388188368239175	RNCT	MBCOL3	PCT_vs_RNCT	ThD&PCTG	0.410957482047151	FALSE
SVD_pCMs_dhDplus2CTa	3	Striated muscle thick myofilament organization	PCT	RNCT	0.578208235714286	-0.061839053125	0.483391354148015	0.0130620862335197	0.692832014810791	0.0364155131358732	PCT	MBCOL3	PCT_vs_RNCT	ThD&PCTG	1.43871356596488	TRUE	∗
SVD_pCMs_dhDplus2CTa	3	Regulation of G-protein signaling by beta and gamma subunits	PCT	RNCT	0.642643985714286	-0.3919598359375	0.602462621574601	8.2394423140722e-06	0.692832014810791	0.000151605738578929	PCT	MBCOL3	PCT_vs_RNCT	ThD&PCTG	3.81928435948237	TRUE	∗∗∗
SVD_pCMs_dhDplus2CTa	3	Lysine metabolism	PCT	RNCT	0.278004735714286	-0.11132095625	0.194534413224147	0.0225323594706276	0.692832014810791	0.0592279163227926	PCT	MBCOL3	PCT_vs_RNCT	ThD&PCTG	1.22747354585696	FALSE
SVD_pCMs_dhDplus2CTa	3	Mitotic spindle assembly	PCT	RNCT	-0.368144389285714	0.0771894546875	0.392137644569035	0.283063069521362	0.692832014810791	0.388188368239175	RNCT	MBCOL3	PCT_vs_RNCT	ThD&PCTG	0.410957482047151	FALSE
SVD_pCMs_dhDplus2CTa	3	Cardiomyocyte pacemaker current generation	PCT	RNCT	0.426782035714286	-0.682051734375	0.450684446754041	0.0364656421775647	0.692832014810791	0.0860215148804091	PCT	MBCOL3	PCT_vs_RNCT	ThD&PCTG	1.06539291357907	FALSE
SVD_pCMs_dhDplus2CTa	3	Lipid droplet biogenesis	PCT	RNCT	0.205394303571429	-0.2049763046875	0.392255189647188	0.244871216366804	0.692832014810791	0.346586952396092	PCT	MBCOL3	PCT_vs_RNCT	ThD&PCTG	0.460187790753776	FALSE
SVD_pCMs_dhDplus2CTa	3	Electron transport chain	PCT	RNCT	-0.0693306910714286	0.01591663015625	0.480283331841067	0.147956652671222	0.692832014810791	0.256830415957593	RNCT	MBCOL3	PCT_vs_RNCT	ThD&PCTG	0.590353544854251	FALSE
SVD_pCMs_dhDplus2CTa	3	Metaphase to anaphase transition and spindle assembly checkpoint	PCT	RNCT	-0.839102814285714	-0.36925057921875	0.446369979338295	0.518934308002163	0.692832014810791	0.583618948703534	RNCT	MBCOL3	PCT_vs_RNCT	ThD&PCTG	0.233870616052421	FALSE
SVD_pCMs_dhDplus2CTa	3	Actin biosynthesis and recycling	PCT	RNCT	0.535451835714286	0.364705790625	0.466725067965884	0.898668794558032	0.692832014810791	0.918639212214877	PCT	MBCOL3	PCT_vs_RNCT	ThD&PCTG	0.0368550206151531	FALSE
SVD_pCMs_dhDplus2CTa	3	Smooth muscle thin myofilament organization	PCT	RNCT	0.0967700357142857	0.2870055984375	0.405805444822879	0.472191376823092	0.692832014810791	0.556943675227237	RNCT	MBCOL3	PCT_vs_RNCT	ThD&PCTG	0.254188723632168	FALSE
SVD_pCMs_dhDplus2CTa	3	Albumin mediated blood protein transport	PCT	RNCT	0.152406142857143	-0.20425553125	0.367914237476405	0.0262482627378716	0.692832014810791	0.0670788936634496	PCT	MBCOL3	PCT_vs_RNCT	ThD&PCTG	1.17341410885398	FALSE
SVD_pCMs_dhDplus2CTa	3	Decorin core protein biosynthesis	PCT	RNCT	0.249004785714286	-0.259314515625	0.595364185939718	0.00708049917921938	0.692832014810791	0.0241261453514142	PCT	MBCOL3	PCT_vs_RNCT	ThD&PCTG	1.61751206003633	TRUE	∗
SVD_pCMs_dhDplus2CTa	3	Neurocan core protein biosynthesis	PCT	RNCT	0.550643071428571	0.108023890625	0.177093903592379	0.00533963022616052	0.692832014810791	0.0196498392322707	PCT	MBCOL3	PCT_vs_RNCT	ThD&PCTG	1.70664099851112	TRUE	∗
SVD_pCMs_dhDplus2CTa	3	Somatostatin synthesis	PCT	RNCT	-0.0128612142857143	0.178445140625	0.841236183079155	0.39427093344473	0.841236183079155	0.483639011692202	RNCT	MBCOL3	PCT_vs_RNCT	ThD&PCTG	0.315478674975622	FALSE
SVD_pCMs_dhDplus2CTa	3	Cellular fatty acid uptake	PCT	RNCT	0.965516007142857	-0.1326756890625	0.236310533656123	2.48697638853323e-05	0.692832014810791	0.000336367502845837	PCT	MBCOL3	PCT_vs_RNCT	ThD&PCTG	3.47318596892783	TRUE	∗∗∗
SVD_pCMs_dhDplus2CTa	3	Biosynthesis of beaded-filament forming collagen	PCT	RNCT	0.507559571428571	-0.20394395	0.484695326774849	0.0121280063372299	0.692832014810791	0.0348680182195358	PCT	MBCOL3	PCT_vs_RNCT	ThD&PCTG	1.45757273575504	TRUE	∗
SVD_pCMs_dhDplus2CTa	3	Initiation of phagocytosis of microorganism via non-opsonic receptors	PCT	RNCT	0.748924425	-0.2420761828125	0.0897361959408627	6.0562377934347e-08	0.692832014810791	1.85724625665331e-06	PCT	MBCOL3	PCT_vs_RNCT	ThD&PCTG	5.73113050831455	TRUE	∗∗∗∗
SVD_pCMs_dhDplus2CTa	3	Serotonin and melatonin synthesis	PCT	RNCT	0.382507778571429	0.0379643578125	0.45043092054007	0.358757699516922	0.692832014810791	0.446023085885903	PCT	MBCOL3	PCT_vs_RNCT	ThD&PCTG	0.350642661885658	FALSE
SVD_pCMs_dhDplus2CTa	3	Inhibition of fibrinolysis	PCT	RNCT	-0.301200017857143	0.019148878125	0.180505307454532	0.0653352488059036	0.692832014810791	0.133574286447625	RNCT	MBCOL3	PCT_vs_RNCT	ThD&PCTG	0.874277137135224	FALSE
SVD_pCMs_dhDplus2CTa	3	Proteolysis of elastic fibers	PCT	RNCT	0.033840425	0.09940544375	0.282397668517753	0.0701442203274149	0.692832014810791	0.135382871931302	RNCT	MBCOL3	PCT_vs_RNCT	ThD&PCTG	0.868436277277559	FALSE
SVD_pCMs_dhDplus2CTa	3	Transmembrane glucose transport	PCT	RNCT	0.349140571428571	-0.1385112328125	0.563300002414576	0.0767564079533481	0.692832014810791	0.144114072075674	PCT	MBCOL3	PCT_vs_RNCT	ThD&PCTG	0.841293610258681	FALSE
SVD_pCMs_dhDplus2CTa	3	Striated muscle thin myofilament organization	PCT	RNCT	0.370991821428571	0.818075521875	0.490107289699859	0.185583941908731	0.692832014810791	0.271011470723861	RNCT	MBCOL3	PCT_vs_RNCT	ThD&PCTG	0.567012326960839	FALSE
SVD_pCMs_dhDplus2CTa	3	Z-disc organization	PCT	RNCT	0.977366196428571	0.6065517625	0.53420946907587	0.543695409992248	0.692832014810791	0.602650333967311	PCT	MBCOL3	PCT_vs_RNCT	ThD&PCTG	0.219934598432069	FALSE
SVD_pCMs_dhDplus2CTa	3	Non-canonical WNT receptor signaling	PCT	RNCT	0.34890125	0.00345916875	0.12828342556645	0.00432066488570728	0.692832014810791	0.0180682349765941	PCT	MBCOL3	PCT_vs_RNCT	ThD&PCTG	1.74308427009345	TRUE	∗
SVD_pCMs_dhDplus2CTa	3	Fanconi anemia interstrand cross-link repair pathway	PCT	RNCT	0.0481321535714286	-0.1391614625	0.494221213517269	0.0277753519785916	0.692832014810791	0.0690630373521736	PCT	MBCOL3	PCT_vs_RNCT	ThD&PCTG	1.16075432554808	FALSE
SVD_pCMs_dhDplus2CTa	3	Fibrillin synthesis	PCT	RNCT	0.399167653571429	-0.0646375078125	0.694613126952476	0.352706086226799	0.734533421604917	0.446023085885903	PCT	MBCOL3	PCT_vs_RNCT	ThD&PCTG	0.350642661885658	FALSE
SVD_pCMs_dhDplus2CTa	3	ERK 1 2 signaling cascade	PCT	RNCT	-0.0708426178571428	0.2622395125	0.4521907028203	0.00698512283713395	0.692832014810791	0.0241261453514142	RNCT	MBCOL3	PCT_vs_RNCT	ThD&PCTG	1.61751206003633	TRUE	∗
SVD_pCMs_dhDplus2CTa	3	Non-vesicular intracellular fatty acid transport	PCT	RNCT	0.541850496428571	0.105389921875	0.325449038556982	0.177971830272375	0.692832014810791	0.270769643122371	PCT	MBCOL3	PCT_vs_RNCT	ThD&PCTG	0.567400027444262	FALSE
SVD_pCMs_dhDplus2CTa	3	Type III intermediate filament dynamics	PCT	RNCT	0.514327610714286	-0.2412168140625	0.423517294214914	0.000860420840284377	0.692832014810791	0.00565419409329733	PCT	MBCOL3	PCT_vs_RNCT	ThD&PCTG	2.24762928742747	TRUE	∗∗
SVD_pCMs_dhDplus2CTa	3	Precursor protein cleavage during biosynthetic-secretory pathway	PCT	RNCT	0.496687121428571	0.022996684375	0.342147990511607	0.00520674567881773	0.692832014810791	0.0196498392322707	PCT	MBCOL3	PCT_vs_RNCT	ThD&PCTG	1.70664099851112	TRUE	∗
SVD_pCMs_dhDplus2CTa	3	Brevican core protein biosynthesis	PCT	RNCT	0.705318892857143	0.02894415625	0.388429165399618	0.00477989016794281	0.692832014810791	0.0191195606717712	PCT	MBCOL3	PCT_vs_RNCT	ThD&PCTG	1.71852209114033	TRUE	∗
SVD_pCMs_dhDplus2CTa	3	CNS intrinsic neuronal pacemaker current generation	PCT	RNCT	0.552780960714286	-0.55300548125	0.601398061043907	5.31622100592717e-05	0.692832014810791	0.000530050093305247	PCT	MBCOL3	PCT_vs_RNCT	ThD&PCTG	3.27568308470486	TRUE	∗∗∗
SVD_pCMs_dhDplus2CTa	3	Epithelial intermediate filament dynamics	PCT	RNCT	-0.891266446428571	-0.5174404078125	0.41174552289391	0.516209220430648	0.692832014810791	0.583618948703534	RNCT	MBCOL3	PCT_vs_RNCT	ThD&PCTG	0.233870616052421	FALSE
SVD_pCMs_dhDplus2CTa	3	Kinetochore-microtubule attachment	PCT	RNCT	-0.0830168392857143	-0.3272199484375	0.405637077313528	0.192986676246418	0.692832014810791	0.277418347104226	PCT	MBCOL3	PCT_vs_RNCT	ThD&PCTG	0.55686482018186	FALSE
SVD_pCMs_dhDplus2CTa	3	Basement membrane assembly and organization	PCT	RNCT	-0.391164089285714	-0.02565023125	0.490107289699859	0.169233724544427	0.692832014810791	0.270769643122371	RNCT	MBCOL3	PCT_vs_RNCT	ThD&PCTG	0.567400027444262	FALSE
SVD_pCMs_dhDplus2CTa	3	Natriuretic peptide receptor signaling	PCT	RNCT	-0.962437957142857	-0.04961530625	0.62803207004474	0.00866166577939886	0.698745554480864	0.0284597589894534	RNCT	MBCOL3	PCT_vs_RNCT	ThD&PCTG	1.54576878204491	TRUE	∗
SVD_pCMs_dhDplus2CTa	3	Biglycan core protein biosynthesis	PCT	RNCT	0.364866678571429	0.051461171875	0.330543241216077	0.0484766247331273	0.692832014810791	0.105691743052193	PCT	MBCOL3	PCT_vs_RNCT	ThD&PCTG	0.975958939721322	FALSE
SVD_pCMs_dhDplus2CTa	3	Hyaluronan-mediated motility receptor signaling	PCT	RNCT	-0.335621678571429	-0.09378465625	0.628115597761765	0.177743037149333	0.698745554480864	0.270769643122371	RNCT	MBCOL3	PCT_vs_RNCT	ThD&PCTG	0.567400027444262	FALSE
SVD_pCMs_dhDplus2CTa	3	Natriuretic peptide synthesis	PCT	RNCT	0.223765142857143	0.0144079625	0.282893700741905	0.79514999282833	0.692832014810791	0.831293174320527	PCT	MBCOL3	PCT_vs_RNCT	ThD&PCTG	0.0802457854395234	FALSE
SVD_pCMs_dhDplus2CTa	3	Tandem WH2-domain-mediated actin filament nucleation	PCT	RNCT	0.0411196392857143	0.2760365453125	0.745145904190089	0.101552208218331	0.761704702060979	0.183192218746794	RNCT	MBCOL3	PCT_vs_RNCT	ThD&PCTG	0.737092977322641	FALSE
SVD_pCMs_dhDplus2CTa	3	Condensin-mediated chromosome condensation	PCT	RNCT	-0.0760519178571429	0.03300845	0.71961946588391	0.657640636115775	0.752319899887413	0.703522540961061	RNCT	MBCOL3	PCT_vs_RNCT	ThD&PCTG	0.152721983150093	FALSE
SVD_pCMs_dhDplus2CTa	3	Large mitoribosomal subunit organization	PCT	RNCT	-0.189745921785714	0.08221943671875	0.562402303177612	0.179532045983311	0.692832014810791	0.270769643122371	RNCT	MBCOL3	PCT_vs_RNCT	ThD&PCTG	0.567400027444262	FALSE
SVD_pCMs_dhDplus2CTa	3	Centrosome disjunction and separation	PCT	RNCT	0.030998575	0.3553651703125	0.666504958246792	0.334666758607819	0.713005304170987	0.439731216958064	RNCT	MBCOL3	PCT_vs_RNCT	ThD&PCTG	0.356812702287065	FALSE
SVD_pCMs_dhDplus2CTa	3	Intercellular bridge and midbody assembly and organization	PCT	RNCT	-0.577097660714286	-0.259035709375	0.553605472534083	0.175713434301486	0.692832014810791	0.270769643122371	RNCT	MBCOL3	PCT_vs_RNCT	ThD&PCTG	0.567400027444262	FALSE
SVD_pCMs_dhDplus2CTa	3	Thyrotropin-releasing hormone synthesis	PCT	RNCT	-0.153022714285714	-0.2700281875	0.15584902111169	0.97382754151258	0.692832014810791	0.984528943067663	PCT	MBCOL3	PCT_vs_RNCT	ThD&PCTG	0.00677151199939211	FALSE
SVD_pCMs_dhDplus2CTa	3	Tropoelastin synthesis	PCT	RNCT	0.60340575	0.06038325	0.660287038374251	0.0672876879973921	0.713005304170987	0.134575375994784	PCT	MBCOL3	PCT_vs_RNCT	ThD&PCTG	0.871034398120249	FALSE
SVD_pCMs_dhDplus2CTa	3	Sister chromatid cohesion release and segregation	PCT	RNCT	0.0252739285714286	-0.227712890625	0.630390011107736	0.680246444438792	0.698745554480864	0.719341067682401	PCT	MBCOL3	PCT_vs_RNCT	ThD&PCTG	0.143065144817076	FALSE
SVD_pCMs_dhDplus2CTa	3	Mitotic H3 phosphorylation	PCT	RNCT	-0.256278171428571	-0.4839299546875	0.567455212623375	0.57986888416256	0.692832014810791	0.635094492178042	PCT	MBCOL3	PCT_vs_RNCT	ThD&PCTG	0.197161653639537	FALSE
SVD_pCMs_dhDplus2CTa	3	Axonal intermediate filament dynamics	PCT	RNCT	-0.256320842857143	-0.1288835078125	0.533806049225266	0.52018210645315	0.692832014810791	0.583618948703534	RNCT	MBCOL3	PCT_vs_RNCT	ThD&PCTG	0.233870616052421	FALSE
SVD_pCMs_dhDplus2CTa	3	Intracellular triacylglycerol mobilization	PCT	RNCT	0.158114689285714	-0.0523764578125	0.426073058143393	0.356786827244593	0.692832014810791	0.446023085885903	PCT	MBCOL3	PCT_vs_RNCT	ThD&PCTG	0.350642661885658	FALSE
SVD_pCMs_dhDplus2CTa	3	Calcitonin receptor signaling	PCT	RNCT	-0.222456178571429	0.55145315625	0.767784880090085	3.21782962100511e-05	0.776222076574592	0.000370050406415587	RNCT	MBCOL3	PCT_vs_RNCT	ThD&PCTG	3.43173911448134	TRUE	∗∗∗
SVD_pCMs_dhDplus2CTa	3	Lipid droplet fusion	PCT	RNCT	-0.0661793214285714	0.03693334375	0.562655371163696	0.497953279694461	0.692832014810791	0.579894958631525	RNCT	MBCOL3	PCT_vs_RNCT	ThD&PCTG	0.236650666813135	FALSE
SVD_pCMs_dhDplus2CTa	3	Macrophage migration inhibitory factor signaling	PCT	RNCT	0.645029410714286	-0.329115446875	0.426073058143393	2.55931795643571e-05	0.692832014810791	0.000336367502845837	PCT	MBCOL3	PCT_vs_RNCT	ThD&PCTG	3.47318596892783	TRUE	∗∗∗
SVD_pCMs_dhDplus2CTa	3	Aggrecan core protein biopsynthesis	PCT	RNCT	0.254688857142857	0.02390615625	0.526926162315935	0.134967485885427	0.692832014810791	0.238788628874218	PCT	MBCOL3	PCT_vs_RNCT	ThD&PCTG	0.621986358174002	FALSE
SVD_pCMs_dhDplus2CTa	3	Fibrinolysis	PCT	RNCT	-0.0875491107142857	-0.048488853125	0.491626629978497	0.610366317849002	0.692832014810791	0.66063177931892	RNCT	MBCOL3	PCT_vs_RNCT	ThD&PCTG	0.180040538651142	FALSE
SVD_pCMs_dhDplus2CTa	3	Intestinal triacylglycerol hydrolysis	PCT	RNCT	0.0921056428571429	0.084234078125	0.405445766934085	0.994215703778057	0.692832014810791	0.994215703778057	PCT	MBCOL3	PCT_vs_RNCT	ThD&PCTG	0.00251938139990323	FALSE
SVD_pCMs_dhDplus2CTa	3	Proteolysis of non-basement membrane network-forming collagens	PCT	RNCT	0.436326546428571	-0.01630061875	0.112285852191242	0.000649253500026499	0.692832014810791	0.00459471707711061	PCT	MBCOL3	PCT_vs_RNCT	ThD&PCTG	2.33774122543838	TRUE	∗∗
SVD_pCMs_dhDplus2CTa	3	Perlecan synthesis	PCT	RNCT	0.202408	-0.020336140625	0.13620538527923	0.0493994016439597	0.692832014810791	0.105691743052193	PCT	MBCOL3	PCT_vs_RNCT	ThD&PCTG	0.975958939721322	FALSE
SVD_pCMs_dhDplus2CTa	4	Biosynthesis of collagen I	PCT	RNCT	0.703471178571429	0.106257765625	0.369167770109163	0.129247003627623	0.62808037572091	0.224777397613257	PCT	MBCOL4	PCT_vs_RNCT	ThD&PCTG	0.648247361187273	FALSE
SVD_pCMs_dhDplus2CTa	4	IP3-mediated endoplasmic calcium release	PCT	RNCT	0.354622746428571	-0.108360909375	0.51931983712345	0.022022874776667	0.62808037572091	0.0677626916205139	PCT	MBCOL4	PCT_vs_RNCT	ThD&PCTG	1.16900935160415	FALSE
SVD_pCMs_dhDplus2CTa	4	Cardiomyocyte transient outward potassium current generation	PCT	RNCT	0.615607953571429	-0.08391455	0.151485574546081	0.00212855384705475	0.612764463252862	0.014190358980365	PCT	MBCOL4	PCT_vs_RNCT	ThD&PCTG	1.84800661784629	TRUE	∗
SVD_pCMs_dhDplus2CTa	4	Microtubule depolymerization	PCT	RNCT	0.585240153571429	-0.0343728890625	0.179054603006182	0.00191139595225146	0.612764463252862	0.0139010614709197	PCT	MBCOL4	PCT_vs_RNCT	ThD&PCTG	1.85695203619466	TRUE	∗
SVD_pCMs_dhDplus2CTa	4	Biosynthesis of collagen II	PCT	RNCT	0.2812335	-0.30059053125	0.174166725192813	0.0347223489684775	0.612764463252862	0.0957857902578689	PCT	MBCOL4	PCT_vs_RNCT	ThD&PCTG	1.0186989133674	FALSE
SVD_pCMs_dhDplus2CTa	4	Biosynthesis of collagen III	PCT	RNCT	0.249405107142857	0.0342416875	0.293124249717294	0.166197792138921	0.62808037572091	0.271343334104361	PCT	MBCOL4	PCT_vs_RNCT	ThD&PCTG	0.566480842952211	FALSE
SVD_pCMs_dhDplus2CTa	4	Biosynthesis of collagen XIV	PCT	RNCT	0.149007107142857	-0.0087518125	0.229786673719823	0.177744724673489	0.612764463252862	0.284391559477583	PCT	MBCOL4	PCT_vs_RNCT	ThD&PCTG	0.546083297276684	FALSE
SVD_pCMs_dhDplus2CTa	4	Biosynthesis of collagen XXIII	PCT	RNCT	0.244714857142857	-0.023671921875	0.448392953843072	0.0493514787388488	0.62808037572091	0.123498504109899	PCT	MBCOL4	PCT_vs_RNCT	ThD&PCTG	0.908338302815253	FALSE
SVD_pCMs_dhDplus2CTa	4	Biosynthesis of collagen XXIV	PCT	RNCT	0.385259071428571	-0.48032375	0.439130621572418	1.58457588022413e-05	0.62808037572091	0.000422143050745452	PCT	MBCOL4	PCT_vs_RNCT	ThD&PCTG	3.37454035562147	TRUE	∗∗∗
SVD_pCMs_dhDplus2CTa	4	Biosynthesis of collagen XXVII	PCT	RNCT	0.297176142857143	0.1742966875	0.682166135736593	0.642849474842735	0.73747690349902	0.779211484657861	PCT	MBCOL4	PCT_vs_RNCT	ThD&PCTG	0.108344655094047	FALSE
SVD_pCMs_dhDplus2CTa	4	Constitutive channel-mediated calcium entry	PCT	RNCT	0.244833428571429	-0.052774453125	0.269955989679094	0.0846749312609142	0.62808037572091	0.161285583354122	PCT	MBCOL4	PCT_vs_RNCT	ThD&PCTG	0.792404450649286	FALSE
SVD_pCMs_dhDplus2CTa	4	beta-tubulin biogenesis	PCT	RNCT	1.20160656428571	0.000799228125000004	0.13979443742723	2.11071525372726e-05	0.612764463252862	0.000422143050745452	PCT	MBCOL4	PCT_vs_RNCT	ThD&PCTG	3.37454035562147	TRUE	∗∗∗
SVD_pCMs_dhDplus2CTa	4	Proteolysis of aggrecan	PCT	RNCT	0.671760889285714	0.3483170703125	0.541719324059285	0.070634541877201	0.62808037572091	0.143873007100014	PCT	MBCOL4	PCT_vs_RNCT	ThD&PCTG	0.842020679080389	FALSE
SVD_pCMs_dhDplus2CTa	4	Brain derived neurotrophic factor receptor signaling	PCT	RNCT	0.625947321428571	0.19832619375	0.157577266182638	0.490678296309541	0.612764463252862	0.633133285560698	PCT	MBCOL4	PCT_vs_RNCT	ThD&PCTG	0.198504853821219	FALSE
SVD_pCMs_dhDplus2CTa	4	Neurotrophin-3 receptor signaling	PCT	RNCT	0.780549607142857	-0.273974703125	0.0149203083501001	0.000287537483382623	0.441203631945334	0.00383383311176831	PCT	MBCOL4	PCT_vs_RNCT	ThD&PCTG	2.41636679605253	TRUE	∗∗
SVD_pCMs_dhDplus2CTa	4	Neurotrophin-4 receptor signaling	PCT	RNCT	0.625947321428571	0.19832619375	0.157577266182638	0.490678296309541	0.612764463252862	0.633133285560698	PCT	MBCOL4	PCT_vs_RNCT	ThD&PCTG	0.198504853821219	FALSE
SVD_pCMs_dhDplus2CTa	4	Class 6 semaphorin presentation on cell surface	PCT	RNCT	0.442309125	-0.06733644375	0.00480906902040868	0.0038752267960354	0.384725521632694	0.0206678762455221	PCT	MBCOL4	PCT_vs_RNCT	ThD&PCTG	1.68470414757382	TRUE	∗
SVD_pCMs_dhDplus2CTa	4	Cardiomyocyte calcium clock oscillation	PCT	RNCT	0.345447321428571	-0.151130078125	0.635733938721595	0.24025135868002	0.70650494529072	0.369617474892339	PCT	MBCOL4	PCT_vs_RNCT	ThD&PCTG	0.432247504254127	FALSE
SVD_pCMs_dhDplus2CTa	4	Activation of pro-MMP2	PCT	RNCT	0.343069239285714	0.4461678296875	0.306922004180058	0.398485993564758	0.62808037572091	0.54963585319277	RNCT	MBCOL4	PCT_vs_RNCT	ThD&PCTG	0.259924945642978	FALSE
SVD_pCMs_dhDplus2CTa	4	Proteolysis of collagen III	PCT	RNCT	0.524657489285714	0.2692091171875	0.265926945623609	0.71715848888504	0.62808037572091	0.843715869276518	PCT	MBCOL4	PCT_vs_RNCT	ThD&PCTG	0.0738037822612797	FALSE
SVD_pCMs_dhDplus2CTa	4	Proteolysis of perlecan	PCT	RNCT	0.365270492857143	0.282723965625	0.367387219927114	0.753001151355231	0.62808037572091	0.866013658132319	PCT	MBCOL4	PCT_vs_RNCT	ThD&PCTG	0.0624752585545656	FALSE
SVD_pCMs_dhDplus2CTa	4	Glycolysis	PCT	RNCT	0.322778660714286	-1.67690865	0.450684446754041	0.00705634371773754	0.62808037572091	0.032860803362119	PCT	MBCOL4	PCT_vs_RNCT	ThD&PCTG	1.48332182338816	TRUE	∗
SVD_pCMs_dhDplus2CTa	4	AMPA receptor-mediated postsynaptic depolarization	PCT	RNCT	0.297778110714286	-0.11765853125	0.635854450761648	0.0929033552939719	0.70650494529072	0.168915191443585	PCT	MBCOL4	PCT_vs_RNCT	ThD&PCTG	0.772331290254714	FALSE
SVD_pCMs_dhDplus2CTa	4	Fast fiber thick myofilament organization	PCT	RNCT	0.577836089285714	0.118281746875	0.473194720392906	0.0303722707404718	0.62808037572091	0.0867779164013481	PCT	MBCOL4	PCT_vs_RNCT	ThD&PCTG	1.06159078179681	FALSE
SVD_pCMs_dhDplus2CTa	4	Slow fiber thick myofilament organization	PCT	RNCT	0.761249225	-0.0683618140625	0.483391354148015	0.0165202323126076	0.62808037572091	0.0528647434003444	PCT	MBCOL4	PCT_vs_RNCT	ThD&PCTG	1.27683387146969	FALSE
SVD_pCMs_dhDplus2CTa	4	Cardiac thick myofilament organization	PCT	RNCT	0.690461989285714	-0.0695765265625	0.483391354148015	0.0154068290297053	0.62808037572091	0.0513560967656843	PCT	MBCOL4	PCT_vs_RNCT	ThD&PCTG	1.28940799151128	FALSE
SVD_pCMs_dhDplus2CTa	4	Proteolysis of collagen I	PCT	RNCT	0.373742628571429	0.2124680859375	0.411106413588273	0.789263269053072	0.62808037572091	0.870984386997746	PCT	MBCOL4	PCT_vs_RNCT	ThD&PCTG	0.0599896299538734	FALSE
SVD_pCMs_dhDplus2CTa	4	Proteolysis of gelatin	PCT	RNCT	0.351874507142857	0.352904146875	0.306922004180058	0.490172316915026	0.62808037572091	0.633133285560698	RNCT	MBCOL4	PCT_vs_RNCT	ThD&PCTG	0.198504853821219	FALSE
SVD_pCMs_dhDplus2CTa	4	Gluconeogenesis	PCT	RNCT	0.034611175	-1.06576151875	0.432363388544412	0.0660194939163037	0.62808037572091	0.13898840824485	PCT	MBCOL4	PCT_vs_RNCT	ThD&PCTG	0.857021418776274	FALSE
SVD_pCMs_dhDplus2CTa	4	Proton gradient generation by complex I	PCT	RNCT	-0.0601335267857143	0.16492365625	0.498540148789827	0.0378105255525033	0.62808037572091	0.100828068140009	RNCT	MBCOL4	PCT_vs_RNCT	ThD&PCTG	0.996418553788461	FALSE
SVD_pCMs_dhDplus2CTa	4	Biosynthesis of collagen XXI	PCT	RNCT	0.359319642857143	0.11614471875	0.200736586571186	0.0513722825093152	0.612764463252862	0.124538866689249	PCT	MBCOL4	PCT_vs_RNCT	ThD&PCTG	0.904695090701056	FALSE
SVD_pCMs_dhDplus2CTa	4	Skeletal muscle-specific actin biosynthesis	PCT	RNCT	0.604043357142857	0.4533035	0.667764312420049	0.778845681152516	0.731796506761697	0.870984386997746	PCT	MBCOL4	PCT_vs_RNCT	ThD&PCTG	0.0599896299538734	FALSE
SVD_pCMs_dhDplus2CTa	4	Proton gradient generation by cytochrome c oxidase	PCT	RNCT	-0.140767625	-0.12925889375	0.419470349277715	0.300408660681144	0.62808037572091	0.436958051899846	RNCT	MBCOL4	PCT_vs_RNCT	ThD&PCTG	0.359560253425124	FALSE
SVD_pCMs_dhDplus2CTa	4	Biosynthesis of collagen VI	PCT	RNCT	0.507559571428571	-0.20394395	0.484695326774849	0.0121280063372299	0.62808037572091	0.0421843698686256	PCT	MBCOL4	PCT_vs_RNCT	ThD&PCTG	1.37484843380634	TRUE	∗
SVD_pCMs_dhDplus2CTa	4	Proteolysis of tenascin	PCT	RNCT	0.520471175	0.05938853125	0.200771407065511	0.0109154650024035	0.612764463252862	0.0399892592647414	PCT	MBCOL4	PCT_vs_RNCT	ThD&PCTG	1.39805664038298	TRUE	∗
SVD_pCMs_dhDplus2CTa	4	Proteolysis of collagen II	PCT	RNCT	0.395350592857143	0.029078734375	0.132932913561448	0.0278990798723847	0.612764463252862	0.0826639403626212	PCT	MBCOL4	PCT_vs_RNCT	ThD&PCTG	1.08268389693773	FALSE
SVD_pCMs_dhDplus2CTa	4	Triacylglycerol biosynthesis involved in lipid droplet formation	PCT	RNCT	0.101264435714286	0.039644459375	0.414128715288711	0.757761950865779	0.62808037572091	0.866013658132319	PCT	MBCOL4	PCT_vs_RNCT	ThD&PCTG	0.0624752585545656	FALSE
SVD_pCMs_dhDplus2CTa	4	Proteolysis of elastin	PCT	RNCT	0.246019060714286	0.001095390625	0.119252286531826	0.0846749312609142	0.612764463252862	0.161285583354122	PCT	MBCOL4	PCT_vs_RNCT	ThD&PCTG	0.792404450649286	FALSE
SVD_pCMs_dhDplus2CTa	4	Proteolysis of nidogen	PCT	RNCT	0.499813121428571	0.04212028125	0.156832457107554	0.00370274362178222	0.612764463252862	0.0206678762455221	PCT	MBCOL4	PCT_vs_RNCT	ThD&PCTG	1.68470414757382	TRUE	∗
SVD_pCMs_dhDplus2CTa	4	Actin filament crosslinking	PCT	RNCT	0.511423346428571	0.1361064265625	0.0275752269965834	0.058066286980342	0.441203631945334	0.129036193289649	PCT	MBCOL4	PCT_vs_RNCT	ThD&PCTG	0.889288457597439	FALSE
SVD_pCMs_dhDplus2CTa	4	Fast fiber thin myofilament organization	PCT	RNCT	0.169641864285714	0.7143082890625	0.45043092054007	0.0548016961341936	0.62808037572091	0.128347078591805	RNCT	MBCOL4	PCT_vs_RNCT	ThD&PCTG	0.89161401219626	FALSE
SVD_pCMs_dhDplus2CTa	4	Homology search and strand invasion	PCT	RNCT	-0.308948789285714	-0.1296770765625	0.246499819734466	0.902972261603882	0.62808037572091	0.938152999068968	RNCT	MBCOL4	PCT_vs_RNCT	ThD&PCTG	0.0277263287500883	FALSE
SVD_pCMs_dhDplus2CTa	4	Slow fiber thin myofilament organization	PCT	RNCT	0.249578153571429	0.4394681671875	0.453262899647852	0.527263836613761	0.62808037572091	0.669541379826997	RNCT	MBCOL4	PCT_vs_RNCT	ThD&PCTG	0.174222577016152	FALSE
SVD_pCMs_dhDplus2CTa	4	WNT-planar cell polarity signaling	PCT	RNCT	0.540045392857143	-0.0203688390625	0.0878979964434634	5.57417257533399e-05	0.612764463252862	0.000891867612053438	PCT	MBCOL4	PCT_vs_RNCT	ThD&PCTG	3.04969960708321	TRUE	∗∗∗
SVD_pCMs_dhDplus2CTa	4	Inhibition of ERK 1 2 signaling cascade	PCT	RNCT	-0.0962094607142857	0.2807682078125	0.423485169449517	0.00739368075647677	0.62808037572091	0.032860803362119	RNCT	MBCOL4	PCT_vs_RNCT	ThD&PCTG	1.48332182338816	TRUE	∗
SVD_pCMs_dhDplus2CTa	4	Biosynthesis of collagen XIX	PCT	RNCT	0.261589214285714	0.021121484375	0.526926162315935	0.108478691443974	0.62808037572091	0.192851007011509	PCT	MBCOL4	PCT_vs_RNCT	ThD&PCTG	0.714778089033356	FALSE
SVD_pCMs_dhDplus2CTa	4	C-type lectin receptor signaling in antitumor immunity	PCT	RNCT	0.0440040357142857	0.0242286875	0.0251582601510226	0.816547862810387	0.441203631945334	0.870984386997746	PCT	MBCOL4	PCT_vs_RNCT	ThD&PCTG	0.0599896299538734	FALSE
SVD_pCMs_dhDplus2CTa	4	Desmin dynamics	PCT	RNCT	0.723425392857143	0.01585446875	0.0266304380207242	3.08903528920106e-06	0.441203631945334	0.000247122823136085	PCT	MBCOL4	PCT_vs_RNCT	ThD&PCTG	3.6070871432894	TRUE	∗∗∗
SVD_pCMs_dhDplus2CTa	4	Kv7-mediated potassium flux	PCT	RNCT	0.406616607142857	-0.0267108984375	0.411776426287841	0.0043898970402853	0.62808037572091	0.0219494852014265	PCT	MBCOL4	PCT_vs_RNCT	ThD&PCTG	1.65857566115314	TRUE	∗
SVD_pCMs_dhDplus2CTa	4	Na-K-ATPase core organization	PCT	RNCT	0.441341335714286	0.03114099375	0.492453843571818	0.00863050236425486	0.62808037572091	0.0345220094570194	PCT	MBCOL4	PCT_vs_RNCT	ThD&PCTG	1.46190393280921	TRUE	∗
SVD_pCMs_dhDplus2CTa	4	T-type channel-mediated calcium entry	PCT	RNCT	0.601938642857143	-0.290963265625	0.280426142882618	1.09210923846631e-05	0.62808037572091	0.000422143050745452	PCT	MBCOL4	PCT_vs_RNCT	ThD&PCTG	3.37454035562147	TRUE	∗∗∗
SVD_pCMs_dhDplus2CTa	4	Type II epithelial keratin dynamics	PCT	RNCT	-0.199116910714286	-0.235900434375	0.439467288565059	0.966119708586844	0.62808037572091	0.967282884637917	PCT	MBCOL4	PCT_vs_RNCT	ThD&PCTG	0.0144464966813945	FALSE
SVD_pCMs_dhDplus2CTa	4	Kinetochore-microtubule attachment error correction	PCT	RNCT	-0.247417239285714	-0.4224866078125	0.534599239582726	0.322957535059305	0.62808037572091	0.453273733416569	PCT	MBCOL4	PCT_vs_RNCT	ThD&PCTG	0.343639446974312	FALSE
SVD_pCMs_dhDplus2CTa	4	Cardiomyocyte membrane clock oscillation	PCT	RNCT	0.159659467857143	-0.4671035078125	0.533938860481073	0.0719365035500069	0.62808037572091	0.143873007100014	PCT	MBCOL4	PCT_vs_RNCT	ThD&PCTG	0.842020679080389	FALSE
SVD_pCMs_dhDplus2CTa	4	Brain natriuretic peptide synthesis	PCT	RNCT	0.4309615	0.039116484375	0.222184172679207	0.29805276387644	0.612764463252862	0.436958051899846	PCT	MBCOL4	PCT_vs_RNCT	ThD&PCTG	0.359560253425124	FALSE
SVD_pCMs_dhDplus2CTa	4	Natriuretic peptide and other peptide hormone degradation	PCT	RNCT	-0.523351	0.202948421875	0.493022155197024	0.00159872983816	0.62808037572091	0.01278983870528	RNCT	MBCOL4	PCT_vs_RNCT	ThD&PCTG	1.89313493244461	TRUE	∗
SVD_pCMs_dhDplus2CTa	4	Proteolysis of versican	PCT	RNCT	0.302617392857143	0.2170744671875	0.221227047314539	0.554823620129543	0.612764463252862	0.682859840159437	PCT	MBCOL4	PCT_vs_RNCT	ThD&PCTG	0.165668427931777	FALSE
SVD_pCMs_dhDplus2CTa	4	Cardiac thin myofilament organization	PCT	RNCT	0.516444532142857	0.2751602390625	0.463743554075105	0.677300377070431	0.62808037572091	0.808716868143798	PCT	MBCOL4	PCT_vs_RNCT	ThD&PCTG	0.0922034983196164	FALSE
SVD_pCMs_dhDplus2CTa	4	SRP-mediated ribosome recruitment to endoplasmic reticulum	PCT	RNCT	0.16656045	0.015359446875	0.138970224565852	0.967282884637917	0.612764463252862	0.967282884637917	PCT	MBCOL4	PCT_vs_RNCT	ThD&PCTG	0.0144464966813945	FALSE
SVD_pCMs_dhDplus2CTa	4	Facilitative glucose transmembrane transport	PCT	RNCT	0.167191489285714	-0.14855058125	0.453721919273953	0.186625259777214	0.62808037572091	0.292745505532885	PCT	MBCOL4	PCT_vs_RNCT	ThD&PCTG	0.53350976384655	FALSE
SVD_pCMs_dhDplus2CTa	4	Condensin I-mediated chromosome condensation	PCT	RNCT	-0.139227242857143	-0.0482045453125	0.753442378818434	0.813128939531832	0.793097240861509	0.870984386997746	RNCT	MBCOL4	PCT_vs_RNCT	ThD&PCTG	0.0599896299538734	FALSE
SVD_pCMs_dhDplus2CTa	4	L-type channel-mediated calcium entry	PCT	RNCT	0.25040125	0.07111171875	0.112935812114188	0.0561518468839149	0.612764463252862	0.128347078591805	PCT	MBCOL4	PCT_vs_RNCT	ThD&PCTG	0.89161401219626	FALSE
SVD_pCMs_dhDplus2CTa	4	Spindle assembly checkpoint	PCT	RNCT	-0.879713989285714	-0.4301312796875	0.476711935203274	0.457159471368303	0.62808037572091	0.619877249312953	RNCT	MBCOL4	PCT_vs_RNCT	ThD&PCTG	0.207694302798545	FALSE
SVD_pCMs_dhDplus2CTa	4	Class 5 semaphorin presentation on cell surface	PCT	RNCT	0.618174142857143	0.292996	0.222915195784061	0.148054358409657	0.612764463252862	0.252007418569629	PCT	MBCOL4	PCT_vs_RNCT	ThD&PCTG	0.598586674311985	FALSE
SVD_pCMs_dhDplus2CTa	4	Neurofilament dynamics	PCT	RNCT	-0.150911160714286	0.10861803125	0.444785738973477	0.165894140879476	0.62808037572091	0.271343334104361	RNCT	MBCOL4	PCT_vs_RNCT	ThD&PCTG	0.566480842952211	FALSE
SVD_pCMs_dhDplus2CTa	4	Catecholamine synthesis	PCT	RNCT	0.703925039285714	0.0673965859375	0.526907471848502	0.00373196347591131	0.62808037572091	0.0206678762455221	PCT	MBCOL4	PCT_vs_RNCT	ThD&PCTG	1.68470414757382	TRUE	∗
SVD_pCMs_dhDplus2CTa	4	alpha-tubulin biogenesis	PCT	RNCT	0.561092746428571	-0.0455592125	0.551064127559925	0.0597623463561122	0.6297875743542	0.129215884013216	PCT	MBCOL4	PCT_vs_RNCT	ThD&PCTG	0.888684096903788	FALSE
SVD_pCMs_dhDplus2CTa	4	Biosynthesis of collagen XXV	PCT	RNCT	0.307740535714286	0.110621234375	0.206657275355488	0.0887212242852091	0.612764463252862	0.165062742856203	PCT	MBCOL4	PCT_vs_RNCT	ThD&PCTG	0.782350942472666	FALSE
SVD_pCMs_dhDplus2CTa	4	Cardiac muscle-specific actin biosynthesis	PCT	RNCT	0.349411964285714	0.26462971875	0.783543218334942	0.965391302466177	0.814070876192147	0.967282884637917	PCT	MBCOL4	PCT_vs_RNCT	ThD&PCTG	0.0144464966813945	FALSE
SVD_pCMs_dhDplus2CTa	4	Biosynthesis of collagen XV	PCT	RNCT	0.0592607142857143	0.019187921875	0.80790875872821	0.806926315352767	0.828624367926369	0.870984386997746	PCT	MBCOL4	PCT_vs_RNCT	ThD&PCTG	0.0599896299538734	FALSE
SVD_pCMs_dhDplus2CTa	4	Glial fibrillary acidic protein dynamics	PCT	RNCT	0.192524928571429	-0.096379265625	0.692755842178087	0.307285192906014	0.73893956498996	0.438978847008591	PCT	MBCOL4	PCT_vs_RNCT	ThD&PCTG	0.357556406520472	FALSE
SVD_pCMs_dhDplus2CTa	4	Activation of pro-MMP9	PCT	RNCT	0.4145895	-0.023558578125	0.112285852191242	0.000825210854069461	0.612764463252862	0.00733520759172855	PCT	MBCOL4	PCT_vs_RNCT	ThD&PCTG	2.13458759079596	TRUE	∗∗
SVD_pCMs_dhDplus2CTa	4	Proteolysis of collagen VII	PCT	RNCT	0.436326546428571	-0.01630061875	0.112285852191242	0.000649253500026499	0.612764463252862	0.00649253500026499	PCT	MBCOL4	PCT_vs_RNCT	ThD&PCTG	2.1875857004771	TRUE	∗∗
SVD_pCMs_dhDplus2CTa	4	Proteolysis of collagen X	PCT	RNCT	0.436326546428571	-0.01630061875	0.112285852191242	0.000649253500026499	0.612764463252862	0.00649253500026499	PCT	MBCOL4	PCT_vs_RNCT	ThD&PCTG	2.1875857004771	TRUE	∗∗
SVD_pCMs_dhDplus2CTa	4	Atrial natriuretic peptide synthesis	PCT	RNCT	-0.142206428571429	-0.075077453125	0.372918827784059	0.551229197145329	0.62808037572091	0.682859840159437	RNCT	MBCOL4	PCT_vs_RNCT	ThD&PCTG	0.165668427931777	FALSE
SVD_pCMs_dhDplus2CTa	4	Perlecan biosynthesis	PCT	RNCT	0.202408	-0.020336140625	0.13620538527923	0.0493994016439597	0.612764463252862	0.123498504109899	PCT	MBCOL4	PCT_vs_RNCT	ThD&PCTG	0.908338302815253	FALSE
SVD_pCMs_dhDplus2CTa	4	Ceramide hydrolysis into sphingosine and fatty acid at acid pH	PCT	RNCT	0.206567285714286	0.099711234375	0.206809759507854	0.248256585561437	0.612764463252862	0.374726921602169	PCT	MBCOL4	PCT_vs_RNCT	ThD&PCTG	0.426285104655699	FALSE
SVD_pCMs_dhDplus2CTa	4	Histamine receptor signaling in gastric acid secretion	PCT	RNCT	0	0.297540515625	0.885779995126201	0.0109970462978039	0.896992400127798	0.0399892592647414	RNCT	MBCOL4	PCT_vs_RNCT	ThD&PCTG	1.39805664038298	TRUE	∗
SVD_pCMs_dhDplus2CTa	4	Proteolysis of collagen XI	PCT	RNCT	0.154095928571429	0	0.0715405053623511	0.0084471514975094	0.612764463252862	0.0345220094570194	PCT	MBCOL4	PCT_vs_RNCT	ThD&PCTG	1.46190393280921	TRUE	∗
SVD_pCMs_dhDplus2CTa	4	Biosynthesis of collagen XVI	PCT	RNCT	0	-0.012126359375	0.933203648134384	0.858649674692051	0.933203648134384	0.903841762833738	PCT	MBCOL4	PCT_vs_RNCT	ThD&PCTG	0.0439075955682074	FALSE
