## Supplementary Tables for "Cardiomyocytes in Persistent Cancer Therapy-related Cardiac Dysfunction Show Contractile and Natriuretic Peptide Signaling Signatures": Supplementary Table 10A - regOutResponses T.tsv

Dataset	Pipeline_iteration	Entity_initial	Entity_lastIteration	Entity_new	Is_new_entity_group	Is_part_of_selected_cluster	Is_outlier	Is_outlier_count	Is_new_entity_group_count	Is_selected_f1ScoreWeight
SVD_pCMs_drugs	1	D	D	D	FALSE	TRUE	FALSE	0	0	TRUE
SVD_pCMs_drugs	1	D	D	D	FALSE	TRUE	FALSE	0	0	TRUE
SVD_pCMs_drugs	1	D	D	D	FALSE	TRUE	FALSE	0	0	TRUE
SVD_pCMs_drugs	1	D	D	D	FALSE	TRUE	FALSE	0	0	TRUE
SVD_pCMs_drugs	1	D	D	D	FALSE	TRUE	FALSE	0	0	TRUE
SVD_pCMs_drugs	1	D	D	D	FALSE	TRUE	FALSE	0	0	TRUE
SVD_pCMs_drugs	1	D	D	D	FALSE	TRUE	FALSE	0	0	TRUE
SVD_pCMs_drugs	1	D	D	D	FALSE	TRUE	FALSE	0	0	TRUE
SVD_pCMs_drugs	1	D	D	D	FALSE	TRUE	FALSE	0	0	TRUE
SVD_pCMs_drugs	1	D	D	D	FALSE	TRUE	FALSE	0	0	TRUE
SVD_pCMs_drugs	1	D	D	D	FALSE	TRUE	FALSE	0	0	TRUE
SVD_pCMs_drugs	1	D	D	D	FALSE	TRUE	FALSE	0	0	TRUE
SVD_pCMs_drugs	1	D	D	D	FALSE	TRUE	FALSE	0	0	TRUE
SVD_pCMs_drugs	1	D	D	D	FALSE	TRUE	FALSE	0	0	TRUE
SVD_pCMs_drugs	1	D	D	D	FALSE	TRUE	FALSE	0	0	TRUE
SVD_pCMs_drugs	1	D	D	D	FALSE	TRUE	FALSE	0	0	TRUE
SVD_pCMs_drugs	1	D	D	D	FALSE	TRUE	FALSE	0	0	TRUE
SVD_pCMs_drugs	1	D	D	D	FALSE	TRUE	FALSE	0	0	TRUE
SVD_pCMs_drugs	1	D	D	D	FALSE	FALSE	TRUE	1	0	TRUE
SVD_pCMs_drugs	1	D	D	D	FALSE	FALSE	TRUE	1	0	TRUE
SVD_pCMs_drugs	1	D	D	D	FALSE	FALSE	FALSE	0	0	TRUE
SVD_pCMs_drugs	1	D	D	D	FALSE	FALSE	TRUE	1	0	TRUE
SVD_pCMs_drugs	1	D	D	D	FALSE	FALSE	TRUE	1	0	TRUE
SVD_pCMs_drugs	1	T200	T200	T200	TRUE	TRUE	FALSE	0	1	TRUE
SVD_pCMs_drugs	1	T200	T200	T200	TRUE	TRUE	FALSE	0	1	TRUE
SVD_pCMs_drugs	1	T200	T200	T200	TRUE	TRUE	FALSE	0	1	TRUE
SVD_pCMs_drugs	1	T200	T200	T200	TRUE	TRUE	FALSE	0	1	TRUE
SVD_pCMs_drugs	1	T200	T200	T200	TRUE	TRUE	FALSE	0	1	TRUE
SVD_pCMs_drugs	1	T200	T200	T200	TRUE	TRUE	FALSE	0	1	TRUE
SVD_pCMs_drugs	1	T200	T200	T200	TRUE	TRUE	FALSE	0	1	TRUE
SVD_pCMs_drugs	1	T200	T200	T200	TRUE	TRUE	FALSE	0	1	TRUE
SVD_pCMs_drugs	1	T200	T200	T200	TRUE	TRUE	FALSE	0	1	TRUE
SVD_pCMs_drugs	1	T200	T200	T200	TRUE	FALSE	FALSE	0	1	TRUE
SVD_pCMs_drugs	1	T200	T200	T200	TRUE	FALSE	FALSE	0	1	TRUE
SVD_pCMs_drugs	1	T200	T200	T200	TRUE	FALSE	FALSE	0	1	TRUE
SVD_pCMs_drugs	1	T200	T200	T200	TRUE	FALSE	FALSE	0	1	TRUE
SVD_pCMs_drugs	1	T200	T200	T200	TRUE	FALSE	FALSE	0	1	TRUE
SVD_pCMs_drugs	1	T200	T200	T200	TRUE	FALSE	FALSE	0	1	TRUE
SVD_pCMs_drugs	1	T200	T200	T200_no2	TRUE	FALSE	TRUE	1	1	TRUE
SVD_pCMs_drugs	1	T200	T200	T200_no2	TRUE	FALSE	TRUE	1	1	TRUE
SVD_pCMs_drugs	1	T200	T200	T200_no2	TRUE	FALSE	TRUE	1	1	TRUE
SVD_pCMs_drugs	1	T200	T200	T200_no2	TRUE	FALSE	TRUE	1	1	TRUE
SVD_pCMs_drugs	1	T200	T200	T200_no2	TRUE	FALSE	TRUE	1	1	TRUE
SVD_pCMs_drugs	1	T200	T200	T200_no2	TRUE	FALSE	TRUE	1	1	TRUE
SVD_pCMs_drugs	1	T200	T200	T200_no2	TRUE	FALSE	TRUE	1	1	TRUE
SVD_pCMs_drugs	1	T200	T200	T200_no2	TRUE	FALSE	TRUE	1	1	TRUE
SVD_pCMs_drugs	1	T400	T400	T400	TRUE	TRUE	FALSE	0	1	TRUE
SVD_pCMs_drugs	1	T400	T400	T400	TRUE	TRUE	FALSE	0	1	TRUE
SVD_pCMs_drugs	1	T400	T400	T400	TRUE	TRUE	FALSE	0	1	TRUE
SVD_pCMs_drugs	1	T400	T400	T400	TRUE	TRUE	FALSE	0	1	TRUE
SVD_pCMs_drugs	1	T400	T400	T400	TRUE	TRUE	FALSE	0	1	TRUE
SVD_pCMs_drugs	1	T400	T400	T400	TRUE	TRUE	FALSE	0	1	TRUE
SVD_pCMs_drugs	1	T400	T400	T400	TRUE	TRUE	FALSE	0	1	TRUE
SVD_pCMs_drugs	1	T400	T400	T400	TRUE	TRUE	FALSE	0	1	TRUE
SVD_pCMs_drugs	1	T400	T400	T400	TRUE	TRUE	FALSE	0	1	TRUE
SVD_pCMs_drugs	1	T400	T400	T400	TRUE	TRUE	FALSE	0	1	TRUE
SVD_pCMs_drugs	1	T400	T400	T400	TRUE	TRUE	FALSE	0	1	TRUE
SVD_pCMs_drugs	1	T400	T400	T400	TRUE	TRUE	FALSE	0	1	TRUE
SVD_pCMs_drugs	1	T400	T400	T400	TRUE	TRUE	FALSE	0	1	TRUE
SVD_pCMs_drugs	1	T400	T400	T400	TRUE	TRUE	FALSE	0	1	TRUE
SVD_pCMs_drugs	1	T400	T400	T400	TRUE	TRUE	FALSE	0	1	TRUE
SVD_pCMs_drugs	1	T400	T400	T400	TRUE	TRUE	FALSE	0	1	TRUE
SVD_pCMs_drugs	1	T400	T400	T400	TRUE	TRUE	FALSE	0	1	TRUE
SVD_pCMs_drugs	1	T400	T400	T400	TRUE	TRUE	FALSE	0	1	TRUE
SVD_pCMs_drugs	1	T400	T400	T400_no2	TRUE	FALSE	TRUE	1	1	TRUE
SVD_pCMs_drugs	1	T400	T400	T400_no2	TRUE	FALSE	TRUE	1	1	TRUE
SVD_pCMs_drugs	1	T400	T400	T400_no2	TRUE	FALSE	TRUE	1	1	TRUE
SVD_pCMs_drugs	1	T400	T400	T400_no2	TRUE	FALSE	TRUE	1	1	TRUE
SVD_pCMs_drugs	1	T400	T400	T400_no2	TRUE	FALSE	TRUE	1	1	TRUE
SVD_pCMs_drugs	1	D_and_T200	D_and_T200	D_and_T200	TRUE	TRUE	FALSE	0	1	TRUE
SVD_pCMs_drugs	1	D_and_T200	D_and_T200	D_and_T200	TRUE	TRUE	FALSE	0	1	TRUE
SVD_pCMs_drugs	1	D_and_T200	D_and_T200	D_and_T200	TRUE	TRUE	FALSE	0	1	TRUE
SVD_pCMs_drugs	1	D_and_T200	D_and_T200	D_and_T200	TRUE	TRUE	FALSE	0	1	TRUE
SVD_pCMs_drugs	1	D_and_T200	D_and_T200	D_and_T200	TRUE	TRUE	FALSE	0	1	TRUE
SVD_pCMs_drugs	1	D_and_T200	D_and_T200	D_and_T200	TRUE	TRUE	FALSE	0	1	TRUE
SVD_pCMs_drugs	1	D_and_T200	D_and_T200	D_and_T200	TRUE	TRUE	FALSE	0	1	TRUE
SVD_pCMs_drugs	1	D_and_T200	D_and_T200	D_and_T200	TRUE	TRUE	FALSE	0	1	TRUE
SVD_pCMs_drugs	1	D_and_T200	D_and_T200	D_and_T200	TRUE	TRUE	FALSE	0	1	TRUE
SVD_pCMs_drugs	1	D_and_T200	D_and_T200	D_and_T200	TRUE	TRUE	FALSE	0	1	TRUE
SVD_pCMs_drugs	1	D_and_T200	D_and_T200	D_and_T200	TRUE	TRUE	FALSE	0	1	TRUE
SVD_pCMs_drugs	1	D_and_T200	D_and_T200	D_and_T200_no2	TRUE	FALSE	TRUE	1	1	TRUE
SVD_pCMs_drugs	1	D_and_T200	D_and_T200	D_and_T200_no2	TRUE	FALSE	TRUE	1	1	TRUE
SVD_pCMs_drugs	1	D_and_T200	D_and_T200	D_and_T200_no2	TRUE	FALSE	TRUE	1	1	TRUE
SVD_pCMs_drugs	1	D_and_T200	D_and_T200	D_and_T200	TRUE	FALSE	FALSE	0	1	TRUE
SVD_pCMs_drugs	1	D_and_T200	D_and_T200	D_and_T200_no2	TRUE	FALSE	TRUE	1	1	TRUE
SVD_pCMs_drugs	1	D_and_T200	D_and_T200	D_and_T200_no2	TRUE	FALSE	TRUE	1	1	TRUE
SVD_pCMs_drugs	1	D_and_T200	D_and_T200	D_and_T200_no2	TRUE	FALSE	TRUE	1	1	TRUE
SVD_pCMs_drugs	1	D_and_T200	D_and_T200	D_and_T200_no2	TRUE	FALSE	TRUE	1	1	TRUE
SVD_pCMs_drugs	1	D_and_T200	D_and_T200	D_and_T200_no2	TRUE	FALSE	TRUE	1	1	TRUE
SVD_pCMs_drugs	1	D_and_T200	D_and_T200	D_and_T200_no2	TRUE	FALSE	TRUE	1	1	TRUE
SVD_pCMs_drugs	1	D_and_T200	D_and_T200	D_and_T200_no2	TRUE	FALSE	TRUE	1	1	TRUE
SVD_pCMs_drugs	1	D_and_T200	D_and_T200	D_and_T200_no2	TRUE	FALSE	TRUE	1	1	TRUE
SVD_pCMs_drugs	1	D_and_T400	D_and_T400	D_and_T400	TRUE	TRUE	FALSE	0	1	TRUE
SVD_pCMs_drugs	1	D_and_T400	D_and_T400	D_and_T400	TRUE	TRUE	FALSE	0	1	TRUE
SVD_pCMs_drugs	1	D_and_T400	D_and_T400	D_and_T400	TRUE	TRUE	FALSE	0	1	TRUE
SVD_pCMs_drugs	1	D_and_T400	D_and_T400	D_and_T400	TRUE	TRUE	FALSE	0	1	TRUE
SVD_pCMs_drugs	1	D_and_T400	D_and_T400	D_and_T400	TRUE	TRUE	FALSE	0	1	TRUE
SVD_pCMs_drugs	1	D_and_T400	D_and_T400	D_and_T400	TRUE	TRUE	FALSE	0	1	TRUE
SVD_pCMs_drugs	1	D_and_T400	D_and_T400	D_and_T400	TRUE	TRUE	FALSE	0	1	TRUE
SVD_pCMs_drugs	1	D_and_T400	D_and_T400	D_and_T400	TRUE	TRUE	FALSE	0	1	TRUE
SVD_pCMs_drugs	1	D_and_T400	D_and_T400	D_and_T400	TRUE	TRUE	FALSE	0	1	TRUE
SVD_pCMs_drugs	1	D_and_T400	D_and_T400	D_and_T400_no2	TRUE	FALSE	TRUE	1	1	TRUE
SVD_pCMs_drugs	1	D_and_T400	D_and_T400	D_and_T400_no2	TRUE	FALSE	TRUE	1	1	TRUE
SVD_pCMs_drugs	1	D_and_T400	D_and_T400	D_and_T400_no2	TRUE	FALSE	TRUE	1	1	TRUE
SVD_pCMs_drugs	1	D_and_T400	D_and_T400	D_and_T400_no2	TRUE	FALSE	TRUE	1	1	TRUE
SVD_pCMs_drugs	1	D_and_T400	D_and_T400	D_and_T400_no2	TRUE	FALSE	TRUE	1	1	TRUE
SVD_pCMs_drugs	1	D_and_T400	D_and_T400	D_and_T400_no2	TRUE	FALSE	TRUE	1	1	TRUE
SVD_pCMs_drugs	1	D_and_T400	D_and_T400	D_and_T400_no2	TRUE	FALSE	TRUE	1	1	TRUE
SVD_pCMs_drugs	1	D_and_T400	D_and_T400	D_and_T400_no2	TRUE	FALSE	TRUE	1	1	TRUE
SVD_pCMs_drugs	1	D_and_T400	D_and_T400	D_and_T400_no2	TRUE	FALSE	TRUE	1	1	TRUE
SVD_pCMs_drugs	1	D_and_T400	D_and_T400	D_and_T400_no2	TRUE	FALSE	TRUE	1	1	TRUE
SVD_pCMs_drugs	1	D_and_T400	D_and_T400	D_and_T400_no2	TRUE	FALSE	TRUE	1	1	TRUE
SVD_pCMs_drugs	1	D_and_T400	D_and_T400	D_and_T400_no2	TRUE	FALSE	TRUE	1	1	TRUE
SVD_pCMs_drugs	1	D_and_T400	D_and_T400	D_and_T400_no2	TRUE	FALSE	TRUE	1	1	TRUE
SVD_pCMs_drugs	1	D_and_T400	D_and_T400	D_and_T400_no2	TRUE	FALSE	TRUE	1	1	TRUE
SVD_pCMs_drugs	1	D_then_T400	D_then_T400	D_then_T400	TRUE	TRUE	FALSE	0	1	TRUE
SVD_pCMs_drugs	1	D_then_T400	D_then_T400	D_then_T400	TRUE	TRUE	FALSE	0	1	TRUE
SVD_pCMs_drugs	1	D_then_T400	D_then_T400	D_then_T400	TRUE	TRUE	FALSE	0	1	TRUE
SVD_pCMs_drugs	1	D_then_T400	D_then_T400	D_then_T400	TRUE	TRUE	FALSE	0	1	TRUE
SVD_pCMs_drugs	1	D_then_T400	D_then_T400	D_then_T400	TRUE	TRUE	FALSE	0	1	TRUE
SVD_pCMs_drugs	1	D_then_T400	D_then_T400	D_then_T400	TRUE	TRUE	FALSE	0	1	TRUE
SVD_pCMs_drugs	1	D_then_T400	D_then_T400	D_then_T400	TRUE	TRUE	FALSE	0	1	TRUE
SVD_pCMs_drugs	1	D_then_T400	D_then_T400	D_then_T400	TRUE	TRUE	FALSE	0	1	TRUE
SVD_pCMs_drugs	1	D_then_T400	D_then_T400	D_then_T400	TRUE	TRUE	FALSE	0	1	TRUE
SVD_pCMs_drugs	1	D_then_T400	D_then_T400	D_then_T400_no2	TRUE	FALSE	TRUE	1	1	TRUE
SVD_pCMs_drugs	1	D_then_T400	D_then_T400	D_then_T400_no2	TRUE	FALSE	TRUE	1	1	TRUE
SVD_pCMs_drugs	1	D_then_T400	D_then_T400	D_then_T400_no2	TRUE	FALSE	TRUE	1	1	TRUE
SVD_pCMs_drugs	1	D_then_T400	D_then_T400	D_then_T400_no2	TRUE	FALSE	TRUE	1	1	TRUE
SVD_pCMs_drugs	1	D_then_T400	D_then_T400	D_then_T400_no2	TRUE	FALSE	TRUE	1	1	TRUE
SVD_pCMs_drugs	1	D_then_T400	D_then_T400	D_then_T400_no2	TRUE	FALSE	TRUE	1	1	TRUE
SVD_pCMs_drugs	1	D_then_T400	D_then_T400	D_then_T400_no2	TRUE	FALSE	TRUE	1	1	TRUE
SVD_pCMs_drugs	1	D_then_T400	D_then_T400	D_then_T400_no2	TRUE	FALSE	TRUE	1	1	TRUE
SVD_pCMs_drugs	1	D_then_T400	D_then_T400	D_then_T400_no2	TRUE	FALSE	TRUE	1	1	TRUE
SVD_pCMs_drugs	1	D_then_T400	D_then_T400	D_then_T400_no2	TRUE	FALSE	TRUE	1	1	TRUE
SVD_pCMs_drugs	1	D_then_T400	D_then_T400	D_then_T400_no2	TRUE	FALSE	TRUE	1	1	TRUE
SVD_pCMs_drugs	1	D_then_T400	D_then_T400	D_then_T400_no2	TRUE	FALSE	TRUE	1	1	TRUE
SVD_pCMs_drugs	1	D_then_T400	D_then_T400	D_then_T400_no2	TRUE	FALSE	TRUE	1	1	TRUE
SVD_pCMs_drugs	1	D_then_T400	D_then_T400	D_then_T400_no2	TRUE	FALSE	TRUE	1	1	TRUE
SVD_pCMs_drugs	1	D_then_T200	D_then_T200	D_then_T200	TRUE	TRUE	FALSE	0	1	TRUE
SVD_pCMs_drugs	1	D_then_T200	D_then_T200	D_then_T200	TRUE	TRUE	FALSE	0	1	TRUE
SVD_pCMs_drugs	1	D_then_T200	D_then_T200	D_then_T200	TRUE	TRUE	FALSE	0	1	TRUE
SVD_pCMs_drugs	1	D_then_T200	D_then_T200	D_then_T200	TRUE	TRUE	FALSE	0	1	TRUE
SVD_pCMs_drugs	1	D_then_T200	D_then_T200	D_then_T200	TRUE	TRUE	FALSE	0	1	TRUE
SVD_pCMs_drugs	1	D_then_T200	D_then_T200	D_then_T200	TRUE	TRUE	FALSE	0	1	TRUE
SVD_pCMs_drugs	1	D_then_T200	D_then_T200	D_then_T200	TRUE	TRUE	FALSE	0	1	TRUE
SVD_pCMs_drugs	1	D_then_T200	D_then_T200	D_then_T200	TRUE	TRUE	FALSE	0	1	TRUE
SVD_pCMs_drugs	1	D_then_T200	D_then_T200	D_then_T200_no2	TRUE	FALSE	TRUE	1	1	TRUE
SVD_pCMs_drugs	1	D_then_T200	D_then_T200	D_then_T200_no2	TRUE	FALSE	TRUE	1	1	TRUE
SVD_pCMs_drugs	1	D_then_T200	D_then_T200	D_then_T200_no2	TRUE	FALSE	TRUE	1	1	TRUE
SVD_pCMs_drugs	1	D_then_T200	D_then_T200	D_then_T200_no2	TRUE	FALSE	TRUE	1	1	TRUE
SVD_pCMs_drugs	1	D_then_T200	D_then_T200	D_then_T200_no2	TRUE	FALSE	TRUE	1	1	TRUE
SVD_pCMs_drugs	1	D_then_T200	D_then_T200	D_then_T200_no2	TRUE	FALSE	TRUE	1	1	TRUE
SVD_pCMs_drugs	1	D_then_T200	D_then_T200	D_then_T200_no2	TRUE	FALSE	TRUE	1	1	TRUE
SVD_pCMs_drugs	1	D_then_T200	D_then_T200	D_then_T200_no2	TRUE	FALSE	TRUE	1	1	TRUE
SVD_pCMs_drugs	1	D_then_T200	D_then_T200	D_then_T200_no2	TRUE	FALSE	TRUE	1	1	TRUE
SVD_pCMs_drugs	1	D_then_T200	D_then_T200	D_then_T200_no2	TRUE	FALSE	TRUE	1	1	TRUE
SVD_pCMs_drugs	1	D_then_T200	D_then_T200	D_then_T200_no2	TRUE	FALSE	TRUE	1	1	TRUE
SVD_pCMs_drugs	1	D_then_T200	D_then_T200	D_then_T200_no2	TRUE	FALSE	TRUE	1	1	TRUE
SVD_pCMs_drugs	1	D_then_T200	D_then_T200	D_then_T200_no2	TRUE	FALSE	TRUE	1	1	TRUE
SVD_pCMs_drugs	1	D_then_T200	D_then_T200	D_then_T200_no2	TRUE	FALSE	TRUE	1	1	TRUE
SVD_pCMs_drugs	1	D_then_T200	D_then_T200	D_then_T200_no2	TRUE	FALSE	TRUE	1	1	TRUE
SVD_pCMs_drugs	2	T400	T400_no2	T400_no2	FALSE	TRUE	FALSE	1	1	TRUE
SVD_pCMs_drugs	2	T400	T400_no2	T400_no2	FALSE	TRUE	FALSE	1	1	TRUE
SVD_pCMs_drugs	2	T400	T400_no2	T400_no2	FALSE	TRUE	FALSE	1	1	TRUE
SVD_pCMs_drugs	2	T400	T400_no2	T400_no2	FALSE	TRUE	FALSE	1	1	TRUE
SVD_pCMs_drugs	2	T400	T400_no2	T400_no2	FALSE	FALSE	FALSE	1	1	TRUE
SVD_pCMs_drugs	2	D_and_T400	D_and_T400	D_and_T400	FALSE	TRUE	FALSE	0	1	TRUE
SVD_pCMs_drugs	2	D_and_T400	D_and_T400	D_and_T400	FALSE	TRUE	FALSE	0	1	TRUE
SVD_pCMs_drugs	2	D_and_T400	D_and_T400	D_and_T400	FALSE	TRUE	FALSE	0	1	TRUE
SVD_pCMs_drugs	2	D_and_T400	D_and_T400	D_and_T400	FALSE	TRUE	FALSE	0	1	TRUE
SVD_pCMs_drugs	2	D_and_T400	D_and_T400	D_and_T400	FALSE	TRUE	FALSE	0	1	TRUE
SVD_pCMs_drugs	2	D_and_T400	D_and_T400	D_and_T400	FALSE	TRUE	FALSE	0	1	TRUE
SVD_pCMs_drugs	2	D_and_T400	D_and_T400	D_and_T400	FALSE	TRUE	FALSE	0	1	TRUE
SVD_pCMs_drugs	2	D_and_T400	D_and_T400	D_and_T400	FALSE	TRUE	FALSE	0	1	TRUE
SVD_pCMs_drugs	2	D_and_T400	D_and_T400	D_and_T400	FALSE	FALSE	TRUE	1	1	TRUE
SVD_pCMs_drugs	2	D	D	D	FALSE	TRUE	FALSE	0	0	TRUE
SVD_pCMs_drugs	2	D	D	D	FALSE	TRUE	FALSE	0	0	TRUE
SVD_pCMs_drugs	2	D	D	D	FALSE	TRUE	FALSE	0	0	TRUE
SVD_pCMs_drugs	2	D	D	D	FALSE	TRUE	FALSE	0	0	TRUE
SVD_pCMs_drugs	2	D	D	D	FALSE	TRUE	FALSE	0	0	TRUE
SVD_pCMs_drugs	2	D	D	D	FALSE	TRUE	FALSE	0	0	TRUE
SVD_pCMs_drugs	2	D	D	D	FALSE	TRUE	FALSE	0	0	TRUE
SVD_pCMs_drugs	2	D	D	D	FALSE	TRUE	FALSE	0	0	TRUE
SVD_pCMs_drugs	2	D	D	D	FALSE	TRUE	FALSE	0	0	TRUE
SVD_pCMs_drugs	2	D	D	D	FALSE	TRUE	FALSE	0	0	TRUE
SVD_pCMs_drugs	2	D	D	D	FALSE	TRUE	FALSE	0	0	TRUE
SVD_pCMs_drugs	2	D	D	D	FALSE	TRUE	FALSE	0	0	TRUE
SVD_pCMs_drugs	2	D	D	D	FALSE	TRUE	FALSE	0	0	TRUE
SVD_pCMs_drugs	2	D	D	D	FALSE	TRUE	FALSE	0	0	TRUE
SVD_pCMs_drugs	2	D	D	D	FALSE	TRUE	FALSE	0	0	TRUE
SVD_pCMs_drugs	2	D	D	D	FALSE	TRUE	FALSE	0	0	TRUE
SVD_pCMs_drugs	2	D	D	D	FALSE	TRUE	FALSE	0	0	TRUE
SVD_pCMs_drugs	2	D	D	D	FALSE	TRUE	FALSE	0	0	TRUE
SVD_pCMs_drugs	2	D	D	D	FALSE	FALSE	TRUE	2	0	TRUE
SVD_pCMs_drugs	2	D	D	D	FALSE	FALSE	TRUE	2	0	TRUE
SVD_pCMs_drugs	2	D	D	D	FALSE	FALSE	FALSE	0	0	TRUE
SVD_pCMs_drugs	2	D	D	D	FALSE	FALSE	TRUE	2	0	TRUE
SVD_pCMs_drugs	2	D	D	D	FALSE	FALSE	TRUE	2	0	TRUE
SVD_pCMs_drugs	2	D_and_T200	D_and_T200	D_and_T200	FALSE	TRUE	FALSE	0	1	TRUE
SVD_pCMs_drugs	2	D_and_T200	D_and_T200	D_and_T200	FALSE	TRUE	FALSE	0	1	TRUE
SVD_pCMs_drugs	2	D_and_T200	D_and_T200	D_and_T200	FALSE	TRUE	FALSE	0	1	TRUE
SVD_pCMs_drugs	2	D_and_T200	D_and_T200	D_and_T200	FALSE	TRUE	FALSE	0	1	TRUE
SVD_pCMs_drugs	2	D_and_T200	D_and_T200	D_and_T200	FALSE	TRUE	FALSE	0	1	TRUE
SVD_pCMs_drugs	2	D_and_T200	D_and_T200	D_and_T200	FALSE	TRUE	FALSE	0	1	TRUE
SVD_pCMs_drugs	2	D_and_T200	D_and_T200	D_and_T200	FALSE	TRUE	FALSE	0	1	TRUE
SVD_pCMs_drugs	2	D_and_T200	D_and_T200	D_and_T200	FALSE	TRUE	FALSE	0	1	TRUE
SVD_pCMs_drugs	2	D_and_T200	D_and_T200	D_and_T200	FALSE	TRUE	FALSE	0	1	TRUE
SVD_pCMs_drugs	2	D_and_T200	D_and_T200	D_and_T200	FALSE	TRUE	FALSE	0	1	TRUE
SVD_pCMs_drugs	2	D_and_T200	D_and_T200	D_and_T200	FALSE	FALSE	FALSE	0	1	TRUE
SVD_pCMs_drugs	2	D_and_T200	D_and_T200	D_and_T200	FALSE	FALSE	TRUE	1	1	TRUE
SVD_pCMs_drugs	2	D_then_T200	D_then_T200	D_then_T200	FALSE	TRUE	FALSE	0	1	TRUE
SVD_pCMs_drugs	2	D_then_T200	D_then_T200	D_then_T200	FALSE	TRUE	FALSE	0	1	TRUE
SVD_pCMs_drugs	2	D_then_T200	D_then_T200	D_then_T200	FALSE	TRUE	FALSE	0	1	TRUE
SVD_pCMs_drugs	2	D_then_T200	D_then_T200	D_then_T200	FALSE	TRUE	FALSE	0	1	TRUE
SVD_pCMs_drugs	2	D_then_T200	D_then_T200	D_then_T200	FALSE	TRUE	FALSE	0	1	TRUE
SVD_pCMs_drugs	2	D_then_T200	D_then_T200	D_then_T200	FALSE	TRUE	FALSE	0	1	TRUE
SVD_pCMs_drugs	2	D_then_T200	D_then_T200	D_then_T200	FALSE	FALSE	TRUE	1	1	TRUE
SVD_pCMs_drugs	2	D_then_T200	D_then_T200	D_then_T200	FALSE	FALSE	TRUE	1	1	TRUE
SVD_pCMs_drugs	2	T200	T200	T200	TRUE	TRUE	FALSE	0	2	TRUE
SVD_pCMs_drugs	2	T200	T200	T200	TRUE	TRUE	FALSE	0	2	TRUE
SVD_pCMs_drugs	2	T200	T200	T200	TRUE	TRUE	FALSE	0	2	TRUE
SVD_pCMs_drugs	2	T200	T200	T200	TRUE	TRUE	FALSE	0	2	TRUE
SVD_pCMs_drugs	2	T200	T200	T200	TRUE	TRUE	FALSE	0	2	TRUE
SVD_pCMs_drugs	2	T200	T200	T200	TRUE	TRUE	FALSE	0	2	TRUE
SVD_pCMs_drugs	2	T200	T200	T200	TRUE	TRUE	FALSE	0	2	TRUE
SVD_pCMs_drugs	2	T200	T200	T200	TRUE	FALSE	FALSE	0	2	TRUE
SVD_pCMs_drugs	2	T200	T200	T200	TRUE	FALSE	FALSE	0	2	TRUE
SVD_pCMs_drugs	2	T200	T200	T200_no3	TRUE	FALSE	TRUE	1	2	TRUE
SVD_pCMs_drugs	2	T200	T200	T200_no3	TRUE	FALSE	TRUE	1	2	TRUE
SVD_pCMs_drugs	2	T200	T200	T200_no3	TRUE	FALSE	TRUE	1	2	TRUE
SVD_pCMs_drugs	2	T200	T200	T200_no3	TRUE	FALSE	TRUE	1	2	TRUE
SVD_pCMs_drugs	2	T200	T200	T200_no3	TRUE	FALSE	TRUE	1	2	TRUE
SVD_pCMs_drugs	2	T200	T200	T200_no3	TRUE	FALSE	TRUE	1	2	TRUE
SVD_pCMs_drugs	2	T200	T200_no2	T200_no2	FALSE	TRUE	FALSE	1	1	TRUE
SVD_pCMs_drugs	2	T200	T200_no2	T200_no2	FALSE	TRUE	FALSE	1	1	TRUE
SVD_pCMs_drugs	2	T200	T200_no2	T200_no2	FALSE	TRUE	FALSE	1	1	TRUE
SVD_pCMs_drugs	2	T200	T200_no2	T200_no2	FALSE	FALSE	TRUE	2	1	TRUE
SVD_pCMs_drugs	2	T200	T200_no2	T200_no2	FALSE	FALSE	TRUE	2	1	TRUE
SVD_pCMs_drugs	2	T200	T200_no2	T200_no2	FALSE	FALSE	TRUE	2	1	TRUE
SVD_pCMs_drugs	2	T200	T200_no2	T200_no2	FALSE	FALSE	TRUE	2	1	TRUE
SVD_pCMs_drugs	2	T200	T200_no2	T200_no2	FALSE	FALSE	TRUE	2	1	TRUE
SVD_pCMs_drugs	2	D_then_T200	D_then_T200_no2	D_then_T200_no2	TRUE	TRUE	FALSE	1	2	TRUE
SVD_pCMs_drugs	2	D_then_T200	D_then_T200_no2	D_then_T200_no2	TRUE	TRUE	FALSE	1	2	TRUE
SVD_pCMs_drugs	2	D_then_T200	D_then_T200_no2	D_then_T200_no2	TRUE	TRUE	FALSE	1	2	TRUE
SVD_pCMs_drugs	2	D_then_T200	D_then_T200_no2	D_then_T200_no2	TRUE	TRUE	FALSE	1	2	TRUE
SVD_pCMs_drugs	2	D_then_T200	D_then_T200_no2	D_then_T200_no2	TRUE	TRUE	FALSE	1	2	TRUE
SVD_pCMs_drugs	2	D_then_T200	D_then_T200_no2	D_then_T200_no2	TRUE	TRUE	FALSE	1	2	TRUE
SVD_pCMs_drugs	2	D_then_T200	D_then_T200_no2	D_then_T200_no2	TRUE	TRUE	FALSE	1	2	TRUE
SVD_pCMs_drugs	2	D_then_T200	D_then_T200_no2	D_then_T200_no2	TRUE	TRUE	FALSE	1	2	TRUE
SVD_pCMs_drugs	2	D_then_T200	D_then_T200_no2	D_then_T200_no2	TRUE	TRUE	FALSE	1	2	TRUE
SVD_pCMs_drugs	2	D_then_T200	D_then_T200_no2	D_then_T200_no2	TRUE	TRUE	FALSE	1	2	TRUE
SVD_pCMs_drugs	2	D_then_T200	D_then_T200_no2	D_then_T200_no2	TRUE	TRUE	FALSE	1	2	TRUE
SVD_pCMs_drugs	2	D_then_T200	D_then_T200_no2	D_then_T200_no3	TRUE	FALSE	TRUE	2	2	TRUE
SVD_pCMs_drugs	2	D_then_T200	D_then_T200_no2	D_then_T200_no3	TRUE	FALSE	TRUE	2	2	TRUE
SVD_pCMs_drugs	2	D_then_T200	D_then_T200_no2	D_then_T200_no3	TRUE	FALSE	TRUE	2	2	TRUE
SVD_pCMs_drugs	2	D_then_T200	D_then_T200_no2	D_then_T200_no3	TRUE	FALSE	TRUE	2	2	TRUE
SVD_pCMs_drugs	2	D_then_T400	D_then_T400_no2	D_then_T400_no2	TRUE	TRUE	FALSE	1	2	TRUE
SVD_pCMs_drugs	2	D_then_T400	D_then_T400_no2	D_then_T400_no2	TRUE	TRUE	FALSE	1	2	TRUE
SVD_pCMs_drugs	2	D_then_T400	D_then_T400_no2	D_then_T400_no2	TRUE	TRUE	FALSE	1	2	TRUE
SVD_pCMs_drugs	2	D_then_T400	D_then_T400_no2	D_then_T400_no2	TRUE	TRUE	FALSE	1	2	TRUE
SVD_pCMs_drugs	2	D_then_T400	D_then_T400_no2	D_then_T400_no2	TRUE	TRUE	FALSE	1	2	TRUE
SVD_pCMs_drugs	2	D_then_T400	D_then_T400_no2	D_then_T400_no3	TRUE	FALSE	TRUE	2	2	TRUE
SVD_pCMs_drugs	2	D_then_T400	D_then_T400_no2	D_then_T400_no3	TRUE	FALSE	TRUE	2	2	TRUE
SVD_pCMs_drugs	2	D_then_T400	D_then_T400_no2	D_then_T400_no3	TRUE	FALSE	TRUE	2	2	TRUE
SVD_pCMs_drugs	2	D_then_T400	D_then_T400_no2	D_then_T400_no3	TRUE	FALSE	TRUE	2	2	TRUE
SVD_pCMs_drugs	2	D_then_T400	D_then_T400_no2	D_then_T400_no3	TRUE	FALSE	TRUE	2	2	TRUE
SVD_pCMs_drugs	2	D_then_T400	D_then_T400_no2	D_then_T400_no2	TRUE	FALSE	FALSE	1	2	TRUE
SVD_pCMs_drugs	2	D_then_T400	D_then_T400_no2	D_then_T400_no3	TRUE	FALSE	TRUE	2	2	TRUE
SVD_pCMs_drugs	2	D_then_T400	D_then_T400_no2	D_then_T400_no2	TRUE	FALSE	FALSE	1	2	TRUE
SVD_pCMs_drugs	2	D_then_T400	D_then_T400_no2	D_then_T400_no3	TRUE	FALSE	TRUE	2	2	TRUE
SVD_pCMs_drugs	2	D_and_T200	D_and_T200_no2	D_and_T200_no2	TRUE	TRUE	FALSE	1	2	TRUE
SVD_pCMs_drugs	2	D_and_T200	D_and_T200_no2	D_and_T200_no2	TRUE	TRUE	FALSE	1	2	TRUE
SVD_pCMs_drugs	2	D_and_T200	D_and_T200_no2	D_and_T200_no2	TRUE	TRUE	FALSE	1	2	TRUE
SVD_pCMs_drugs	2	D_and_T200	D_and_T200_no2	D_and_T200_no2	TRUE	TRUE	FALSE	1	2	TRUE
SVD_pCMs_drugs	2	D_and_T200	D_and_T200_no2	D_and_T200_no2	TRUE	FALSE	FALSE	1	2	TRUE
SVD_pCMs_drugs	2	D_and_T200	D_and_T200_no2	D_and_T200_no2	TRUE	FALSE	FALSE	1	2	TRUE
SVD_pCMs_drugs	2	D_and_T200	D_and_T200_no2	D_and_T200_no3	TRUE	FALSE	TRUE	2	2	TRUE
SVD_pCMs_drugs	2	D_and_T200	D_and_T200_no2	D_and_T200_no3	TRUE	FALSE	TRUE	2	2	TRUE
SVD_pCMs_drugs	2	D_and_T200	D_and_T200_no2	D_and_T200_no3	TRUE	FALSE	TRUE	2	2	TRUE
SVD_pCMs_drugs	2	D_and_T200	D_and_T200_no2	D_and_T200_no3	TRUE	FALSE	TRUE	2	2	TRUE
SVD_pCMs_drugs	2	D_and_T200	D_and_T200_no2	D_and_T200_no3	TRUE	FALSE	TRUE	2	2	TRUE
SVD_pCMs_drugs	2	D_and_T400	D_and_T400_no2	D_and_T400_no2	TRUE	TRUE	FALSE	1	2	TRUE
SVD_pCMs_drugs	2	D_and_T400	D_and_T400_no2	D_and_T400_no2	TRUE	TRUE	FALSE	1	2	TRUE
SVD_pCMs_drugs	2	D_and_T400	D_and_T400_no2	D_and_T400_no2	TRUE	TRUE	FALSE	1	2	TRUE
SVD_pCMs_drugs	2	D_and_T400	D_and_T400_no2	D_and_T400_no2	TRUE	TRUE	FALSE	1	2	TRUE
SVD_pCMs_drugs	2	D_and_T400	D_and_T400_no2	D_and_T400_no2	TRUE	TRUE	FALSE	1	2	TRUE
SVD_pCMs_drugs	2	D_and_T400	D_and_T400_no2	D_and_T400_no2	TRUE	TRUE	FALSE	1	2	TRUE
SVD_pCMs_drugs	2	D_and_T400	D_and_T400_no2	D_and_T400_no2	TRUE	TRUE	FALSE	1	2	TRUE
SVD_pCMs_drugs	2	D_and_T400	D_and_T400_no2	D_and_T400_no2	TRUE	TRUE	FALSE	1	2	TRUE
SVD_pCMs_drugs	2	D_and_T400	D_and_T400_no2	D_and_T400_no3	TRUE	FALSE	TRUE	2	2	TRUE
SVD_pCMs_drugs	2	D_and_T400	D_and_T400_no2	D_and_T400_no3	TRUE	FALSE	TRUE	2	2	TRUE
SVD_pCMs_drugs	2	D_and_T400	D_and_T400_no2	D_and_T400_no3	TRUE	FALSE	TRUE	2	2	TRUE
SVD_pCMs_drugs	2	D_and_T400	D_and_T400_no2	D_and_T400_no3	TRUE	FALSE	TRUE	2	2	TRUE
SVD_pCMs_drugs	2	D_and_T400	D_and_T400_no2	D_and_T400_no3	TRUE	FALSE	TRUE	2	2	TRUE
SVD_pCMs_drugs	2	D_and_T400	D_and_T400_no2	D_and_T400_no3	TRUE	FALSE	TRUE	2	2	TRUE
SVD_pCMs_drugs	2	D_then_T400	D_then_T400	D_then_T400	FALSE	TRUE	FALSE	0	1	TRUE
SVD_pCMs_drugs	2	D_then_T400	D_then_T400	D_then_T400	FALSE	TRUE	FALSE	0	1	TRUE
SVD_pCMs_drugs	2	D_then_T400	D_then_T400	D_then_T400	FALSE	TRUE	FALSE	0	1	TRUE
SVD_pCMs_drugs	2	D_then_T400	D_then_T400	D_then_T400	FALSE	TRUE	FALSE	0	1	TRUE
SVD_pCMs_drugs	2	D_then_T400	D_then_T400	D_then_T400	FALSE	TRUE	FALSE	0	1	TRUE
SVD_pCMs_drugs	2	D_then_T400	D_then_T400	D_then_T400	FALSE	TRUE	FALSE	0	1	TRUE
SVD_pCMs_drugs	2	D_then_T400	D_then_T400	D_then_T400	FALSE	TRUE	FALSE	0	1	TRUE
SVD_pCMs_drugs	2	D_then_T400	D_then_T400	D_then_T400	FALSE	TRUE	FALSE	0	1	TRUE
SVD_pCMs_drugs	2	D_then_T400	D_then_T400	D_then_T400	FALSE	TRUE	FALSE	0	1	TRUE
SVD_pCMs_drugs	2	T400	T400	T400	TRUE	TRUE	FALSE	0	2	TRUE
SVD_pCMs_drugs	2	T400	T400	T400	TRUE	TRUE	FALSE	0	2	TRUE
SVD_pCMs_drugs	2	T400	T400	T400	TRUE	TRUE	FALSE	0	2	TRUE
SVD_pCMs_drugs	2	T400	T400	T400	TRUE	TRUE	FALSE	0	2	TRUE
SVD_pCMs_drugs	2	T400	T400	T400	TRUE	TRUE	FALSE	0	2	TRUE
SVD_pCMs_drugs	2	T400	T400	T400	TRUE	TRUE	FALSE	0	2	TRUE
SVD_pCMs_drugs	2	T400	T400	T400_no3	TRUE	FALSE	TRUE	1	2	TRUE
SVD_pCMs_drugs	2	T400	T400	T400_no3	TRUE	FALSE	TRUE	1	2	TRUE
SVD_pCMs_drugs	2	T400	T400	T400_no3	TRUE	FALSE	TRUE	1	2	TRUE
SVD_pCMs_drugs	2	T400	T400	T400_no3	TRUE	FALSE	TRUE	1	2	TRUE
SVD_pCMs_drugs	2	T400	T400	T400_no3	TRUE	FALSE	TRUE	1	2	TRUE
SVD_pCMs_drugs	2	T400	T400	T400_no3	TRUE	FALSE	TRUE	1	2	TRUE
SVD_pCMs_drugs	2	T400	T400	T400_no3	TRUE	FALSE	TRUE	1	2	TRUE
SVD_pCMs_drugs	2	T400	T400	T400	TRUE	FALSE	FALSE	0	2	TRUE
SVD_pCMs_drugs	2	T400	T400	T400_no3	TRUE	FALSE	TRUE	1	2	TRUE
SVD_pCMs_drugs	2	T400	T400	T400_no3	TRUE	FALSE	TRUE	1	2	TRUE
SVD_pCMs_drugs	2	T400	T400	T400_no3	TRUE	FALSE	TRUE	1	2	TRUE
SVD_pCMs_drugs	2	T400	T400	T400_no3	TRUE	FALSE	TRUE	1	2	TRUE
SVD_pCMs_drugs	3	T400	T400_no2	T400_no2	FALSE	TRUE	FALSE	1	1	TRUE
SVD_pCMs_drugs	3	T400	T400_no2	T400_no2	FALSE	TRUE	FALSE	1	1	TRUE
SVD_pCMs_drugs	3	T400	T400_no2	T400_no2	FALSE	TRUE	FALSE	1	1	TRUE
SVD_pCMs_drugs	3	T400	T400_no2	T400_no2	FALSE	TRUE	FALSE	1	1	TRUE
SVD_pCMs_drugs	3	T400	T400_no2	T400_no2	FALSE	FALSE	FALSE	1	1	TRUE
SVD_pCMs_drugs	3	D_then_T200	D_then_T200_no3	D_then_T200_no3	FALSE	TRUE	FALSE	2	2	TRUE
SVD_pCMs_drugs	3	D_then_T200	D_then_T200_no3	D_then_T200_no3	FALSE	TRUE	FALSE	2	2	TRUE
SVD_pCMs_drugs	3	D_then_T200	D_then_T200_no3	D_then_T200_no3	FALSE	TRUE	FALSE	2	2	TRUE
SVD_pCMs_drugs	3	D_then_T200	D_then_T200_no3	D_then_T200_no3	FALSE	FALSE	FALSE	2	2	TRUE
SVD_pCMs_drugs	3	D_and_T200	D_and_T200_no2	D_and_T200_no2	FALSE	TRUE	FALSE	1	2	TRUE
SVD_pCMs_drugs	3	D_and_T200	D_and_T200_no2	D_and_T200_no2	FALSE	TRUE	FALSE	1	2	TRUE
SVD_pCMs_drugs	3	D_and_T200	D_and_T200_no2	D_and_T200_no2	FALSE	TRUE	FALSE	1	2	TRUE
SVD_pCMs_drugs	3	D_and_T200	D_and_T200_no2	D_and_T200_no2	FALSE	TRUE	FALSE	1	2	TRUE
SVD_pCMs_drugs	3	D_and_T200	D_and_T200_no2	D_and_T200_no2	FALSE	FALSE	TRUE	2	2	TRUE
SVD_pCMs_drugs	3	D_and_T200	D_and_T200_no2	D_and_T200_no2	FALSE	FALSE	TRUE	2	2	TRUE
SVD_pCMs_drugs	3	D_and_T400	D_and_T400	D_and_T400	FALSE	TRUE	FALSE	0	1	TRUE
SVD_pCMs_drugs	3	D_and_T400	D_and_T400	D_and_T400	FALSE	TRUE	FALSE	0	1	TRUE
SVD_pCMs_drugs	3	D_and_T400	D_and_T400	D_and_T400	FALSE	TRUE	FALSE	0	1	TRUE
SVD_pCMs_drugs	3	D_and_T400	D_and_T400	D_and_T400	FALSE	TRUE	FALSE	0	1	TRUE
SVD_pCMs_drugs	3	D_and_T400	D_and_T400	D_and_T400	FALSE	TRUE	FALSE	0	1	TRUE
SVD_pCMs_drugs	3	D_and_T400	D_and_T400	D_and_T400	FALSE	TRUE	FALSE	0	1	TRUE
SVD_pCMs_drugs	3	D_and_T400	D_and_T400	D_and_T400	FALSE	TRUE	FALSE	0	1	TRUE
SVD_pCMs_drugs	3	D_and_T400	D_and_T400	D_and_T400	FALSE	TRUE	FALSE	0	1	TRUE
SVD_pCMs_drugs	3	D_and_T400	D_and_T400	D_and_T400	FALSE	FALSE	TRUE	2	1	TRUE
SVD_pCMs_drugs	3	D_and_T200	D_and_T200_no3	D_and_T200_no3	FALSE	TRUE	FALSE	2	2	TRUE
SVD_pCMs_drugs	3	D_and_T200	D_and_T200_no3	D_and_T200_no3	FALSE	TRUE	FALSE	2	2	TRUE
SVD_pCMs_drugs	3	D_and_T200	D_and_T200_no3	D_and_T200_no3	FALSE	TRUE	FALSE	2	2	TRUE
SVD_pCMs_drugs	3	D_and_T200	D_and_T200_no3	D_and_T200_no3	FALSE	FALSE	TRUE	3	2	TRUE
SVD_pCMs_drugs	3	D_and_T200	D_and_T200_no3	D_and_T200_no3	FALSE	FALSE	FALSE	2	2	TRUE
SVD_pCMs_drugs	3	T200	T200_no3	T200_no3	FALSE	TRUE	FALSE	1	2	TRUE
SVD_pCMs_drugs	3	T200	T200_no3	T200_no3	FALSE	TRUE	FALSE	1	2	TRUE
SVD_pCMs_drugs	3	T200	T200_no3	T200_no3	FALSE	TRUE	FALSE	1	2	TRUE
SVD_pCMs_drugs	3	T200	T200_no3	T200_no3	FALSE	TRUE	FALSE	1	2	TRUE
SVD_pCMs_drugs	3	T200	T200_no3	T200_no3	FALSE	FALSE	TRUE	2	2	TRUE
SVD_pCMs_drugs	3	T200	T200_no3	T200_no3	FALSE	FALSE	FALSE	1	2	TRUE
SVD_pCMs_drugs	3	T400	T400	T400	FALSE	TRUE	FALSE	0	2	TRUE
SVD_pCMs_drugs	3	T400	T400	T400	FALSE	TRUE	FALSE	0	2	TRUE
SVD_pCMs_drugs	3	T400	T400	T400	FALSE	TRUE	FALSE	0	2	TRUE
SVD_pCMs_drugs	3	T400	T400	T400	FALSE	TRUE	FALSE	0	2	TRUE
SVD_pCMs_drugs	3	T400	T400	T400	FALSE	TRUE	FALSE	0	2	TRUE
SVD_pCMs_drugs	3	T400	T400	T400	FALSE	FALSE	FALSE	0	2	TRUE
SVD_pCMs_drugs	3	T400	T400	T400	FALSE	FALSE	FALSE	0	2	TRUE
SVD_pCMs_drugs	3	D_then_T400	D_then_T400_no2	D_then_T400_no2	FALSE	TRUE	FALSE	1	2	TRUE
SVD_pCMs_drugs	3	D_then_T400	D_then_T400_no2	D_then_T400_no2	FALSE	TRUE	FALSE	1	2	TRUE
SVD_pCMs_drugs	3	D_then_T400	D_then_T400_no2	D_then_T400_no2	FALSE	TRUE	FALSE	1	2	TRUE
SVD_pCMs_drugs	3	D_then_T400	D_then_T400_no2	D_then_T400_no2	FALSE	TRUE	FALSE	1	2	TRUE
SVD_pCMs_drugs	3	D_then_T400	D_then_T400_no2	D_then_T400_no2	FALSE	TRUE	FALSE	1	2	TRUE
SVD_pCMs_drugs	3	D_then_T400	D_then_T400_no2	D_then_T400_no2	FALSE	TRUE	FALSE	1	2	TRUE
SVD_pCMs_drugs	3	D_then_T400	D_then_T400_no2	D_then_T400_no2	FALSE	FALSE	FALSE	1	2	TRUE
SVD_pCMs_drugs	3	D	D	D	FALSE	TRUE	FALSE	0	0	TRUE
SVD_pCMs_drugs	3	D	D	D	FALSE	TRUE	FALSE	0	0	TRUE
SVD_pCMs_drugs	3	D	D	D	FALSE	TRUE	FALSE	0	0	TRUE
SVD_pCMs_drugs	3	D	D	D	FALSE	TRUE	FALSE	0	0	TRUE
SVD_pCMs_drugs	3	D	D	D	FALSE	TRUE	FALSE	0	0	TRUE
SVD_pCMs_drugs	3	D	D	D	FALSE	TRUE	FALSE	0	0	TRUE
SVD_pCMs_drugs	3	D	D	D	FALSE	TRUE	FALSE	0	0	TRUE
SVD_pCMs_drugs	3	D	D	D	FALSE	TRUE	FALSE	0	0	TRUE
SVD_pCMs_drugs	3	D	D	D	FALSE	TRUE	FALSE	0	0	TRUE
SVD_pCMs_drugs	3	D	D	D	FALSE	TRUE	FALSE	0	0	TRUE
SVD_pCMs_drugs	3	D	D	D	FALSE	TRUE	FALSE	0	0	TRUE
SVD_pCMs_drugs	3	D	D	D	FALSE	TRUE	FALSE	0	0	TRUE
SVD_pCMs_drugs	3	D	D	D	FALSE	TRUE	FALSE	0	0	TRUE
SVD_pCMs_drugs	3	D	D	D	FALSE	TRUE	FALSE	0	0	TRUE
SVD_pCMs_drugs	3	D	D	D	FALSE	TRUE	FALSE	0	0	TRUE
SVD_pCMs_drugs	3	D	D	D	FALSE	TRUE	FALSE	0	0	TRUE
SVD_pCMs_drugs	3	D	D	D	FALSE	TRUE	FALSE	0	0	TRUE
SVD_pCMs_drugs	3	D	D	D	FALSE	TRUE	FALSE	0	0	TRUE
SVD_pCMs_drugs	3	D	D	D	FALSE	FALSE	TRUE	3	0	TRUE
SVD_pCMs_drugs	3	D	D	D	FALSE	FALSE	TRUE	3	0	TRUE
SVD_pCMs_drugs	3	D	D	D	FALSE	FALSE	FALSE	0	0	TRUE
SVD_pCMs_drugs	3	D	D	D	FALSE	FALSE	TRUE	3	0	TRUE
SVD_pCMs_drugs	3	D	D	D	FALSE	FALSE	TRUE	3	0	TRUE
SVD_pCMs_drugs	3	D_and_T200	D_and_T200	D_and_T200	FALSE	TRUE	FALSE	0	1	TRUE
SVD_pCMs_drugs	3	D_and_T200	D_and_T200	D_and_T200	FALSE	TRUE	FALSE	0	1	TRUE
SVD_pCMs_drugs	3	D_and_T200	D_and_T200	D_and_T200	FALSE	TRUE	FALSE	0	1	TRUE
SVD_pCMs_drugs	3	D_and_T200	D_and_T200	D_and_T200	FALSE	TRUE	FALSE	0	1	TRUE
SVD_pCMs_drugs	3	D_and_T200	D_and_T200	D_and_T200	FALSE	TRUE	FALSE	0	1	TRUE
SVD_pCMs_drugs	3	D_and_T200	D_and_T200	D_and_T200	FALSE	TRUE	FALSE	0	1	TRUE
SVD_pCMs_drugs	3	D_and_T200	D_and_T200	D_and_T200	FALSE	TRUE	FALSE	0	1	TRUE
SVD_pCMs_drugs	3	D_and_T200	D_and_T200	D_and_T200	FALSE	TRUE	FALSE	0	1	TRUE
SVD_pCMs_drugs	3	D_and_T200	D_and_T200	D_and_T200	FALSE	TRUE	FALSE	0	1	TRUE
SVD_pCMs_drugs	3	D_and_T200	D_and_T200	D_and_T200	FALSE	TRUE	FALSE	0	1	TRUE
SVD_pCMs_drugs	3	D_and_T200	D_and_T200	D_and_T200	FALSE	FALSE	FALSE	0	1	TRUE
SVD_pCMs_drugs	3	D_and_T200	D_and_T200	D_and_T200	FALSE	FALSE	TRUE	2	1	TRUE
SVD_pCMs_drugs	3	D_and_T400	D_and_T400_no3	D_and_T400_no3	FALSE	TRUE	FALSE	2	2	TRUE
SVD_pCMs_drugs	3	D_and_T400	D_and_T400_no3	D_and_T400_no3	FALSE	TRUE	FALSE	2	2	TRUE
SVD_pCMs_drugs	3	D_and_T400	D_and_T400_no3	D_and_T400_no3	FALSE	TRUE	FALSE	2	2	TRUE
SVD_pCMs_drugs	3	D_and_T400	D_and_T400_no3	D_and_T400_no3	FALSE	FALSE	FALSE	2	2	TRUE
SVD_pCMs_drugs	3	D_and_T400	D_and_T400_no3	D_and_T400_no3	FALSE	FALSE	TRUE	3	2	TRUE
SVD_pCMs_drugs	3	D_and_T400	D_and_T400_no3	D_and_T400_no3	FALSE	FALSE	FALSE	2	2	TRUE
SVD_pCMs_drugs	3	T200	T200	T200	TRUE	TRUE	FALSE	0	3	TRUE
SVD_pCMs_drugs	3	T200	T200	T200	TRUE	TRUE	FALSE	0	3	TRUE
SVD_pCMs_drugs	3	T200	T200	T200	TRUE	TRUE	FALSE	0	3	TRUE
SVD_pCMs_drugs	3	T200	T200	T200	TRUE	TRUE	FALSE	0	3	TRUE
SVD_pCMs_drugs	3	T200	T200	T200_no4	TRUE	FALSE	TRUE	1	3	TRUE
SVD_pCMs_drugs	3	T200	T200	T200_no4	TRUE	FALSE	TRUE	1	3	TRUE
SVD_pCMs_drugs	3	T200	T200	T200_no4	TRUE	FALSE	TRUE	1	3	TRUE
SVD_pCMs_drugs	3	T200	T200	T200_no4	TRUE	FALSE	TRUE	1	3	TRUE
SVD_pCMs_drugs	3	T200	T200	T200_no4	TRUE	FALSE	TRUE	1	3	TRUE
SVD_pCMs_drugs	3	D_then_T200	D_then_T200_no2	D_then_T200_no2	FALSE	TRUE	FALSE	1	2	TRUE
SVD_pCMs_drugs	3	D_then_T200	D_then_T200_no2	D_then_T200_no2	FALSE	TRUE	FALSE	1	2	TRUE
SVD_pCMs_drugs	3	D_then_T200	D_then_T200_no2	D_then_T200_no2	FALSE	TRUE	FALSE	1	2	TRUE
SVD_pCMs_drugs	3	D_then_T200	D_then_T200_no2	D_then_T200_no2	FALSE	TRUE	FALSE	1	2	TRUE
SVD_pCMs_drugs	3	D_then_T200	D_then_T200_no2	D_then_T200_no2	FALSE	TRUE	FALSE	1	2	TRUE
SVD_pCMs_drugs	3	D_then_T200	D_then_T200_no2	D_then_T200_no2	FALSE	FALSE	FALSE	1	2	TRUE
SVD_pCMs_drugs	3	D_then_T200	D_then_T200_no2	D_then_T200_no2	FALSE	FALSE	FALSE	1	2	TRUE
SVD_pCMs_drugs	3	D_then_T200	D_then_T200_no2	D_then_T200_no2	FALSE	FALSE	FALSE	1	2	TRUE
SVD_pCMs_drugs	3	D_then_T200	D_then_T200_no2	D_then_T200_no2	FALSE	FALSE	FALSE	1	2	TRUE
SVD_pCMs_drugs	3	D_then_T200	D_then_T200_no2	D_then_T200_no2	FALSE	FALSE	TRUE	2	2	TRUE
SVD_pCMs_drugs	3	D_then_T200	D_then_T200_no2	D_then_T200_no2	FALSE	FALSE	TRUE	2	2	TRUE
SVD_pCMs_drugs	3	D_then_T400	D_then_T400_no3	D_then_T400_no3	FALSE	TRUE	FALSE	2	2	TRUE
SVD_pCMs_drugs	3	D_then_T400	D_then_T400_no3	D_then_T400_no3	FALSE	TRUE	FALSE	2	2	TRUE
SVD_pCMs_drugs	3	D_then_T400	D_then_T400_no3	D_then_T400_no3	FALSE	TRUE	FALSE	2	2	TRUE
SVD_pCMs_drugs	3	D_then_T400	D_then_T400_no3	D_then_T400_no3	FALSE	TRUE	FALSE	2	2	TRUE
SVD_pCMs_drugs	3	D_then_T400	D_then_T400_no3	D_then_T400_no3	FALSE	FALSE	FALSE	2	2	TRUE
SVD_pCMs_drugs	3	D_then_T400	D_then_T400_no3	D_then_T400_no3	FALSE	FALSE	TRUE	3	2	TRUE
SVD_pCMs_drugs	3	D_then_T400	D_then_T400_no3	D_then_T400_no3	FALSE	FALSE	FALSE	2	2	TRUE
SVD_pCMs_drugs	3	D_then_T200	D_then_T200	D_then_T200	FALSE	TRUE	FALSE	0	1	TRUE
SVD_pCMs_drugs	3	D_then_T200	D_then_T200	D_then_T200	FALSE	TRUE	FALSE	0	1	TRUE
SVD_pCMs_drugs	3	D_then_T200	D_then_T200	D_then_T200	FALSE	TRUE	FALSE	0	1	TRUE
SVD_pCMs_drugs	3	D_then_T200	D_then_T200	D_then_T200	FALSE	TRUE	FALSE	0	1	TRUE
SVD_pCMs_drugs	3	D_then_T200	D_then_T200	D_then_T200	FALSE	TRUE	FALSE	0	1	TRUE
SVD_pCMs_drugs	3	D_then_T200	D_then_T200	D_then_T200	FALSE	TRUE	FALSE	0	1	TRUE
SVD_pCMs_drugs	3	D_then_T200	D_then_T200	D_then_T200	FALSE	FALSE	TRUE	2	1	TRUE
SVD_pCMs_drugs	3	D_then_T200	D_then_T200	D_then_T200	FALSE	FALSE	TRUE	2	1	TRUE
SVD_pCMs_drugs	3	D_and_T400	D_and_T400_no2	D_and_T400_no2	FALSE	TRUE	FALSE	1	2	TRUE
SVD_pCMs_drugs	3	D_and_T400	D_and_T400_no2	D_and_T400_no2	FALSE	TRUE	FALSE	1	2	TRUE
SVD_pCMs_drugs	3	D_and_T400	D_and_T400_no2	D_and_T400_no2	FALSE	TRUE	FALSE	1	2	TRUE
SVD_pCMs_drugs	3	D_and_T400	D_and_T400_no2	D_and_T400_no2	FALSE	TRUE	FALSE	1	2	TRUE
SVD_pCMs_drugs	3	D_and_T400	D_and_T400_no2	D_and_T400_no2	FALSE	FALSE	FALSE	1	2	TRUE
SVD_pCMs_drugs	3	D_and_T400	D_and_T400_no2	D_and_T400_no2	FALSE	FALSE	FALSE	1	2	TRUE
SVD_pCMs_drugs	3	D_and_T400	D_and_T400_no2	D_and_T400_no2	FALSE	FALSE	TRUE	2	2	TRUE
SVD_pCMs_drugs	3	D_and_T400	D_and_T400_no2	D_and_T400_no2	FALSE	FALSE	TRUE	2	2	TRUE
SVD_pCMs_drugs	3	T400	T400_no3	T400_no3	TRUE	TRUE	FALSE	1	3	TRUE
SVD_pCMs_drugs	3	T400	T400_no3	T400_no3	TRUE	TRUE	FALSE	1	3	TRUE
SVD_pCMs_drugs	3	T400	T400_no3	T400_no3	TRUE	TRUE	FALSE	1	3	TRUE
SVD_pCMs_drugs	3	T400	T400_no3	T400_no3	TRUE	TRUE	FALSE	1	3	TRUE
SVD_pCMs_drugs	3	T400	T400_no3	T400_no4	TRUE	FALSE	TRUE	2	3	TRUE
SVD_pCMs_drugs	3	T400	T400_no3	T400_no4	TRUE	FALSE	TRUE	2	3	TRUE
SVD_pCMs_drugs	3	T400	T400_no3	T400_no4	TRUE	FALSE	TRUE	2	3	TRUE
SVD_pCMs_drugs	3	T400	T400_no3	T400_no4	TRUE	FALSE	TRUE	2	3	TRUE
SVD_pCMs_drugs	3	T400	T400_no3	T400_no4	TRUE	FALSE	TRUE	2	3	TRUE
SVD_pCMs_drugs	3	T400	T400_no3	T400_no4	TRUE	FALSE	TRUE	2	3	TRUE
SVD_pCMs_drugs	3	T400	T400_no3	T400_no4	TRUE	FALSE	TRUE	2	3	TRUE
SVD_pCMs_drugs	3	T200	T200_no2	T200_no2	FALSE	TRUE	FALSE	1	1	TRUE
SVD_pCMs_drugs	3	T200	T200_no2	T200_no2	FALSE	TRUE	FALSE	1	1	TRUE
SVD_pCMs_drugs	3	T200	T200_no2	T200_no2	FALSE	TRUE	FALSE	1	1	TRUE
SVD_pCMs_drugs	3	T200	T200_no2	T200_no2	FALSE	FALSE	TRUE	3	1	TRUE
SVD_pCMs_drugs	3	T200	T200_no2	T200_no2	FALSE	FALSE	TRUE	3	1	TRUE
SVD_pCMs_drugs	3	T200	T200_no2	T200_no2	FALSE	FALSE	TRUE	3	1	TRUE
SVD_pCMs_drugs	3	T200	T200_no2	T200_no2	FALSE	FALSE	TRUE	3	1	TRUE
SVD_pCMs_drugs	3	T200	T200_no2	T200_no2	FALSE	FALSE	TRUE	3	1	TRUE
SVD_pCMs_drugs	3	D_then_T400	D_then_T400	D_then_T400	FALSE	TRUE	FALSE	0	1	TRUE
SVD_pCMs_drugs	3	D_then_T400	D_then_T400	D_then_T400	FALSE	TRUE	FALSE	0	1	TRUE
SVD_pCMs_drugs	3	D_then_T400	D_then_T400	D_then_T400	FALSE	TRUE	FALSE	0	1	TRUE
SVD_pCMs_drugs	3	D_then_T400	D_then_T400	D_then_T400	FALSE	TRUE	FALSE	0	1	TRUE
SVD_pCMs_drugs	3	D_then_T400	D_then_T400	D_then_T400	FALSE	TRUE	FALSE	0	1	TRUE
SVD_pCMs_drugs	3	D_then_T400	D_then_T400	D_then_T400	FALSE	TRUE	FALSE	0	1	TRUE
SVD_pCMs_drugs	3	D_then_T400	D_then_T400	D_then_T400	FALSE	TRUE	FALSE	0	1	TRUE
SVD_pCMs_drugs	3	D_then_T400	D_then_T400	D_then_T400	FALSE	TRUE	FALSE	0	1	TRUE
SVD_pCMs_drugs	3	D_then_T400	D_then_T400	D_then_T400	FALSE	TRUE	FALSE	0	1	TRUE
SVD_pCMs_drugs	4	T400	T400_no2	T400_no2	FALSE	TRUE	FALSE	1	1	TRUE
SVD_pCMs_drugs	4	T400	T400_no2	T400_no2	FALSE	TRUE	FALSE	1	1	TRUE
SVD_pCMs_drugs	4	T400	T400_no2	T400_no2	FALSE	TRUE	FALSE	1	1	TRUE
SVD_pCMs_drugs	4	T400	T400_no2	T400_no2	FALSE	TRUE	FALSE	1	1	TRUE
SVD_pCMs_drugs	4	T400	T400_no2	T400_no2	FALSE	FALSE	FALSE	1	1	TRUE
SVD_pCMs_drugs	4	T400	T400_no3	T400_no3	FALSE	TRUE	FALSE	1	3	TRUE
SVD_pCMs_drugs	4	T400	T400_no3	T400_no3	FALSE	TRUE	FALSE	1	3	TRUE
SVD_pCMs_drugs	4	T400	T400_no3	T400_no3	FALSE	TRUE	FALSE	1	3	TRUE
SVD_pCMs_drugs	4	T400	T400_no3	T400_no3	FALSE	FALSE	TRUE	2	3	TRUE
SVD_pCMs_drugs	4	D_then_T200	D_then_T200_no3	D_then_T200_no3	FALSE	TRUE	FALSE	2	2	TRUE
SVD_pCMs_drugs	4	D_then_T200	D_then_T200_no3	D_then_T200_no3	FALSE	TRUE	FALSE	2	2	TRUE
SVD_pCMs_drugs	4	D_then_T200	D_then_T200_no3	D_then_T200_no3	FALSE	TRUE	FALSE	2	2	TRUE
SVD_pCMs_drugs	4	D_then_T200	D_then_T200_no3	D_then_T200_no3	FALSE	FALSE	FALSE	2	2	TRUE
SVD_pCMs_drugs	4	T200	T200	T200	FALSE	TRUE	FALSE	0	3	TRUE
SVD_pCMs_drugs	4	T200	T200	T200	FALSE	TRUE	FALSE	0	3	TRUE
SVD_pCMs_drugs	4	T200	T200	T200	FALSE	TRUE	FALSE	0	3	TRUE
SVD_pCMs_drugs	4	T200	T200	T200	FALSE	FALSE	FALSE	0	3	TRUE
SVD_pCMs_drugs	4	D_and_T200	D_and_T200_no2	D_and_T200_no2	FALSE	TRUE	FALSE	1	2	TRUE
SVD_pCMs_drugs	4	D_and_T200	D_and_T200_no2	D_and_T200_no2	FALSE	TRUE	FALSE	1	2	TRUE
SVD_pCMs_drugs	4	D_and_T200	D_and_T200_no2	D_and_T200_no2	FALSE	TRUE	FALSE	1	2	TRUE
SVD_pCMs_drugs	4	D_and_T200	D_and_T200_no2	D_and_T200_no2	FALSE	TRUE	FALSE	1	2	TRUE
SVD_pCMs_drugs	4	D_and_T200	D_and_T200_no2	D_and_T200_no2	FALSE	FALSE	TRUE	3	2	TRUE
SVD_pCMs_drugs	4	D_and_T200	D_and_T200_no2	D_and_T200_no2	FALSE	FALSE	TRUE	3	2	TRUE
SVD_pCMs_drugs	4	T200	T200_no4	T200_no4	FALSE	TRUE	FALSE	1	3	TRUE
SVD_pCMs_drugs	4	T200	T200_no4	T200_no4	FALSE	TRUE	FALSE	1	3	TRUE
SVD_pCMs_drugs	4	T200	T200_no4	T200_no4	FALSE	TRUE	FALSE	1	3	TRUE
SVD_pCMs_drugs	4	T200	T200_no4	T200_no4	FALSE	FALSE	FALSE	1	3	TRUE
SVD_pCMs_drugs	4	T200	T200_no4	T200_no4	FALSE	FALSE	FALSE	1	3	TRUE
SVD_pCMs_drugs	4	D_and_T400	D_and_T400	D_and_T400	FALSE	TRUE	FALSE	0	1	TRUE
SVD_pCMs_drugs	4	D_and_T400	D_and_T400	D_and_T400	FALSE	TRUE	FALSE	0	1	TRUE
SVD_pCMs_drugs	4	D_and_T400	D_and_T400	D_and_T400	FALSE	TRUE	FALSE	0	1	TRUE
SVD_pCMs_drugs	4	D_and_T400	D_and_T400	D_and_T400	FALSE	TRUE	FALSE	0	1	TRUE
SVD_pCMs_drugs	4	D_and_T400	D_and_T400	D_and_T400	FALSE	TRUE	FALSE	0	1	TRUE
SVD_pCMs_drugs	4	D_and_T400	D_and_T400	D_and_T400	FALSE	TRUE	FALSE	0	1	TRUE
SVD_pCMs_drugs	4	D_and_T400	D_and_T400	D_and_T400	FALSE	TRUE	FALSE	0	1	TRUE
SVD_pCMs_drugs	4	D_and_T400	D_and_T400	D_and_T400	FALSE	TRUE	FALSE	0	1	TRUE
SVD_pCMs_drugs	4	D_and_T400	D_and_T400	D_and_T400	FALSE	FALSE	TRUE	3	1	TRUE
SVD_pCMs_drugs	4	D_and_T200	D_and_T200_no3	D_and_T200_no3	FALSE	TRUE	FALSE	2	2	TRUE
SVD_pCMs_drugs	4	D_and_T200	D_and_T200_no3	D_and_T200_no3	FALSE	TRUE	FALSE	2	2	TRUE
SVD_pCMs_drugs	4	D_and_T200	D_and_T200_no3	D_and_T200_no3	FALSE	TRUE	FALSE	2	2	TRUE
SVD_pCMs_drugs	4	D_and_T200	D_and_T200_no3	D_and_T200_no3	FALSE	FALSE	TRUE	4	2	TRUE
SVD_pCMs_drugs	4	D_and_T200	D_and_T200_no3	D_and_T200_no3	FALSE	FALSE	FALSE	2	2	TRUE
SVD_pCMs_drugs	4	T200	T200_no3	T200_no3	FALSE	TRUE	FALSE	1	2	TRUE
SVD_pCMs_drugs	4	T200	T200_no3	T200_no3	FALSE	TRUE	FALSE	1	2	TRUE
SVD_pCMs_drugs	4	T200	T200_no3	T200_no3	FALSE	TRUE	FALSE	1	2	TRUE
SVD_pCMs_drugs	4	T200	T200_no3	T200_no3	FALSE	TRUE	FALSE	1	2	TRUE
SVD_pCMs_drugs	4	T200	T200_no3	T200_no3	FALSE	FALSE	TRUE	3	2	TRUE
SVD_pCMs_drugs	4	T200	T200_no3	T200_no3	FALSE	FALSE	FALSE	1	2	TRUE
SVD_pCMs_drugs	4	T400	T400	T400	FALSE	TRUE	FALSE	0	2	TRUE
SVD_pCMs_drugs	4	T400	T400	T400	FALSE	TRUE	FALSE	0	2	TRUE
SVD_pCMs_drugs	4	T400	T400	T400	FALSE	TRUE	FALSE	0	2	TRUE
SVD_pCMs_drugs	4	T400	T400	T400	FALSE	TRUE	FALSE	0	2	TRUE
SVD_pCMs_drugs	4	T400	T400	T400	FALSE	TRUE	FALSE	0	2	TRUE
SVD_pCMs_drugs	4	T400	T400	T400	FALSE	FALSE	FALSE	0	2	TRUE
SVD_pCMs_drugs	4	T400	T400	T400	FALSE	FALSE	FALSE	0	2	TRUE
SVD_pCMs_drugs	4	D_then_T400	D_then_T400_no2	D_then_T400_no2	FALSE	TRUE	FALSE	1	2	TRUE
SVD_pCMs_drugs	4	D_then_T400	D_then_T400_no2	D_then_T400_no2	FALSE	TRUE	FALSE	1	2	TRUE
SVD_pCMs_drugs	4	D_then_T400	D_then_T400_no2	D_then_T400_no2	FALSE	TRUE	FALSE	1	2	TRUE
SVD_pCMs_drugs	4	D_then_T400	D_then_T400_no2	D_then_T400_no2	FALSE	TRUE	FALSE	1	2	TRUE
SVD_pCMs_drugs	4	D_then_T400	D_then_T400_no2	D_then_T400_no2	FALSE	TRUE	FALSE	1	2	TRUE
SVD_pCMs_drugs	4	D_then_T400	D_then_T400_no2	D_then_T400_no2	FALSE	TRUE	FALSE	1	2	TRUE
SVD_pCMs_drugs	4	D_then_T400	D_then_T400_no2	D_then_T400_no2	FALSE	FALSE	FALSE	1	2	TRUE
SVD_pCMs_drugs	4	D	D	D	FALSE	TRUE	FALSE	0	0	TRUE
SVD_pCMs_drugs	4	D	D	D	FALSE	TRUE	FALSE	0	0	TRUE
SVD_pCMs_drugs	4	D	D	D	FALSE	TRUE	FALSE	0	0	TRUE
SVD_pCMs_drugs	4	D	D	D	FALSE	TRUE	FALSE	0	0	TRUE
SVD_pCMs_drugs	4	D	D	D	FALSE	TRUE	FALSE	0	0	TRUE
SVD_pCMs_drugs	4	D	D	D	FALSE	TRUE	FALSE	0	0	TRUE
SVD_pCMs_drugs	4	D	D	D	FALSE	TRUE	FALSE	0	0	TRUE
SVD_pCMs_drugs	4	D	D	D	FALSE	TRUE	FALSE	0	0	TRUE
SVD_pCMs_drugs	4	D	D	D	FALSE	TRUE	FALSE	0	0	TRUE
SVD_pCMs_drugs	4	D	D	D	FALSE	TRUE	FALSE	0	0	TRUE
SVD_pCMs_drugs	4	D	D	D	FALSE	TRUE	FALSE	0	0	TRUE
SVD_pCMs_drugs	4	D	D	D	FALSE	TRUE	FALSE	0	0	TRUE
SVD_pCMs_drugs	4	D	D	D	FALSE	TRUE	FALSE	0	0	TRUE
SVD_pCMs_drugs	4	D	D	D	FALSE	TRUE	FALSE	0	0	TRUE
SVD_pCMs_drugs	4	D	D	D	FALSE	TRUE	FALSE	0	0	TRUE
SVD_pCMs_drugs	4	D	D	D	FALSE	TRUE	FALSE	0	0	TRUE
SVD_pCMs_drugs	4	D	D	D	FALSE	TRUE	FALSE	0	0	TRUE
SVD_pCMs_drugs	4	D	D	D	FALSE	TRUE	FALSE	0	0	TRUE
SVD_pCMs_drugs	4	D	D	D	FALSE	FALSE	TRUE	4	0	TRUE
SVD_pCMs_drugs	4	D	D	D	FALSE	FALSE	TRUE	4	0	TRUE
SVD_pCMs_drugs	4	D	D	D	FALSE	FALSE	FALSE	0	0	TRUE
SVD_pCMs_drugs	4	D	D	D	FALSE	FALSE	TRUE	4	0	TRUE
SVD_pCMs_drugs	4	D	D	D	FALSE	FALSE	TRUE	4	0	TRUE
SVD_pCMs_drugs	4	D_and_T200	D_and_T200	D_and_T200	FALSE	TRUE	FALSE	0	1	TRUE
SVD_pCMs_drugs	4	D_and_T200	D_and_T200	D_and_T200	FALSE	TRUE	FALSE	0	1	TRUE
SVD_pCMs_drugs	4	D_and_T200	D_and_T200	D_and_T200	FALSE	TRUE	FALSE	0	1	TRUE
SVD_pCMs_drugs	4	D_and_T200	D_and_T200	D_and_T200	FALSE	TRUE	FALSE	0	1	TRUE
SVD_pCMs_drugs	4	D_and_T200	D_and_T200	D_and_T200	FALSE	TRUE	FALSE	0	1	TRUE
SVD_pCMs_drugs	4	D_and_T200	D_and_T200	D_and_T200	FALSE	TRUE	FALSE	0	1	TRUE
SVD_pCMs_drugs	4	D_and_T200	D_and_T200	D_and_T200	FALSE	TRUE	FALSE	0	1	TRUE
SVD_pCMs_drugs	4	D_and_T200	D_and_T200	D_and_T200	FALSE	TRUE	FALSE	0	1	TRUE
SVD_pCMs_drugs	4	D_and_T200	D_and_T200	D_and_T200	FALSE	TRUE	FALSE	0	1	TRUE
SVD_pCMs_drugs	4	D_and_T200	D_and_T200	D_and_T200	FALSE	TRUE	FALSE	0	1	TRUE
SVD_pCMs_drugs	4	D_and_T200	D_and_T200	D_and_T200	FALSE	FALSE	FALSE	0	1	TRUE
SVD_pCMs_drugs	4	D_and_T200	D_and_T200	D_and_T200	FALSE	FALSE	TRUE	3	1	TRUE
SVD_pCMs_drugs	4	D_and_T400	D_and_T400_no3	D_and_T400_no3	FALSE	TRUE	FALSE	2	2	TRUE
SVD_pCMs_drugs	4	D_and_T400	D_and_T400_no3	D_and_T400_no3	FALSE	TRUE	FALSE	2	2	TRUE
SVD_pCMs_drugs	4	D_and_T400	D_and_T400_no3	D_and_T400_no3	FALSE	TRUE	FALSE	2	2	TRUE
SVD_pCMs_drugs	4	D_and_T400	D_and_T400_no3	D_and_T400_no3	FALSE	FALSE	FALSE	2	2	TRUE
SVD_pCMs_drugs	4	D_and_T400	D_and_T400_no3	D_and_T400_no3	FALSE	FALSE	TRUE	4	2	TRUE
SVD_pCMs_drugs	4	D_and_T400	D_and_T400_no3	D_and_T400_no3	FALSE	FALSE	FALSE	2	2	TRUE
SVD_pCMs_drugs	4	T400	T400_no4	T400_no4	FALSE	TRUE	FALSE	2	3	TRUE
SVD_pCMs_drugs	4	T400	T400_no4	T400_no4	FALSE	TRUE	FALSE	2	3	TRUE
SVD_pCMs_drugs	4	T400	T400_no4	T400_no4	FALSE	TRUE	FALSE	2	3	TRUE
SVD_pCMs_drugs	4	T400	T400_no4	T400_no4	FALSE	TRUE	FALSE	2	3	TRUE
SVD_pCMs_drugs	4	T400	T400_no4	T400_no4	FALSE	TRUE	FALSE	2	3	TRUE
SVD_pCMs_drugs	4	T400	T400_no4	T400_no4	FALSE	FALSE	TRUE	3	3	TRUE
SVD_pCMs_drugs	4	T400	T400_no4	T400_no4	FALSE	FALSE	TRUE	3	3	TRUE
SVD_pCMs_drugs	4	D_then_T200	D_then_T200_no2	D_then_T200_no2	FALSE	TRUE	FALSE	1	2	TRUE
SVD_pCMs_drugs	4	D_then_T200	D_then_T200_no2	D_then_T200_no2	FALSE	TRUE	FALSE	1	2	TRUE
SVD_pCMs_drugs	4	D_then_T200	D_then_T200_no2	D_then_T200_no2	FALSE	TRUE	FALSE	1	2	TRUE
SVD_pCMs_drugs	4	D_then_T200	D_then_T200_no2	D_then_T200_no2	FALSE	TRUE	FALSE	1	2	TRUE
SVD_pCMs_drugs	4	D_then_T200	D_then_T200_no2	D_then_T200_no2	FALSE	TRUE	FALSE	1	2	TRUE
SVD_pCMs_drugs	4	D_then_T200	D_then_T200_no2	D_then_T200_no2	FALSE	FALSE	FALSE	1	2	TRUE
SVD_pCMs_drugs	4	D_then_T200	D_then_T200_no2	D_then_T200_no2	FALSE	FALSE	FALSE	1	2	TRUE
SVD_pCMs_drugs	4	D_then_T200	D_then_T200_no2	D_then_T200_no2	FALSE	FALSE	FALSE	1	2	TRUE
SVD_pCMs_drugs	4	D_then_T200	D_then_T200_no2	D_then_T200_no2	FALSE	FALSE	FALSE	1	2	TRUE
SVD_pCMs_drugs	4	D_then_T200	D_then_T200_no2	D_then_T200_no2	FALSE	FALSE	TRUE	3	2	TRUE
SVD_pCMs_drugs	4	D_then_T200	D_then_T200_no2	D_then_T200_no2	FALSE	FALSE	TRUE	3	2	TRUE
SVD_pCMs_drugs	4	D_then_T400	D_then_T400_no3	D_then_T400_no3	FALSE	TRUE	FALSE	2	2	TRUE
SVD_pCMs_drugs	4	D_then_T400	D_then_T400_no3	D_then_T400_no3	FALSE	TRUE	FALSE	2	2	TRUE
SVD_pCMs_drugs	4	D_then_T400	D_then_T400_no3	D_then_T400_no3	FALSE	TRUE	FALSE	2	2	TRUE
SVD_pCMs_drugs	4	D_then_T400	D_then_T400_no3	D_then_T400_no3	FALSE	TRUE	FALSE	2	2	TRUE
SVD_pCMs_drugs	4	D_then_T400	D_then_T400_no3	D_then_T400_no3	FALSE	FALSE	FALSE	2	2	TRUE
SVD_pCMs_drugs	4	D_then_T400	D_then_T400_no3	D_then_T400_no3	FALSE	FALSE	TRUE	4	2	TRUE
SVD_pCMs_drugs	4	D_then_T400	D_then_T400_no3	D_then_T400_no3	FALSE	FALSE	FALSE	2	2	TRUE
SVD_pCMs_drugs	4	D_then_T200	D_then_T200	D_then_T200	FALSE	TRUE	FALSE	0	1	TRUE
SVD_pCMs_drugs	4	D_then_T200	D_then_T200	D_then_T200	FALSE	TRUE	FALSE	0	1	TRUE
SVD_pCMs_drugs	4	D_then_T200	D_then_T200	D_then_T200	FALSE	TRUE	FALSE	0	1	TRUE
SVD_pCMs_drugs	4	D_then_T200	D_then_T200	D_then_T200	FALSE	TRUE	FALSE	0	1	TRUE
SVD_pCMs_drugs	4	D_then_T200	D_then_T200	D_then_T200	FALSE	TRUE	FALSE	0	1	TRUE
SVD_pCMs_drugs	4	D_then_T200	D_then_T200	D_then_T200	FALSE	TRUE	FALSE	0	1	TRUE
SVD_pCMs_drugs	4	D_then_T200	D_then_T200	D_then_T200	FALSE	FALSE	TRUE	3	1	TRUE
SVD_pCMs_drugs	4	D_then_T200	D_then_T200	D_then_T200	FALSE	FALSE	TRUE	3	1	TRUE
SVD_pCMs_drugs	4	D_and_T400	D_and_T400_no2	D_and_T400_no2	FALSE	TRUE	FALSE	1	2	TRUE
SVD_pCMs_drugs	4	D_and_T400	D_and_T400_no2	D_and_T400_no2	FALSE	TRUE	FALSE	1	2	TRUE
SVD_pCMs_drugs	4	D_and_T400	D_and_T400_no2	D_and_T400_no2	FALSE	TRUE	FALSE	1	2	TRUE
SVD_pCMs_drugs	4	D_and_T400	D_and_T400_no2	D_and_T400_no2	FALSE	TRUE	FALSE	1	2	TRUE
SVD_pCMs_drugs	4	D_and_T400	D_and_T400_no2	D_and_T400_no2	FALSE	FALSE	FALSE	1	2	TRUE
SVD_pCMs_drugs	4	D_and_T400	D_and_T400_no2	D_and_T400_no2	FALSE	FALSE	FALSE	1	2	TRUE
SVD_pCMs_drugs	4	D_and_T400	D_and_T400_no2	D_and_T400_no2	FALSE	FALSE	TRUE	3	2	TRUE
SVD_pCMs_drugs	4	D_and_T400	D_and_T400_no2	D_and_T400_no2	FALSE	FALSE	TRUE	3	2	TRUE
SVD_pCMs_drugs	4	T200	T200_no2	T200_no2	FALSE	TRUE	FALSE	1	1	TRUE
SVD_pCMs_drugs	4	T200	T200_no2	T200_no2	FALSE	TRUE	FALSE	1	1	TRUE
SVD_pCMs_drugs	4	T200	T200_no2	T200_no2	FALSE	TRUE	FALSE	1	1	TRUE
SVD_pCMs_drugs	4	T200	T200_no2	T200_no2	FALSE	FALSE	TRUE	4	1	TRUE
SVD_pCMs_drugs	4	T200	T200_no2	T200_no2	FALSE	FALSE	TRUE	4	1	TRUE
SVD_pCMs_drugs	4	T200	T200_no2	T200_no2	FALSE	FALSE	TRUE	4	1	TRUE
SVD_pCMs_drugs	4	T200	T200_no2	T200_no2	FALSE	FALSE	TRUE	4	1	TRUE
SVD_pCMs_drugs	4	T200	T200_no2	T200_no2	FALSE	FALSE	TRUE	4	1	TRUE
SVD_pCMs_drugs	4	D_then_T400	D_then_T400	D_then_T400	FALSE	TRUE	FALSE	0	1	TRUE
SVD_pCMs_drugs	4	D_then_T400	D_then_T400	D_then_T400	FALSE	TRUE	FALSE	0	1	TRUE
SVD_pCMs_drugs	4	D_then_T400	D_then_T400	D_then_T400	FALSE	TRUE	FALSE	0	1	TRUE
SVD_pCMs_drugs	4	D_then_T400	D_then_T400	D_then_T400	FALSE	TRUE	FALSE	0	1	TRUE
SVD_pCMs_drugs	4	D_then_T400	D_then_T400	D_then_T400	FALSE	TRUE	FALSE	0	1	TRUE
SVD_pCMs_drugs	4	D_then_T400	D_then_T400	D_then_T400	FALSE	TRUE	FALSE	0	1	TRUE
SVD_pCMs_drugs	4	D_then_T400	D_then_T400	D_then_T400	FALSE	TRUE	FALSE	0	1	TRUE
SVD_pCMs_drugs	4	D_then_T400	D_then_T400	D_then_T400	FALSE	TRUE	FALSE	0	1	TRUE
SVD_pCMs_drugs	4	D_then_T400	D_then_T400	D_then_T400	FALSE	TRUE	FALSE	0	1	TRUE
