## Supplementary Tables for "Cardiomyocytes in Persistent Cancer Therapy-related Cardiac Dysfunction Show Contractile and Natriuretic Peptide Signaling Signatures": Supplementary Table 10B - regOutResponses 3 CT groups.tsv

Dataset	Pipeline_iteration	Entity_initial	Entity_lastIteration	Entity_new	Is_new_entity_group	Is_part_of_selected_cluster	Is_outlier	Is_outlier_count	Is_new_entity_group_count	Is_selected_f1ScoreWeight
SVD_pCMs_only3CT	1	RCT	RCT	RCT	TRUE	TRUE	FALSE	0	1	TRUE
SVD_pCMs_only3CT	1	RCT	RCT	RCT	TRUE	TRUE	FALSE	0	1	TRUE
SVD_pCMs_only3CT	1	RCT	RCT	RCT	TRUE	TRUE	FALSE	0	1	TRUE
SVD_pCMs_only3CT	1	RCT	RCT	RCT	TRUE	TRUE	FALSE	0	1	TRUE
SVD_pCMs_only3CT	1	RCT	RCT	RCT	TRUE	TRUE	FALSE	0	1	TRUE
SVD_pCMs_only3CT	1	RCT	RCT	RCT	TRUE	TRUE	FALSE	0	1	TRUE
SVD_pCMs_only3CT	1	RCT	RCT	RCT	TRUE	TRUE	FALSE	0	1	TRUE
SVD_pCMs_only3CT	1	RCT	RCT	RCT	TRUE	TRUE	FALSE	0	1	TRUE
SVD_pCMs_only3CT	1	RCT	RCT	RCT	TRUE	TRUE	FALSE	0	1	TRUE
SVD_pCMs_only3CT	1	RCT	RCT	RCT	TRUE	TRUE	FALSE	0	1	TRUE
SVD_pCMs_only3CT	1	RCT	RCT	RCT	TRUE	TRUE	FALSE	0	1	TRUE
SVD_pCMs_only3CT	1	RCT	RCT	RCT	TRUE	TRUE	FALSE	0	1	TRUE
SVD_pCMs_only3CT	1	RCT	RCT	RCT	TRUE	TRUE	FALSE	0	1	TRUE
SVD_pCMs_only3CT	1	RCT	RCT	RCT	TRUE	TRUE	FALSE	0	1	TRUE
SVD_pCMs_only3CT	1	RCT	RCT	RCT	TRUE	TRUE	FALSE	0	1	TRUE
SVD_pCMs_only3CT	1	RCT	RCT	RCT	TRUE	TRUE	FALSE	0	1	TRUE
SVD_pCMs_only3CT	1	RCT	RCT	RCT	TRUE	TRUE	FALSE	0	1	TRUE
SVD_pCMs_only3CT	1	RCT	RCT	RCT	TRUE	TRUE	FALSE	0	1	TRUE
SVD_pCMs_only3CT	1	RCT	RCT	RCT	TRUE	TRUE	FALSE	0	1	TRUE
SVD_pCMs_only3CT	1	RCT	RCT	RCT	TRUE	TRUE	FALSE	0	1	TRUE
SVD_pCMs_only3CT	1	RCT	RCT	RCT	TRUE	TRUE	FALSE	0	1	TRUE
SVD_pCMs_only3CT	1	RCT	RCT	RCT	TRUE	TRUE	FALSE	0	1	TRUE
SVD_pCMs_only3CT	1	RCT	RCT	RCT	TRUE	TRUE	FALSE	0	1	TRUE
SVD_pCMs_only3CT	1	RCT	RCT	RCT	TRUE	TRUE	FALSE	0	1	TRUE
SVD_pCMs_only3CT	1	RCT	RCT	RCT	TRUE	TRUE	FALSE	0	1	TRUE
SVD_pCMs_only3CT	1	RCT	RCT	RCT	TRUE	TRUE	FALSE	0	1	TRUE
SVD_pCMs_only3CT	1	RCT	RCT	RCT	TRUE	TRUE	FALSE	0	1	TRUE
SVD_pCMs_only3CT	1	RCT	RCT	RCT	TRUE	TRUE	FALSE	0	1	TRUE
SVD_pCMs_only3CT	1	RCT	RCT	RCT	TRUE	TRUE	FALSE	0	1	TRUE
SVD_pCMs_only3CT	1	RCT	RCT	RCT	TRUE	TRUE	FALSE	0	1	TRUE
SVD_pCMs_only3CT	1	RCT	RCT	RCT	TRUE	TRUE	FALSE	0	1	TRUE
SVD_pCMs_only3CT	1	RCT	RCT	RCT	TRUE	TRUE	FALSE	0	1	TRUE
SVD_pCMs_only3CT	1	RCT	RCT	RCT	TRUE	TRUE	FALSE	0	1	TRUE
SVD_pCMs_only3CT	1	RCT	RCT	RCT	TRUE	TRUE	FALSE	0	1	TRUE
SVD_pCMs_only3CT	1	RCT	RCT	RCT	TRUE	TRUE	FALSE	0	1	TRUE
SVD_pCMs_only3CT	1	RCT	RCT	RCT	TRUE	TRUE	FALSE	0	1	TRUE
SVD_pCMs_only3CT	1	RCT	RCT	RCT	TRUE	TRUE	FALSE	0	1	TRUE
SVD_pCMs_only3CT	1	RCT	RCT	RCT	TRUE	TRUE	FALSE	0	1	TRUE
SVD_pCMs_only3CT	1	RCT	RCT	RCT	TRUE	TRUE	FALSE	0	1	TRUE
SVD_pCMs_only3CT	1	RCT	RCT	RCT	TRUE	TRUE	FALSE	0	1	TRUE
SVD_pCMs_only3CT	1	RCT	RCT	RCT	TRUE	TRUE	FALSE	0	1	TRUE
SVD_pCMs_only3CT	1	RCT	RCT	RCT	TRUE	TRUE	FALSE	0	1	TRUE
SVD_pCMs_only3CT	1	RCT	RCT	RCT	TRUE	TRUE	FALSE	0	1	TRUE
SVD_pCMs_only3CT	1	RCT	RCT	RCT	TRUE	TRUE	FALSE	0	1	TRUE
SVD_pCMs_only3CT	1	RCT	RCT	RCT	TRUE	TRUE	FALSE	0	1	TRUE
SVD_pCMs_only3CT	1	RCT	RCT	RCT	TRUE	TRUE	FALSE	0	1	TRUE
SVD_pCMs_only3CT	1	RCT	RCT	RCT	TRUE	TRUE	FALSE	0	1	TRUE
SVD_pCMs_only3CT	1	RCT	RCT	RCT	TRUE	TRUE	FALSE	0	1	TRUE
SVD_pCMs_only3CT	1	RCT	RCT	RCT	TRUE	TRUE	FALSE	0	1	TRUE
SVD_pCMs_only3CT	1	RCT	RCT	RCT_no2	TRUE	FALSE	TRUE	1	1	TRUE
SVD_pCMs_only3CT	1	RCT	RCT	RCT_no2	TRUE	FALSE	TRUE	1	1	TRUE
SVD_pCMs_only3CT	1	RCT	RCT	RCT_no2	TRUE	FALSE	TRUE	1	1	TRUE
SVD_pCMs_only3CT	1	RCT	RCT	RCT_no2	TRUE	FALSE	TRUE	1	1	TRUE
SVD_pCMs_only3CT	1	RCT	RCT	RCT_no2	TRUE	FALSE	TRUE	1	1	TRUE
SVD_pCMs_only3CT	1	RCT	RCT	RCT_no2	TRUE	FALSE	TRUE	1	1	TRUE
SVD_pCMs_only3CT	1	RCT	RCT	RCT_no2	TRUE	FALSE	TRUE	1	1	TRUE
SVD_pCMs_only3CT	1	RCT	RCT	RCT_no2	TRUE	FALSE	TRUE	1	1	TRUE
SVD_pCMs_only3CT	1	RCT	RCT	RCT_no2	TRUE	FALSE	TRUE	1	1	TRUE
SVD_pCMs_only3CT	1	RCT	RCT	RCT_no2	TRUE	FALSE	TRUE	1	1	TRUE
SVD_pCMs_only3CT	1	RCT	RCT	RCT_no2	TRUE	FALSE	TRUE	1	1	TRUE
SVD_pCMs_only3CT	1	RCT	RCT	RCT_no2	TRUE	FALSE	TRUE	1	1	TRUE
SVD_pCMs_only3CT	1	RCT	RCT	RCT_no2	TRUE	FALSE	TRUE	1	1	TRUE
SVD_pCMs_only3CT	1	RCT	RCT	RCT_no2	TRUE	FALSE	TRUE	1	1	TRUE
SVD_pCMs_only3CT	1	RCT	RCT	RCT_no2	TRUE	FALSE	TRUE	1	1	TRUE
SVD_pCMs_only3CT	1	RCT	RCT	RCT_no2	TRUE	FALSE	TRUE	1	1	TRUE
SVD_pCMs_only3CT	1	RCT	RCT	RCT_no2	TRUE	FALSE	TRUE	1	1	TRUE
SVD_pCMs_only3CT	1	RCT	RCT	RCT_no2	TRUE	FALSE	TRUE	1	1	TRUE
SVD_pCMs_only3CT	1	RCT	RCT	RCT_no2	TRUE	FALSE	TRUE	1	1	TRUE
SVD_pCMs_only3CT	1	RCT	RCT	RCT_no2	TRUE	FALSE	TRUE	1	1	TRUE
SVD_pCMs_only3CT	1	RCT	RCT	RCT_no2	TRUE	FALSE	TRUE	1	1	TRUE
SVD_pCMs_only3CT	1	RCT	RCT	RCT_no2	TRUE	FALSE	TRUE	1	1	TRUE
SVD_pCMs_only3CT	1	RCT	RCT	RCT_no2	TRUE	FALSE	TRUE	1	1	TRUE
SVD_pCMs_only3CT	1	RCT	RCT	RCT_no2	TRUE	FALSE	TRUE	1	1	TRUE
SVD_pCMs_only3CT	1	RCT	RCT	RCT_no2	TRUE	FALSE	TRUE	1	1	TRUE
SVD_pCMs_only3CT	1	RCT	RCT	RCT_no2	TRUE	FALSE	TRUE	1	1	TRUE
SVD_pCMs_only3CT	1	RCT	RCT	RCT_no2	TRUE	FALSE	TRUE	1	1	TRUE
SVD_pCMs_only3CT	1	RCT	RCT	RCT_no2	TRUE	FALSE	TRUE	1	1	TRUE
SVD_pCMs_only3CT	1	NCT	NCT	NCT	TRUE	TRUE	FALSE	0	1	TRUE
SVD_pCMs_only3CT	1	NCT	NCT	NCT	TRUE	TRUE	FALSE	0	1	TRUE
SVD_pCMs_only3CT	1	NCT	NCT	NCT	TRUE	TRUE	FALSE	0	1	TRUE
SVD_pCMs_only3CT	1	NCT	NCT	NCT	TRUE	TRUE	FALSE	0	1	TRUE
SVD_pCMs_only3CT	1	NCT	NCT	NCT	TRUE	TRUE	FALSE	0	1	TRUE
SVD_pCMs_only3CT	1	NCT	NCT	NCT	TRUE	TRUE	FALSE	0	1	TRUE
SVD_pCMs_only3CT	1	NCT	NCT	NCT	TRUE	TRUE	FALSE	0	1	TRUE
SVD_pCMs_only3CT	1	NCT	NCT	NCT	TRUE	TRUE	FALSE	0	1	TRUE
SVD_pCMs_only3CT	1	NCT	NCT	NCT	TRUE	TRUE	FALSE	0	1	TRUE
SVD_pCMs_only3CT	1	NCT	NCT	NCT	TRUE	TRUE	FALSE	0	1	TRUE
SVD_pCMs_only3CT	1	NCT	NCT	NCT	TRUE	TRUE	FALSE	0	1	TRUE
SVD_pCMs_only3CT	1	NCT	NCT	NCT	TRUE	TRUE	FALSE	0	1	TRUE
SVD_pCMs_only3CT	1	NCT	NCT	NCT	TRUE	TRUE	FALSE	0	1	TRUE
SVD_pCMs_only3CT	1	NCT	NCT	NCT	TRUE	TRUE	FALSE	0	1	TRUE
SVD_pCMs_only3CT	1	NCT	NCT	NCT	TRUE	TRUE	FALSE	0	1	TRUE
SVD_pCMs_only3CT	1	NCT	NCT	NCT	TRUE	TRUE	FALSE	0	1	TRUE
SVD_pCMs_only3CT	1	NCT	NCT	NCT	TRUE	TRUE	FALSE	0	1	TRUE
SVD_pCMs_only3CT	1	NCT	NCT	NCT	TRUE	TRUE	FALSE	0	1	TRUE
SVD_pCMs_only3CT	1	NCT	NCT	NCT	TRUE	TRUE	FALSE	0	1	TRUE
SVD_pCMs_only3CT	1	NCT	NCT	NCT	TRUE	FALSE	FALSE	0	1	TRUE
SVD_pCMs_only3CT	1	NCT	NCT	NCT	TRUE	FALSE	FALSE	0	1	TRUE
SVD_pCMs_only3CT	1	NCT	NCT	NCT_no2	TRUE	FALSE	TRUE	1	1	TRUE
SVD_pCMs_only3CT	1	NCT	NCT	NCT_no2	TRUE	FALSE	TRUE	1	1	TRUE
SVD_pCMs_only3CT	1	NCT	NCT	NCT_no2	TRUE	FALSE	TRUE	1	1	TRUE
SVD_pCMs_only3CT	1	NCT	NCT	NCT_no2	TRUE	FALSE	TRUE	1	1	TRUE
SVD_pCMs_only3CT	1	NCT	NCT	NCT_no2	TRUE	FALSE	TRUE	1	1	TRUE
SVD_pCMs_only3CT	1	NCT	NCT	NCT_no2	TRUE	FALSE	TRUE	1	1	TRUE
SVD_pCMs_only3CT	1	NCT	NCT	NCT_no2	TRUE	FALSE	TRUE	1	1	TRUE
SVD_pCMs_only3CT	1	NCT	NCT	NCT_no2	TRUE	FALSE	TRUE	1	1	TRUE
SVD_pCMs_only3CT	1	NCT	NCT	NCT_no2	TRUE	FALSE	TRUE	1	1	TRUE
SVD_pCMs_only3CT	1	NCT	NCT	NCT_no2	TRUE	FALSE	TRUE	1	1	TRUE
SVD_pCMs_only3CT	1	NCT	NCT	NCT_no2	TRUE	FALSE	TRUE	1	1	TRUE
SVD_pCMs_only3CT	1	NCT	NCT	NCT_no2	TRUE	FALSE	TRUE	1	1	TRUE
SVD_pCMs_only3CT	1	NCT	NCT	NCT_no2	TRUE	FALSE	TRUE	1	1	TRUE
SVD_pCMs_only3CT	1	NCT	NCT	NCT_no2	TRUE	FALSE	TRUE	1	1	TRUE
SVD_pCMs_only3CT	1	PCT	PCT	PCT	TRUE	TRUE	FALSE	0	1	TRUE
SVD_pCMs_only3CT	1	PCT	PCT	PCT	TRUE	TRUE	FALSE	0	1	TRUE
SVD_pCMs_only3CT	1	PCT	PCT	PCT	TRUE	TRUE	FALSE	0	1	TRUE
SVD_pCMs_only3CT	1	PCT	PCT	PCT	TRUE	TRUE	FALSE	0	1	TRUE
SVD_pCMs_only3CT	1	PCT	PCT	PCT	TRUE	TRUE	FALSE	0	1	TRUE
SVD_pCMs_only3CT	1	PCT	PCT	PCT	TRUE	TRUE	FALSE	0	1	TRUE
SVD_pCMs_only3CT	1	PCT	PCT	PCT	TRUE	TRUE	FALSE	0	1	TRUE
SVD_pCMs_only3CT	1	PCT	PCT	PCT	TRUE	TRUE	FALSE	0	1	TRUE
SVD_pCMs_only3CT	1	PCT	PCT	PCT	TRUE	TRUE	FALSE	0	1	TRUE
SVD_pCMs_only3CT	1	PCT	PCT	PCT	TRUE	TRUE	FALSE	0	1	TRUE
SVD_pCMs_only3CT	1	PCT	PCT	PCT	TRUE	TRUE	FALSE	0	1	TRUE
SVD_pCMs_only3CT	1	PCT	PCT	PCT	TRUE	TRUE	FALSE	0	1	TRUE
SVD_pCMs_only3CT	1	PCT	PCT	PCT	TRUE	TRUE	FALSE	0	1	TRUE
SVD_pCMs_only3CT	1	PCT	PCT	PCT	TRUE	TRUE	FALSE	0	1	TRUE
SVD_pCMs_only3CT	1	PCT	PCT	PCT	TRUE	TRUE	FALSE	0	1	TRUE
SVD_pCMs_only3CT	1	PCT	PCT	PCT	TRUE	TRUE	FALSE	0	1	TRUE
SVD_pCMs_only3CT	1	PCT	PCT	PCT	TRUE	TRUE	FALSE	0	1	TRUE
SVD_pCMs_only3CT	1	PCT	PCT	PCT	TRUE	TRUE	FALSE	0	1	TRUE
SVD_pCMs_only3CT	1	PCT	PCT	PCT	TRUE	TRUE	FALSE	0	1	TRUE
SVD_pCMs_only3CT	1	PCT	PCT	PCT	TRUE	TRUE	FALSE	0	1	TRUE
SVD_pCMs_only3CT	1	PCT	PCT	PCT	TRUE	TRUE	FALSE	0	1	TRUE
SVD_pCMs_only3CT	1	PCT	PCT	PCT	TRUE	TRUE	FALSE	0	1	TRUE
SVD_pCMs_only3CT	1	PCT	PCT	PCT	TRUE	TRUE	FALSE	0	1	TRUE
SVD_pCMs_only3CT	1	PCT	PCT	PCT	TRUE	TRUE	FALSE	0	1	TRUE
SVD_pCMs_only3CT	1	PCT	PCT	PCT	TRUE	TRUE	FALSE	0	1	TRUE
SVD_pCMs_only3CT	1	PCT	PCT	PCT	TRUE	TRUE	FALSE	0	1	TRUE
SVD_pCMs_only3CT	1	PCT	PCT	PCT	TRUE	TRUE	FALSE	0	1	TRUE
SVD_pCMs_only3CT	1	PCT	PCT	PCT	TRUE	TRUE	FALSE	0	1	TRUE
SVD_pCMs_only3CT	1	PCT	PCT	PCT	TRUE	TRUE	FALSE	0	1	TRUE
SVD_pCMs_only3CT	1	PCT	PCT	PCT	TRUE	TRUE	FALSE	0	1	TRUE
SVD_pCMs_only3CT	1	PCT	PCT	PCT	TRUE	TRUE	FALSE	0	1	TRUE
SVD_pCMs_only3CT	1	PCT	PCT	PCT	TRUE	TRUE	FALSE	0	1	TRUE
SVD_pCMs_only3CT	1	PCT	PCT	PCT	TRUE	TRUE	FALSE	0	1	TRUE
SVD_pCMs_only3CT	1	PCT	PCT	PCT	TRUE	TRUE	FALSE	0	1	TRUE
SVD_pCMs_only3CT	1	PCT	PCT	PCT	TRUE	TRUE	FALSE	0	1	TRUE
SVD_pCMs_only3CT	1	PCT	PCT	PCT	TRUE	TRUE	FALSE	0	1	TRUE
SVD_pCMs_only3CT	1	PCT	PCT	PCT	TRUE	TRUE	FALSE	0	1	TRUE
SVD_pCMs_only3CT	1	PCT	PCT	PCT	TRUE	TRUE	FALSE	0	1	TRUE
SVD_pCMs_only3CT	1	PCT	PCT	PCT_no2	TRUE	FALSE	TRUE	1	1	TRUE
SVD_pCMs_only3CT	1	PCT	PCT	PCT_no2	TRUE	FALSE	TRUE	1	1	TRUE
SVD_pCMs_only3CT	1	PCT	PCT	PCT_no2	TRUE	FALSE	TRUE	1	1	TRUE
SVD_pCMs_only3CT	1	PCT	PCT	PCT_no2	TRUE	FALSE	TRUE	1	1	TRUE
SVD_pCMs_only3CT	1	PCT	PCT	PCT_no2	TRUE	FALSE	TRUE	1	1	TRUE
SVD_pCMs_only3CT	1	PCT	PCT	PCT_no2	TRUE	FALSE	TRUE	1	1	TRUE
SVD_pCMs_only3CT	1	PCT	PCT	PCT_no2	TRUE	FALSE	TRUE	1	1	TRUE
SVD_pCMs_only3CT	1	PCT	PCT	PCT_no2	TRUE	FALSE	TRUE	1	1	TRUE
SVD_pCMs_only3CT	1	PCT	PCT	PCT_no2	TRUE	FALSE	TRUE	1	1	TRUE
SVD_pCMs_only3CT	1	PCT	PCT	PCT_no2	TRUE	FALSE	TRUE	1	1	TRUE
SVD_pCMs_only3CT	1	PCT	PCT	PCT_no2	TRUE	FALSE	TRUE	1	1	TRUE
SVD_pCMs_only3CT	2	NCT	NCT	NCT	FALSE	TRUE	FALSE	0	1	TRUE
SVD_pCMs_only3CT	2	NCT	NCT	NCT	FALSE	TRUE	FALSE	0	1	TRUE
SVD_pCMs_only3CT	2	NCT	NCT	NCT	FALSE	TRUE	FALSE	0	1	TRUE
SVD_pCMs_only3CT	2	NCT	NCT	NCT	FALSE	TRUE	FALSE	0	1	TRUE
SVD_pCMs_only3CT	2	NCT	NCT	NCT	FALSE	TRUE	FALSE	0	1	TRUE
SVD_pCMs_only3CT	2	NCT	NCT	NCT	FALSE	TRUE	FALSE	0	1	TRUE
SVD_pCMs_only3CT	2	NCT	NCT	NCT	FALSE	TRUE	FALSE	0	1	TRUE
SVD_pCMs_only3CT	2	NCT	NCT	NCT	FALSE	TRUE	FALSE	0	1	TRUE
SVD_pCMs_only3CT	2	NCT	NCT	NCT	FALSE	TRUE	FALSE	0	1	TRUE
SVD_pCMs_only3CT	2	NCT	NCT	NCT	FALSE	TRUE	FALSE	0	1	TRUE
SVD_pCMs_only3CT	2	NCT	NCT	NCT	FALSE	TRUE	FALSE	0	1	TRUE
SVD_pCMs_only3CT	2	NCT	NCT	NCT	FALSE	TRUE	FALSE	0	1	TRUE
SVD_pCMs_only3CT	2	NCT	NCT	NCT	FALSE	TRUE	FALSE	0	1	TRUE
SVD_pCMs_only3CT	2	NCT	NCT	NCT	FALSE	TRUE	FALSE	0	1	TRUE
SVD_pCMs_only3CT	2	NCT	NCT	NCT	FALSE	TRUE	FALSE	0	1	TRUE
SVD_pCMs_only3CT	2	NCT	NCT	NCT	FALSE	TRUE	FALSE	0	1	TRUE
SVD_pCMs_only3CT	2	NCT	NCT	NCT	FALSE	TRUE	FALSE	0	1	TRUE
SVD_pCMs_only3CT	2	NCT	NCT	NCT	FALSE	TRUE	FALSE	0	1	TRUE
SVD_pCMs_only3CT	2	NCT	NCT	NCT	FALSE	TRUE	FALSE	0	1	TRUE
SVD_pCMs_only3CT	2	NCT	NCT	NCT	FALSE	TRUE	FALSE	0	1	TRUE
SVD_pCMs_only3CT	2	NCT	NCT	NCT	FALSE	TRUE	FALSE	0	1	TRUE
SVD_pCMs_only3CT	2	NCT	NCT_no2	NCT_no2	TRUE	TRUE	FALSE	1	2	TRUE
SVD_pCMs_only3CT	2	NCT	NCT_no2	NCT_no2	TRUE	TRUE	FALSE	1	2	TRUE
SVD_pCMs_only3CT	2	NCT	NCT_no2	NCT_no2	TRUE	TRUE	FALSE	1	2	TRUE
SVD_pCMs_only3CT	2	NCT	NCT_no2	NCT_no2	TRUE	TRUE	FALSE	1	2	TRUE
SVD_pCMs_only3CT	2	NCT	NCT_no2	NCT_no2	TRUE	TRUE	FALSE	1	2	TRUE
SVD_pCMs_only3CT	2	NCT	NCT_no2	NCT_no2	TRUE	TRUE	FALSE	1	2	TRUE
SVD_pCMs_only3CT	2	NCT	NCT_no2	NCT_no2	TRUE	TRUE	FALSE	1	2	TRUE
SVD_pCMs_only3CT	2	NCT	NCT_no2	NCT_no2	TRUE	TRUE	FALSE	1	2	TRUE
SVD_pCMs_only3CT	2	NCT	NCT_no2	NCT_no3	TRUE	FALSE	TRUE	2	2	TRUE
SVD_pCMs_only3CT	2	NCT	NCT_no2	NCT_no3	TRUE	FALSE	TRUE	2	2	TRUE
SVD_pCMs_only3CT	2	NCT	NCT_no2	NCT_no3	TRUE	FALSE	TRUE	2	2	TRUE
SVD_pCMs_only3CT	2	NCT	NCT_no2	NCT_no3	TRUE	FALSE	TRUE	2	2	TRUE
SVD_pCMs_only3CT	2	NCT	NCT_no2	NCT_no3	TRUE	FALSE	TRUE	2	2	TRUE
SVD_pCMs_only3CT	2	NCT	NCT_no2	NCT_no3	TRUE	FALSE	TRUE	2	2	TRUE
SVD_pCMs_only3CT	2	RCT	RCT	RCT	FALSE	TRUE	FALSE	0	1	TRUE
SVD_pCMs_only3CT	2	RCT	RCT	RCT	FALSE	TRUE	FALSE	0	1	TRUE
SVD_pCMs_only3CT	2	RCT	RCT	RCT	FALSE	TRUE	FALSE	0	1	TRUE
SVD_pCMs_only3CT	2	RCT	RCT	RCT	FALSE	TRUE	FALSE	0	1	TRUE
SVD_pCMs_only3CT	2	RCT	RCT	RCT	FALSE	TRUE	FALSE	0	1	TRUE
SVD_pCMs_only3CT	2	RCT	RCT	RCT	FALSE	TRUE	FALSE	0	1	TRUE
SVD_pCMs_only3CT	2	RCT	RCT	RCT	FALSE	TRUE	FALSE	0	1	TRUE
SVD_pCMs_only3CT	2	RCT	RCT	RCT	FALSE	TRUE	FALSE	0	1	TRUE
SVD_pCMs_only3CT	2	RCT	RCT	RCT	FALSE	TRUE	FALSE	0	1	TRUE
SVD_pCMs_only3CT	2	RCT	RCT	RCT	FALSE	TRUE	FALSE	0	1	TRUE
SVD_pCMs_only3CT	2	RCT	RCT	RCT	FALSE	TRUE	FALSE	0	1	TRUE
SVD_pCMs_only3CT	2	RCT	RCT	RCT	FALSE	TRUE	FALSE	0	1	TRUE
SVD_pCMs_only3CT	2	RCT	RCT	RCT	FALSE	TRUE	FALSE	0	1	TRUE
SVD_pCMs_only3CT	2	RCT	RCT	RCT	FALSE	TRUE	FALSE	0	1	TRUE
SVD_pCMs_only3CT	2	RCT	RCT	RCT	FALSE	TRUE	FALSE	0	1	TRUE
SVD_pCMs_only3CT	2	RCT	RCT	RCT	FALSE	TRUE	FALSE	0	1	TRUE
SVD_pCMs_only3CT	2	RCT	RCT	RCT	FALSE	TRUE	FALSE	0	1	TRUE
SVD_pCMs_only3CT	2	RCT	RCT	RCT	FALSE	TRUE	FALSE	0	1	TRUE
SVD_pCMs_only3CT	2	RCT	RCT	RCT	FALSE	TRUE	FALSE	0	1	TRUE
SVD_pCMs_only3CT	2	RCT	RCT	RCT	FALSE	TRUE	FALSE	0	1	TRUE
SVD_pCMs_only3CT	2	RCT	RCT	RCT	FALSE	TRUE	FALSE	0	1	TRUE
SVD_pCMs_only3CT	2	RCT	RCT	RCT	FALSE	TRUE	FALSE	0	1	TRUE
SVD_pCMs_only3CT	2	RCT	RCT	RCT	FALSE	TRUE	FALSE	0	1	TRUE
SVD_pCMs_only3CT	2	RCT	RCT	RCT	FALSE	TRUE	FALSE	0	1	TRUE
SVD_pCMs_only3CT	2	RCT	RCT	RCT	FALSE	TRUE	FALSE	0	1	TRUE
SVD_pCMs_only3CT	2	RCT	RCT	RCT	FALSE	TRUE	FALSE	0	1	TRUE
SVD_pCMs_only3CT	2	RCT	RCT	RCT	FALSE	TRUE	FALSE	0	1	TRUE
SVD_pCMs_only3CT	2	RCT	RCT	RCT	FALSE	TRUE	FALSE	0	1	TRUE
SVD_pCMs_only3CT	2	RCT	RCT	RCT	FALSE	TRUE	FALSE	0	1	TRUE
SVD_pCMs_only3CT	2	RCT	RCT	RCT	FALSE	TRUE	FALSE	0	1	TRUE
SVD_pCMs_only3CT	2	RCT	RCT	RCT	FALSE	TRUE	FALSE	0	1	TRUE
SVD_pCMs_only3CT	2	RCT	RCT	RCT	FALSE	TRUE	FALSE	0	1	TRUE
SVD_pCMs_only3CT	2	RCT	RCT	RCT	FALSE	TRUE	FALSE	0	1	TRUE
SVD_pCMs_only3CT	2	RCT	RCT	RCT	FALSE	TRUE	FALSE	0	1	TRUE
SVD_pCMs_only3CT	2	RCT	RCT	RCT	FALSE	TRUE	FALSE	0	1	TRUE
SVD_pCMs_only3CT	2	RCT	RCT	RCT	FALSE	TRUE	FALSE	0	1	TRUE
SVD_pCMs_only3CT	2	RCT	RCT	RCT	FALSE	TRUE	FALSE	0	1	TRUE
SVD_pCMs_only3CT	2	RCT	RCT	RCT	FALSE	TRUE	FALSE	0	1	TRUE
SVD_pCMs_only3CT	2	RCT	RCT	RCT	FALSE	TRUE	FALSE	0	1	TRUE
SVD_pCMs_only3CT	2	RCT	RCT	RCT	FALSE	TRUE	FALSE	0	1	TRUE
SVD_pCMs_only3CT	2	RCT	RCT	RCT	FALSE	TRUE	FALSE	0	1	TRUE
SVD_pCMs_only3CT	2	RCT	RCT	RCT	FALSE	TRUE	FALSE	0	1	TRUE
SVD_pCMs_only3CT	2	RCT	RCT	RCT	FALSE	TRUE	FALSE	0	1	TRUE
SVD_pCMs_only3CT	2	RCT	RCT	RCT	FALSE	TRUE	FALSE	0	1	TRUE
SVD_pCMs_only3CT	2	RCT	RCT	RCT	FALSE	TRUE	FALSE	0	1	TRUE
SVD_pCMs_only3CT	2	RCT	RCT	RCT	FALSE	TRUE	FALSE	0	1	TRUE
SVD_pCMs_only3CT	2	RCT	RCT	RCT	FALSE	TRUE	FALSE	0	1	TRUE
SVD_pCMs_only3CT	2	RCT	RCT	RCT	FALSE	TRUE	FALSE	0	1	TRUE
SVD_pCMs_only3CT	2	RCT	RCT	RCT	FALSE	TRUE	FALSE	0	1	TRUE
SVD_pCMs_only3CT	2	RCT	RCT_no2	RCT_no2	TRUE	TRUE	FALSE	1	2	TRUE
SVD_pCMs_only3CT	2	RCT	RCT_no2	RCT_no2	TRUE	TRUE	FALSE	1	2	TRUE
SVD_pCMs_only3CT	2	RCT	RCT_no2	RCT_no2	TRUE	TRUE	FALSE	1	2	TRUE
SVD_pCMs_only3CT	2	RCT	RCT_no2	RCT_no2	TRUE	TRUE	FALSE	1	2	TRUE
SVD_pCMs_only3CT	2	RCT	RCT_no2	RCT_no2	TRUE	TRUE	FALSE	1	2	TRUE
SVD_pCMs_only3CT	2	RCT	RCT_no2	RCT_no2	TRUE	TRUE	FALSE	1	2	TRUE
SVD_pCMs_only3CT	2	RCT	RCT_no2	RCT_no2	TRUE	TRUE	FALSE	1	2	TRUE
SVD_pCMs_only3CT	2	RCT	RCT_no2	RCT_no2	TRUE	TRUE	FALSE	1	2	TRUE
SVD_pCMs_only3CT	2	RCT	RCT_no2	RCT_no2	TRUE	TRUE	FALSE	1	2	TRUE
SVD_pCMs_only3CT	2	RCT	RCT_no2	RCT_no2	TRUE	TRUE	FALSE	1	2	TRUE
SVD_pCMs_only3CT	2	RCT	RCT_no2	RCT_no2	TRUE	TRUE	FALSE	1	2	TRUE
SVD_pCMs_only3CT	2	RCT	RCT_no2	RCT_no2	TRUE	TRUE	FALSE	1	2	TRUE
SVD_pCMs_only3CT	2	RCT	RCT_no2	RCT_no2	TRUE	TRUE	FALSE	1	2	TRUE
SVD_pCMs_only3CT	2	RCT	RCT_no2	RCT_no2	TRUE	TRUE	FALSE	1	2	TRUE
SVD_pCMs_only3CT	2	RCT	RCT_no2	RCT_no2	TRUE	TRUE	FALSE	1	2	TRUE
SVD_pCMs_only3CT	2	RCT	RCT_no2	RCT_no2	TRUE	TRUE	FALSE	1	2	TRUE
SVD_pCMs_only3CT	2	RCT	RCT_no2	RCT_no2	TRUE	TRUE	FALSE	1	2	TRUE
SVD_pCMs_only3CT	2	RCT	RCT_no2	RCT_no2	TRUE	TRUE	FALSE	1	2	TRUE
SVD_pCMs_only3CT	2	RCT	RCT_no2	RCT_no2	TRUE	TRUE	FALSE	1	2	TRUE
SVD_pCMs_only3CT	2	RCT	RCT_no2	RCT_no2	TRUE	TRUE	FALSE	1	2	TRUE
SVD_pCMs_only3CT	2	RCT	RCT_no2	RCT_no2	TRUE	TRUE	FALSE	1	2	TRUE
SVD_pCMs_only3CT	2	RCT	RCT_no2	RCT_no3	TRUE	FALSE	TRUE	2	2	TRUE
SVD_pCMs_only3CT	2	RCT	RCT_no2	RCT_no3	TRUE	FALSE	TRUE	2	2	TRUE
SVD_pCMs_only3CT	2	RCT	RCT_no2	RCT_no3	TRUE	FALSE	TRUE	2	2	TRUE
SVD_pCMs_only3CT	2	RCT	RCT_no2	RCT_no3	TRUE	FALSE	TRUE	2	2	TRUE
SVD_pCMs_only3CT	2	RCT	RCT_no2	RCT_no3	TRUE	FALSE	TRUE	2	2	TRUE
SVD_pCMs_only3CT	2	RCT	RCT_no2	RCT_no3	TRUE	FALSE	TRUE	2	2	TRUE
SVD_pCMs_only3CT	2	RCT	RCT_no2	RCT_no3	TRUE	FALSE	TRUE	2	2	TRUE
SVD_pCMs_only3CT	2	PCT	PCT_no2	PCT_no2	FALSE	TRUE	FALSE	1	1	TRUE
SVD_pCMs_only3CT	2	PCT	PCT_no2	PCT_no2	FALSE	TRUE	FALSE	1	1	TRUE
SVD_pCMs_only3CT	2	PCT	PCT_no2	PCT_no2	FALSE	TRUE	FALSE	1	1	TRUE
SVD_pCMs_only3CT	2	PCT	PCT_no2	PCT_no2	FALSE	TRUE	FALSE	1	1	TRUE
SVD_pCMs_only3CT	2	PCT	PCT_no2	PCT_no2	FALSE	TRUE	FALSE	1	1	TRUE
SVD_pCMs_only3CT	2	PCT	PCT_no2	PCT_no2	FALSE	TRUE	FALSE	1	1	TRUE
SVD_pCMs_only3CT	2	PCT	PCT_no2	PCT_no2	FALSE	TRUE	FALSE	1	1	TRUE
SVD_pCMs_only3CT	2	PCT	PCT_no2	PCT_no2	FALSE	FALSE	FALSE	1	1	TRUE
SVD_pCMs_only3CT	2	PCT	PCT_no2	PCT_no2	FALSE	FALSE	FALSE	1	1	TRUE
SVD_pCMs_only3CT	2	PCT	PCT_no2	PCT_no2	FALSE	FALSE	TRUE	2	1	TRUE
SVD_pCMs_only3CT	2	PCT	PCT_no2	PCT_no2	FALSE	FALSE	TRUE	2	1	TRUE
SVD_pCMs_only3CT	2	PCT	PCT	PCT	FALSE	TRUE	FALSE	0	1	TRUE
SVD_pCMs_only3CT	2	PCT	PCT	PCT	FALSE	TRUE	FALSE	0	1	TRUE
SVD_pCMs_only3CT	2	PCT	PCT	PCT	FALSE	TRUE	FALSE	0	1	TRUE
SVD_pCMs_only3CT	2	PCT	PCT	PCT	FALSE	TRUE	FALSE	0	1	TRUE
SVD_pCMs_only3CT	2	PCT	PCT	PCT	FALSE	TRUE	FALSE	0	1	TRUE
SVD_pCMs_only3CT	2	PCT	PCT	PCT	FALSE	TRUE	FALSE	0	1	TRUE
SVD_pCMs_only3CT	2	PCT	PCT	PCT	FALSE	TRUE	FALSE	0	1	TRUE
SVD_pCMs_only3CT	2	PCT	PCT	PCT	FALSE	TRUE	FALSE	0	1	TRUE
SVD_pCMs_only3CT	2	PCT	PCT	PCT	FALSE	TRUE	FALSE	0	1	TRUE
SVD_pCMs_only3CT	2	PCT	PCT	PCT	FALSE	TRUE	FALSE	0	1	TRUE
SVD_pCMs_only3CT	2	PCT	PCT	PCT	FALSE	TRUE	FALSE	0	1	TRUE
SVD_pCMs_only3CT	2	PCT	PCT	PCT	FALSE	TRUE	FALSE	0	1	TRUE
SVD_pCMs_only3CT	2	PCT	PCT	PCT	FALSE	TRUE	FALSE	0	1	TRUE
SVD_pCMs_only3CT	2	PCT	PCT	PCT	FALSE	TRUE	FALSE	0	1	TRUE
SVD_pCMs_only3CT	2	PCT	PCT	PCT	FALSE	TRUE	FALSE	0	1	TRUE
SVD_pCMs_only3CT	2	PCT	PCT	PCT	FALSE	TRUE	FALSE	0	1	TRUE
SVD_pCMs_only3CT	2	PCT	PCT	PCT	FALSE	TRUE	FALSE	0	1	TRUE
SVD_pCMs_only3CT	2	PCT	PCT	PCT	FALSE	TRUE	FALSE	0	1	TRUE
SVD_pCMs_only3CT	2	PCT	PCT	PCT	FALSE	TRUE	FALSE	0	1	TRUE
SVD_pCMs_only3CT	2	PCT	PCT	PCT	FALSE	TRUE	FALSE	0	1	TRUE
SVD_pCMs_only3CT	2	PCT	PCT	PCT	FALSE	TRUE	FALSE	0	1	TRUE
SVD_pCMs_only3CT	2	PCT	PCT	PCT	FALSE	TRUE	FALSE	0	1	TRUE
SVD_pCMs_only3CT	2	PCT	PCT	PCT	FALSE	TRUE	FALSE	0	1	TRUE
SVD_pCMs_only3CT	2	PCT	PCT	PCT	FALSE	TRUE	FALSE	0	1	TRUE
SVD_pCMs_only3CT	2	PCT	PCT	PCT	FALSE	TRUE	FALSE	0	1	TRUE
SVD_pCMs_only3CT	2	PCT	PCT	PCT	FALSE	TRUE	FALSE	0	1	TRUE
SVD_pCMs_only3CT	2	PCT	PCT	PCT	FALSE	TRUE	FALSE	0	1	TRUE
SVD_pCMs_only3CT	2	PCT	PCT	PCT	FALSE	TRUE	FALSE	0	1	TRUE
SVD_pCMs_only3CT	2	PCT	PCT	PCT	FALSE	TRUE	FALSE	0	1	TRUE
SVD_pCMs_only3CT	2	PCT	PCT	PCT	FALSE	TRUE	FALSE	0	1	TRUE
SVD_pCMs_only3CT	2	PCT	PCT	PCT	FALSE	TRUE	FALSE	0	1	TRUE
SVD_pCMs_only3CT	2	PCT	PCT	PCT	FALSE	TRUE	FALSE	0	1	TRUE
SVD_pCMs_only3CT	2	PCT	PCT	PCT	FALSE	TRUE	FALSE	0	1	TRUE
SVD_pCMs_only3CT	2	PCT	PCT	PCT	FALSE	FALSE	TRUE	1	1	TRUE
SVD_pCMs_only3CT	2	PCT	PCT	PCT	FALSE	FALSE	TRUE	1	1	TRUE
SVD_pCMs_only3CT	2	PCT	PCT	PCT	FALSE	FALSE	TRUE	1	1	TRUE
SVD_pCMs_only3CT	2	PCT	PCT	PCT	FALSE	FALSE	TRUE	1	1	TRUE
SVD_pCMs_only3CT	2	PCT	PCT	PCT	FALSE	FALSE	TRUE	1	1	TRUE
SVD_pCMs_only3CT	3	NCT	NCT	NCT	FALSE	TRUE	FALSE	0	1	TRUE
SVD_pCMs_only3CT	3	NCT	NCT	NCT	FALSE	TRUE	FALSE	0	1	TRUE
SVD_pCMs_only3CT	3	NCT	NCT	NCT	FALSE	TRUE	FALSE	0	1	TRUE
SVD_pCMs_only3CT	3	NCT	NCT	NCT	FALSE	TRUE	FALSE	0	1	TRUE
SVD_pCMs_only3CT	3	NCT	NCT	NCT	FALSE	TRUE	FALSE	0	1	TRUE
SVD_pCMs_only3CT	3	NCT	NCT	NCT	FALSE	TRUE	FALSE	0	1	TRUE
SVD_pCMs_only3CT	3	NCT	NCT	NCT	FALSE	TRUE	FALSE	0	1	TRUE
SVD_pCMs_only3CT	3	NCT	NCT	NCT	FALSE	TRUE	FALSE	0	1	TRUE
SVD_pCMs_only3CT	3	NCT	NCT	NCT	FALSE	TRUE	FALSE	0	1	TRUE
SVD_pCMs_only3CT	3	NCT	NCT	NCT	FALSE	TRUE	FALSE	0	1	TRUE
SVD_pCMs_only3CT	3	NCT	NCT	NCT	FALSE	TRUE	FALSE	0	1	TRUE
SVD_pCMs_only3CT	3	NCT	NCT	NCT	FALSE	TRUE	FALSE	0	1	TRUE
SVD_pCMs_only3CT	3	NCT	NCT	NCT	FALSE	TRUE	FALSE	0	1	TRUE
SVD_pCMs_only3CT	3	NCT	NCT	NCT	FALSE	TRUE	FALSE	0	1	TRUE
SVD_pCMs_only3CT	3	NCT	NCT	NCT	FALSE	TRUE	FALSE	0	1	TRUE
SVD_pCMs_only3CT	3	NCT	NCT	NCT	FALSE	TRUE	FALSE	0	1	TRUE
SVD_pCMs_only3CT	3	NCT	NCT	NCT	FALSE	TRUE	FALSE	0	1	TRUE
SVD_pCMs_only3CT	3	NCT	NCT	NCT	FALSE	TRUE	FALSE	0	1	TRUE
SVD_pCMs_only3CT	3	NCT	NCT	NCT	FALSE	TRUE	FALSE	0	1	TRUE
SVD_pCMs_only3CT	3	NCT	NCT	NCT	FALSE	TRUE	FALSE	0	1	TRUE
SVD_pCMs_only3CT	3	NCT	NCT	NCT	FALSE	TRUE	FALSE	0	1	TRUE
SVD_pCMs_only3CT	3	NCT	NCT_no2	NCT_no2	FALSE	TRUE	FALSE	1	2	TRUE
SVD_pCMs_only3CT	3	NCT	NCT_no2	NCT_no2	FALSE	TRUE	FALSE	1	2	TRUE
SVD_pCMs_only3CT	3	NCT	NCT_no2	NCT_no2	FALSE	TRUE	FALSE	1	2	TRUE
SVD_pCMs_only3CT	3	NCT	NCT_no2	NCT_no2	FALSE	TRUE	FALSE	1	2	TRUE
SVD_pCMs_only3CT	3	NCT	NCT_no2	NCT_no2	FALSE	TRUE	FALSE	1	2	TRUE
SVD_pCMs_only3CT	3	NCT	NCT_no2	NCT_no2	FALSE	TRUE	FALSE	1	2	TRUE
SVD_pCMs_only3CT	3	NCT	NCT_no2	NCT_no2	FALSE	TRUE	FALSE	1	2	TRUE
SVD_pCMs_only3CT	3	NCT	NCT_no2	NCT_no2	FALSE	FALSE	TRUE	2	2	TRUE
SVD_pCMs_only3CT	3	NCT	NCT_no3	NCT_no3	FALSE	TRUE	FALSE	2	2	TRUE
SVD_pCMs_only3CT	3	NCT	NCT_no3	NCT_no3	FALSE	TRUE	FALSE	2	2	TRUE
SVD_pCMs_only3CT	3	NCT	NCT_no3	NCT_no3	FALSE	TRUE	FALSE	2	2	TRUE
SVD_pCMs_only3CT	3	NCT	NCT_no3	NCT_no3	FALSE	TRUE	FALSE	2	2	TRUE
SVD_pCMs_only3CT	3	NCT	NCT_no3	NCT_no3	FALSE	TRUE	FALSE	2	2	TRUE
SVD_pCMs_only3CT	3	NCT	NCT_no3	NCT_no3	FALSE	TRUE	FALSE	2	2	TRUE
SVD_pCMs_only3CT	3	RCT	RCT	RCT	FALSE	TRUE	FALSE	0	1	TRUE
SVD_pCMs_only3CT	3	RCT	RCT	RCT	FALSE	TRUE	FALSE	0	1	TRUE
SVD_pCMs_only3CT	3	RCT	RCT	RCT	FALSE	TRUE	FALSE	0	1	TRUE
SVD_pCMs_only3CT	3	RCT	RCT	RCT	FALSE	TRUE	FALSE	0	1	TRUE
SVD_pCMs_only3CT	3	RCT	RCT	RCT	FALSE	TRUE	FALSE	0	1	TRUE
SVD_pCMs_only3CT	3	RCT	RCT	RCT	FALSE	TRUE	FALSE	0	1	TRUE
SVD_pCMs_only3CT	3	RCT	RCT	RCT	FALSE	TRUE	FALSE	0	1	TRUE
SVD_pCMs_only3CT	3	RCT	RCT	RCT	FALSE	TRUE	FALSE	0	1	TRUE
SVD_pCMs_only3CT	3	RCT	RCT	RCT	FALSE	TRUE	FALSE	0	1	TRUE
SVD_pCMs_only3CT	3	RCT	RCT	RCT	FALSE	TRUE	FALSE	0	1	TRUE
SVD_pCMs_only3CT	3	RCT	RCT	RCT	FALSE	TRUE	FALSE	0	1	TRUE
SVD_pCMs_only3CT	3	RCT	RCT	RCT	FALSE	TRUE	FALSE	0	1	TRUE
SVD_pCMs_only3CT	3	RCT	RCT	RCT	FALSE	TRUE	FALSE	0	1	TRUE
SVD_pCMs_only3CT	3	RCT	RCT	RCT	FALSE	TRUE	FALSE	0	1	TRUE
SVD_pCMs_only3CT	3	RCT	RCT	RCT	FALSE	TRUE	FALSE	0	1	TRUE
SVD_pCMs_only3CT	3	RCT	RCT	RCT	FALSE	TRUE	FALSE	0	1	TRUE
SVD_pCMs_only3CT	3	RCT	RCT	RCT	FALSE	TRUE	FALSE	0	1	TRUE
SVD_pCMs_only3CT	3	RCT	RCT	RCT	FALSE	TRUE	FALSE	0	1	TRUE
SVD_pCMs_only3CT	3	RCT	RCT	RCT	FALSE	TRUE	FALSE	0	1	TRUE
SVD_pCMs_only3CT	3	RCT	RCT	RCT	FALSE	TRUE	FALSE	0	1	TRUE
SVD_pCMs_only3CT	3	RCT	RCT	RCT	FALSE	TRUE	FALSE	0	1	TRUE
SVD_pCMs_only3CT	3	RCT	RCT	RCT	FALSE	TRUE	FALSE	0	1	TRUE
SVD_pCMs_only3CT	3	RCT	RCT	RCT	FALSE	TRUE	FALSE	0	1	TRUE
SVD_pCMs_only3CT	3	RCT	RCT	RCT	FALSE	TRUE	FALSE	0	1	TRUE
SVD_pCMs_only3CT	3	RCT	RCT	RCT	FALSE	TRUE	FALSE	0	1	TRUE
SVD_pCMs_only3CT	3	RCT	RCT	RCT	FALSE	TRUE	FALSE	0	1	TRUE
SVD_pCMs_only3CT	3	RCT	RCT	RCT	FALSE	TRUE	FALSE	0	1	TRUE
SVD_pCMs_only3CT	3	RCT	RCT	RCT	FALSE	TRUE	FALSE	0	1	TRUE
SVD_pCMs_only3CT	3	RCT	RCT	RCT	FALSE	TRUE	FALSE	0	1	TRUE
SVD_pCMs_only3CT	3	RCT	RCT	RCT	FALSE	TRUE	FALSE	0	1	TRUE
SVD_pCMs_only3CT	3	RCT	RCT	RCT	FALSE	TRUE	FALSE	0	1	TRUE
SVD_pCMs_only3CT	3	RCT	RCT	RCT	FALSE	TRUE	FALSE	0	1	TRUE
SVD_pCMs_only3CT	3	RCT	RCT	RCT	FALSE	TRUE	FALSE	0	1	TRUE
SVD_pCMs_only3CT	3	RCT	RCT	RCT	FALSE	TRUE	FALSE	0	1	TRUE
SVD_pCMs_only3CT	3	RCT	RCT	RCT	FALSE	TRUE	FALSE	0	1	TRUE
SVD_pCMs_only3CT	3	RCT	RCT	RCT	FALSE	TRUE	FALSE	0	1	TRUE
SVD_pCMs_only3CT	3	RCT	RCT	RCT	FALSE	TRUE	FALSE	0	1	TRUE
SVD_pCMs_only3CT	3	RCT	RCT	RCT	FALSE	TRUE	FALSE	0	1	TRUE
SVD_pCMs_only3CT	3	RCT	RCT	RCT	FALSE	TRUE	FALSE	0	1	TRUE
SVD_pCMs_only3CT	3	RCT	RCT	RCT	FALSE	TRUE	FALSE	0	1	TRUE
SVD_pCMs_only3CT	3	RCT	RCT	RCT	FALSE	TRUE	FALSE	0	1	TRUE
SVD_pCMs_only3CT	3	RCT	RCT	RCT	FALSE	TRUE	FALSE	0	1	TRUE
SVD_pCMs_only3CT	3	RCT	RCT	RCT	FALSE	TRUE	FALSE	0	1	TRUE
SVD_pCMs_only3CT	3	RCT	RCT	RCT	FALSE	TRUE	FALSE	0	1	TRUE
SVD_pCMs_only3CT	3	RCT	RCT	RCT	FALSE	TRUE	FALSE	0	1	TRUE
SVD_pCMs_only3CT	3	RCT	RCT	RCT	FALSE	TRUE	FALSE	0	1	TRUE
SVD_pCMs_only3CT	3	RCT	RCT	RCT	FALSE	TRUE	FALSE	0	1	TRUE
SVD_pCMs_only3CT	3	RCT	RCT	RCT	FALSE	TRUE	FALSE	0	1	TRUE
SVD_pCMs_only3CT	3	RCT	RCT	RCT	FALSE	TRUE	FALSE	0	1	TRUE
SVD_pCMs_only3CT	3	RCT	RCT_no2	RCT_no2	FALSE	TRUE	FALSE	1	2	TRUE
SVD_pCMs_only3CT	3	RCT	RCT_no2	RCT_no2	FALSE	TRUE	FALSE	1	2	TRUE
SVD_pCMs_only3CT	3	RCT	RCT_no2	RCT_no2	FALSE	TRUE	FALSE	1	2	TRUE
SVD_pCMs_only3CT	3	RCT	RCT_no2	RCT_no2	FALSE	TRUE	FALSE	1	2	TRUE
SVD_pCMs_only3CT	3	RCT	RCT_no2	RCT_no2	FALSE	TRUE	FALSE	1	2	TRUE
SVD_pCMs_only3CT	3	RCT	RCT_no2	RCT_no2	FALSE	TRUE	FALSE	1	2	TRUE
SVD_pCMs_only3CT	3	RCT	RCT_no2	RCT_no2	FALSE	TRUE	FALSE	1	2	TRUE
SVD_pCMs_only3CT	3	RCT	RCT_no2	RCT_no2	FALSE	TRUE	FALSE	1	2	TRUE
SVD_pCMs_only3CT	3	RCT	RCT_no2	RCT_no2	FALSE	TRUE	FALSE	1	2	TRUE
SVD_pCMs_only3CT	3	RCT	RCT_no2	RCT_no2	FALSE	TRUE	FALSE	1	2	TRUE
SVD_pCMs_only3CT	3	RCT	RCT_no2	RCT_no2	FALSE	TRUE	FALSE	1	2	TRUE
SVD_pCMs_only3CT	3	RCT	RCT_no2	RCT_no2	FALSE	TRUE	FALSE	1	2	TRUE
SVD_pCMs_only3CT	3	RCT	RCT_no2	RCT_no2	FALSE	TRUE	FALSE	1	2	TRUE
SVD_pCMs_only3CT	3	RCT	RCT_no2	RCT_no2	FALSE	TRUE	FALSE	1	2	TRUE
SVD_pCMs_only3CT	3	RCT	RCT_no2	RCT_no2	FALSE	TRUE	FALSE	1	2	TRUE
SVD_pCMs_only3CT	3	RCT	RCT_no2	RCT_no2	FALSE	TRUE	FALSE	1	2	TRUE
SVD_pCMs_only3CT	3	RCT	RCT_no2	RCT_no2	FALSE	TRUE	FALSE	1	2	TRUE
SVD_pCMs_only3CT	3	RCT	RCT_no2	RCT_no2	FALSE	TRUE	FALSE	1	2	TRUE
SVD_pCMs_only3CT	3	RCT	RCT_no2	RCT_no2	FALSE	TRUE	FALSE	1	2	TRUE
SVD_pCMs_only3CT	3	RCT	RCT_no2	RCT_no2	FALSE	TRUE	FALSE	1	2	TRUE
SVD_pCMs_only3CT	3	RCT	RCT_no2	RCT_no2	FALSE	TRUE	FALSE	1	2	TRUE
SVD_pCMs_only3CT	3	RCT	RCT_no3	RCT_no3	FALSE	TRUE	FALSE	2	2	TRUE
SVD_pCMs_only3CT	3	RCT	RCT_no3	RCT_no3	FALSE	TRUE	FALSE	2	2	TRUE
SVD_pCMs_only3CT	3	RCT	RCT_no3	RCT_no3	FALSE	TRUE	FALSE	2	2	TRUE
SVD_pCMs_only3CT	3	RCT	RCT_no3	RCT_no3	FALSE	TRUE	FALSE	2	2	TRUE
SVD_pCMs_only3CT	3	RCT	RCT_no3	RCT_no3	FALSE	TRUE	FALSE	2	2	TRUE
SVD_pCMs_only3CT	3	RCT	RCT_no3	RCT_no3	FALSE	TRUE	FALSE	2	2	TRUE
SVD_pCMs_only3CT	3	RCT	RCT_no3	RCT_no3	FALSE	TRUE	FALSE	2	2	TRUE
SVD_pCMs_only3CT	3	PCT	PCT_no2	PCT_no2	FALSE	TRUE	FALSE	1	1	TRUE
SVD_pCMs_only3CT	3	PCT	PCT_no2	PCT_no2	FALSE	TRUE	FALSE	1	1	TRUE
SVD_pCMs_only3CT	3	PCT	PCT_no2	PCT_no2	FALSE	TRUE	FALSE	1	1	TRUE
SVD_pCMs_only3CT	3	PCT	PCT_no2	PCT_no2	FALSE	TRUE	FALSE	1	1	TRUE
SVD_pCMs_only3CT	3	PCT	PCT_no2	PCT_no2	FALSE	TRUE	FALSE	1	1	TRUE
SVD_pCMs_only3CT	3	PCT	PCT_no2	PCT_no2	FALSE	TRUE	FALSE	1	1	TRUE
SVD_pCMs_only3CT	3	PCT	PCT_no2	PCT_no2	FALSE	TRUE	FALSE	1	1	TRUE
SVD_pCMs_only3CT	3	PCT	PCT_no2	PCT_no2	FALSE	FALSE	FALSE	1	1	TRUE
SVD_pCMs_only3CT	3	PCT	PCT_no2	PCT_no2	FALSE	FALSE	FALSE	1	1	TRUE
SVD_pCMs_only3CT	3	PCT	PCT_no2	PCT_no2	FALSE	FALSE	TRUE	3	1	TRUE
SVD_pCMs_only3CT	3	PCT	PCT_no2	PCT_no2	FALSE	FALSE	TRUE	3	1	TRUE
SVD_pCMs_only3CT	3	PCT	PCT	PCT	FALSE	TRUE	FALSE	0	1	TRUE
SVD_pCMs_only3CT	3	PCT	PCT	PCT	FALSE	TRUE	FALSE	0	1	TRUE
SVD_pCMs_only3CT	3	PCT	PCT	PCT	FALSE	TRUE	FALSE	0	1	TRUE
SVD_pCMs_only3CT	3	PCT	PCT	PCT	FALSE	TRUE	FALSE	0	1	TRUE
SVD_pCMs_only3CT	3	PCT	PCT	PCT	FALSE	TRUE	FALSE	0	1	TRUE
SVD_pCMs_only3CT	3	PCT	PCT	PCT	FALSE	TRUE	FALSE	0	1	TRUE
SVD_pCMs_only3CT	3	PCT	PCT	PCT	FALSE	TRUE	FALSE	0	1	TRUE
SVD_pCMs_only3CT	3	PCT	PCT	PCT	FALSE	TRUE	FALSE	0	1	TRUE
SVD_pCMs_only3CT	3	PCT	PCT	PCT	FALSE	TRUE	FALSE	0	1	TRUE
SVD_pCMs_only3CT	3	PCT	PCT	PCT	FALSE	TRUE	FALSE	0	1	TRUE
SVD_pCMs_only3CT	3	PCT	PCT	PCT	FALSE	TRUE	FALSE	0	1	TRUE
SVD_pCMs_only3CT	3	PCT	PCT	PCT	FALSE	TRUE	FALSE	0	1	TRUE
SVD_pCMs_only3CT	3	PCT	PCT	PCT	FALSE	TRUE	FALSE	0	1	TRUE
SVD_pCMs_only3CT	3	PCT	PCT	PCT	FALSE	TRUE	FALSE	0	1	TRUE
SVD_pCMs_only3CT	3	PCT	PCT	PCT	FALSE	TRUE	FALSE	0	1	TRUE
SVD_pCMs_only3CT	3	PCT	PCT	PCT	FALSE	TRUE	FALSE	0	1	TRUE
SVD_pCMs_only3CT	3	PCT	PCT	PCT	FALSE	TRUE	FALSE	0	1	TRUE
SVD_pCMs_only3CT	3	PCT	PCT	PCT	FALSE	TRUE	FALSE	0	1	TRUE
SVD_pCMs_only3CT	3	PCT	PCT	PCT	FALSE	TRUE	FALSE	0	1	TRUE
SVD_pCMs_only3CT	3	PCT	PCT	PCT	FALSE	TRUE	FALSE	0	1	TRUE
SVD_pCMs_only3CT	3	PCT	PCT	PCT	FALSE	TRUE	FALSE	0	1	TRUE
SVD_pCMs_only3CT	3	PCT	PCT	PCT	FALSE	TRUE	FALSE	0	1	TRUE
SVD_pCMs_only3CT	3	PCT	PCT	PCT	FALSE	TRUE	FALSE	0	1	TRUE
SVD_pCMs_only3CT	3	PCT	PCT	PCT	FALSE	TRUE	FALSE	0	1	TRUE
SVD_pCMs_only3CT	3	PCT	PCT	PCT	FALSE	TRUE	FALSE	0	1	TRUE
SVD_pCMs_only3CT	3	PCT	PCT	PCT	FALSE	TRUE	FALSE	0	1	TRUE
SVD_pCMs_only3CT	3	PCT	PCT	PCT	FALSE	TRUE	FALSE	0	1	TRUE
SVD_pCMs_only3CT	3	PCT	PCT	PCT	FALSE	TRUE	FALSE	0	1	TRUE
SVD_pCMs_only3CT	3	PCT	PCT	PCT	FALSE	TRUE	FALSE	0	1	TRUE
SVD_pCMs_only3CT	3	PCT	PCT	PCT	FALSE	TRUE	FALSE	0	1	TRUE
SVD_pCMs_only3CT	3	PCT	PCT	PCT	FALSE	TRUE	FALSE	0	1	TRUE
SVD_pCMs_only3CT	3	PCT	PCT	PCT	FALSE	TRUE	FALSE	0	1	TRUE
SVD_pCMs_only3CT	3	PCT	PCT	PCT	FALSE	TRUE	FALSE	0	1	TRUE
SVD_pCMs_only3CT	3	PCT	PCT	PCT	FALSE	FALSE	TRUE	2	1	TRUE
SVD_pCMs_only3CT	3	PCT	PCT	PCT	FALSE	FALSE	TRUE	2	1	TRUE
SVD_pCMs_only3CT	3	PCT	PCT	PCT	FALSE	FALSE	TRUE	2	1	TRUE
SVD_pCMs_only3CT	3	PCT	PCT	PCT	FALSE	FALSE	TRUE	2	1	TRUE
SVD_pCMs_only3CT	3	PCT	PCT	PCT	FALSE	FALSE	TRUE	2	1	TRUE
