## Supplementary Tables for "Cardiomyocytes in Persistent Cancer Therapy-related Cardiac Dysfunction Show Contractile and Natriuretic Peptide Signaling Signatures": Supplementary Table 10E - regOutResponses T-3 CT groups.tsv

Dataset	Pipeline_iteration	Entity_initial	Entity_lastIteration	Entity_new	Is_new_entity_group	Is_part_of_selected_cluster	Is_outlier	Is_outlier_count	Is_new_entity_group_count	Is_selected_f1ScoreWeight
SVD_pCMs_dplus3CT	1	D_NCT	D_NCT	D_NCT	FALSE	TRUE	FALSE	0	0	TRUE
SVD_pCMs_dplus3CT	1	D_NCT	D_NCT	D_NCT	FALSE	TRUE	FALSE	0	0	TRUE
SVD_pCMs_dplus3CT	1	D_NCT	D_NCT	D_NCT	FALSE	TRUE	FALSE	0	0	TRUE
SVD_pCMs_dplus3CT	1	D_NCT	D_NCT	D_NCT	FALSE	TRUE	FALSE	0	0	TRUE
SVD_pCMs_dplus3CT	1	D_NCT	D_NCT	D_NCT	FALSE	TRUE	FALSE	0	0	TRUE
SVD_pCMs_dplus3CT	1	T400_NCT	T400_NCT	T400_NCT	FALSE	TRUE	FALSE	0	0	TRUE
SVD_pCMs_dplus3CT	1	T400_NCT	T400_NCT	T400_NCT	FALSE	TRUE	FALSE	0	0	TRUE
SVD_pCMs_dplus3CT	1	T400_NCT	T400_NCT	T400_NCT	FALSE	FALSE	FALSE	0	0	TRUE
SVD_pCMs_dplus3CT	1	T400_NCT	T400_NCT	T400_NCT	FALSE	FALSE	TRUE	1	0	TRUE
SVD_pCMs_dplus3CT	1	T400_NCT	T400_NCT	T400_NCT	FALSE	FALSE	TRUE	1	0	TRUE
SVD_pCMs_dplus3CT	1	D_then_T400_NCT	D_then_T400_NCT	D_then_T400_NCT	FALSE	TRUE	FALSE	0	0	TRUE
SVD_pCMs_dplus3CT	1	D_then_T400_NCT	D_then_T400_NCT	D_then_T400_NCT	FALSE	TRUE	FALSE	0	0	TRUE
SVD_pCMs_dplus3CT	1	D_then_T400_NCT	D_then_T400_NCT	D_then_T400_NCT	FALSE	TRUE	FALSE	0	0	TRUE
SVD_pCMs_dplus3CT	1	D_then_T400_NCT	D_then_T400_NCT	D_then_T400_NCT	FALSE	FALSE	FALSE	0	0	TRUE
SVD_pCMs_dplus3CT	1	D_then_T400_NCT	D_then_T400_NCT	D_then_T400_NCT	FALSE	FALSE	FALSE	0	0	TRUE
SVD_pCMs_dplus3CT	1	D_then_T200_PCT	D_then_T200_PCT	D_then_T200_PCT	FALSE	TRUE	FALSE	0	0	TRUE
SVD_pCMs_dplus3CT	1	D_then_T200_PCT	D_then_T200_PCT	D_then_T200_PCT	FALSE	TRUE	FALSE	0	0	TRUE
SVD_pCMs_dplus3CT	1	D_then_T200_PCT	D_then_T200_PCT	D_then_T200_PCT	FALSE	TRUE	FALSE	0	0	TRUE
SVD_pCMs_dplus3CT	1	D_then_T200_PCT	D_then_T200_PCT	D_then_T200_PCT	FALSE	FALSE	FALSE	0	0	TRUE
SVD_pCMs_dplus3CT	1	D_then_T200_PCT	D_then_T200_PCT	D_then_T200_PCT	FALSE	FALSE	FALSE	0	0	TRUE
SVD_pCMs_dplus3CT	1	D_then_T200_PCT	D_then_T200_PCT	D_then_T200_PCT	FALSE	FALSE	FALSE	0	0	TRUE
SVD_pCMs_dplus3CT	1	D_then_T200_PCT	D_then_T200_PCT	D_then_T200_PCT	FALSE	FALSE	TRUE	1	0	TRUE
SVD_pCMs_dplus3CT	1	T200_NCT	T200_NCT	T200_NCT	FALSE	TRUE	FALSE	0	0	TRUE
SVD_pCMs_dplus3CT	1	T200_NCT	T200_NCT	T200_NCT	FALSE	TRUE	FALSE	0	0	TRUE
SVD_pCMs_dplus3CT	1	T200_NCT	T200_NCT	T200_NCT	FALSE	TRUE	FALSE	0	0	TRUE
SVD_pCMs_dplus3CT	1	T200_NCT	T200_NCT	T200_NCT	FALSE	FALSE	TRUE	1	0	TRUE
SVD_pCMs_dplus3CT	1	T200_NCT	T200_NCT	T200_NCT	FALSE	FALSE	FALSE	0	0	TRUE
SVD_pCMs_dplus3CT	1	D_then_T200_NCT	D_then_T200_NCT	D_then_T200_NCT	FALSE	TRUE	FALSE	0	0	TRUE
SVD_pCMs_dplus3CT	1	D_then_T200_NCT	D_then_T200_NCT	D_then_T200_NCT	FALSE	TRUE	FALSE	0	0	TRUE
SVD_pCMs_dplus3CT	1	D_then_T200_NCT	D_then_T200_NCT	D_then_T200_NCT	FALSE	TRUE	FALSE	0	0	TRUE
SVD_pCMs_dplus3CT	1	D_then_T200_NCT	D_then_T200_NCT	D_then_T200_NCT	FALSE	TRUE	FALSE	0	0	TRUE
SVD_pCMs_dplus3CT	1	D_then_T200_NCT	D_then_T200_NCT	D_then_T200_NCT	FALSE	FALSE	FALSE	0	0	TRUE
SVD_pCMs_dplus3CT	1	D_and_T200_NCT	D_and_T200_NCT	D_and_T200_NCT	FALSE	TRUE	FALSE	0	0	TRUE
SVD_pCMs_dplus3CT	1	D_and_T200_NCT	D_and_T200_NCT	D_and_T200_NCT	FALSE	TRUE	FALSE	0	0	TRUE
SVD_pCMs_dplus3CT	1	D_and_T200_NCT	D_and_T200_NCT	D_and_T200_NCT	FALSE	TRUE	FALSE	0	0	TRUE
SVD_pCMs_dplus3CT	1	D_and_T200_NCT	D_and_T200_NCT	D_and_T200_NCT	FALSE	FALSE	TRUE	1	0	TRUE
SVD_pCMs_dplus3CT	1	D_and_T200_NCT	D_and_T200_NCT	D_and_T200_NCT	FALSE	FALSE	FALSE	0	0	TRUE
SVD_pCMs_dplus3CT	1	D_and_T400_NCT	D_and_T400_NCT	D_and_T400_NCT	FALSE	TRUE	FALSE	0	0	TRUE
SVD_pCMs_dplus3CT	1	D_and_T400_NCT	D_and_T400_NCT	D_and_T400_NCT	FALSE	TRUE	FALSE	0	0	TRUE
SVD_pCMs_dplus3CT	1	D_and_T400_NCT	D_and_T400_NCT	D_and_T400_NCT	FALSE	TRUE	FALSE	0	0	TRUE
SVD_pCMs_dplus3CT	1	D_and_T400_NCT	D_and_T400_NCT	D_and_T400_NCT	FALSE	TRUE	FALSE	0	0	TRUE
SVD_pCMs_dplus3CT	1	D_and_T400_NCT	D_and_T400_NCT	D_and_T400_NCT	FALSE	FALSE	TRUE	1	0	TRUE
SVD_pCMs_dplus3CT	1	T200_RCT	T200_RCT	T200_RCT	TRUE	TRUE	FALSE	0	1	TRUE
SVD_pCMs_dplus3CT	1	T200_RCT	T200_RCT	T200_RCT	TRUE	TRUE	FALSE	0	1	TRUE
SVD_pCMs_dplus3CT	1	T200_RCT	T200_RCT	T200_RCT	TRUE	TRUE	FALSE	0	1	TRUE
SVD_pCMs_dplus3CT	1	T200_RCT	T200_RCT	T200_RCT	TRUE	TRUE	FALSE	0	1	TRUE
SVD_pCMs_dplus3CT	1	T200_RCT	T200_RCT	T200_RCT_no2	TRUE	FALSE	TRUE	1	1	TRUE
SVD_pCMs_dplus3CT	1	T200_RCT	T200_RCT	T200_RCT_no2	TRUE	FALSE	TRUE	1	1	TRUE
SVD_pCMs_dplus3CT	1	T200_RCT	T200_RCT	T200_RCT_no2	TRUE	FALSE	TRUE	1	1	TRUE
SVD_pCMs_dplus3CT	1	T200_RCT	T200_RCT	T200_RCT_no2	TRUE	FALSE	TRUE	1	1	TRUE
SVD_pCMs_dplus3CT	1	T200_RCT	T200_RCT	T200_RCT_no2	TRUE	FALSE	TRUE	1	1	TRUE
SVD_pCMs_dplus3CT	1	T200_RCT	T200_RCT	T200_RCT_no2	TRUE	FALSE	TRUE	1	1	TRUE
SVD_pCMs_dplus3CT	1	T200_RCT	T200_RCT	T200_RCT_no2	TRUE	FALSE	TRUE	1	1	TRUE
SVD_pCMs_dplus3CT	1	T400_PCT	T400_PCT	T400_PCT	FALSE	TRUE	FALSE	0	0	TRUE
SVD_pCMs_dplus3CT	1	T400_PCT	T400_PCT	T400_PCT	FALSE	TRUE	FALSE	0	0	TRUE
SVD_pCMs_dplus3CT	1	T400_PCT	T400_PCT	T400_PCT	FALSE	TRUE	FALSE	0	0	TRUE
SVD_pCMs_dplus3CT	1	T400_PCT	T400_PCT	T400_PCT	FALSE	FALSE	FALSE	0	0	TRUE
SVD_pCMs_dplus3CT	1	T400_PCT	T400_PCT	T400_PCT	FALSE	FALSE	FALSE	0	0	TRUE
SVD_pCMs_dplus3CT	1	T400_PCT	T400_PCT	T400_PCT	FALSE	FALSE	TRUE	1	0	TRUE
SVD_pCMs_dplus3CT	1	T400_PCT	T400_PCT	T400_PCT	FALSE	FALSE	FALSE	0	0	TRUE
SVD_pCMs_dplus3CT	1	D_then_T400_RCT	D_then_T400_RCT	D_then_T400_RCT	TRUE	TRUE	FALSE	0	1	TRUE
SVD_pCMs_dplus3CT	1	D_then_T400_RCT	D_then_T400_RCT	D_then_T400_RCT	TRUE	TRUE	FALSE	0	1	TRUE
SVD_pCMs_dplus3CT	1	D_then_T400_RCT	D_then_T400_RCT	D_then_T400_RCT	TRUE	TRUE	FALSE	0	1	TRUE
SVD_pCMs_dplus3CT	1	D_then_T400_RCT	D_then_T400_RCT	D_then_T400_RCT	TRUE	TRUE	FALSE	0	1	TRUE
SVD_pCMs_dplus3CT	1	D_then_T400_RCT	D_then_T400_RCT	D_then_T400_RCT	TRUE	TRUE	FALSE	0	1	TRUE
SVD_pCMs_dplus3CT	1	D_then_T400_RCT	D_then_T400_RCT	D_then_T400_RCT_no2	TRUE	FALSE	TRUE	1	1	TRUE
SVD_pCMs_dplus3CT	1	D_then_T400_RCT	D_then_T400_RCT	D_then_T400_RCT_no2	TRUE	FALSE	TRUE	1	1	TRUE
SVD_pCMs_dplus3CT	1	D_then_T400_RCT	D_then_T400_RCT	D_then_T400_RCT	TRUE	FALSE	FALSE	0	1	TRUE
SVD_pCMs_dplus3CT	1	D_then_T400_RCT	D_then_T400_RCT	D_then_T400_RCT_no2	TRUE	FALSE	TRUE	1	1	TRUE
SVD_pCMs_dplus3CT	1	D_then_T400_RCT	D_then_T400_RCT	D_then_T400_RCT_no2	TRUE	FALSE	TRUE	1	1	TRUE
SVD_pCMs_dplus3CT	1	D_then_T400_RCT	D_then_T400_RCT	D_then_T400_RCT	TRUE	FALSE	FALSE	0	1	TRUE
SVD_pCMs_dplus3CT	1	D_then_T400_PCT	D_then_T400_PCT	D_then_T400_PCT	FALSE	TRUE	FALSE	0	0	TRUE
SVD_pCMs_dplus3CT	1	D_then_T400_PCT	D_then_T400_PCT	D_then_T400_PCT	FALSE	TRUE	FALSE	0	0	TRUE
SVD_pCMs_dplus3CT	1	D_then_T400_PCT	D_then_T400_PCT	D_then_T400_PCT	FALSE	TRUE	FALSE	0	0	TRUE
SVD_pCMs_dplus3CT	1	D_then_T400_PCT	D_then_T400_PCT	D_then_T400_PCT	FALSE	TRUE	FALSE	0	0	TRUE
SVD_pCMs_dplus3CT	1	D_then_T400_PCT	D_then_T400_PCT	D_then_T400_PCT	FALSE	FALSE	FALSE	0	0	TRUE
SVD_pCMs_dplus3CT	1	D_then_T400_PCT	D_then_T400_PCT	D_then_T400_PCT	FALSE	FALSE	FALSE	0	0	TRUE
SVD_pCMs_dplus3CT	1	D_then_T400_PCT	D_then_T400_PCT	D_then_T400_PCT	FALSE	FALSE	TRUE	1	0	TRUE
SVD_pCMs_dplus3CT	1	D_and_T200_RCT	D_and_T200_RCT	D_and_T200_RCT	FALSE	TRUE	FALSE	0	0	TRUE
SVD_pCMs_dplus3CT	1	D_and_T200_RCT	D_and_T200_RCT	D_and_T200_RCT	FALSE	TRUE	FALSE	0	0	TRUE
SVD_pCMs_dplus3CT	1	D_and_T200_RCT	D_and_T200_RCT	D_and_T200_RCT	FALSE	TRUE	FALSE	0	0	TRUE
SVD_pCMs_dplus3CT	1	D_and_T200_RCT	D_and_T200_RCT	D_and_T200_RCT	FALSE	TRUE	FALSE	0	0	TRUE
SVD_pCMs_dplus3CT	1	D_and_T200_RCT	D_and_T200_RCT	D_and_T200_RCT	FALSE	TRUE	FALSE	0	0	TRUE
SVD_pCMs_dplus3CT	1	D_and_T200_RCT	D_and_T200_RCT	D_and_T200_RCT	FALSE	TRUE	FALSE	0	0	TRUE
SVD_pCMs_dplus3CT	1	D_and_T200_RCT	D_and_T200_RCT	D_and_T200_RCT	FALSE	TRUE	FALSE	0	0	TRUE
SVD_pCMs_dplus3CT	1	D_and_T200_RCT	D_and_T200_RCT	D_and_T200_RCT	FALSE	TRUE	FALSE	0	0	TRUE
SVD_pCMs_dplus3CT	1	D_and_T200_RCT	D_and_T200_RCT	D_and_T200_RCT	FALSE	FALSE	TRUE	1	0	TRUE
SVD_pCMs_dplus3CT	1	D_and_T200_RCT	D_and_T200_RCT	D_and_T200_RCT	FALSE	FALSE	TRUE	1	0	TRUE
SVD_pCMs_dplus3CT	1	D_and_T200_RCT	D_and_T200_RCT	D_and_T200_RCT	FALSE	FALSE	TRUE	1	0	TRUE
SVD_pCMs_dplus3CT	1	D_RCT	D_RCT	D_RCT	TRUE	TRUE	FALSE	0	1	TRUE
SVD_pCMs_dplus3CT	1	D_RCT	D_RCT	D_RCT	TRUE	TRUE	FALSE	0	1	TRUE
SVD_pCMs_dplus3CT	1	D_RCT	D_RCT	D_RCT	TRUE	TRUE	FALSE	0	1	TRUE
SVD_pCMs_dplus3CT	1	D_RCT	D_RCT	D_RCT	TRUE	TRUE	FALSE	0	1	TRUE
SVD_pCMs_dplus3CT	1	D_RCT	D_RCT	D_RCT	TRUE	TRUE	FALSE	0	1	TRUE
SVD_pCMs_dplus3CT	1	D_RCT	D_RCT	D_RCT	TRUE	TRUE	FALSE	0	1	TRUE
SVD_pCMs_dplus3CT	1	D_RCT	D_RCT	D_RCT_no2	TRUE	FALSE	TRUE	1	1	TRUE
SVD_pCMs_dplus3CT	1	D_RCT	D_RCT	D_RCT_no2	TRUE	FALSE	TRUE	1	1	TRUE
SVD_pCMs_dplus3CT	1	D_RCT	D_RCT	D_RCT_no2	TRUE	FALSE	TRUE	1	1	TRUE
SVD_pCMs_dplus3CT	1	D_RCT	D_RCT	D_RCT_no2	TRUE	FALSE	TRUE	1	1	TRUE
SVD_pCMs_dplus3CT	1	D_RCT	D_RCT	D_RCT_no2	TRUE	FALSE	TRUE	1	1	TRUE
SVD_pCMs_dplus3CT	1	T200_PCT	T200_PCT	T200_PCT	FALSE	TRUE	FALSE	0	0	TRUE
SVD_pCMs_dplus3CT	1	T200_PCT	T200_PCT	T200_PCT	FALSE	TRUE	FALSE	0	0	TRUE
SVD_pCMs_dplus3CT	1	T200_PCT	T200_PCT	T200_PCT	FALSE	TRUE	FALSE	0	0	TRUE
SVD_pCMs_dplus3CT	1	T200_PCT	T200_PCT	T200_PCT	FALSE	TRUE	FALSE	0	0	TRUE
SVD_pCMs_dplus3CT	1	T200_PCT	T200_PCT	T200_PCT	FALSE	FALSE	FALSE	0	0	TRUE
SVD_pCMs_dplus3CT	1	T200_PCT	T200_PCT	T200_PCT	FALSE	FALSE	FALSE	0	0	TRUE
SVD_pCMs_dplus3CT	1	T200_PCT	T200_PCT	T200_PCT	FALSE	FALSE	TRUE	1	0	TRUE
SVD_pCMs_dplus3CT	1	D_and_T400_PCT	D_and_T400_PCT	D_and_T400_PCT	FALSE	TRUE	FALSE	0	0	TRUE
SVD_pCMs_dplus3CT	1	D_and_T400_PCT	D_and_T400_PCT	D_and_T400_PCT	FALSE	TRUE	FALSE	0	0	TRUE
SVD_pCMs_dplus3CT	1	D_and_T400_PCT	D_and_T400_PCT	D_and_T400_PCT	FALSE	TRUE	FALSE	0	0	TRUE
SVD_pCMs_dplus3CT	1	D_and_T400_PCT	D_and_T400_PCT	D_and_T400_PCT	FALSE	FALSE	TRUE	1	0	TRUE
SVD_pCMs_dplus3CT	1	D_and_T400_PCT	D_and_T400_PCT	D_and_T400_PCT	FALSE	FALSE	TRUE	1	0	TRUE
SVD_pCMs_dplus3CT	1	D_and_T400_PCT	D_and_T400_PCT	D_and_T400_PCT	FALSE	FALSE	FALSE	0	0	TRUE
SVD_pCMs_dplus3CT	1	D_and_T400_PCT	D_and_T400_PCT	D_and_T400_PCT	FALSE	FALSE	TRUE	1	0	TRUE
SVD_pCMs_dplus3CT	1	D_PCT	D_PCT	D_PCT	FALSE	TRUE	FALSE	0	0	TRUE
SVD_pCMs_dplus3CT	1	D_PCT	D_PCT	D_PCT	FALSE	TRUE	FALSE	0	0	TRUE
SVD_pCMs_dplus3CT	1	D_PCT	D_PCT	D_PCT	FALSE	FALSE	TRUE	1	0	TRUE
SVD_pCMs_dplus3CT	1	D_PCT	D_PCT	D_PCT	FALSE	FALSE	TRUE	1	0	TRUE
SVD_pCMs_dplus3CT	1	D_PCT	D_PCT	D_PCT	FALSE	FALSE	FALSE	0	0	TRUE
SVD_pCMs_dplus3CT	1	D_PCT	D_PCT	D_PCT	FALSE	FALSE	TRUE	1	0	TRUE
SVD_pCMs_dplus3CT	1	D_PCT	D_PCT	D_PCT	FALSE	FALSE	TRUE	1	0	TRUE
SVD_pCMs_dplus3CT	1	T400_RCT	T400_RCT	T400_RCT	TRUE	TRUE	FALSE	0	1	TRUE
SVD_pCMs_dplus3CT	1	T400_RCT	T400_RCT	T400_RCT	TRUE	TRUE	FALSE	0	1	TRUE
SVD_pCMs_dplus3CT	1	T400_RCT	T400_RCT	T400_RCT	TRUE	TRUE	FALSE	0	1	TRUE
SVD_pCMs_dplus3CT	1	T400_RCT	T400_RCT	T400_RCT	TRUE	TRUE	FALSE	0	1	TRUE
SVD_pCMs_dplus3CT	1	T400_RCT	T400_RCT	T400_RCT	TRUE	TRUE	FALSE	0	1	TRUE
SVD_pCMs_dplus3CT	1	T400_RCT	T400_RCT	T400_RCT	TRUE	TRUE	FALSE	0	1	TRUE
SVD_pCMs_dplus3CT	1	T400_RCT	T400_RCT	T400_RCT	TRUE	FALSE	FALSE	0	1	TRUE
SVD_pCMs_dplus3CT	1	T400_RCT	T400_RCT	T400_RCT_no2	TRUE	FALSE	TRUE	1	1	TRUE
SVD_pCMs_dplus3CT	1	T400_RCT	T400_RCT	T400_RCT_no2	TRUE	FALSE	TRUE	1	1	TRUE
SVD_pCMs_dplus3CT	1	T400_RCT	T400_RCT	T400_RCT_no2	TRUE	FALSE	TRUE	1	1	TRUE
SVD_pCMs_dplus3CT	1	T400_RCT	T400_RCT	T400_RCT_no2	TRUE	FALSE	TRUE	1	1	TRUE
SVD_pCMs_dplus3CT	1	D_and_T400_RCT	D_and_T400_RCT	D_and_T400_RCT	TRUE	TRUE	FALSE	0	1	TRUE
SVD_pCMs_dplus3CT	1	D_and_T400_RCT	D_and_T400_RCT	D_and_T400_RCT	TRUE	TRUE	FALSE	0	1	TRUE
SVD_pCMs_dplus3CT	1	D_and_T400_RCT	D_and_T400_RCT	D_and_T400_RCT	TRUE	TRUE	FALSE	0	1	TRUE
SVD_pCMs_dplus3CT	1	D_and_T400_RCT	D_and_T400_RCT	D_and_T400_RCT	TRUE	TRUE	FALSE	0	1	TRUE
SVD_pCMs_dplus3CT	1	D_and_T400_RCT	D_and_T400_RCT	D_and_T400_RCT_no2	TRUE	FALSE	TRUE	1	1	TRUE
SVD_pCMs_dplus3CT	1	D_and_T400_RCT	D_and_T400_RCT	D_and_T400_RCT_no2	TRUE	FALSE	TRUE	1	1	TRUE
SVD_pCMs_dplus3CT	1	D_and_T400_RCT	D_and_T400_RCT	D_and_T400_RCT	TRUE	FALSE	FALSE	0	1	TRUE
SVD_pCMs_dplus3CT	1	D_and_T400_RCT	D_and_T400_RCT	D_and_T400_RCT	TRUE	FALSE	FALSE	0	1	TRUE
SVD_pCMs_dplus3CT	1	D_and_T400_RCT	D_and_T400_RCT	D_and_T400_RCT	TRUE	FALSE	FALSE	0	1	TRUE
SVD_pCMs_dplus3CT	1	D_and_T400_RCT	D_and_T400_RCT	D_and_T400_RCT_no2	TRUE	FALSE	TRUE	1	1	TRUE
SVD_pCMs_dplus3CT	1	D_and_T400_RCT	D_and_T400_RCT	D_and_T400_RCT_no2	TRUE	FALSE	TRUE	1	1	TRUE
SVD_pCMs_dplus3CT	1	D_then_T200_RCT	D_then_T200_RCT	D_then_T200_RCT	FALSE	TRUE	FALSE	0	0	TRUE
SVD_pCMs_dplus3CT	1	D_then_T200_RCT	D_then_T200_RCT	D_then_T200_RCT	FALSE	TRUE	FALSE	0	0	TRUE
SVD_pCMs_dplus3CT	1	D_then_T200_RCT	D_then_T200_RCT	D_then_T200_RCT	FALSE	TRUE	FALSE	0	0	TRUE
SVD_pCMs_dplus3CT	1	D_then_T200_RCT	D_then_T200_RCT	D_then_T200_RCT	FALSE	TRUE	FALSE	0	0	TRUE
SVD_pCMs_dplus3CT	1	D_then_T200_RCT	D_then_T200_RCT	D_then_T200_RCT	FALSE	TRUE	FALSE	0	0	TRUE
SVD_pCMs_dplus3CT	1	D_then_T200_RCT	D_then_T200_RCT	D_then_T200_RCT	FALSE	FALSE	FALSE	0	0	TRUE
SVD_pCMs_dplus3CT	1	D_then_T200_RCT	D_then_T200_RCT	D_then_T200_RCT	FALSE	FALSE	FALSE	0	0	TRUE
SVD_pCMs_dplus3CT	1	D_then_T200_RCT	D_then_T200_RCT	D_then_T200_RCT	FALSE	FALSE	FALSE	0	0	TRUE
SVD_pCMs_dplus3CT	1	D_then_T200_RCT	D_then_T200_RCT	D_then_T200_RCT	FALSE	FALSE	TRUE	1	0	TRUE
SVD_pCMs_dplus3CT	1	D_then_T200_RCT	D_then_T200_RCT	D_then_T200_RCT	FALSE	FALSE	TRUE	1	0	TRUE
SVD_pCMs_dplus3CT	1	D_then_T200_RCT	D_then_T200_RCT	D_then_T200_RCT	FALSE	FALSE	TRUE	1	0	TRUE
SVD_pCMs_dplus3CT	1	D_and_T200_PCT	D_and_T200_PCT	D_and_T200_PCT	FALSE	TRUE	FALSE	0	0	TRUE
SVD_pCMs_dplus3CT	1	D_and_T200_PCT	D_and_T200_PCT	D_and_T200_PCT	FALSE	TRUE	FALSE	0	0	TRUE
SVD_pCMs_dplus3CT	1	D_and_T200_PCT	D_and_T200_PCT	D_and_T200_PCT	FALSE	TRUE	FALSE	0	0	TRUE
SVD_pCMs_dplus3CT	1	D_and_T200_PCT	D_and_T200_PCT	D_and_T200_PCT	FALSE	FALSE	FALSE	0	0	TRUE
SVD_pCMs_dplus3CT	1	D_and_T200_PCT	D_and_T200_PCT	D_and_T200_PCT	FALSE	FALSE	FALSE	0	0	TRUE
SVD_pCMs_dplus3CT	1	D_and_T200_PCT	D_and_T200_PCT	D_and_T200_PCT	FALSE	FALSE	FALSE	0	0	TRUE
SVD_pCMs_dplus3CT	1	D_and_T200_PCT	D_and_T200_PCT	D_and_T200_PCT	FALSE	FALSE	TRUE	1	0	TRUE
SVD_pCMs_dplus3CT	2	D_then_T400_RCT	D_then_T400_RCT_no2	D_then_T400_RCT_no2	FALSE	TRUE	FALSE	1	1	TRUE
SVD_pCMs_dplus3CT	2	D_then_T400_RCT	D_then_T400_RCT_no2	D_then_T400_RCT_no2	FALSE	TRUE	FALSE	1	1	TRUE
SVD_pCMs_dplus3CT	2	D_then_T400_RCT	D_then_T400_RCT_no2	D_then_T400_RCT_no2	FALSE	TRUE	FALSE	1	1	TRUE
SVD_pCMs_dplus3CT	2	D_then_T400_RCT	D_then_T400_RCT_no2	D_then_T400_RCT_no2	FALSE	TRUE	FALSE	1	1	TRUE
SVD_pCMs_dplus3CT	2	D_NCT	D_NCT	D_NCT	FALSE	TRUE	FALSE	0	0	TRUE
SVD_pCMs_dplus3CT	2	D_NCT	D_NCT	D_NCT	FALSE	TRUE	FALSE	0	0	TRUE
SVD_pCMs_dplus3CT	2	D_NCT	D_NCT	D_NCT	FALSE	TRUE	FALSE	0	0	TRUE
SVD_pCMs_dplus3CT	2	D_NCT	D_NCT	D_NCT	FALSE	TRUE	FALSE	0	0	TRUE
SVD_pCMs_dplus3CT	2	D_NCT	D_NCT	D_NCT	FALSE	TRUE	FALSE	0	0	TRUE
SVD_pCMs_dplus3CT	2	T200_RCT	T200_RCT	T200_RCT	FALSE	TRUE	FALSE	0	1	TRUE
SVD_pCMs_dplus3CT	2	T200_RCT	T200_RCT	T200_RCT	FALSE	TRUE	FALSE	0	1	TRUE
SVD_pCMs_dplus3CT	2	T200_RCT	T200_RCT	T200_RCT	FALSE	TRUE	FALSE	0	1	TRUE
SVD_pCMs_dplus3CT	2	T200_RCT	T200_RCT	T200_RCT	FALSE	TRUE	FALSE	0	1	TRUE
SVD_pCMs_dplus3CT	2	T400_RCT	T400_RCT_no2	T400_RCT_no2	FALSE	TRUE	FALSE	1	1	TRUE
SVD_pCMs_dplus3CT	2	T400_RCT	T400_RCT_no2	T400_RCT_no2	FALSE	TRUE	FALSE	1	1	TRUE
SVD_pCMs_dplus3CT	2	T400_RCT	T400_RCT_no2	T400_RCT_no2	FALSE	TRUE	FALSE	1	1	TRUE
SVD_pCMs_dplus3CT	2	T400_RCT	T400_RCT_no2	T400_RCT_no2	FALSE	FALSE	FALSE	1	1	TRUE
SVD_pCMs_dplus3CT	2	D_and_T400_RCT	D_and_T400_RCT_no2	D_and_T400_RCT_no2	FALSE	TRUE	FALSE	1	1	TRUE
SVD_pCMs_dplus3CT	2	D_and_T400_RCT	D_and_T400_RCT_no2	D_and_T400_RCT_no2	FALSE	TRUE	FALSE	1	1	TRUE
SVD_pCMs_dplus3CT	2	D_and_T400_RCT	D_and_T400_RCT_no2	D_and_T400_RCT_no2	FALSE	FALSE	FALSE	1	1	TRUE
SVD_pCMs_dplus3CT	2	D_and_T400_RCT	D_and_T400_RCT_no2	D_and_T400_RCT_no2	FALSE	FALSE	FALSE	1	1	TRUE
SVD_pCMs_dplus3CT	2	D_RCT	D_RCT	D_RCT	FALSE	TRUE	FALSE	0	1	TRUE
SVD_pCMs_dplus3CT	2	D_RCT	D_RCT	D_RCT	FALSE	TRUE	FALSE	0	1	TRUE
SVD_pCMs_dplus3CT	2	D_RCT	D_RCT	D_RCT	FALSE	TRUE	FALSE	0	1	TRUE
SVD_pCMs_dplus3CT	2	D_RCT	D_RCT	D_RCT	FALSE	FALSE	TRUE	1	1	TRUE
SVD_pCMs_dplus3CT	2	D_RCT	D_RCT	D_RCT	FALSE	FALSE	TRUE	1	1	TRUE
SVD_pCMs_dplus3CT	2	D_RCT	D_RCT	D_RCT	FALSE	FALSE	TRUE	1	1	TRUE
SVD_pCMs_dplus3CT	2	T400_NCT	T400_NCT	T400_NCT	FALSE	TRUE	FALSE	0	0	TRUE
SVD_pCMs_dplus3CT	2	T400_NCT	T400_NCT	T400_NCT	FALSE	TRUE	FALSE	0	0	TRUE
SVD_pCMs_dplus3CT	2	T400_NCT	T400_NCT	T400_NCT	FALSE	FALSE	FALSE	0	0	TRUE
SVD_pCMs_dplus3CT	2	T400_NCT	T400_NCT	T400_NCT	FALSE	FALSE	TRUE	2	0	TRUE
SVD_pCMs_dplus3CT	2	T400_NCT	T400_NCT	T400_NCT	FALSE	FALSE	TRUE	2	0	TRUE
SVD_pCMs_dplus3CT	2	D_then_T400_NCT	D_then_T400_NCT	D_then_T400_NCT	FALSE	TRUE	FALSE	0	0	TRUE
SVD_pCMs_dplus3CT	2	D_then_T400_NCT	D_then_T400_NCT	D_then_T400_NCT	FALSE	TRUE	FALSE	0	0	TRUE
SVD_pCMs_dplus3CT	2	D_then_T400_NCT	D_then_T400_NCT	D_then_T400_NCT	FALSE	TRUE	FALSE	0	0	TRUE
SVD_pCMs_dplus3CT	2	D_then_T400_NCT	D_then_T400_NCT	D_then_T400_NCT	FALSE	FALSE	FALSE	0	0	TRUE
SVD_pCMs_dplus3CT	2	D_then_T400_NCT	D_then_T400_NCT	D_then_T400_NCT	FALSE	FALSE	FALSE	0	0	TRUE
SVD_pCMs_dplus3CT	2	D_then_T400_RCT	D_then_T400_RCT	D_then_T400_RCT	FALSE	TRUE	FALSE	0	1	TRUE
SVD_pCMs_dplus3CT	2	D_then_T400_RCT	D_then_T400_RCT	D_then_T400_RCT	FALSE	TRUE	FALSE	0	1	TRUE
SVD_pCMs_dplus3CT	2	D_then_T400_RCT	D_then_T400_RCT	D_then_T400_RCT	FALSE	TRUE	FALSE	0	1	TRUE
SVD_pCMs_dplus3CT	2	D_then_T400_RCT	D_then_T400_RCT	D_then_T400_RCT	FALSE	TRUE	FALSE	0	1	TRUE
SVD_pCMs_dplus3CT	2	D_then_T400_RCT	D_then_T400_RCT	D_then_T400_RCT	FALSE	TRUE	FALSE	0	1	TRUE
SVD_pCMs_dplus3CT	2	D_then_T400_RCT	D_then_T400_RCT	D_then_T400_RCT	FALSE	FALSE	TRUE	1	1	TRUE
SVD_pCMs_dplus3CT	2	D_then_T400_RCT	D_then_T400_RCT	D_then_T400_RCT	FALSE	FALSE	TRUE	1	1	TRUE
SVD_pCMs_dplus3CT	2	D_then_T200_PCT	D_then_T200_PCT	D_then_T200_PCT	FALSE	TRUE	FALSE	0	0	TRUE
SVD_pCMs_dplus3CT	2	D_then_T200_PCT	D_then_T200_PCT	D_then_T200_PCT	FALSE	TRUE	FALSE	0	0	TRUE
SVD_pCMs_dplus3CT	2	D_then_T200_PCT	D_then_T200_PCT	D_then_T200_PCT	FALSE	TRUE	FALSE	0	0	TRUE
SVD_pCMs_dplus3CT	2	D_then_T200_PCT	D_then_T200_PCT	D_then_T200_PCT	FALSE	FALSE	FALSE	0	0	TRUE
SVD_pCMs_dplus3CT	2	D_then_T200_PCT	D_then_T200_PCT	D_then_T200_PCT	FALSE	FALSE	FALSE	0	0	TRUE
SVD_pCMs_dplus3CT	2	D_then_T200_PCT	D_then_T200_PCT	D_then_T200_PCT	FALSE	FALSE	FALSE	0	0	TRUE
SVD_pCMs_dplus3CT	2	D_then_T200_PCT	D_then_T200_PCT	D_then_T200_PCT	FALSE	FALSE	TRUE	2	0	TRUE
SVD_pCMs_dplus3CT	2	D_RCT	D_RCT_no2	D_RCT_no2	FALSE	TRUE	FALSE	1	1	TRUE
SVD_pCMs_dplus3CT	2	D_RCT	D_RCT_no2	D_RCT_no2	FALSE	TRUE	FALSE	1	1	TRUE
SVD_pCMs_dplus3CT	2	D_RCT	D_RCT_no2	D_RCT_no2	FALSE	TRUE	FALSE	1	1	TRUE
SVD_pCMs_dplus3CT	2	D_RCT	D_RCT_no2	D_RCT_no2	FALSE	TRUE	FALSE	1	1	TRUE
SVD_pCMs_dplus3CT	2	D_RCT	D_RCT_no2	D_RCT_no2	FALSE	FALSE	FALSE	1	1	TRUE
SVD_pCMs_dplus3CT	2	T200_NCT	T200_NCT	T200_NCT	FALSE	TRUE	FALSE	0	0	TRUE
SVD_pCMs_dplus3CT	2	T200_NCT	T200_NCT	T200_NCT	FALSE	TRUE	FALSE	0	0	TRUE
SVD_pCMs_dplus3CT	2	T200_NCT	T200_NCT	T200_NCT	FALSE	TRUE	FALSE	0	0	TRUE
SVD_pCMs_dplus3CT	2	T200_NCT	T200_NCT	T200_NCT	FALSE	FALSE	TRUE	2	0	TRUE
SVD_pCMs_dplus3CT	2	T200_NCT	T200_NCT	T200_NCT	FALSE	FALSE	FALSE	0	0	TRUE
SVD_pCMs_dplus3CT	2	T400_RCT	T400_RCT	T400_RCT	FALSE	TRUE	FALSE	0	1	TRUE
SVD_pCMs_dplus3CT	2	T400_RCT	T400_RCT	T400_RCT	FALSE	TRUE	FALSE	0	1	TRUE
SVD_pCMs_dplus3CT	2	T400_RCT	T400_RCT	T400_RCT	FALSE	TRUE	FALSE	0	1	TRUE
SVD_pCMs_dplus3CT	2	T400_RCT	T400_RCT	T400_RCT	FALSE	FALSE	TRUE	1	1	TRUE
SVD_pCMs_dplus3CT	2	T400_RCT	T400_RCT	T400_RCT	FALSE	FALSE	TRUE	1	1	TRUE
SVD_pCMs_dplus3CT	2	T400_RCT	T400_RCT	T400_RCT	FALSE	FALSE	TRUE	1	1	TRUE
SVD_pCMs_dplus3CT	2	T400_RCT	T400_RCT	T400_RCT	FALSE	FALSE	TRUE	1	1	TRUE
SVD_pCMs_dplus3CT	2	D_then_T200_NCT	D_then_T200_NCT	D_then_T200_NCT	FALSE	TRUE	FALSE	0	0	TRUE
SVD_pCMs_dplus3CT	2	D_then_T200_NCT	D_then_T200_NCT	D_then_T200_NCT	FALSE	TRUE	FALSE	0	0	TRUE
SVD_pCMs_dplus3CT	2	D_then_T200_NCT	D_then_T200_NCT	D_then_T200_NCT	FALSE	TRUE	FALSE	0	0	TRUE
SVD_pCMs_dplus3CT	2	D_then_T200_NCT	D_then_T200_NCT	D_then_T200_NCT	FALSE	TRUE	FALSE	0	0	TRUE
SVD_pCMs_dplus3CT	2	D_then_T200_NCT	D_then_T200_NCT	D_then_T200_NCT	FALSE	FALSE	FALSE	0	0	TRUE
SVD_pCMs_dplus3CT	2	D_and_T200_NCT	D_and_T200_NCT	D_and_T200_NCT	FALSE	TRUE	FALSE	0	0	TRUE
SVD_pCMs_dplus3CT	2	D_and_T200_NCT	D_and_T200_NCT	D_and_T200_NCT	FALSE	TRUE	FALSE	0	0	TRUE
SVD_pCMs_dplus3CT	2	D_and_T200_NCT	D_and_T200_NCT	D_and_T200_NCT	FALSE	TRUE	FALSE	0	0	TRUE
SVD_pCMs_dplus3CT	2	D_and_T200_NCT	D_and_T200_NCT	D_and_T200_NCT	FALSE	FALSE	TRUE	2	0	TRUE
SVD_pCMs_dplus3CT	2	D_and_T200_NCT	D_and_T200_NCT	D_and_T200_NCT	FALSE	FALSE	FALSE	0	0	TRUE
SVD_pCMs_dplus3CT	2	D_and_T400_NCT	D_and_T400_NCT	D_and_T400_NCT	FALSE	TRUE	FALSE	0	0	TRUE
SVD_pCMs_dplus3CT	2	D_and_T400_NCT	D_and_T400_NCT	D_and_T400_NCT	FALSE	TRUE	FALSE	0	0	TRUE
SVD_pCMs_dplus3CT	2	D_and_T400_NCT	D_and_T400_NCT	D_and_T400_NCT	FALSE	TRUE	FALSE	0	0	TRUE
SVD_pCMs_dplus3CT	2	D_and_T400_NCT	D_and_T400_NCT	D_and_T400_NCT	FALSE	TRUE	FALSE	0	0	TRUE
SVD_pCMs_dplus3CT	2	D_and_T400_NCT	D_and_T400_NCT	D_and_T400_NCT	FALSE	FALSE	TRUE	2	0	TRUE
SVD_pCMs_dplus3CT	2	T400_PCT	T400_PCT	T400_PCT	FALSE	TRUE	FALSE	0	0	TRUE
SVD_pCMs_dplus3CT	2	T400_PCT	T400_PCT	T400_PCT	FALSE	TRUE	FALSE	0	0	TRUE
SVD_pCMs_dplus3CT	2	T400_PCT	T400_PCT	T400_PCT	FALSE	TRUE	FALSE	0	0	TRUE
SVD_pCMs_dplus3CT	2	T400_PCT	T400_PCT	T400_PCT	FALSE	FALSE	FALSE	0	0	TRUE
SVD_pCMs_dplus3CT	2	T400_PCT	T400_PCT	T400_PCT	FALSE	FALSE	FALSE	0	0	TRUE
SVD_pCMs_dplus3CT	2	T400_PCT	T400_PCT	T400_PCT	FALSE	FALSE	TRUE	2	0	TRUE
SVD_pCMs_dplus3CT	2	T400_PCT	T400_PCT	T400_PCT	FALSE	FALSE	FALSE	0	0	TRUE
SVD_pCMs_dplus3CT	2	D_then_T400_PCT	D_then_T400_PCT	D_then_T400_PCT	FALSE	TRUE	FALSE	0	0	TRUE
SVD_pCMs_dplus3CT	2	D_then_T400_PCT	D_then_T400_PCT	D_then_T400_PCT	FALSE	TRUE	FALSE	0	0	TRUE
SVD_pCMs_dplus3CT	2	D_then_T400_PCT	D_then_T400_PCT	D_then_T400_PCT	FALSE	TRUE	FALSE	0	0	TRUE
SVD_pCMs_dplus3CT	2	D_then_T400_PCT	D_then_T400_PCT	D_then_T400_PCT	FALSE	TRUE	FALSE	0	0	TRUE
SVD_pCMs_dplus3CT	2	D_then_T400_PCT	D_then_T400_PCT	D_then_T400_PCT	FALSE	FALSE	FALSE	0	0	TRUE
SVD_pCMs_dplus3CT	2	D_then_T400_PCT	D_then_T400_PCT	D_then_T400_PCT	FALSE	FALSE	FALSE	0	0	TRUE
SVD_pCMs_dplus3CT	2	D_then_T400_PCT	D_then_T400_PCT	D_then_T400_PCT	FALSE	FALSE	TRUE	2	0	TRUE
SVD_pCMs_dplus3CT	2	D_and_T200_RCT	D_and_T200_RCT	D_and_T200_RCT	FALSE	TRUE	FALSE	0	0	TRUE
SVD_pCMs_dplus3CT	2	D_and_T200_RCT	D_and_T200_RCT	D_and_T200_RCT	FALSE	TRUE	FALSE	0	0	TRUE
SVD_pCMs_dplus3CT	2	D_and_T200_RCT	D_and_T200_RCT	D_and_T200_RCT	FALSE	TRUE	FALSE	0	0	TRUE
SVD_pCMs_dplus3CT	2	D_and_T200_RCT	D_and_T200_RCT	D_and_T200_RCT	FALSE	TRUE	FALSE	0	0	TRUE
SVD_pCMs_dplus3CT	2	D_and_T200_RCT	D_and_T200_RCT	D_and_T200_RCT	FALSE	TRUE	FALSE	0	0	TRUE
SVD_pCMs_dplus3CT	2	D_and_T200_RCT	D_and_T200_RCT	D_and_T200_RCT	FALSE	TRUE	FALSE	0	0	TRUE
SVD_pCMs_dplus3CT	2	D_and_T200_RCT	D_and_T200_RCT	D_and_T200_RCT	FALSE	TRUE	FALSE	0	0	TRUE
SVD_pCMs_dplus3CT	2	D_and_T200_RCT	D_and_T200_RCT	D_and_T200_RCT	FALSE	TRUE	FALSE	0	0	TRUE
SVD_pCMs_dplus3CT	2	D_and_T200_RCT	D_and_T200_RCT	D_and_T200_RCT	FALSE	FALSE	TRUE	2	0	TRUE
SVD_pCMs_dplus3CT	2	D_and_T200_RCT	D_and_T200_RCT	D_and_T200_RCT	FALSE	FALSE	TRUE	2	0	TRUE
SVD_pCMs_dplus3CT	2	D_and_T200_RCT	D_and_T200_RCT	D_and_T200_RCT	FALSE	FALSE	TRUE	2	0	TRUE
SVD_pCMs_dplus3CT	2	T200_PCT	T200_PCT	T200_PCT	FALSE	TRUE	FALSE	0	0	TRUE
SVD_pCMs_dplus3CT	2	T200_PCT	T200_PCT	T200_PCT	FALSE	TRUE	FALSE	0	0	TRUE
SVD_pCMs_dplus3CT	2	T200_PCT	T200_PCT	T200_PCT	FALSE	TRUE	FALSE	0	0	TRUE
SVD_pCMs_dplus3CT	2	T200_PCT	T200_PCT	T200_PCT	FALSE	TRUE	FALSE	0	0	TRUE
SVD_pCMs_dplus3CT	2	T200_PCT	T200_PCT	T200_PCT	FALSE	FALSE	FALSE	0	0	TRUE
SVD_pCMs_dplus3CT	2	T200_PCT	T200_PCT	T200_PCT	FALSE	FALSE	FALSE	0	0	TRUE
SVD_pCMs_dplus3CT	2	T200_PCT	T200_PCT	T200_PCT	FALSE	FALSE	TRUE	2	0	TRUE
SVD_pCMs_dplus3CT	2	D_and_T400_PCT	D_and_T400_PCT	D_and_T400_PCT	FALSE	TRUE	FALSE	0	0	TRUE
SVD_pCMs_dplus3CT	2	D_and_T400_PCT	D_and_T400_PCT	D_and_T400_PCT	FALSE	TRUE	FALSE	0	0	TRUE
SVD_pCMs_dplus3CT	2	D_and_T400_PCT	D_and_T400_PCT	D_and_T400_PCT	FALSE	TRUE	FALSE	0	0	TRUE
SVD_pCMs_dplus3CT	2	D_and_T400_PCT	D_and_T400_PCT	D_and_T400_PCT	FALSE	FALSE	TRUE	2	0	TRUE
SVD_pCMs_dplus3CT	2	D_and_T400_PCT	D_and_T400_PCT	D_and_T400_PCT	FALSE	FALSE	TRUE	2	0	TRUE
SVD_pCMs_dplus3CT	2	D_and_T400_PCT	D_and_T400_PCT	D_and_T400_PCT	FALSE	FALSE	FALSE	0	0	TRUE
SVD_pCMs_dplus3CT	2	D_and_T400_PCT	D_and_T400_PCT	D_and_T400_PCT	FALSE	FALSE	TRUE	2	0	TRUE
SVD_pCMs_dplus3CT	2	D_PCT	D_PCT	D_PCT	FALSE	TRUE	FALSE	0	0	TRUE
SVD_pCMs_dplus3CT	2	D_PCT	D_PCT	D_PCT	FALSE	TRUE	FALSE	0	0	TRUE
SVD_pCMs_dplus3CT	2	D_PCT	D_PCT	D_PCT	FALSE	FALSE	TRUE	2	0	TRUE
SVD_pCMs_dplus3CT	2	D_PCT	D_PCT	D_PCT	FALSE	FALSE	TRUE	2	0	TRUE
SVD_pCMs_dplus3CT	2	D_PCT	D_PCT	D_PCT	FALSE	FALSE	FALSE	0	0	TRUE
SVD_pCMs_dplus3CT	2	D_PCT	D_PCT	D_PCT	FALSE	FALSE	TRUE	2	0	TRUE
SVD_pCMs_dplus3CT	2	D_PCT	D_PCT	D_PCT	FALSE	FALSE	TRUE	2	0	TRUE
SVD_pCMs_dplus3CT	2	D_then_T200_RCT	D_then_T200_RCT	D_then_T200_RCT	FALSE	TRUE	FALSE	0	0	TRUE
SVD_pCMs_dplus3CT	2	D_then_T200_RCT	D_then_T200_RCT	D_then_T200_RCT	FALSE	TRUE	FALSE	0	0	TRUE
SVD_pCMs_dplus3CT	2	D_then_T200_RCT	D_then_T200_RCT	D_then_T200_RCT	FALSE	TRUE	FALSE	0	0	TRUE
SVD_pCMs_dplus3CT	2	D_then_T200_RCT	D_then_T200_RCT	D_then_T200_RCT	FALSE	TRUE	FALSE	0	0	TRUE
SVD_pCMs_dplus3CT	2	D_then_T200_RCT	D_then_T200_RCT	D_then_T200_RCT	FALSE	TRUE	FALSE	0	0	TRUE
SVD_pCMs_dplus3CT	2	D_then_T200_RCT	D_then_T200_RCT	D_then_T200_RCT	FALSE	FALSE	FALSE	0	0	TRUE
SVD_pCMs_dplus3CT	2	D_then_T200_RCT	D_then_T200_RCT	D_then_T200_RCT	FALSE	FALSE	FALSE	0	0	TRUE
SVD_pCMs_dplus3CT	2	D_then_T200_RCT	D_then_T200_RCT	D_then_T200_RCT	FALSE	FALSE	FALSE	0	0	TRUE
SVD_pCMs_dplus3CT	2	D_then_T200_RCT	D_then_T200_RCT	D_then_T200_RCT	FALSE	FALSE	TRUE	2	0	TRUE
SVD_pCMs_dplus3CT	2	D_then_T200_RCT	D_then_T200_RCT	D_then_T200_RCT	FALSE	FALSE	TRUE	2	0	TRUE
SVD_pCMs_dplus3CT	2	D_then_T200_RCT	D_then_T200_RCT	D_then_T200_RCT	FALSE	FALSE	TRUE	2	0	TRUE
SVD_pCMs_dplus3CT	2	D_and_T200_PCT	D_and_T200_PCT	D_and_T200_PCT	FALSE	TRUE	FALSE	0	0	TRUE
SVD_pCMs_dplus3CT	2	D_and_T200_PCT	D_and_T200_PCT	D_and_T200_PCT	FALSE	TRUE	FALSE	0	0	TRUE
SVD_pCMs_dplus3CT	2	D_and_T200_PCT	D_and_T200_PCT	D_and_T200_PCT	FALSE	TRUE	FALSE	0	0	TRUE
SVD_pCMs_dplus3CT	2	D_and_T200_PCT	D_and_T200_PCT	D_and_T200_PCT	FALSE	FALSE	FALSE	0	0	TRUE
SVD_pCMs_dplus3CT	2	D_and_T200_PCT	D_and_T200_PCT	D_and_T200_PCT	FALSE	FALSE	FALSE	0	0	TRUE
SVD_pCMs_dplus3CT	2	D_and_T200_PCT	D_and_T200_PCT	D_and_T200_PCT	FALSE	FALSE	FALSE	0	0	TRUE
SVD_pCMs_dplus3CT	2	D_and_T200_PCT	D_and_T200_PCT	D_and_T200_PCT	FALSE	FALSE	TRUE	2	0	TRUE
SVD_pCMs_dplus3CT	2	T200_RCT	T200_RCT_no2	T200_RCT_no2	FALSE	TRUE	FALSE	1	1	TRUE
SVD_pCMs_dplus3CT	2	T200_RCT	T200_RCT_no2	T200_RCT_no2	FALSE	TRUE	FALSE	1	1	TRUE
SVD_pCMs_dplus3CT	2	T200_RCT	T200_RCT_no2	T200_RCT_no2	FALSE	FALSE	TRUE	2	1	TRUE
SVD_pCMs_dplus3CT	2	T200_RCT	T200_RCT_no2	T200_RCT_no2	FALSE	FALSE	FALSE	1	1	TRUE
SVD_pCMs_dplus3CT	2	T200_RCT	T200_RCT_no2	T200_RCT_no2	FALSE	FALSE	TRUE	2	1	TRUE
SVD_pCMs_dplus3CT	2	T200_RCT	T200_RCT_no2	T200_RCT_no2	FALSE	FALSE	FALSE	1	1	TRUE
SVD_pCMs_dplus3CT	2	T200_RCT	T200_RCT_no2	T200_RCT_no2	FALSE	FALSE	TRUE	2	1	TRUE
SVD_pCMs_dplus3CT	2	D_and_T400_RCT	D_and_T400_RCT	D_and_T400_RCT	FALSE	TRUE	FALSE	0	1	TRUE
SVD_pCMs_dplus3CT	2	D_and_T400_RCT	D_and_T400_RCT	D_and_T400_RCT	FALSE	TRUE	FALSE	0	1	TRUE
SVD_pCMs_dplus3CT	2	D_and_T400_RCT	D_and_T400_RCT	D_and_T400_RCT	FALSE	TRUE	FALSE	0	1	TRUE
SVD_pCMs_dplus3CT	2	D_and_T400_RCT	D_and_T400_RCT	D_and_T400_RCT	FALSE	FALSE	FALSE	0	1	TRUE
SVD_pCMs_dplus3CT	2	D_and_T400_RCT	D_and_T400_RCT	D_and_T400_RCT	FALSE	FALSE	FALSE	0	1	TRUE
SVD_pCMs_dplus3CT	2	D_and_T400_RCT	D_and_T400_RCT	D_and_T400_RCT	FALSE	FALSE	TRUE	1	1	TRUE
SVD_pCMs_dplus3CT	2	D_and_T400_RCT	D_and_T400_RCT	D_and_T400_RCT	FALSE	FALSE	TRUE	1	1	TRUE
