## Supplementary Tables for "Cardiomyocytes in Persistent Cancer Therapy-related Cardiac Dysfunction Show Contractile and Natriuretic Peptide Signaling Signatures": Supplementary Table 10F - regOutResponses T-PvsNP.tsv

Dataset	Pipeline_iteration	Entity_initial	Entity_lastIteration	Entity_new	Is_new_entity_group	Is_part_of_selected_cluster	Is_outlier	Is_outlier_count	Is_new_entity_group_count	Is_selected_f1ScoreWeight
SVD_pCMs_dplus2CTa	1	D_then_T200_PCT	D_then_T200_PCT	D_then_T200_PCT	FALSE	TRUE	FALSE	0	0	TRUE
SVD_pCMs_dplus2CTa	1	D_then_T200_PCT	D_then_T200_PCT	D_then_T200_PCT	FALSE	TRUE	FALSE	0	0	TRUE
SVD_pCMs_dplus2CTa	1	D_then_T200_PCT	D_then_T200_PCT	D_then_T200_PCT	FALSE	TRUE	FALSE	0	0	TRUE
SVD_pCMs_dplus2CTa	1	D_then_T200_PCT	D_then_T200_PCT	D_then_T200_PCT	FALSE	FALSE	FALSE	0	0	TRUE
SVD_pCMs_dplus2CTa	1	D_then_T200_PCT	D_then_T200_PCT	D_then_T200_PCT	FALSE	FALSE	FALSE	0	0	TRUE
SVD_pCMs_dplus2CTa	1	D_then_T200_PCT	D_then_T200_PCT	D_then_T200_PCT	FALSE	FALSE	FALSE	0	0	TRUE
SVD_pCMs_dplus2CTa	1	D_then_T200_PCT	D_then_T200_PCT	D_then_T200_PCT	FALSE	FALSE	TRUE	1	0	TRUE
SVD_pCMs_dplus2CTa	1	D_and_T200_RNCT	D_and_T200_RNCT	D_and_T200_RNCT	FALSE	TRUE	FALSE	0	0	TRUE
SVD_pCMs_dplus2CTa	1	D_and_T200_RNCT	D_and_T200_RNCT	D_and_T200_RNCT	FALSE	TRUE	FALSE	0	0	TRUE
SVD_pCMs_dplus2CTa	1	D_and_T200_RNCT	D_and_T200_RNCT	D_and_T200_RNCT	FALSE	TRUE	FALSE	0	0	TRUE
SVD_pCMs_dplus2CTa	1	D_and_T200_RNCT	D_and_T200_RNCT	D_and_T200_RNCT	FALSE	TRUE	FALSE	0	0	TRUE
SVD_pCMs_dplus2CTa	1	D_and_T200_RNCT	D_and_T200_RNCT	D_and_T200_RNCT	FALSE	TRUE	FALSE	0	0	TRUE
SVD_pCMs_dplus2CTa	1	D_and_T200_RNCT	D_and_T200_RNCT	D_and_T200_RNCT	FALSE	TRUE	FALSE	0	0	TRUE
SVD_pCMs_dplus2CTa	1	D_and_T200_RNCT	D_and_T200_RNCT	D_and_T200_RNCT	FALSE	TRUE	FALSE	0	0	TRUE
SVD_pCMs_dplus2CTa	1	D_and_T200_RNCT	D_and_T200_RNCT	D_and_T200_RNCT	FALSE	TRUE	FALSE	0	0	TRUE
SVD_pCMs_dplus2CTa	1	D_and_T200_RNCT	D_and_T200_RNCT	D_and_T200_RNCT	FALSE	TRUE	FALSE	0	0	TRUE
SVD_pCMs_dplus2CTa	1	D_and_T200_RNCT	D_and_T200_RNCT	D_and_T200_RNCT	FALSE	FALSE	TRUE	1	0	TRUE
SVD_pCMs_dplus2CTa	1	D_and_T200_RNCT	D_and_T200_RNCT	D_and_T200_RNCT	FALSE	FALSE	FALSE	0	0	TRUE
SVD_pCMs_dplus2CTa	1	D_and_T200_RNCT	D_and_T200_RNCT	D_and_T200_RNCT	FALSE	FALSE	FALSE	0	0	TRUE
SVD_pCMs_dplus2CTa	1	D_and_T200_RNCT	D_and_T200_RNCT	D_and_T200_RNCT	FALSE	FALSE	FALSE	0	0	TRUE
SVD_pCMs_dplus2CTa	1	D_and_T200_RNCT	D_and_T200_RNCT	D_and_T200_RNCT	FALSE	FALSE	TRUE	1	0	TRUE
SVD_pCMs_dplus2CTa	1	D_and_T200_RNCT	D_and_T200_RNCT	D_and_T200_RNCT	FALSE	FALSE	FALSE	0	0	TRUE
SVD_pCMs_dplus2CTa	1	D_and_T200_RNCT	D_and_T200_RNCT	D_and_T200_RNCT	FALSE	FALSE	FALSE	0	0	TRUE
SVD_pCMs_dplus2CTa	1	D_RNCT	D_RNCT	D_RNCT	FALSE	TRUE	FALSE	0	0	TRUE
SVD_pCMs_dplus2CTa	1	D_RNCT	D_RNCT	D_RNCT	FALSE	TRUE	FALSE	0	0	TRUE
SVD_pCMs_dplus2CTa	1	D_RNCT	D_RNCT	D_RNCT	FALSE	TRUE	FALSE	0	0	TRUE
SVD_pCMs_dplus2CTa	1	D_RNCT	D_RNCT	D_RNCT	FALSE	TRUE	FALSE	0	0	TRUE
SVD_pCMs_dplus2CTa	1	D_RNCT	D_RNCT	D_RNCT	FALSE	TRUE	FALSE	0	0	TRUE
SVD_pCMs_dplus2CTa	1	D_RNCT	D_RNCT	D_RNCT	FALSE	TRUE	FALSE	0	0	TRUE
SVD_pCMs_dplus2CTa	1	D_RNCT	D_RNCT	D_RNCT	FALSE	TRUE	FALSE	0	0	TRUE
SVD_pCMs_dplus2CTa	1	D_RNCT	D_RNCT	D_RNCT	FALSE	TRUE	FALSE	0	0	TRUE
SVD_pCMs_dplus2CTa	1	D_RNCT	D_RNCT	D_RNCT	FALSE	TRUE	FALSE	0	0	TRUE
SVD_pCMs_dplus2CTa	1	D_RNCT	D_RNCT	D_RNCT	FALSE	TRUE	FALSE	0	0	TRUE
SVD_pCMs_dplus2CTa	1	D_RNCT	D_RNCT	D_RNCT	FALSE	TRUE	FALSE	0	0	TRUE
SVD_pCMs_dplus2CTa	1	D_RNCT	D_RNCT	D_RNCT	FALSE	TRUE	FALSE	0	0	TRUE
SVD_pCMs_dplus2CTa	1	D_RNCT	D_RNCT	D_RNCT	FALSE	TRUE	FALSE	0	0	TRUE
SVD_pCMs_dplus2CTa	1	D_RNCT	D_RNCT	D_RNCT	FALSE	TRUE	FALSE	0	0	TRUE
SVD_pCMs_dplus2CTa	1	D_RNCT	D_RNCT	D_RNCT	FALSE	FALSE	TRUE	1	0	TRUE
SVD_pCMs_dplus2CTa	1	D_RNCT	D_RNCT	D_RNCT	FALSE	FALSE	TRUE	1	0	TRUE
SVD_pCMs_dplus2CTa	1	T400_PCT	T400_PCT	T400_PCT	FALSE	TRUE	FALSE	0	0	TRUE
SVD_pCMs_dplus2CTa	1	T400_PCT	T400_PCT	T400_PCT	FALSE	TRUE	FALSE	0	0	TRUE
SVD_pCMs_dplus2CTa	1	T400_PCT	T400_PCT	T400_PCT	FALSE	TRUE	FALSE	0	0	TRUE
SVD_pCMs_dplus2CTa	1	T400_PCT	T400_PCT	T400_PCT	FALSE	FALSE	FALSE	0	0	TRUE
SVD_pCMs_dplus2CTa	1	T400_PCT	T400_PCT	T400_PCT	FALSE	FALSE	FALSE	0	0	TRUE
SVD_pCMs_dplus2CTa	1	T400_PCT	T400_PCT	T400_PCT	FALSE	FALSE	TRUE	1	0	TRUE
SVD_pCMs_dplus2CTa	1	T400_PCT	T400_PCT	T400_PCT	FALSE	FALSE	FALSE	0	0	TRUE
SVD_pCMs_dplus2CTa	1	D_then_T400_PCT	D_then_T400_PCT	D_then_T400_PCT	FALSE	TRUE	FALSE	0	0	TRUE
SVD_pCMs_dplus2CTa	1	D_then_T400_PCT	D_then_T400_PCT	D_then_T400_PCT	FALSE	TRUE	FALSE	0	0	TRUE
SVD_pCMs_dplus2CTa	1	D_then_T400_PCT	D_then_T400_PCT	D_then_T400_PCT	FALSE	TRUE	FALSE	0	0	TRUE
SVD_pCMs_dplus2CTa	1	D_then_T400_PCT	D_then_T400_PCT	D_then_T400_PCT	FALSE	TRUE	FALSE	0	0	TRUE
SVD_pCMs_dplus2CTa	1	D_then_T400_PCT	D_then_T400_PCT	D_then_T400_PCT	FALSE	FALSE	FALSE	0	0	TRUE
SVD_pCMs_dplus2CTa	1	D_then_T400_PCT	D_then_T400_PCT	D_then_T400_PCT	FALSE	FALSE	FALSE	0	0	TRUE
SVD_pCMs_dplus2CTa	1	D_then_T400_PCT	D_then_T400_PCT	D_then_T400_PCT	FALSE	FALSE	TRUE	1	0	TRUE
SVD_pCMs_dplus2CTa	1	T400_RNCT	T400_RNCT	T400_RNCT	TRUE	TRUE	FALSE	0	1	TRUE
SVD_pCMs_dplus2CTa	1	T400_RNCT	T400_RNCT	T400_RNCT	TRUE	TRUE	FALSE	0	1	TRUE
SVD_pCMs_dplus2CTa	1	T400_RNCT	T400_RNCT	T400_RNCT	TRUE	TRUE	FALSE	0	1	TRUE
SVD_pCMs_dplus2CTa	1	T400_RNCT	T400_RNCT	T400_RNCT	TRUE	TRUE	FALSE	0	1	TRUE
SVD_pCMs_dplus2CTa	1	T400_RNCT	T400_RNCT	T400_RNCT	TRUE	TRUE	FALSE	0	1	TRUE
SVD_pCMs_dplus2CTa	1	T400_RNCT	T400_RNCT	T400_RNCT	TRUE	TRUE	FALSE	0	1	TRUE
SVD_pCMs_dplus2CTa	1	T400_RNCT	T400_RNCT	T400_RNCT	TRUE	TRUE	FALSE	0	1	TRUE
SVD_pCMs_dplus2CTa	1	T400_RNCT	T400_RNCT	T400_RNCT	TRUE	TRUE	FALSE	0	1	TRUE
SVD_pCMs_dplus2CTa	1	T400_RNCT	T400_RNCT	T400_RNCT_no2	TRUE	FALSE	TRUE	1	1	TRUE
SVD_pCMs_dplus2CTa	1	T400_RNCT	T400_RNCT	T400_RNCT_no2	TRUE	FALSE	TRUE	1	1	TRUE
SVD_pCMs_dplus2CTa	1	T400_RNCT	T400_RNCT	T400_RNCT_no2	TRUE	FALSE	TRUE	1	1	TRUE
SVD_pCMs_dplus2CTa	1	T400_RNCT	T400_RNCT	T400_RNCT_no2	TRUE	FALSE	TRUE	1	1	TRUE
SVD_pCMs_dplus2CTa	1	T400_RNCT	T400_RNCT	T400_RNCT_no2	TRUE	FALSE	TRUE	1	1	TRUE
SVD_pCMs_dplus2CTa	1	T400_RNCT	T400_RNCT	T400_RNCT_no2	TRUE	FALSE	TRUE	1	1	TRUE
SVD_pCMs_dplus2CTa	1	T400_RNCT	T400_RNCT	T400_RNCT_no2	TRUE	FALSE	TRUE	1	1	TRUE
SVD_pCMs_dplus2CTa	1	T400_RNCT	T400_RNCT	T400_RNCT_no2	TRUE	FALSE	TRUE	1	1	TRUE
SVD_pCMs_dplus2CTa	1	T200_PCT	T200_PCT	T200_PCT	FALSE	TRUE	FALSE	0	0	TRUE
SVD_pCMs_dplus2CTa	1	T200_PCT	T200_PCT	T200_PCT	FALSE	TRUE	FALSE	0	0	TRUE
SVD_pCMs_dplus2CTa	1	T200_PCT	T200_PCT	T200_PCT	FALSE	TRUE	FALSE	0	0	TRUE
SVD_pCMs_dplus2CTa	1	T200_PCT	T200_PCT	T200_PCT	FALSE	TRUE	FALSE	0	0	TRUE
SVD_pCMs_dplus2CTa	1	T200_PCT	T200_PCT	T200_PCT	FALSE	FALSE	FALSE	0	0	TRUE
SVD_pCMs_dplus2CTa	1	T200_PCT	T200_PCT	T200_PCT	FALSE	FALSE	FALSE	0	0	TRUE
SVD_pCMs_dplus2CTa	1	T200_PCT	T200_PCT	T200_PCT	FALSE	FALSE	TRUE	1	0	TRUE
SVD_pCMs_dplus2CTa	1	D_and_T400_PCT	D_and_T400_PCT	D_and_T400_PCT	FALSE	TRUE	FALSE	0	0	TRUE
SVD_pCMs_dplus2CTa	1	D_and_T400_PCT	D_and_T400_PCT	D_and_T400_PCT	FALSE	TRUE	FALSE	0	0	TRUE
SVD_pCMs_dplus2CTa	1	D_and_T400_PCT	D_and_T400_PCT	D_and_T400_PCT	FALSE	TRUE	FALSE	0	0	TRUE
SVD_pCMs_dplus2CTa	1	D_and_T400_PCT	D_and_T400_PCT	D_and_T400_PCT	FALSE	FALSE	TRUE	1	0	TRUE
SVD_pCMs_dplus2CTa	1	D_and_T400_PCT	D_and_T400_PCT	D_and_T400_PCT	FALSE	FALSE	TRUE	1	0	TRUE
SVD_pCMs_dplus2CTa	1	D_and_T400_PCT	D_and_T400_PCT	D_and_T400_PCT	FALSE	FALSE	FALSE	0	0	TRUE
SVD_pCMs_dplus2CTa	1	D_and_T400_PCT	D_and_T400_PCT	D_and_T400_PCT	FALSE	FALSE	TRUE	1	0	TRUE
SVD_pCMs_dplus2CTa	1	D_PCT	D_PCT	D_PCT	FALSE	TRUE	FALSE	0	0	TRUE
SVD_pCMs_dplus2CTa	1	D_PCT	D_PCT	D_PCT	FALSE	TRUE	FALSE	0	0	TRUE
SVD_pCMs_dplus2CTa	1	D_PCT	D_PCT	D_PCT	FALSE	FALSE	TRUE	1	0	TRUE
SVD_pCMs_dplus2CTa	1	D_PCT	D_PCT	D_PCT	FALSE	FALSE	TRUE	1	0	TRUE
SVD_pCMs_dplus2CTa	1	D_PCT	D_PCT	D_PCT	FALSE	FALSE	FALSE	0	0	TRUE
SVD_pCMs_dplus2CTa	1	D_PCT	D_PCT	D_PCT	FALSE	FALSE	TRUE	1	0	TRUE
SVD_pCMs_dplus2CTa	1	D_PCT	D_PCT	D_PCT	FALSE	FALSE	TRUE	1	0	TRUE
SVD_pCMs_dplus2CTa	1	D_then_T200_RNCT	D_then_T200_RNCT	D_then_T200_RNCT	TRUE	TRUE	FALSE	0	1	TRUE
SVD_pCMs_dplus2CTa	1	D_then_T200_RNCT	D_then_T200_RNCT	D_then_T200_RNCT	TRUE	TRUE	FALSE	0	1	TRUE
SVD_pCMs_dplus2CTa	1	D_then_T200_RNCT	D_then_T200_RNCT	D_then_T200_RNCT	TRUE	TRUE	FALSE	0	1	TRUE
SVD_pCMs_dplus2CTa	1	D_then_T200_RNCT	D_then_T200_RNCT	D_then_T200_RNCT	TRUE	TRUE	FALSE	0	1	TRUE
SVD_pCMs_dplus2CTa	1	D_then_T200_RNCT	D_then_T200_RNCT	D_then_T200_RNCT	TRUE	TRUE	FALSE	0	1	TRUE
SVD_pCMs_dplus2CTa	1	D_then_T200_RNCT	D_then_T200_RNCT	D_then_T200_RNCT	TRUE	TRUE	FALSE	0	1	TRUE
SVD_pCMs_dplus2CTa	1	D_then_T200_RNCT	D_then_T200_RNCT	D_then_T200_RNCT	TRUE	TRUE	FALSE	0	1	TRUE
SVD_pCMs_dplus2CTa	1	D_then_T200_RNCT	D_then_T200_RNCT	D_then_T200_RNCT	TRUE	TRUE	FALSE	0	1	TRUE
SVD_pCMs_dplus2CTa	1	D_then_T200_RNCT	D_then_T200_RNCT	D_then_T200_RNCT	TRUE	TRUE	FALSE	0	1	TRUE
SVD_pCMs_dplus2CTa	1	D_then_T200_RNCT	D_then_T200_RNCT	D_then_T200_RNCT	TRUE	TRUE	FALSE	0	1	TRUE
SVD_pCMs_dplus2CTa	1	D_then_T200_RNCT	D_then_T200_RNCT	D_then_T200_RNCT	TRUE	FALSE	FALSE	0	1	TRUE
SVD_pCMs_dplus2CTa	1	D_then_T200_RNCT	D_then_T200_RNCT	D_then_T200_RNCT	TRUE	FALSE	FALSE	0	1	TRUE
SVD_pCMs_dplus2CTa	1	D_then_T200_RNCT	D_then_T200_RNCT	D_then_T200_RNCT_no2	TRUE	FALSE	TRUE	1	1	TRUE
SVD_pCMs_dplus2CTa	1	D_then_T200_RNCT	D_then_T200_RNCT	D_then_T200_RNCT_no2	TRUE	FALSE	TRUE	1	1	TRUE
SVD_pCMs_dplus2CTa	1	D_then_T200_RNCT	D_then_T200_RNCT	D_then_T200_RNCT_no2	TRUE	FALSE	TRUE	1	1	TRUE
SVD_pCMs_dplus2CTa	1	D_then_T200_RNCT	D_then_T200_RNCT	D_then_T200_RNCT_no2	TRUE	FALSE	TRUE	1	1	TRUE
SVD_pCMs_dplus2CTa	1	D_and_T400_RNCT	D_and_T400_RNCT	D_and_T400_RNCT	TRUE	TRUE	FALSE	0	1	TRUE
SVD_pCMs_dplus2CTa	1	D_and_T400_RNCT	D_and_T400_RNCT	D_and_T400_RNCT	TRUE	TRUE	FALSE	0	1	TRUE
SVD_pCMs_dplus2CTa	1	D_and_T400_RNCT	D_and_T400_RNCT	D_and_T400_RNCT	TRUE	TRUE	FALSE	0	1	TRUE
SVD_pCMs_dplus2CTa	1	D_and_T400_RNCT	D_and_T400_RNCT	D_and_T400_RNCT	TRUE	TRUE	FALSE	0	1	TRUE
SVD_pCMs_dplus2CTa	1	D_and_T400_RNCT	D_and_T400_RNCT	D_and_T400_RNCT	TRUE	TRUE	FALSE	0	1	TRUE
SVD_pCMs_dplus2CTa	1	D_and_T400_RNCT	D_and_T400_RNCT	D_and_T400_RNCT_no2	TRUE	FALSE	TRUE	1	1	TRUE
SVD_pCMs_dplus2CTa	1	D_and_T400_RNCT	D_and_T400_RNCT	D_and_T400_RNCT_no2	TRUE	FALSE	TRUE	1	1	TRUE
SVD_pCMs_dplus2CTa	1	D_and_T400_RNCT	D_and_T400_RNCT	D_and_T400_RNCT_no2	TRUE	FALSE	TRUE	1	1	TRUE
SVD_pCMs_dplus2CTa	1	D_and_T400_RNCT	D_and_T400_RNCT	D_and_T400_RNCT_no2	TRUE	FALSE	TRUE	1	1	TRUE
SVD_pCMs_dplus2CTa	1	D_and_T400_RNCT	D_and_T400_RNCT	D_and_T400_RNCT_no2	TRUE	FALSE	TRUE	1	1	TRUE
SVD_pCMs_dplus2CTa	1	D_and_T400_RNCT	D_and_T400_RNCT	D_and_T400_RNCT_no2	TRUE	FALSE	TRUE	1	1	TRUE
SVD_pCMs_dplus2CTa	1	D_and_T400_RNCT	D_and_T400_RNCT	D_and_T400_RNCT_no2	TRUE	FALSE	TRUE	1	1	TRUE
SVD_pCMs_dplus2CTa	1	D_and_T400_RNCT	D_and_T400_RNCT	D_and_T400_RNCT_no2	TRUE	FALSE	TRUE	1	1	TRUE
SVD_pCMs_dplus2CTa	1	D_and_T400_RNCT	D_and_T400_RNCT	D_and_T400_RNCT_no2	TRUE	FALSE	TRUE	1	1	TRUE
SVD_pCMs_dplus2CTa	1	D_and_T400_RNCT	D_and_T400_RNCT	D_and_T400_RNCT_no2	TRUE	FALSE	TRUE	1	1	TRUE
SVD_pCMs_dplus2CTa	1	D_and_T400_RNCT	D_and_T400_RNCT	D_and_T400_RNCT_no2	TRUE	FALSE	TRUE	1	1	TRUE
SVD_pCMs_dplus2CTa	1	T200_RNCT	T200_RNCT	T200_RNCT	TRUE	TRUE	FALSE	0	1	TRUE
SVD_pCMs_dplus2CTa	1	T200_RNCT	T200_RNCT	T200_RNCT	TRUE	TRUE	FALSE	0	1	TRUE
SVD_pCMs_dplus2CTa	1	T200_RNCT	T200_RNCT	T200_RNCT	TRUE	TRUE	FALSE	0	1	TRUE
SVD_pCMs_dplus2CTa	1	T200_RNCT	T200_RNCT	T200_RNCT	TRUE	TRUE	FALSE	0	1	TRUE
SVD_pCMs_dplus2CTa	1	T200_RNCT	T200_RNCT	T200_RNCT	TRUE	FALSE	FALSE	0	1	TRUE
SVD_pCMs_dplus2CTa	1	T200_RNCT	T200_RNCT	T200_RNCT	TRUE	FALSE	FALSE	0	1	TRUE
SVD_pCMs_dplus2CTa	1	T200_RNCT	T200_RNCT	T200_RNCT	TRUE	FALSE	FALSE	0	1	TRUE
SVD_pCMs_dplus2CTa	1	T200_RNCT	T200_RNCT	T200_RNCT	TRUE	FALSE	FALSE	0	1	TRUE
SVD_pCMs_dplus2CTa	1	T200_RNCT	T200_RNCT	T200_RNCT	TRUE	FALSE	FALSE	0	1	TRUE
SVD_pCMs_dplus2CTa	1	T200_RNCT	T200_RNCT	T200_RNCT	TRUE	FALSE	FALSE	0	1	TRUE
SVD_pCMs_dplus2CTa	1	T200_RNCT	T200_RNCT	T200_RNCT_no2	TRUE	FALSE	TRUE	1	1	TRUE
SVD_pCMs_dplus2CTa	1	T200_RNCT	T200_RNCT	T200_RNCT_no2	TRUE	FALSE	TRUE	1	1	TRUE
SVD_pCMs_dplus2CTa	1	T200_RNCT	T200_RNCT	T200_RNCT_no2	TRUE	FALSE	TRUE	1	1	TRUE
SVD_pCMs_dplus2CTa	1	T200_RNCT	T200_RNCT	T200_RNCT_no2	TRUE	FALSE	TRUE	1	1	TRUE
SVD_pCMs_dplus2CTa	1	T200_RNCT	T200_RNCT	T200_RNCT_no2	TRUE	FALSE	TRUE	1	1	TRUE
SVD_pCMs_dplus2CTa	1	T200_RNCT	T200_RNCT	T200_RNCT_no2	TRUE	FALSE	TRUE	1	1	TRUE
SVD_pCMs_dplus2CTa	1	D_and_T200_PCT	D_and_T200_PCT	D_and_T200_PCT	FALSE	TRUE	FALSE	0	0	TRUE
SVD_pCMs_dplus2CTa	1	D_and_T200_PCT	D_and_T200_PCT	D_and_T200_PCT	FALSE	TRUE	FALSE	0	0	TRUE
SVD_pCMs_dplus2CTa	1	D_and_T200_PCT	D_and_T200_PCT	D_and_T200_PCT	FALSE	TRUE	FALSE	0	0	TRUE
SVD_pCMs_dplus2CTa	1	D_and_T200_PCT	D_and_T200_PCT	D_and_T200_PCT	FALSE	FALSE	FALSE	0	0	TRUE
SVD_pCMs_dplus2CTa	1	D_and_T200_PCT	D_and_T200_PCT	D_and_T200_PCT	FALSE	FALSE	FALSE	0	0	TRUE
SVD_pCMs_dplus2CTa	1	D_and_T200_PCT	D_and_T200_PCT	D_and_T200_PCT	FALSE	FALSE	FALSE	0	0	TRUE
SVD_pCMs_dplus2CTa	1	D_and_T200_PCT	D_and_T200_PCT	D_and_T200_PCT	FALSE	FALSE	TRUE	1	0	TRUE
SVD_pCMs_dplus2CTa	1	D_then_T400_RNCT	D_then_T400_RNCT	D_then_T400_RNCT	TRUE	TRUE	FALSE	0	1	TRUE
SVD_pCMs_dplus2CTa	1	D_then_T400_RNCT	D_then_T400_RNCT	D_then_T400_RNCT	TRUE	TRUE	FALSE	0	1	TRUE
SVD_pCMs_dplus2CTa	1	D_then_T400_RNCT	D_then_T400_RNCT	D_then_T400_RNCT	TRUE	TRUE	FALSE	0	1	TRUE
SVD_pCMs_dplus2CTa	1	D_then_T400_RNCT	D_then_T400_RNCT	D_then_T400_RNCT	TRUE	TRUE	FALSE	0	1	TRUE
SVD_pCMs_dplus2CTa	1	D_then_T400_RNCT	D_then_T400_RNCT	D_then_T400_RNCT	TRUE	TRUE	FALSE	0	1	TRUE
SVD_pCMs_dplus2CTa	1	D_then_T400_RNCT	D_then_T400_RNCT	D_then_T400_RNCT	TRUE	TRUE	FALSE	0	1	TRUE
SVD_pCMs_dplus2CTa	1	D_then_T400_RNCT	D_then_T400_RNCT	D_then_T400_RNCT	TRUE	TRUE	FALSE	0	1	TRUE
SVD_pCMs_dplus2CTa	1	D_then_T400_RNCT	D_then_T400_RNCT	D_then_T400_RNCT	TRUE	TRUE	FALSE	0	1	TRUE
SVD_pCMs_dplus2CTa	1	D_then_T400_RNCT	D_then_T400_RNCT	D_then_T400_RNCT	TRUE	TRUE	FALSE	0	1	TRUE
SVD_pCMs_dplus2CTa	1	D_then_T400_RNCT	D_then_T400_RNCT	D_then_T400_RNCT	TRUE	TRUE	FALSE	0	1	TRUE
SVD_pCMs_dplus2CTa	1	D_then_T400_RNCT	D_then_T400_RNCT	D_then_T400_RNCT	TRUE	TRUE	FALSE	0	1	TRUE
SVD_pCMs_dplus2CTa	1	D_then_T400_RNCT	D_then_T400_RNCT	D_then_T400_RNCT_no2	TRUE	FALSE	TRUE	1	1	TRUE
SVD_pCMs_dplus2CTa	1	D_then_T400_RNCT	D_then_T400_RNCT	D_then_T400_RNCT_no2	TRUE	FALSE	TRUE	1	1	TRUE
SVD_pCMs_dplus2CTa	1	D_then_T400_RNCT	D_then_T400_RNCT	D_then_T400_RNCT_no2	TRUE	FALSE	TRUE	1	1	TRUE
SVD_pCMs_dplus2CTa	1	D_then_T400_RNCT	D_then_T400_RNCT	D_then_T400_RNCT_no2	TRUE	FALSE	TRUE	1	1	TRUE
SVD_pCMs_dplus2CTa	1	D_then_T400_RNCT	D_then_T400_RNCT	D_then_T400_RNCT_no2	TRUE	FALSE	TRUE	1	1	TRUE
SVD_pCMs_dplus2CTa	2	D_and_T400_RNCT	D_and_T400_RNCT	D_and_T400_RNCT	FALSE	TRUE	FALSE	0	1	TRUE
SVD_pCMs_dplus2CTa	2	D_and_T400_RNCT	D_and_T400_RNCT	D_and_T400_RNCT	FALSE	TRUE	FALSE	0	1	TRUE
SVD_pCMs_dplus2CTa	2	D_and_T400_RNCT	D_and_T400_RNCT	D_and_T400_RNCT	FALSE	TRUE	FALSE	0	1	TRUE
SVD_pCMs_dplus2CTa	2	D_and_T400_RNCT	D_and_T400_RNCT	D_and_T400_RNCT	FALSE	TRUE	FALSE	0	1	TRUE
SVD_pCMs_dplus2CTa	2	D_and_T400_RNCT	D_and_T400_RNCT	D_and_T400_RNCT	FALSE	FALSE	FALSE	0	1	TRUE
SVD_pCMs_dplus2CTa	2	D_then_T400_RNCT	D_then_T400_RNCT_no2	D_then_T400_RNCT_no2	FALSE	TRUE	FALSE	1	1	TRUE
SVD_pCMs_dplus2CTa	2	D_then_T400_RNCT	D_then_T400_RNCT_no2	D_then_T400_RNCT_no2	FALSE	TRUE	FALSE	1	1	TRUE
SVD_pCMs_dplus2CTa	2	D_then_T400_RNCT	D_then_T400_RNCT_no2	D_then_T400_RNCT_no2	FALSE	FALSE	TRUE	2	1	TRUE
SVD_pCMs_dplus2CTa	2	D_then_T400_RNCT	D_then_T400_RNCT_no2	D_then_T400_RNCT_no2	FALSE	FALSE	TRUE	2	1	TRUE
SVD_pCMs_dplus2CTa	2	D_then_T400_RNCT	D_then_T400_RNCT_no2	D_then_T400_RNCT_no2	FALSE	FALSE	TRUE	2	1	TRUE
SVD_pCMs_dplus2CTa	2	T400_RNCT	T400_RNCT	T400_RNCT	FALSE	TRUE	FALSE	0	1	TRUE
SVD_pCMs_dplus2CTa	2	T400_RNCT	T400_RNCT	T400_RNCT	FALSE	TRUE	FALSE	0	1	TRUE
SVD_pCMs_dplus2CTa	2	T400_RNCT	T400_RNCT	T400_RNCT	FALSE	TRUE	FALSE	0	1	TRUE
SVD_pCMs_dplus2CTa	2	T400_RNCT	T400_RNCT	T400_RNCT	FALSE	TRUE	FALSE	0	1	TRUE
SVD_pCMs_dplus2CTa	2	T400_RNCT	T400_RNCT	T400_RNCT	FALSE	TRUE	FALSE	0	1	TRUE
SVD_pCMs_dplus2CTa	2	T400_RNCT	T400_RNCT	T400_RNCT	FALSE	TRUE	FALSE	0	1	TRUE
SVD_pCMs_dplus2CTa	2	T400_RNCT	T400_RNCT	T400_RNCT	FALSE	FALSE	FALSE	0	1	TRUE
SVD_pCMs_dplus2CTa	2	T400_RNCT	T400_RNCT	T400_RNCT	FALSE	FALSE	FALSE	0	1	TRUE
SVD_pCMs_dplus2CTa	2	D_then_T200_RNCT	D_then_T200_RNCT_no2	D_then_T200_RNCT_no2	FALSE	TRUE	FALSE	1	1	TRUE
SVD_pCMs_dplus2CTa	2	D_then_T200_RNCT	D_then_T200_RNCT_no2	D_then_T200_RNCT_no2	FALSE	TRUE	FALSE	1	1	TRUE
SVD_pCMs_dplus2CTa	2	D_then_T200_RNCT	D_then_T200_RNCT_no2	D_then_T200_RNCT_no2	FALSE	TRUE	FALSE	1	1	TRUE
SVD_pCMs_dplus2CTa	2	D_then_T200_RNCT	D_then_T200_RNCT_no2	D_then_T200_RNCT_no2	FALSE	FALSE	FALSE	1	1	TRUE
SVD_pCMs_dplus2CTa	2	D_then_T200_PCT	D_then_T200_PCT	D_then_T200_PCT	FALSE	TRUE	FALSE	0	0	TRUE
SVD_pCMs_dplus2CTa	2	D_then_T200_PCT	D_then_T200_PCT	D_then_T200_PCT	FALSE	TRUE	FALSE	0	0	TRUE
SVD_pCMs_dplus2CTa	2	D_then_T200_PCT	D_then_T200_PCT	D_then_T200_PCT	FALSE	TRUE	FALSE	0	0	TRUE
SVD_pCMs_dplus2CTa	2	D_then_T200_PCT	D_then_T200_PCT	D_then_T200_PCT	FALSE	FALSE	FALSE	0	0	TRUE
SVD_pCMs_dplus2CTa	2	D_then_T200_PCT	D_then_T200_PCT	D_then_T200_PCT	FALSE	FALSE	FALSE	0	0	TRUE
SVD_pCMs_dplus2CTa	2	D_then_T200_PCT	D_then_T200_PCT	D_then_T200_PCT	FALSE	FALSE	FALSE	0	0	TRUE
SVD_pCMs_dplus2CTa	2	D_then_T200_PCT	D_then_T200_PCT	D_then_T200_PCT	FALSE	FALSE	TRUE	2	0	TRUE
SVD_pCMs_dplus2CTa	2	T200_RNCT	T200_RNCT	T200_RNCT	FALSE	TRUE	FALSE	0	1	TRUE
SVD_pCMs_dplus2CTa	2	T200_RNCT	T200_RNCT	T200_RNCT	FALSE	TRUE	FALSE	0	1	TRUE
SVD_pCMs_dplus2CTa	2	T200_RNCT	T200_RNCT	T200_RNCT	FALSE	TRUE	FALSE	0	1	TRUE
SVD_pCMs_dplus2CTa	2	T200_RNCT	T200_RNCT	T200_RNCT	FALSE	TRUE	FALSE	0	1	TRUE
SVD_pCMs_dplus2CTa	2	T200_RNCT	T200_RNCT	T200_RNCT	FALSE	TRUE	FALSE	0	1	TRUE
SVD_pCMs_dplus2CTa	2	T200_RNCT	T200_RNCT	T200_RNCT	FALSE	FALSE	FALSE	0	1	TRUE
SVD_pCMs_dplus2CTa	2	T200_RNCT	T200_RNCT	T200_RNCT	FALSE	FALSE	FALSE	0	1	TRUE
SVD_pCMs_dplus2CTa	2	T200_RNCT	T200_RNCT	T200_RNCT	FALSE	FALSE	FALSE	0	1	TRUE
SVD_pCMs_dplus2CTa	2	T200_RNCT	T200_RNCT	T200_RNCT	FALSE	FALSE	TRUE	1	1	TRUE
SVD_pCMs_dplus2CTa	2	T200_RNCT	T200_RNCT	T200_RNCT	FALSE	FALSE	TRUE	1	1	TRUE
SVD_pCMs_dplus2CTa	2	T200_RNCT	T200_RNCT_no2	T200_RNCT_no2	FALSE	TRUE	FALSE	1	1	TRUE
SVD_pCMs_dplus2CTa	2	T200_RNCT	T200_RNCT_no2	T200_RNCT_no2	FALSE	TRUE	FALSE	1	1	TRUE
SVD_pCMs_dplus2CTa	2	T200_RNCT	T200_RNCT_no2	T200_RNCT_no2	FALSE	TRUE	FALSE	1	1	TRUE
SVD_pCMs_dplus2CTa	2	T200_RNCT	T200_RNCT_no2	T200_RNCT_no2	FALSE	FALSE	FALSE	1	1	TRUE
SVD_pCMs_dplus2CTa	2	T200_RNCT	T200_RNCT_no2	T200_RNCT_no2	FALSE	FALSE	FALSE	1	1	TRUE
SVD_pCMs_dplus2CTa	2	T200_RNCT	T200_RNCT_no2	T200_RNCT_no2	FALSE	FALSE	TRUE	2	1	TRUE
SVD_pCMs_dplus2CTa	2	D_and_T200_RNCT	D_and_T200_RNCT	D_and_T200_RNCT	FALSE	TRUE	FALSE	0	0	TRUE
SVD_pCMs_dplus2CTa	2	D_and_T200_RNCT	D_and_T200_RNCT	D_and_T200_RNCT	FALSE	TRUE	FALSE	0	0	TRUE
SVD_pCMs_dplus2CTa	2	D_and_T200_RNCT	D_and_T200_RNCT	D_and_T200_RNCT	FALSE	TRUE	FALSE	0	0	TRUE
SVD_pCMs_dplus2CTa	2	D_and_T200_RNCT	D_and_T200_RNCT	D_and_T200_RNCT	FALSE	TRUE	FALSE	0	0	TRUE
SVD_pCMs_dplus2CTa	2	D_and_T200_RNCT	D_and_T200_RNCT	D_and_T200_RNCT	FALSE	TRUE	FALSE	0	0	TRUE
SVD_pCMs_dplus2CTa	2	D_and_T200_RNCT	D_and_T200_RNCT	D_and_T200_RNCT	FALSE	TRUE	FALSE	0	0	TRUE
SVD_pCMs_dplus2CTa	2	D_and_T200_RNCT	D_and_T200_RNCT	D_and_T200_RNCT	FALSE	TRUE	FALSE	0	0	TRUE
SVD_pCMs_dplus2CTa	2	D_and_T200_RNCT	D_and_T200_RNCT	D_and_T200_RNCT	FALSE	TRUE	FALSE	0	0	TRUE
SVD_pCMs_dplus2CTa	2	D_and_T200_RNCT	D_and_T200_RNCT	D_and_T200_RNCT	FALSE	TRUE	FALSE	0	0	TRUE
SVD_pCMs_dplus2CTa	2	D_and_T200_RNCT	D_and_T200_RNCT	D_and_T200_RNCT	FALSE	FALSE	TRUE	2	0	TRUE
SVD_pCMs_dplus2CTa	2	D_and_T200_RNCT	D_and_T200_RNCT	D_and_T200_RNCT	FALSE	FALSE	FALSE	0	0	TRUE
SVD_pCMs_dplus2CTa	2	D_and_T200_RNCT	D_and_T200_RNCT	D_and_T200_RNCT	FALSE	FALSE	FALSE	0	0	TRUE
SVD_pCMs_dplus2CTa	2	D_and_T200_RNCT	D_and_T200_RNCT	D_and_T200_RNCT	FALSE	FALSE	FALSE	0	0	TRUE
SVD_pCMs_dplus2CTa	2	D_and_T200_RNCT	D_and_T200_RNCT	D_and_T200_RNCT	FALSE	FALSE	TRUE	2	0	TRUE
SVD_pCMs_dplus2CTa	2	D_and_T200_RNCT	D_and_T200_RNCT	D_and_T200_RNCT	FALSE	FALSE	FALSE	0	0	TRUE
SVD_pCMs_dplus2CTa	2	D_and_T200_RNCT	D_and_T200_RNCT	D_and_T200_RNCT	FALSE	FALSE	FALSE	0	0	TRUE
SVD_pCMs_dplus2CTa	2	D_RNCT	D_RNCT	D_RNCT	FALSE	TRUE	FALSE	0	0	TRUE
SVD_pCMs_dplus2CTa	2	D_RNCT	D_RNCT	D_RNCT	FALSE	TRUE	FALSE	0	0	TRUE
SVD_pCMs_dplus2CTa	2	D_RNCT	D_RNCT	D_RNCT	FALSE	TRUE	FALSE	0	0	TRUE
SVD_pCMs_dplus2CTa	2	D_RNCT	D_RNCT	D_RNCT	FALSE	TRUE	FALSE	0	0	TRUE
SVD_pCMs_dplus2CTa	2	D_RNCT	D_RNCT	D_RNCT	FALSE	TRUE	FALSE	0	0	TRUE
SVD_pCMs_dplus2CTa	2	D_RNCT	D_RNCT	D_RNCT	FALSE	TRUE	FALSE	0	0	TRUE
SVD_pCMs_dplus2CTa	2	D_RNCT	D_RNCT	D_RNCT	FALSE	TRUE	FALSE	0	0	TRUE
SVD_pCMs_dplus2CTa	2	D_RNCT	D_RNCT	D_RNCT	FALSE	TRUE	FALSE	0	0	TRUE
SVD_pCMs_dplus2CTa	2	D_RNCT	D_RNCT	D_RNCT	FALSE	TRUE	FALSE	0	0	TRUE
SVD_pCMs_dplus2CTa	2	D_RNCT	D_RNCT	D_RNCT	FALSE	TRUE	FALSE	0	0	TRUE
SVD_pCMs_dplus2CTa	2	D_RNCT	D_RNCT	D_RNCT	FALSE	TRUE	FALSE	0	0	TRUE
SVD_pCMs_dplus2CTa	2	D_RNCT	D_RNCT	D_RNCT	FALSE	TRUE	FALSE	0	0	TRUE
SVD_pCMs_dplus2CTa	2	D_RNCT	D_RNCT	D_RNCT	FALSE	TRUE	FALSE	0	0	TRUE
SVD_pCMs_dplus2CTa	2	D_RNCT	D_RNCT	D_RNCT	FALSE	TRUE	FALSE	0	0	TRUE
SVD_pCMs_dplus2CTa	2	D_RNCT	D_RNCT	D_RNCT	FALSE	FALSE	TRUE	2	0	TRUE
SVD_pCMs_dplus2CTa	2	D_RNCT	D_RNCT	D_RNCT	FALSE	FALSE	TRUE	2	0	TRUE
SVD_pCMs_dplus2CTa	2	T400_RNCT	T400_RNCT_no2	T400_RNCT_no2	FALSE	TRUE	FALSE	1	1	TRUE
SVD_pCMs_dplus2CTa	2	T400_RNCT	T400_RNCT_no2	T400_RNCT_no2	FALSE	TRUE	FALSE	1	1	TRUE
SVD_pCMs_dplus2CTa	2	T400_RNCT	T400_RNCT_no2	T400_RNCT_no2	FALSE	TRUE	FALSE	1	1	TRUE
SVD_pCMs_dplus2CTa	2	T400_RNCT	T400_RNCT_no2	T400_RNCT_no2	FALSE	FALSE	FALSE	1	1	TRUE
SVD_pCMs_dplus2CTa	2	T400_RNCT	T400_RNCT_no2	T400_RNCT_no2	FALSE	FALSE	FALSE	1	1	TRUE
SVD_pCMs_dplus2CTa	2	T400_RNCT	T400_RNCT_no2	T400_RNCT_no2	FALSE	FALSE	TRUE	2	1	TRUE
SVD_pCMs_dplus2CTa	2	T400_RNCT	T400_RNCT_no2	T400_RNCT_no2	FALSE	FALSE	TRUE	2	1	TRUE
SVD_pCMs_dplus2CTa	2	T400_RNCT	T400_RNCT_no2	T400_RNCT_no2	FALSE	FALSE	TRUE	2	1	TRUE
SVD_pCMs_dplus2CTa	2	T400_PCT	T400_PCT	T400_PCT	FALSE	TRUE	FALSE	0	0	TRUE
SVD_pCMs_dplus2CTa	2	T400_PCT	T400_PCT	T400_PCT	FALSE	TRUE	FALSE	0	0	TRUE
SVD_pCMs_dplus2CTa	2	T400_PCT	T400_PCT	T400_PCT	FALSE	TRUE	FALSE	0	0	TRUE
SVD_pCMs_dplus2CTa	2	T400_PCT	T400_PCT	T400_PCT	FALSE	FALSE	FALSE	0	0	TRUE
SVD_pCMs_dplus2CTa	2	T400_PCT	T400_PCT	T400_PCT	FALSE	FALSE	FALSE	0	0	TRUE
SVD_pCMs_dplus2CTa	2	T400_PCT	T400_PCT	T400_PCT	FALSE	FALSE	TRUE	2	0	TRUE
SVD_pCMs_dplus2CTa	2	T400_PCT	T400_PCT	T400_PCT	FALSE	FALSE	FALSE	0	0	TRUE
SVD_pCMs_dplus2CTa	2	D_then_T400_RNCT	D_then_T400_RNCT	D_then_T400_RNCT	FALSE	TRUE	FALSE	0	1	TRUE
SVD_pCMs_dplus2CTa	2	D_then_T400_RNCT	D_then_T400_RNCT	D_then_T400_RNCT	FALSE	TRUE	FALSE	0	1	TRUE
SVD_pCMs_dplus2CTa	2	D_then_T400_RNCT	D_then_T400_RNCT	D_then_T400_RNCT	FALSE	TRUE	FALSE	0	1	TRUE
SVD_pCMs_dplus2CTa	2	D_then_T400_RNCT	D_then_T400_RNCT	D_then_T400_RNCT	FALSE	TRUE	FALSE	0	1	TRUE
SVD_pCMs_dplus2CTa	2	D_then_T400_RNCT	D_then_T400_RNCT	D_then_T400_RNCT	FALSE	TRUE	FALSE	0	1	TRUE
SVD_pCMs_dplus2CTa	2	D_then_T400_RNCT	D_then_T400_RNCT	D_then_T400_RNCT	FALSE	TRUE	FALSE	0	1	TRUE
SVD_pCMs_dplus2CTa	2	D_then_T400_RNCT	D_then_T400_RNCT	D_then_T400_RNCT	FALSE	TRUE	FALSE	0	1	TRUE
SVD_pCMs_dplus2CTa	2	D_then_T400_RNCT	D_then_T400_RNCT	D_then_T400_RNCT	FALSE	TRUE	FALSE	0	1	TRUE
SVD_pCMs_dplus2CTa	2	D_then_T400_RNCT	D_then_T400_RNCT	D_then_T400_RNCT	FALSE	TRUE	FALSE	0	1	TRUE
SVD_pCMs_dplus2CTa	2	D_then_T400_RNCT	D_then_T400_RNCT	D_then_T400_RNCT	FALSE	TRUE	FALSE	0	1	TRUE
SVD_pCMs_dplus2CTa	2	D_then_T400_RNCT	D_then_T400_RNCT	D_then_T400_RNCT	FALSE	TRUE	FALSE	0	1	TRUE
SVD_pCMs_dplus2CTa	2	D_then_T400_PCT	D_then_T400_PCT	D_then_T400_PCT	FALSE	TRUE	FALSE	0	0	TRUE
SVD_pCMs_dplus2CTa	2	D_then_T400_PCT	D_then_T400_PCT	D_then_T400_PCT	FALSE	TRUE	FALSE	0	0	TRUE
SVD_pCMs_dplus2CTa	2	D_then_T400_PCT	D_then_T400_PCT	D_then_T400_PCT	FALSE	TRUE	FALSE	0	0	TRUE
SVD_pCMs_dplus2CTa	2	D_then_T400_PCT	D_then_T400_PCT	D_then_T400_PCT	FALSE	TRUE	FALSE	0	0	TRUE
SVD_pCMs_dplus2CTa	2	D_then_T400_PCT	D_then_T400_PCT	D_then_T400_PCT	FALSE	FALSE	FALSE	0	0	TRUE
SVD_pCMs_dplus2CTa	2	D_then_T400_PCT	D_then_T400_PCT	D_then_T400_PCT	FALSE	FALSE	FALSE	0	0	TRUE
SVD_pCMs_dplus2CTa	2	D_then_T400_PCT	D_then_T400_PCT	D_then_T400_PCT	FALSE	FALSE	TRUE	2	0	TRUE
SVD_pCMs_dplus2CTa	2	T200_PCT	T200_PCT	T200_PCT	FALSE	TRUE	FALSE	0	0	TRUE
SVD_pCMs_dplus2CTa	2	T200_PCT	T200_PCT	T200_PCT	FALSE	TRUE	FALSE	0	0	TRUE
SVD_pCMs_dplus2CTa	2	T200_PCT	T200_PCT	T200_PCT	FALSE	TRUE	FALSE	0	0	TRUE
SVD_pCMs_dplus2CTa	2	T200_PCT	T200_PCT	T200_PCT	FALSE	TRUE	FALSE	0	0	TRUE
SVD_pCMs_dplus2CTa	2	T200_PCT	T200_PCT	T200_PCT	FALSE	FALSE	FALSE	0	0	TRUE
SVD_pCMs_dplus2CTa	2	T200_PCT	T200_PCT	T200_PCT	FALSE	FALSE	FALSE	0	0	TRUE
SVD_pCMs_dplus2CTa	2	T200_PCT	T200_PCT	T200_PCT	FALSE	FALSE	TRUE	2	0	TRUE
SVD_pCMs_dplus2CTa	2	D_then_T200_RNCT	D_then_T200_RNCT	D_then_T200_RNCT	TRUE	TRUE	FALSE	0	2	TRUE
SVD_pCMs_dplus2CTa	2	D_then_T200_RNCT	D_then_T200_RNCT	D_then_T200_RNCT	TRUE	TRUE	FALSE	0	2	TRUE
SVD_pCMs_dplus2CTa	2	D_then_T200_RNCT	D_then_T200_RNCT	D_then_T200_RNCT	TRUE	TRUE	FALSE	0	2	TRUE
SVD_pCMs_dplus2CTa	2	D_then_T200_RNCT	D_then_T200_RNCT	D_then_T200_RNCT	TRUE	TRUE	FALSE	0	2	TRUE
SVD_pCMs_dplus2CTa	2	D_then_T200_RNCT	D_then_T200_RNCT	D_then_T200_RNCT	TRUE	TRUE	FALSE	0	2	TRUE
SVD_pCMs_dplus2CTa	2	D_then_T200_RNCT	D_then_T200_RNCT	D_then_T200_RNCT	TRUE	TRUE	FALSE	0	2	TRUE
SVD_pCMs_dplus2CTa	2	D_then_T200_RNCT	D_then_T200_RNCT	D_then_T200_RNCT	TRUE	TRUE	FALSE	0	2	TRUE
SVD_pCMs_dplus2CTa	2	D_then_T200_RNCT	D_then_T200_RNCT	D_then_T200_RNCT	TRUE	TRUE	FALSE	0	2	TRUE
SVD_pCMs_dplus2CTa	2	D_then_T200_RNCT	D_then_T200_RNCT	D_then_T200_RNCT_no3	TRUE	FALSE	TRUE	1	2	TRUE
SVD_pCMs_dplus2CTa	2	D_then_T200_RNCT	D_then_T200_RNCT	D_then_T200_RNCT_no3	TRUE	FALSE	TRUE	1	2	TRUE
SVD_pCMs_dplus2CTa	2	D_then_T200_RNCT	D_then_T200_RNCT	D_then_T200_RNCT_no3	TRUE	FALSE	TRUE	1	2	TRUE
SVD_pCMs_dplus2CTa	2	D_then_T200_RNCT	D_then_T200_RNCT	D_then_T200_RNCT_no3	TRUE	FALSE	TRUE	1	2	TRUE
SVD_pCMs_dplus2CTa	2	D_and_T400_PCT	D_and_T400_PCT	D_and_T400_PCT	FALSE	TRUE	FALSE	0	0	TRUE
SVD_pCMs_dplus2CTa	2	D_and_T400_PCT	D_and_T400_PCT	D_and_T400_PCT	FALSE	TRUE	FALSE	0	0	TRUE
SVD_pCMs_dplus2CTa	2	D_and_T400_PCT	D_and_T400_PCT	D_and_T400_PCT	FALSE	TRUE	FALSE	0	0	TRUE
SVD_pCMs_dplus2CTa	2	D_and_T400_PCT	D_and_T400_PCT	D_and_T400_PCT	FALSE	FALSE	TRUE	2	0	TRUE
SVD_pCMs_dplus2CTa	2	D_and_T400_PCT	D_and_T400_PCT	D_and_T400_PCT	FALSE	FALSE	TRUE	2	0	TRUE
SVD_pCMs_dplus2CTa	2	D_and_T400_PCT	D_and_T400_PCT	D_and_T400_PCT	FALSE	FALSE	FALSE	0	0	TRUE
SVD_pCMs_dplus2CTa	2	D_and_T400_PCT	D_and_T400_PCT	D_and_T400_PCT	FALSE	FALSE	TRUE	2	0	TRUE
SVD_pCMs_dplus2CTa	2	D_PCT	D_PCT	D_PCT	FALSE	TRUE	FALSE	0	0	TRUE
SVD_pCMs_dplus2CTa	2	D_PCT	D_PCT	D_PCT	FALSE	TRUE	FALSE	0	0	TRUE
SVD_pCMs_dplus2CTa	2	D_PCT	D_PCT	D_PCT	FALSE	FALSE	TRUE	2	0	TRUE
SVD_pCMs_dplus2CTa	2	D_PCT	D_PCT	D_PCT	FALSE	FALSE	TRUE	2	0	TRUE
SVD_pCMs_dplus2CTa	2	D_PCT	D_PCT	D_PCT	FALSE	FALSE	FALSE	0	0	TRUE
SVD_pCMs_dplus2CTa	2	D_PCT	D_PCT	D_PCT	FALSE	FALSE	TRUE	2	0	TRUE
SVD_pCMs_dplus2CTa	2	D_PCT	D_PCT	D_PCT	FALSE	FALSE	TRUE	2	0	TRUE
SVD_pCMs_dplus2CTa	2	D_and_T400_RNCT	D_and_T400_RNCT_no2	D_and_T400_RNCT_no2	FALSE	TRUE	FALSE	1	1	TRUE
SVD_pCMs_dplus2CTa	2	D_and_T400_RNCT	D_and_T400_RNCT_no2	D_and_T400_RNCT_no2	FALSE	TRUE	FALSE	1	1	TRUE
SVD_pCMs_dplus2CTa	2	D_and_T400_RNCT	D_and_T400_RNCT_no2	D_and_T400_RNCT_no2	FALSE	TRUE	FALSE	1	1	TRUE
SVD_pCMs_dplus2CTa	2	D_and_T400_RNCT	D_and_T400_RNCT_no2	D_and_T400_RNCT_no2	FALSE	FALSE	TRUE	2	1	TRUE
SVD_pCMs_dplus2CTa	2	D_and_T400_RNCT	D_and_T400_RNCT_no2	D_and_T400_RNCT_no2	FALSE	FALSE	TRUE	2	1	TRUE
SVD_pCMs_dplus2CTa	2	D_and_T400_RNCT	D_and_T400_RNCT_no2	D_and_T400_RNCT_no2	FALSE	FALSE	TRUE	2	1	TRUE
SVD_pCMs_dplus2CTa	2	D_and_T400_RNCT	D_and_T400_RNCT_no2	D_and_T400_RNCT_no2	FALSE	FALSE	TRUE	2	1	TRUE
SVD_pCMs_dplus2CTa	2	D_and_T400_RNCT	D_and_T400_RNCT_no2	D_and_T400_RNCT_no2	FALSE	FALSE	TRUE	2	1	TRUE
SVD_pCMs_dplus2CTa	2	D_and_T400_RNCT	D_and_T400_RNCT_no2	D_and_T400_RNCT_no2	FALSE	FALSE	TRUE	2	1	TRUE
SVD_pCMs_dplus2CTa	2	D_and_T400_RNCT	D_and_T400_RNCT_no2	D_and_T400_RNCT_no2	FALSE	FALSE	TRUE	2	1	TRUE
SVD_pCMs_dplus2CTa	2	D_and_T400_RNCT	D_and_T400_RNCT_no2	D_and_T400_RNCT_no2	FALSE	FALSE	TRUE	2	1	TRUE
SVD_pCMs_dplus2CTa	2	D_and_T200_PCT	D_and_T200_PCT	D_and_T200_PCT	FALSE	TRUE	FALSE	0	0	TRUE
SVD_pCMs_dplus2CTa	2	D_and_T200_PCT	D_and_T200_PCT	D_and_T200_PCT	FALSE	TRUE	FALSE	0	0	TRUE
SVD_pCMs_dplus2CTa	2	D_and_T200_PCT	D_and_T200_PCT	D_and_T200_PCT	FALSE	TRUE	FALSE	0	0	TRUE
SVD_pCMs_dplus2CTa	2	D_and_T200_PCT	D_and_T200_PCT	D_and_T200_PCT	FALSE	FALSE	FALSE	0	0	TRUE
SVD_pCMs_dplus2CTa	2	D_and_T200_PCT	D_and_T200_PCT	D_and_T200_PCT	FALSE	FALSE	FALSE	0	0	TRUE
SVD_pCMs_dplus2CTa	2	D_and_T200_PCT	D_and_T200_PCT	D_and_T200_PCT	FALSE	FALSE	FALSE	0	0	TRUE
SVD_pCMs_dplus2CTa	2	D_and_T200_PCT	D_and_T200_PCT	D_and_T200_PCT	FALSE	FALSE	TRUE	2	0	TRUE
SVD_pCMs_dplus2CTa	3	D_and_T400_RNCT	D_and_T400_RNCT	D_and_T400_RNCT	FALSE	TRUE	FALSE	0	1	TRUE
SVD_pCMs_dplus2CTa	3	D_and_T400_RNCT	D_and_T400_RNCT	D_and_T400_RNCT	FALSE	TRUE	FALSE	0	1	TRUE
SVD_pCMs_dplus2CTa	3	D_and_T400_RNCT	D_and_T400_RNCT	D_and_T400_RNCT	FALSE	TRUE	FALSE	0	1	TRUE
SVD_pCMs_dplus2CTa	3	D_and_T400_RNCT	D_and_T400_RNCT	D_and_T400_RNCT	FALSE	TRUE	FALSE	0	1	TRUE
SVD_pCMs_dplus2CTa	3	D_and_T400_RNCT	D_and_T400_RNCT	D_and_T400_RNCT	FALSE	FALSE	FALSE	0	1	TRUE
SVD_pCMs_dplus2CTa	3	D_then_T200_RNCT	D_then_T200_RNCT_no3	D_then_T200_RNCT_no3	FALSE	TRUE	FALSE	1	2	TRUE
SVD_pCMs_dplus2CTa	3	D_then_T200_RNCT	D_then_T200_RNCT_no3	D_then_T200_RNCT_no3	FALSE	TRUE	FALSE	1	2	TRUE
SVD_pCMs_dplus2CTa	3	D_then_T200_RNCT	D_then_T200_RNCT_no3	D_then_T200_RNCT_no3	FALSE	TRUE	FALSE	1	2	TRUE
SVD_pCMs_dplus2CTa	3	D_then_T200_RNCT	D_then_T200_RNCT_no3	D_then_T200_RNCT_no3	FALSE	TRUE	FALSE	1	2	TRUE
SVD_pCMs_dplus2CTa	3	D_then_T400_RNCT	D_then_T400_RNCT_no2	D_then_T400_RNCT_no2	FALSE	TRUE	FALSE	1	1	TRUE
SVD_pCMs_dplus2CTa	3	D_then_T400_RNCT	D_then_T400_RNCT_no2	D_then_T400_RNCT_no2	FALSE	TRUE	FALSE	1	1	TRUE
SVD_pCMs_dplus2CTa	3	D_then_T400_RNCT	D_then_T400_RNCT_no2	D_then_T400_RNCT_no2	FALSE	FALSE	TRUE	3	1	TRUE
SVD_pCMs_dplus2CTa	3	D_then_T400_RNCT	D_then_T400_RNCT_no2	D_then_T400_RNCT_no2	FALSE	FALSE	TRUE	3	1	TRUE
SVD_pCMs_dplus2CTa	3	D_then_T400_RNCT	D_then_T400_RNCT_no2	D_then_T400_RNCT_no2	FALSE	FALSE	TRUE	3	1	TRUE
SVD_pCMs_dplus2CTa	3	T400_RNCT	T400_RNCT	T400_RNCT	FALSE	TRUE	FALSE	0	1	TRUE
SVD_pCMs_dplus2CTa	3	T400_RNCT	T400_RNCT	T400_RNCT	FALSE	TRUE	FALSE	0	1	TRUE
SVD_pCMs_dplus2CTa	3	T400_RNCT	T400_RNCT	T400_RNCT	FALSE	TRUE	FALSE	0	1	TRUE
SVD_pCMs_dplus2CTa	3	T400_RNCT	T400_RNCT	T400_RNCT	FALSE	TRUE	FALSE	0	1	TRUE
SVD_pCMs_dplus2CTa	3	T400_RNCT	T400_RNCT	T400_RNCT	FALSE	TRUE	FALSE	0	1	TRUE
SVD_pCMs_dplus2CTa	3	T400_RNCT	T400_RNCT	T400_RNCT	FALSE	TRUE	FALSE	0	1	TRUE
SVD_pCMs_dplus2CTa	3	T400_RNCT	T400_RNCT	T400_RNCT	FALSE	FALSE	FALSE	0	1	TRUE
SVD_pCMs_dplus2CTa	3	T400_RNCT	T400_RNCT	T400_RNCT	FALSE	FALSE	FALSE	0	1	TRUE
SVD_pCMs_dplus2CTa	3	D_then_T200_RNCT	D_then_T200_RNCT_no2	D_then_T200_RNCT_no2	FALSE	TRUE	FALSE	1	1	TRUE
SVD_pCMs_dplus2CTa	3	D_then_T200_RNCT	D_then_T200_RNCT_no2	D_then_T200_RNCT_no2	FALSE	TRUE	FALSE	1	1	TRUE
SVD_pCMs_dplus2CTa	3	D_then_T200_RNCT	D_then_T200_RNCT_no2	D_then_T200_RNCT_no2	FALSE	TRUE	FALSE	1	1	TRUE
SVD_pCMs_dplus2CTa	3	D_then_T200_RNCT	D_then_T200_RNCT_no2	D_then_T200_RNCT_no2	FALSE	FALSE	FALSE	1	1	TRUE
SVD_pCMs_dplus2CTa	3	D_then_T200_RNCT	D_then_T200_RNCT	D_then_T200_RNCT	FALSE	TRUE	FALSE	0	2	TRUE
SVD_pCMs_dplus2CTa	3	D_then_T200_RNCT	D_then_T200_RNCT	D_then_T200_RNCT	FALSE	TRUE	FALSE	0	2	TRUE
SVD_pCMs_dplus2CTa	3	D_then_T200_RNCT	D_then_T200_RNCT	D_then_T200_RNCT	FALSE	TRUE	FALSE	0	2	TRUE
SVD_pCMs_dplus2CTa	3	D_then_T200_RNCT	D_then_T200_RNCT	D_then_T200_RNCT	FALSE	TRUE	FALSE	0	2	TRUE
SVD_pCMs_dplus2CTa	3	D_then_T200_RNCT	D_then_T200_RNCT	D_then_T200_RNCT	FALSE	TRUE	FALSE	0	2	TRUE
SVD_pCMs_dplus2CTa	3	D_then_T200_RNCT	D_then_T200_RNCT	D_then_T200_RNCT	FALSE	TRUE	FALSE	0	2	TRUE
SVD_pCMs_dplus2CTa	3	D_then_T200_RNCT	D_then_T200_RNCT	D_then_T200_RNCT	FALSE	FALSE	TRUE	1	2	TRUE
SVD_pCMs_dplus2CTa	3	D_then_T200_RNCT	D_then_T200_RNCT	D_then_T200_RNCT	FALSE	FALSE	FALSE	0	2	TRUE
SVD_pCMs_dplus2CTa	3	D_then_T200_PCT	D_then_T200_PCT	D_then_T200_PCT	FALSE	TRUE	FALSE	0	0	TRUE
SVD_pCMs_dplus2CTa	3	D_then_T200_PCT	D_then_T200_PCT	D_then_T200_PCT	FALSE	TRUE	FALSE	0	0	TRUE
SVD_pCMs_dplus2CTa	3	D_then_T200_PCT	D_then_T200_PCT	D_then_T200_PCT	FALSE	TRUE	FALSE	0	0	TRUE
SVD_pCMs_dplus2CTa	3	D_then_T200_PCT	D_then_T200_PCT	D_then_T200_PCT	FALSE	FALSE	FALSE	0	0	TRUE
SVD_pCMs_dplus2CTa	3	D_then_T200_PCT	D_then_T200_PCT	D_then_T200_PCT	FALSE	FALSE	FALSE	0	0	TRUE
SVD_pCMs_dplus2CTa	3	D_then_T200_PCT	D_then_T200_PCT	D_then_T200_PCT	FALSE	FALSE	FALSE	0	0	TRUE
SVD_pCMs_dplus2CTa	3	D_then_T200_PCT	D_then_T200_PCT	D_then_T200_PCT	FALSE	FALSE	TRUE	3	0	TRUE
SVD_pCMs_dplus2CTa	3	T200_RNCT	T200_RNCT	T200_RNCT	FALSE	TRUE	FALSE	0	1	TRUE
SVD_pCMs_dplus2CTa	3	T200_RNCT	T200_RNCT	T200_RNCT	FALSE	TRUE	FALSE	0	1	TRUE
SVD_pCMs_dplus2CTa	3	T200_RNCT	T200_RNCT	T200_RNCT	FALSE	TRUE	FALSE	0	1	TRUE
SVD_pCMs_dplus2CTa	3	T200_RNCT	T200_RNCT	T200_RNCT	FALSE	TRUE	FALSE	0	1	TRUE
SVD_pCMs_dplus2CTa	3	T200_RNCT	T200_RNCT	T200_RNCT	FALSE	TRUE	FALSE	0	1	TRUE
SVD_pCMs_dplus2CTa	3	T200_RNCT	T200_RNCT	T200_RNCT	FALSE	FALSE	FALSE	0	1	TRUE
SVD_pCMs_dplus2CTa	3	T200_RNCT	T200_RNCT	T200_RNCT	FALSE	FALSE	FALSE	0	1	TRUE
SVD_pCMs_dplus2CTa	3	T200_RNCT	T200_RNCT	T200_RNCT	FALSE	FALSE	FALSE	0	1	TRUE
SVD_pCMs_dplus2CTa	3	T200_RNCT	T200_RNCT	T200_RNCT	FALSE	FALSE	TRUE	2	1	TRUE
SVD_pCMs_dplus2CTa	3	T200_RNCT	T200_RNCT	T200_RNCT	FALSE	FALSE	TRUE	2	1	TRUE
SVD_pCMs_dplus2CTa	3	T200_RNCT	T200_RNCT_no2	T200_RNCT_no2	FALSE	TRUE	FALSE	1	1	TRUE
SVD_pCMs_dplus2CTa	3	T200_RNCT	T200_RNCT_no2	T200_RNCT_no2	FALSE	TRUE	FALSE	1	1	TRUE
SVD_pCMs_dplus2CTa	3	T200_RNCT	T200_RNCT_no2	T200_RNCT_no2	FALSE	TRUE	FALSE	1	1	TRUE
SVD_pCMs_dplus2CTa	3	T200_RNCT	T200_RNCT_no2	T200_RNCT_no2	FALSE	FALSE	FALSE	1	1	TRUE
SVD_pCMs_dplus2CTa	3	T200_RNCT	T200_RNCT_no2	T200_RNCT_no2	FALSE	FALSE	FALSE	1	1	TRUE
SVD_pCMs_dplus2CTa	3	T200_RNCT	T200_RNCT_no2	T200_RNCT_no2	FALSE	FALSE	TRUE	3	1	TRUE
SVD_pCMs_dplus2CTa	3	D_and_T200_RNCT	D_and_T200_RNCT	D_and_T200_RNCT	FALSE	TRUE	FALSE	0	0	TRUE
SVD_pCMs_dplus2CTa	3	D_and_T200_RNCT	D_and_T200_RNCT	D_and_T200_RNCT	FALSE	TRUE	FALSE	0	0	TRUE
SVD_pCMs_dplus2CTa	3	D_and_T200_RNCT	D_and_T200_RNCT	D_and_T200_RNCT	FALSE	TRUE	FALSE	0	0	TRUE
SVD_pCMs_dplus2CTa	3	D_and_T200_RNCT	D_and_T200_RNCT	D_and_T200_RNCT	FALSE	TRUE	FALSE	0	0	TRUE
SVD_pCMs_dplus2CTa	3	D_and_T200_RNCT	D_and_T200_RNCT	D_and_T200_RNCT	FALSE	TRUE	FALSE	0	0	TRUE
SVD_pCMs_dplus2CTa	3	D_and_T200_RNCT	D_and_T200_RNCT	D_and_T200_RNCT	FALSE	TRUE	FALSE	0	0	TRUE
SVD_pCMs_dplus2CTa	3	D_and_T200_RNCT	D_and_T200_RNCT	D_and_T200_RNCT	FALSE	TRUE	FALSE	0	0	TRUE
SVD_pCMs_dplus2CTa	3	D_and_T200_RNCT	D_and_T200_RNCT	D_and_T200_RNCT	FALSE	TRUE	FALSE	0	0	TRUE
SVD_pCMs_dplus2CTa	3	D_and_T200_RNCT	D_and_T200_RNCT	D_and_T200_RNCT	FALSE	TRUE	FALSE	0	0	TRUE
SVD_pCMs_dplus2CTa	3	D_and_T200_RNCT	D_and_T200_RNCT	D_and_T200_RNCT	FALSE	FALSE	TRUE	3	0	TRUE
SVD_pCMs_dplus2CTa	3	D_and_T200_RNCT	D_and_T200_RNCT	D_and_T200_RNCT	FALSE	FALSE	FALSE	0	0	TRUE
SVD_pCMs_dplus2CTa	3	D_and_T200_RNCT	D_and_T200_RNCT	D_and_T200_RNCT	FALSE	FALSE	FALSE	0	0	TRUE
SVD_pCMs_dplus2CTa	3	D_and_T200_RNCT	D_and_T200_RNCT	D_and_T200_RNCT	FALSE	FALSE	FALSE	0	0	TRUE
SVD_pCMs_dplus2CTa	3	D_and_T200_RNCT	D_and_T200_RNCT	D_and_T200_RNCT	FALSE	FALSE	TRUE	3	0	TRUE
SVD_pCMs_dplus2CTa	3	D_and_T200_RNCT	D_and_T200_RNCT	D_and_T200_RNCT	FALSE	FALSE	FALSE	0	0	TRUE
SVD_pCMs_dplus2CTa	3	D_and_T200_RNCT	D_and_T200_RNCT	D_and_T200_RNCT	FALSE	FALSE	FALSE	0	0	TRUE
SVD_pCMs_dplus2CTa	3	D_RNCT	D_RNCT	D_RNCT	FALSE	TRUE	FALSE	0	0	TRUE
SVD_pCMs_dplus2CTa	3	D_RNCT	D_RNCT	D_RNCT	FALSE	TRUE	FALSE	0	0	TRUE
SVD_pCMs_dplus2CTa	3	D_RNCT	D_RNCT	D_RNCT	FALSE	TRUE	FALSE	0	0	TRUE
SVD_pCMs_dplus2CTa	3	D_RNCT	D_RNCT	D_RNCT	FALSE	TRUE	FALSE	0	0	TRUE
SVD_pCMs_dplus2CTa	3	D_RNCT	D_RNCT	D_RNCT	FALSE	TRUE	FALSE	0	0	TRUE
SVD_pCMs_dplus2CTa	3	D_RNCT	D_RNCT	D_RNCT	FALSE	TRUE	FALSE	0	0	TRUE
SVD_pCMs_dplus2CTa	3	D_RNCT	D_RNCT	D_RNCT	FALSE	TRUE	FALSE	0	0	TRUE
SVD_pCMs_dplus2CTa	3	D_RNCT	D_RNCT	D_RNCT	FALSE	TRUE	FALSE	0	0	TRUE
SVD_pCMs_dplus2CTa	3	D_RNCT	D_RNCT	D_RNCT	FALSE	TRUE	FALSE	0	0	TRUE
SVD_pCMs_dplus2CTa	3	D_RNCT	D_RNCT	D_RNCT	FALSE	TRUE	FALSE	0	0	TRUE
SVD_pCMs_dplus2CTa	3	D_RNCT	D_RNCT	D_RNCT	FALSE	TRUE	FALSE	0	0	TRUE
SVD_pCMs_dplus2CTa	3	D_RNCT	D_RNCT	D_RNCT	FALSE	TRUE	FALSE	0	0	TRUE
SVD_pCMs_dplus2CTa	3	D_RNCT	D_RNCT	D_RNCT	FALSE	TRUE	FALSE	0	0	TRUE
SVD_pCMs_dplus2CTa	3	D_RNCT	D_RNCT	D_RNCT	FALSE	TRUE	FALSE	0	0	TRUE
SVD_pCMs_dplus2CTa	3	D_RNCT	D_RNCT	D_RNCT	FALSE	FALSE	TRUE	3	0	TRUE
SVD_pCMs_dplus2CTa	3	D_RNCT	D_RNCT	D_RNCT	FALSE	FALSE	TRUE	3	0	TRUE
SVD_pCMs_dplus2CTa	3	T400_RNCT	T400_RNCT_no2	T400_RNCT_no2	FALSE	TRUE	FALSE	1	1	TRUE
SVD_pCMs_dplus2CTa	3	T400_RNCT	T400_RNCT_no2	T400_RNCT_no2	FALSE	TRUE	FALSE	1	1	TRUE
SVD_pCMs_dplus2CTa	3	T400_RNCT	T400_RNCT_no2	T400_RNCT_no2	FALSE	TRUE	FALSE	1	1	TRUE
SVD_pCMs_dplus2CTa	3	T400_RNCT	T400_RNCT_no2	T400_RNCT_no2	FALSE	FALSE	FALSE	1	1	TRUE
SVD_pCMs_dplus2CTa	3	T400_RNCT	T400_RNCT_no2	T400_RNCT_no2	FALSE	FALSE	FALSE	1	1	TRUE
SVD_pCMs_dplus2CTa	3	T400_RNCT	T400_RNCT_no2	T400_RNCT_no2	FALSE	FALSE	TRUE	3	1	TRUE
SVD_pCMs_dplus2CTa	3	T400_RNCT	T400_RNCT_no2	T400_RNCT_no2	FALSE	FALSE	TRUE	3	1	TRUE
SVD_pCMs_dplus2CTa	3	T400_RNCT	T400_RNCT_no2	T400_RNCT_no2	FALSE	FALSE	TRUE	3	1	TRUE
SVD_pCMs_dplus2CTa	3	T400_PCT	T400_PCT	T400_PCT	FALSE	TRUE	FALSE	0	0	TRUE
SVD_pCMs_dplus2CTa	3	T400_PCT	T400_PCT	T400_PCT	FALSE	TRUE	FALSE	0	0	TRUE
SVD_pCMs_dplus2CTa	3	T400_PCT	T400_PCT	T400_PCT	FALSE	TRUE	FALSE	0	0	TRUE
SVD_pCMs_dplus2CTa	3	T400_PCT	T400_PCT	T400_PCT	FALSE	FALSE	FALSE	0	0	TRUE
SVD_pCMs_dplus2CTa	3	T400_PCT	T400_PCT	T400_PCT	FALSE	FALSE	FALSE	0	0	TRUE
SVD_pCMs_dplus2CTa	3	T400_PCT	T400_PCT	T400_PCT	FALSE	FALSE	TRUE	3	0	TRUE
SVD_pCMs_dplus2CTa	3	T400_PCT	T400_PCT	T400_PCT	FALSE	FALSE	FALSE	0	0	TRUE
SVD_pCMs_dplus2CTa	3	D_then_T400_RNCT	D_then_T400_RNCT	D_then_T400_RNCT	FALSE	TRUE	FALSE	0	1	TRUE
SVD_pCMs_dplus2CTa	3	D_then_T400_RNCT	D_then_T400_RNCT	D_then_T400_RNCT	FALSE	TRUE	FALSE	0	1	TRUE
SVD_pCMs_dplus2CTa	3	D_then_T400_RNCT	D_then_T400_RNCT	D_then_T400_RNCT	FALSE	TRUE	FALSE	0	1	TRUE
SVD_pCMs_dplus2CTa	3	D_then_T400_RNCT	D_then_T400_RNCT	D_then_T400_RNCT	FALSE	TRUE	FALSE	0	1	TRUE
SVD_pCMs_dplus2CTa	3	D_then_T400_RNCT	D_then_T400_RNCT	D_then_T400_RNCT	FALSE	TRUE	FALSE	0	1	TRUE
SVD_pCMs_dplus2CTa	3	D_then_T400_RNCT	D_then_T400_RNCT	D_then_T400_RNCT	FALSE	TRUE	FALSE	0	1	TRUE
SVD_pCMs_dplus2CTa	3	D_then_T400_RNCT	D_then_T400_RNCT	D_then_T400_RNCT	FALSE	TRUE	FALSE	0	1	TRUE
SVD_pCMs_dplus2CTa	3	D_then_T400_RNCT	D_then_T400_RNCT	D_then_T400_RNCT	FALSE	TRUE	FALSE	0	1	TRUE
SVD_pCMs_dplus2CTa	3	D_then_T400_RNCT	D_then_T400_RNCT	D_then_T400_RNCT	FALSE	TRUE	FALSE	0	1	TRUE
SVD_pCMs_dplus2CTa	3	D_then_T400_RNCT	D_then_T400_RNCT	D_then_T400_RNCT	FALSE	TRUE	FALSE	0	1	TRUE
SVD_pCMs_dplus2CTa	3	D_then_T400_RNCT	D_then_T400_RNCT	D_then_T400_RNCT	FALSE	TRUE	FALSE	0	1	TRUE
SVD_pCMs_dplus2CTa	3	D_then_T400_PCT	D_then_T400_PCT	D_then_T400_PCT	FALSE	TRUE	FALSE	0	0	TRUE
SVD_pCMs_dplus2CTa	3	D_then_T400_PCT	D_then_T400_PCT	D_then_T400_PCT	FALSE	TRUE	FALSE	0	0	TRUE
SVD_pCMs_dplus2CTa	3	D_then_T400_PCT	D_then_T400_PCT	D_then_T400_PCT	FALSE	TRUE	FALSE	0	0	TRUE
SVD_pCMs_dplus2CTa	3	D_then_T400_PCT	D_then_T400_PCT	D_then_T400_PCT	FALSE	TRUE	FALSE	0	0	TRUE
SVD_pCMs_dplus2CTa	3	D_then_T400_PCT	D_then_T400_PCT	D_then_T400_PCT	FALSE	FALSE	FALSE	0	0	TRUE
SVD_pCMs_dplus2CTa	3	D_then_T400_PCT	D_then_T400_PCT	D_then_T400_PCT	FALSE	FALSE	FALSE	0	0	TRUE
SVD_pCMs_dplus2CTa	3	D_then_T400_PCT	D_then_T400_PCT	D_then_T400_PCT	FALSE	FALSE	TRUE	3	0	TRUE
SVD_pCMs_dplus2CTa	3	T200_PCT	T200_PCT	T200_PCT	FALSE	TRUE	FALSE	0	0	TRUE
SVD_pCMs_dplus2CTa	3	T200_PCT	T200_PCT	T200_PCT	FALSE	TRUE	FALSE	0	0	TRUE
SVD_pCMs_dplus2CTa	3	T200_PCT	T200_PCT	T200_PCT	FALSE	TRUE	FALSE	0	0	TRUE
SVD_pCMs_dplus2CTa	3	T200_PCT	T200_PCT	T200_PCT	FALSE	TRUE	FALSE	0	0	TRUE
SVD_pCMs_dplus2CTa	3	T200_PCT	T200_PCT	T200_PCT	FALSE	FALSE	FALSE	0	0	TRUE
SVD_pCMs_dplus2CTa	3	T200_PCT	T200_PCT	T200_PCT	FALSE	FALSE	FALSE	0	0	TRUE
SVD_pCMs_dplus2CTa	3	T200_PCT	T200_PCT	T200_PCT	FALSE	FALSE	TRUE	3	0	TRUE
SVD_pCMs_dplus2CTa	3	D_and_T400_PCT	D_and_T400_PCT	D_and_T400_PCT	FALSE	TRUE	FALSE	0	0	TRUE
SVD_pCMs_dplus2CTa	3	D_and_T400_PCT	D_and_T400_PCT	D_and_T400_PCT	FALSE	TRUE	FALSE	0	0	TRUE
SVD_pCMs_dplus2CTa	3	D_and_T400_PCT	D_and_T400_PCT	D_and_T400_PCT	FALSE	TRUE	FALSE	0	0	TRUE
SVD_pCMs_dplus2CTa	3	D_and_T400_PCT	D_and_T400_PCT	D_and_T400_PCT	FALSE	FALSE	TRUE	3	0	TRUE
SVD_pCMs_dplus2CTa	3	D_and_T400_PCT	D_and_T400_PCT	D_and_T400_PCT	FALSE	FALSE	TRUE	3	0	TRUE
SVD_pCMs_dplus2CTa	3	D_and_T400_PCT	D_and_T400_PCT	D_and_T400_PCT	FALSE	FALSE	FALSE	0	0	TRUE
SVD_pCMs_dplus2CTa	3	D_and_T400_PCT	D_and_T400_PCT	D_and_T400_PCT	FALSE	FALSE	TRUE	3	0	TRUE
SVD_pCMs_dplus2CTa	3	D_PCT	D_PCT	D_PCT	FALSE	TRUE	FALSE	0	0	TRUE
SVD_pCMs_dplus2CTa	3	D_PCT	D_PCT	D_PCT	FALSE	TRUE	FALSE	0	0	TRUE
SVD_pCMs_dplus2CTa	3	D_PCT	D_PCT	D_PCT	FALSE	FALSE	TRUE	3	0	TRUE
SVD_pCMs_dplus2CTa	3	D_PCT	D_PCT	D_PCT	FALSE	FALSE	TRUE	3	0	TRUE
SVD_pCMs_dplus2CTa	3	D_PCT	D_PCT	D_PCT	FALSE	FALSE	FALSE	0	0	TRUE
SVD_pCMs_dplus2CTa	3	D_PCT	D_PCT	D_PCT	FALSE	FALSE	TRUE	3	0	TRUE
SVD_pCMs_dplus2CTa	3	D_PCT	D_PCT	D_PCT	FALSE	FALSE	TRUE	3	0	TRUE
SVD_pCMs_dplus2CTa	3	D_and_T400_RNCT	D_and_T400_RNCT_no2	D_and_T400_RNCT_no2	FALSE	TRUE	FALSE	1	1	TRUE
SVD_pCMs_dplus2CTa	3	D_and_T400_RNCT	D_and_T400_RNCT_no2	D_and_T400_RNCT_no2	FALSE	TRUE	FALSE	1	1	TRUE
SVD_pCMs_dplus2CTa	3	D_and_T400_RNCT	D_and_T400_RNCT_no2	D_and_T400_RNCT_no2	FALSE	TRUE	FALSE	1	1	TRUE
SVD_pCMs_dplus2CTa	3	D_and_T400_RNCT	D_and_T400_RNCT_no2	D_and_T400_RNCT_no2	FALSE	FALSE	TRUE	3	1	TRUE
SVD_pCMs_dplus2CTa	3	D_and_T400_RNCT	D_and_T400_RNCT_no2	D_and_T400_RNCT_no2	FALSE	FALSE	TRUE	3	1	TRUE
SVD_pCMs_dplus2CTa	3	D_and_T400_RNCT	D_and_T400_RNCT_no2	D_and_T400_RNCT_no2	FALSE	FALSE	TRUE	3	1	TRUE
SVD_pCMs_dplus2CTa	3	D_and_T400_RNCT	D_and_T400_RNCT_no2	D_and_T400_RNCT_no2	FALSE	FALSE	TRUE	3	1	TRUE
SVD_pCMs_dplus2CTa	3	D_and_T400_RNCT	D_and_T400_RNCT_no2	D_and_T400_RNCT_no2	FALSE	FALSE	TRUE	3	1	TRUE
SVD_pCMs_dplus2CTa	3	D_and_T400_RNCT	D_and_T400_RNCT_no2	D_and_T400_RNCT_no2	FALSE	FALSE	TRUE	3	1	TRUE
SVD_pCMs_dplus2CTa	3	D_and_T400_RNCT	D_and_T400_RNCT_no2	D_and_T400_RNCT_no2	FALSE	FALSE	TRUE	3	1	TRUE
SVD_pCMs_dplus2CTa	3	D_and_T400_RNCT	D_and_T400_RNCT_no2	D_and_T400_RNCT_no2	FALSE	FALSE	TRUE	3	1	TRUE
SVD_pCMs_dplus2CTa	3	D_and_T200_PCT	D_and_T200_PCT	D_and_T200_PCT	FALSE	TRUE	FALSE	0	0	TRUE
SVD_pCMs_dplus2CTa	3	D_and_T200_PCT	D_and_T200_PCT	D_and_T200_PCT	FALSE	TRUE	FALSE	0	0	TRUE
SVD_pCMs_dplus2CTa	3	D_and_T200_PCT	D_and_T200_PCT	D_and_T200_PCT	FALSE	TRUE	FALSE	0	0	TRUE
SVD_pCMs_dplus2CTa	3	D_and_T200_PCT	D_and_T200_PCT	D_and_T200_PCT	FALSE	FALSE	FALSE	0	0	TRUE
SVD_pCMs_dplus2CTa	3	D_and_T200_PCT	D_and_T200_PCT	D_and_T200_PCT	FALSE	FALSE	FALSE	0	0	TRUE
SVD_pCMs_dplus2CTa	3	D_and_T200_PCT	D_and_T200_PCT	D_and_T200_PCT	FALSE	FALSE	FALSE	0	0	TRUE
SVD_pCMs_dplus2CTa	3	D_and_T200_PCT	D_and_T200_PCT	D_and_T200_PCT	FALSE	FALSE	TRUE	3	0	TRUE
